# Identifying protein sites contributing to vaccine escape via statistical comparisons of short-term molecular dynamics simulations

**DOI:** 10.1101/2021.12.06.471374

**Authors:** Madhusudan Rajendran, Maureen C. Ferran, Gregory A. Babbitt

## Abstract

The identification of viral mutations that confer escape from antibodies is crucial for understanding the interplay between immunity and viral evolution. We describe a molecular dynamics (MD) based approach that scales well to a desktop computer with a high-end modern graphics processor and enables the user to identify protein sites that are prone to vaccine escape in a viral antigen. We first implement our MD pipeline to employ site-wise calculation of Kullback-Leibler divergence in atom fluctuation over replicate sets of short-term MD production runs thus enabling a statistical comparison of the rapid motion of influenza hemagglutinin (HA) in both the presence and absence of three well-known neutralizing antibodies. Using this simple comparative method applied to motions of viral proteins, we successfully identified *in silico* all previously empirically confirmed sites of escape in influenza HA, predetermined via selection experiments and neutralization assays. Upon the validation of our computational approach, we then surveyed potential hot spot residues in the receptor binding domain of the SARS-CoV-2 virus in the presence of COVOX-222 and S2H97 antibodies. We identified many single sites in the antigen-antibody interface that are similarly prone to potential antibody escape and that match many of the known sites of mutations arising in the SARS-CoV-2 variants of concern. In the omicron variant, we find only minimal adaptive evolutionary shifts in the functional binding profiles of both antibodies. In summary, we provide a fast and accurate computational method to monitor hot spots of functional evolution in antibody binding footprints.
