## Supplementary material for "Identifying protein sites contributing to vaccine escape via statistical comparisons of short-term molecular dynamics simulations": data_plot.csv

pos_ref	res_ref	flux_ref_avg	flux_query_avg	KLdivergence	Dvalue	pvalue	significance	ALA	ARG	ASN	ASP	CYX	GLN	GLU	GLY	HID	HIE	ILE	LEU	LYS	MET	PHE	PRO	SER	THR	TRP	TYR	VAL	p < 0.1
1	ARG	3.01664064837905	2.40150473815461	0	0.36591	2.659887e-16	p < 0.1		0																				0.36591
2	ILE	2.95065675	2.32995725	-0.9426388	0.3925	2.659887e-16	p < 0.1											-0.9426388											0.3925
3	LEU	2.7156815	2.15124125	-0.8927959	0.38	2.659887e-16	p < 0.1												-0.8927959										0.38
4	ASP	2.69741	2.10232975	-0.9959232	0.4025	2.659887e-16	p < 0.1				-0.9959232																		0.4025
5	GLY	2.555687	1.98344875	-1.096667	0.3925	2.659887e-16	p < 0.1								-1.096667														0.3925
6	ILE	2.7303075	2.06125875	-1.074497	0.43	2.659887e-16	p < 0.1											-1.074497											0.43
7	ASN	2.547732	1.90253675	-1.382806	0.4575	2.659887e-16	p < 0.1			-1.382806																			0.4575
8	CYX	2.344934	1.8088385	-1.281468	0.42	2.659887e-16	p < 0.1					-1.281468																	0.42
9	THR	2.16850825	1.74168725	-1.16686	0.4	2.659887e-16	p < 0.1																		-1.16686				0.4
10	LEU	2.0469495	1.7141695	-0.7331939	0.3325	2.659887e-16	p < 0.1												-0.7331939										0.3325
11	ILE	1.90718975	1.610813	-0.694626	0.335	2.659887e-16	p < 0.1											-0.694626											0.335
12	ASP	1.95963475	1.58209675	-0.9356638	0.39	2.659887e-16	p < 0.1				-0.9356638																		0.39
13	ALA	1.99384825	1.63292875	-0.733834	0.35	2.659887e-16	p < 0.1	-0.733834																					0.35
14	LEU	1.858935	1.58979075	-0.4422641	0.2875	1.009137e-14	p < 0.1												-0.4422641										0.2875
15	LEU	1.80204025	1.48921975	-0.7875006	0.3725	2.659887e-16	p < 0.1												-0.7875006										0.3725
16	GLY	1.940735	1.5002505	-1.391456	0.4675	2.659887e-16	p < 0.1								-1.391456														0.4675
17	ASP	2.0808645	1.53296025	-1.499204	0.5075	2.659887e-16	p < 0.1				-1.499204																		0.5075
18	PRO	2.32941925	1.61627275	-2.165007	0.5725	2.659887e-16	p < 0.1																-2.165007						0.5725
19	HID	2.40797675	1.71892725	-1.858138	0.535	2.659887e-16	p < 0.1									-1.858138													0.535
20	CYX	2.2607855	1.695433	-1.676261	0.5025	2.659887e-16	p < 0.1					-1.676261																	0.5025
21	ASP	2.35079575	1.75309525	-1.48628	0.5025	2.659887e-16	p < 0.1				-1.48628																		0.5025
22	GLY	2.50460325	1.904431	-1.261566	0.4725	2.659887e-16	p < 0.1								-1.261566														0.4725
23	PHE	2.3141845	1.833145	-1.025676	0.41	2.659887e-16	p < 0.1															-1.025676							0.41
24	GLN	2.32686475	1.847548	-0.8465073	0.4	2.659887e-16	p < 0.1						-0.8465073																0.4
25	ASN	2.384072	1.92833125	-0.7095465	0.3525	2.659887e-16	p < 0.1			-0.7095465																			0.3525
26	GLU	2.4083725	1.9681575	-0.6405176	0.3325	2.659887e-16	p < 0.1							-0.6405176															0.3325
27	LYS	2.5734845	2.09670025	-0.7767139	0.345	2.659887e-16	p < 0.1													-0.7767139									0.345
28	TRP	2.63462225	2.1559365	-0.7255701	0.34	2.659887e-16	p < 0.1																			-0.7255701			0.34
29	ASP	2.7773485	2.24961	-0.8941797	0.3625	2.659887e-16	p < 0.1				-0.8941797																		0.3625
30	LEU	2.7281325	2.19476	-0.8538472	0.3525	2.659887e-16	p < 0.1												-0.8538472										0.3525
31	PHE	2.58542975	2.08430725	-0.9567242	0.355	2.659887e-16	p < 0.1															-0.9567242							0.355
32	VAL	2.6473955	2.08502	-0.976148	0.3925	2.659887e-16	p < 0.1																					-0.976148	0.3925
33	GLU	2.65165475	2.06125675	-0.8954976	0.4075	2.659887e-16	p < 0.1							-0.8954976															0.4075
34	ARG	2.767658	2.09523975	-1.239228	0.4525	2.659887e-16	p < 0.1		-1.239228																				0.4525
35	SER	2.962505	2.2062265	-1.40318	0.5	2.659887e-16	p < 0.1																	-1.40318					0.5
36	LYS	2.87885225	2.10877325	-1.62432	0.515	2.659887e-16	p < 0.1													-1.62432									0.515
37	ALA	2.731202	1.98965575	-1.777401	0.5225	2.659887e-16	p < 0.1	-1.777401																					0.5225
38	PHE	2.5681195	1.86599775	-1.826349	0.5325	2.659887e-16	p < 0.1															-1.826349							0.5325
39	SER	2.4603495	1.760737	-1.835271	0.54	2.659887e-16	p < 0.1																	-1.835271					0.54
40	ASN	2.36269975	1.66384825	-1.990537	0.5625	2.659887e-16	p < 0.1			-1.990537																			0.5625
41	CYX	2.191482	1.5369995	-1.984641	0.5775	2.659887e-16	p < 0.1					-1.984641																	0.5775
42	TYR	2.0726795	1.48853325	-2.060502	0.5775	2.659887e-16	p < 0.1																				-2.060502		0.5775
43	PRO	2.0849965	1.5377345	-1.743679	0.5575	2.659887e-16	p < 0.1																-1.743679						0.5575
44	TYR	2.004542	1.583678	-1.157308	0.4775	2.659887e-16	p < 0.1																				-1.157308		0.4775
45	ASP	1.943409	1.6273885	-0.7776617	0.3725	2.659887e-16	p < 0.1				-0.7776617																		0.3725
46	VAL	1.9846895	1.720174	-0.4717921	0.3175	2.659887e-16	p < 0.1																					-0.4717921	0.3175
47	PRO	2.047534	1.82366675	-0.269455	0.2575	6.388374e-12	p < 0.1																-0.269455						0.2575
48	ASP	2.14197025	1.98066675	-0.180041	0.19	1.086227e-06	p < 0.1				-0.180041																		0.19
49	TYR	2.097638	1.85727275	-0.4419027	0.2825	3.088358e-14	p < 0.1																				-0.4419027		0.2825
50	ALA	2.242438	1.95101425	-0.4963642	0.2925	3.246251e-15	p < 0.1	-0.4963642																					0.2925
51	SER	2.17406	1.940457	-0.2792838	0.2575	6.388374e-12	p < 0.1																	-0.2792838					0.2575
52	LEU	2.01121025	1.819121	-0.2806087	0.245	7.803171e-11	p < 0.1												-0.2806087										0.245
53	ARG	2.10771125	1.85377525	-0.3490978	0.2625	2.315091e-12	p < 0.1		-0.3490978																				0.2625
54	SER	2.2558355	1.9604135	-0.4098333	0.29	5.650757e-15	p < 0.1																	-0.4098333					0.29
55	LEU	2.185189	1.93442775	-0.3813476	0.265	1.380082e-12	p < 0.1												-0.3813476										0.265
56	VAL	2.13605575	1.87983125	-0.3379215	0.2575	6.388374e-12	p < 0.1																					-0.3379215	0.2575
57	ALA	2.31085225	1.981871	-0.3714288	0.26	3.86484e-12	p < 0.1	-0.3714288																					0.26
58	SER	2.44310325	2.078709	-0.4583585	0.2975	1.06187e-15	p < 0.1																	-0.4583585					0.2975
59	SER	2.396102	2.046078	-0.4680153	0.2825	3.088358e-14	p < 0.1																	-0.4680153					0.2825
60	GLY	2.4075135	2.0318795	-0.4912682	0.29	5.650757e-15	p < 0.1								-0.4912682														0.29
61	THR	2.242443	1.914789	-0.4672576	0.2775	9.306228e-14	p < 0.1																		-0.4672576				0.2775
62	LEU	2.1551015	1.811743	-0.4592462	0.285	1.778374e-14	p < 0.1												-0.4592462										0.285
63	GLU	2.21452925	1.852006	-0.6013338	0.32	2.659887e-16	p < 0.1							-0.6013338															0.32
64	PHE	2.21552125	1.81401825	-0.6458193	0.355	2.659887e-16	p < 0.1															-0.6458193							0.355
65	ILE	2.2187255	1.796242	-0.6795208	0.3575	2.659887e-16	p < 0.1											-0.6795208											0.3575
66	ASN	2.31556625	1.828608	-0.892005	0.3925	2.659887e-16	p < 0.1			-0.892005																			0.3925
67	GLU	2.29505425	1.806321	-1.060364	0.4425	2.659887e-16	p < 0.1							-1.060364															0.4425
68	GLY	2.477822	1.929831	-1.166838	0.44	2.659887e-16	p < 0.1								-1.166838														0.44
69	PHE	2.3937805	1.84926825	-1.180954	0.485	2.659887e-16	p < 0.1															-1.180954							0.485
70	ASN	2.5402755	1.9318905	-1.431416	0.52	2.659887e-16	p < 0.1			-1.431416																			0.52
71	TRP	2.4653175	1.7504705	-2.024551	0.595	2.659887e-16	p < 0.1																			-2.024551			0.595
72	THR	2.5705895	1.7363105	-2.682633	0.6425	2.659887e-16	p < 0.1																		-2.682633				0.6425
73	GLY	2.66509575	1.69739875	-3.470224	0.72	2.659887e-16	p < 0.1								-3.470224														0.72
74	VAL	2.467631	1.5088755	-3.855435	0.7675	2.659887e-16	p < 0.1																					-3.855435	0.7675
75	THR	2.338311	1.39433575	-3.866608	0.7875	2.659887e-16	p < 0.1																		-3.866608				0.7875
76	GLN	2.25427175	1.3702895	-3.581939	0.755	2.659887e-16	p < 0.1						-3.581939																0.755
77	ASN	2.181435	1.3535595	-3.615334	0.7275	2.659887e-16	p < 0.1			-3.615334																			0.7275
78	GLY	2.11852375	1.311642	-3.474195	0.71	2.659887e-16	p < 0.1								-3.474195														0.71
79	GLY	2.2454715	1.32966275	-3.797055	0.755	2.659887e-16	p < 0.1								-3.797055														0.755
80	SER	2.33177725	1.3597385	-3.870227	0.7475	2.659887e-16	p < 0.1																	-3.870227					0.7475
81	SER	2.54830925	1.47806075	-3.932036	0.7475	2.659887e-16	p < 0.1																	-3.932036					0.7475
82	ALA	2.40191525	1.50933625	-3.146118	0.685	2.659887e-16	p < 0.1	-3.146118																					0.685
83	CYX	2.3130625	1.454707	-3.105706	0.67	2.659887e-16	p < 0.1					-3.105706																	0.67
84	LYS	2.509651	1.5605505	-3.378378	0.6975	2.659887e-16	p < 0.1													-3.378378									0.6975
85	ARG	2.720455	1.7695825	-2.637907	0.6275	2.659887e-16	p < 0.1		-2.637907																				0.6275
86	GLY	2.98679025	1.745895	-4.643916	0.7825	2.659887e-16	p < 0.1								-4.643916														0.7825
87	PRO	3.1305415	1.74005725	-4.913122	0.8175	2.659887e-16	p < 0.1																-4.913122						0.8175
88	ASP	2.78262475	1.5335605	-4.65075	0.785	2.659887e-16	p < 0.1				-4.65075																		0.785
89	SER	2.53874825	1.416669	-4.457025	0.77	2.659887e-16	p < 0.1																	-4.457025					0.77
90	GLY	2.24117325	1.36219225	-3.473902	0.685	2.659887e-16	p < 0.1								-3.473902														0.685
91	PHE	2.02465275	1.365375	-2.36689	0.6125	2.659887e-16	p < 0.1															-2.36689							0.6125
92	PHE	1.87659875	1.3860145	-1.594457	0.5525	2.659887e-16	p < 0.1															-1.594457							0.5525
93	SER	1.9406535	1.45410575	-1.411387	0.5225	2.659887e-16	p < 0.1																	-1.411387					0.5225
94	ARG	1.83128275	1.46056475	-0.9638649	0.44	2.659887e-16	p < 0.1		-0.9638649																				0.44
95	LEU	1.81320125	1.39988475	-1.154572	0.4875	2.659887e-16	p < 0.1												-1.154572										0.4875
96	ASN	1.84538475	1.36304875	-1.708661	0.5475	2.659887e-16	p < 0.1			-1.708661																			0.5475
97	TRP	1.93303075	1.32002	-2.33175	0.6275	2.659887e-16	p < 0.1																			-2.33175			0.6275
98	LEU	2.0179855	1.346047	-2.911534	0.6575	2.659887e-16	p < 0.1												-2.911534										0.6575
99	TYR	2.23485775	1.358033	-3.898135	0.7475	2.659887e-16	p < 0.1																				-3.898135		0.7475
100	LYS	2.46422125	1.399166	-4.65041	0.81	2.659887e-16	p < 0.1													-4.65041									0.81
101	SER	2.749439	1.499994	-4.915426	0.8475	2.659887e-16	p < 0.1																	-4.915426					0.8475
102	GLY	3.01926375	1.592985	-5.814087	0.895	2.659887e-16	p < 0.1								-5.814087														0.895
103	SER	3.000561	1.6470715	-5.196087	0.85	2.659887e-16	p < 0.1																	-5.196087					0.85
104	THR	2.742177	1.5955435	-4.429207	0.775	2.659887e-16	p < 0.1																		-4.429207				0.775
105	TYR	2.54908075	1.622895	-3.402152	0.6975	2.659887e-16	p < 0.1																				-3.402152		0.6975
106	PRO	2.53754475	1.705725	-2.643026	0.64	2.659887e-16	p < 0.1																-2.643026						0.64
107	VAL	2.519381	1.78685925	-1.932121	0.56	2.659887e-16	p < 0.1																					-1.932121	0.56
108	GLN	2.35659825	1.7566705	-1.465918	0.4825	2.659887e-16	p < 0.1						-1.465918																0.4825
109	ASN	2.476493	1.909357	-1.138665	0.45	2.659887e-16	p < 0.1			-1.138665																			0.45
110	VAL	2.3867795	1.8932995	-0.9665589	0.3825	2.659887e-16	p < 0.1																					-0.9665589	0.3825
111	THR	2.55457225	2.038884	-0.8770936	0.3725	2.659887e-16	p < 0.1																		-0.8770936				0.3725
112	MET	2.52805675	2.048962	-0.8488791	0.3475	2.659887e-16	p < 0.1														-0.8488791								0.3475
113	PRO	2.7106625	2.18494625	-0.730303	0.345	2.659887e-16	p < 0.1																-0.730303						0.345
114	ASN	2.8182285	2.2641545	-0.6974128	0.34	2.659887e-16	p < 0.1			-0.6974128																			0.34
115	ASN	3.0523565	2.4897375	-0.6291343	0.34	2.659887e-16	p < 0.1			-0.6291343																			0.34
116	ASP	2.9218135	2.416681	-0.6091014	0.295	1.837326e-15	p < 0.1				-0.6091014																		0.295
117	ASN	3.0351195	2.55899075	-0.4511864	0.2625	2.315091e-12	p < 0.1			-0.4511864																			0.2625
118	SER	2.76485175	2.2969245	-0.5277442	0.295	1.837326e-15	p < 0.1																	-0.5277442					0.295
119	ASP	2.49409825	2.1222885	-0.4075227	0.2825	3.088358e-14	p < 0.1				-0.4075227																		0.2825
120	LYS	2.2136515	1.928519	-0.2430353	0.26	3.86484e-12	p < 0.1													-0.2430353									0.26
121	LEU	1.9602535	1.76277025	-0.1376861	0.2225	5.191826e-09	p < 0.1												-0.1376861										0.2225
122	TYR	1.83041425	1.673195	-0.2263632	0.18	4.727089e-06	p < 0.1																				-0.2263632		0.18
123	ILE	1.71134575	1.5601625	-0.3588285	0.1975	3.41279e-07	p < 0.1											-0.3588285											0.1975
124	TRP	1.6754765	1.51243725	-0.3140724	0.2525	1.762353e-11	p < 0.1																			-0.3140724			0.2525
125	GLY	1.71782625	1.47613725	-0.5253822	0.3225	2.659887e-16	p < 0.1								-0.5253822														0.3225
126	VAL	1.81926925	1.481597	-0.8785226	0.435	2.659887e-16	p < 0.1																					-0.8785226	0.435
127	HID	1.95865475	1.47553425	-1.292621	0.5125	2.659887e-16	p < 0.1									-1.292621													0.5125
128	HIE	2.14538875	1.54935425	-1.732591	0.5825	2.659887e-16	p < 0.1										-1.732591												0.5825
129	PRO	2.360013	1.6111105	-2.01284	0.6125	2.659887e-16	p < 0.1																-2.01284						0.6125
130	SER	2.61526275	1.72689275	-2.163561	0.6275	2.659887e-16	p < 0.1																	-2.163561					0.6275
131	THR	2.679656	1.71207075	-2.464514	0.6675	2.659887e-16	p < 0.1																		-2.464514				0.6675
132	ASP	2.7783485	1.70896375	-2.922111	0.7075	2.659887e-16	p < 0.1				-2.922111																		0.7075
133	LYS	2.803481	1.63947775	-3.616331	0.75	2.659887e-16	p < 0.1													-3.616331									0.75
134	GLU	2.559715	1.5196435	-3.663831	0.735	2.659887e-16	p < 0.1							-3.663831															0.735
135	GLN	2.48602825	1.52717275	-3.358222	0.7025	2.659887e-16	p < 0.1						-3.358222																0.7025
136	THR	2.66545825	1.56343325	-3.988258	0.7575	2.659887e-16	p < 0.1																		-3.988258				0.7575
137	ASN	2.618435	1.4494715	-4.813334	0.8075	2.659887e-16	p < 0.1			-4.813334																			0.8075
138	LEU	2.3925565	1.41944275	-4.02031	0.755	2.659887e-16	p < 0.1												-4.02031										0.755
139	TYR	2.45272825	1.52321	-3.340811	0.7	2.659887e-16	p < 0.1																				-3.340811		0.7
140	VAL	2.6930605	1.647721	-3.361235	0.7125	2.659887e-16	p < 0.1																					-3.361235	0.7125
141	GLN	2.63389	1.718282	-2.721675	0.65	2.659887e-16	p < 0.1						-2.721675																0.65
142	ALA	2.66909175	1.82366025	-2.127291	0.6275	2.659887e-16	p < 0.1	-2.127291																					0.6275
143	SER	2.6081835	1.870645	-1.654923	0.56	2.659887e-16	p < 0.1																	-1.654923					0.56
144	GLY	2.30790925	1.76088775	-1.143525	0.4675	2.659887e-16	p < 0.1								-1.143525														0.4675
145	LYS	2.223763	1.718333	-1.16618	0.4875	2.659887e-16	p < 0.1													-1.16618									0.4875
146	VAL	2.10398425	1.721171	-0.8273004	0.42	2.659887e-16	p < 0.1																					-0.8273004	0.42
147	THR	2.1308095	1.781281	-0.6904094	0.37	2.659887e-16	p < 0.1																		-0.6904094				0.37
148	VAL	2.1519605	1.8573915	-0.367348	0.32	2.659887e-16	p < 0.1																					-0.367348	0.32
149	SER	2.29919625	1.9655845	-0.4794058	0.3175	2.659887e-16	p < 0.1																	-0.4794058					0.3175
150	THR	2.5130465	2.1369555	-0.4335923	0.325	2.659887e-16	p < 0.1																		-0.4335923				0.325
151	LYS	2.81344225	2.35765425	-0.5172199	0.3375	2.659887e-16	p < 0.1													-0.5172199									0.3375
152	ARG	2.75011525	2.34827125	-0.482639	0.3325	2.659887e-16	p < 0.1		-0.482639																				0.3325
153	SER	2.5268995	2.17821175	-0.5031881	0.33	2.659887e-16	p < 0.1																	-0.5031881					0.33
154	GLN	2.44739075	2.11130875	-0.5288277	0.3725	2.659887e-16	p < 0.1						-0.5288277																0.3725
155	GLN	2.26845325	1.94404125	-0.6667064	0.3675	2.659887e-16	p < 0.1						-0.6667064																0.3675
156	THR	2.2768025	1.90648475	-0.6943159	0.3925	2.659887e-16	p < 0.1																		-0.6943159				0.3925
157	ILE	2.17917675	1.78886475	-0.8131609	0.4225	2.659887e-16	p < 0.1											-0.8131609											0.4225
158	ILE	2.29054175	1.8120025	-0.9911508	0.4425	2.659887e-16	p < 0.1											-0.9911508											0.4425
159	PRO	2.31822525	1.7567875	-1.30388	0.4975	2.659887e-16	p < 0.1																-1.30388						0.4975
160	ASN	2.392491	1.785792	-1.689554	0.52	2.659887e-16	p < 0.1			-1.689554																			0.52
161	VAL	2.651782	1.94431525	-1.565066	0.5525	2.659887e-16	p < 0.1																					-1.565066	0.5525
162	GLY	2.75413975	1.923446	-2.07506	0.6	2.659887e-16	p < 0.1								-2.07506														0.6
163	SER	2.941508	2.050001	-2.04894	0.58	2.659887e-16	p < 0.1																	-2.04894					0.58
164	ARG	2.838134	1.96597125	-1.943369	0.565	2.659887e-16	p < 0.1		-1.943369																				0.565
165	PRO	2.848062	1.983671	-1.933682	0.5625	2.659887e-16	p < 0.1																-1.933682						0.5625
166	TRP	2.90940975	1.9944165	-2.181655	0.5775	2.659887e-16	p < 0.1																			-2.181655			0.5775
167	VAL	2.660214	1.8163485	-2.178681	0.6175	2.659887e-16	p < 0.1																					-2.178681	0.6175
168	ARG	2.6907805	1.77055075	-2.629291	0.6475	2.659887e-16	p < 0.1		-2.629291																				0.6475
169	GLY	2.79469475	1.76186975	-3.140667	0.6875	2.659887e-16	p < 0.1								-3.140667														0.6875
170	LEU	2.5848245	1.66252225	-2.765669	0.6875	2.659887e-16	p < 0.1												-2.765669										0.6875
171	SER	2.53938125	1.66583475	-2.556805	0.65	2.659887e-16	p < 0.1																	-2.556805					0.65
172	SER	2.30713525	1.55940975	-2.287698	0.635	2.659887e-16	p < 0.1																	-2.287698					0.635
173	ARG	2.0702545	1.514517	-1.58706	0.5675	2.659887e-16	p < 0.1		-1.58706																				0.5675
174	ILE	1.90982225	1.52034575	-1.079482	0.4625	2.659887e-16	p < 0.1											-1.079482											0.4625
175	SER	1.81054525	1.53180075	-0.6554692	0.3675	2.659887e-16	p < 0.1																	-0.6554692					0.3675
176	ILE	1.7518515	1.564097	-0.2599992	0.265	1.380082e-12	p < 0.1											-0.2599992											0.265
177	TYR	1.7279735	1.5964655	-0.2670697	0.2075	6.819192e-08	p < 0.1																				-0.2670697		0.2075
178	TRP	1.83112175	1.70228225	-0.1918157	0.1825	3.304887e-06	p < 0.1																			-0.1918157			0.1825
179	THR	1.94249025	1.777946	-0.2582296	0.1725	1.355e-05	p < 0.1																		-0.2582296				0.1725
180	ILE	2.15005975	1.91962975	-0.1660335	0.205	1.024947e-07	p < 0.1											-0.1660335											0.205
181	VAL	2.32267025	2.021865	-0.2181109	0.2425	1.264262e-10	p < 0.1																					-0.2181109	0.2425
182	LYS	2.60195025	2.1768435	-0.5727341	0.2775	9.306228e-14	p < 0.1													-0.5727341									0.2775
183	PRO	2.86867975	2.34832725	-0.6624829	0.34	2.659887e-16	p < 0.1																-0.6624829						0.34
184	GLY	2.9407605	2.40437275	-0.6815754	0.325	2.659887e-16	p < 0.1								-0.6815754														0.325
185	ASP	2.709501	2.23870175	-0.4856712	0.2975	1.06187e-15	p < 0.1				-0.4856712																		0.2975
186	ILE	2.5913285	2.14981775	-0.5310409	0.3325	2.659887e-16	p < 0.1											-0.5310409											0.3325
187	LEU	2.370475	1.97269025	-0.554778	0.3075	2.659887e-16	p < 0.1												-0.554778										0.3075
188	VAL	2.25985475	1.88545275	-0.6547476	0.335	2.659887e-16	p < 0.1																					-0.6547476	0.335
189	ILE	2.1960495	1.8021635	-0.6317845	0.345	2.659887e-16	p < 0.1											-0.6317845											0.345
190	ASN	2.16614325	1.7432625	-0.8487181	0.395	2.659887e-16	p < 0.1			-0.8487181																			0.395
191	SER	2.204404	1.67412525	-1.216998	0.47	2.659887e-16	p < 0.1																	-1.216998					0.47
192	ASN	2.29748375	1.66809225	-1.603009	0.5425	2.659887e-16	p < 0.1			-1.603009																			0.5425
193	GLY	2.12339525	1.56387075	-1.502254	0.5425	2.659887e-16	p < 0.1								-1.502254														0.5425
194	ASN	1.9610845	1.45961375	-1.506201	0.5475	2.659887e-16	p < 0.1			-1.506201																			0.5475
195	LEU	1.86556	1.43050125	-1.285183	0.5025	2.659887e-16	p < 0.1												-1.285183										0.5025
196	ILE	1.7441305	1.41049875	-0.8593182	0.3975	2.659887e-16	p < 0.1											-0.8593182											0.3975
197	ALA	1.773874	1.434159	-0.9543651	0.3975	2.659887e-16	p < 0.1	-0.9543651																					0.3975
198	PRO	1.84569475	1.51328875	-0.7379146	0.3875	2.659887e-16	p < 0.1																-0.7379146						0.3875
199	ARG	1.986182	1.57809225	-0.769761	0.3975	2.659887e-16	p < 0.1		-0.769761																				0.3975
200	GLY	1.96999625	1.64573825	-0.6089547	0.325	2.659887e-16	p < 0.1								-0.6089547														0.325
201	TYR	2.016837	1.72531475	-0.6962659	0.2925	3.246251e-15	p < 0.1																				-0.6962659		0.2925
202	PHE	2.05210875	1.7973745	-0.2796647	0.27	4.781907e-13	p < 0.1															-0.2796647							0.27
203	LYS	2.2282355	1.93949175	-0.4981256	0.2775	9.306228e-14	p < 0.1													-0.4981256									0.2775
204	MET	2.42031075	2.06902225	-0.4789677	0.3225	2.659887e-16	p < 0.1														-0.4789677								0.3225
205	ARG	2.5715845	2.1896585	-0.4838641	0.3325	2.659887e-16	p < 0.1		-0.4838641																				0.3325
206	THR	2.7720835	2.29641525	-0.6519174	0.3925	2.659887e-16	p < 0.1																		-0.6519174				0.3925
207	GLY	2.85867675	2.34598425	-0.6728275	0.38	2.659887e-16	p < 0.1								-0.6728275														0.38
208	LYS	2.8930645	2.421199	-0.5153509	0.3275	2.659887e-16	p < 0.1													-0.5153509									0.3275
209	SER	2.6772775	2.2241555	-0.7112151	0.3275	2.659887e-16	p < 0.1																	-0.7112151					0.3275
210	SER	2.600657	2.14386	-0.7769543	0.3375	2.659887e-16	p < 0.1																	-0.7769543					0.3375
211	ILE	2.610891	2.1304885	-0.8168855	0.36	2.659887e-16	p < 0.1											-0.8168855											0.36
212	MET	2.684335	2.1434255	-1.009913	0.405	2.659887e-16	p < 0.1														-1.009913								0.405
213	ARG	2.84108025	2.22366125	-0.9302045	0.41	2.659887e-16	p < 0.1		-0.9302045																				0.41
214	SER	3.090682	2.391044	-1.036821	0.41	2.659887e-16	p < 0.1																	-1.036821					0.41
