## Supplementary material for "Identifying protein sites contributing to vaccine escape via statistical comparisons of short-term molecular dynamics simulations": DROIDSfluctuationAVGchain.txt

pos_ref	res_ref	res_query	flux_ref_avg	flux_query_avg	delta_flux	abs_delta_flux	KLdivergence	chain
1	ARG	ARG	3.01664064837905	2.40150473815461	-0.61513591022444	0.61513591022444	0	A
2	ILE	ILE	2.95065675	2.32995725	-0.620699499999998	0.620699499999998	-0.9426388	A
3	LEU	LEU	2.7156815	2.15124125	-0.564440250000004	0.564440250000004	-0.8927959	A
4	ASP	ASP	2.69741	2.10232975	-0.595080250000001	0.595080250000001	-0.9959232	A
5	GLY	GLY	2.555687	1.98344875	-0.572238249999999	0.572238249999999	-1.096667	A
6	ILE	ILE	2.7303075	2.06125875	-0.669048749999996	0.669048749999996	-1.074497	A
7	ASN	ASN	2.547732	1.90253675	-0.645195249999998	0.645195249999998	-1.382806	A
8	CYX	CYX	2.344934	1.8088385	-0.536095499999999	0.536095499999999	-1.281468	A
9	THR	THR	2.16850825	1.74168725	-0.426820999999999	0.426820999999999	-1.16686	A
10	LEU	LEU	2.0469495	1.7141695	-0.332780000000002	0.332780000000002	-0.7331939	A
11	ILE	ILE	1.90718975	1.610813	-0.296376749999997	0.296376749999997	-0.694626	A
12	ASP	ASP	1.95963475	1.58209675	-0.377538000000002	0.377538000000002	-0.9356638	A
13	ALA	ALA	1.99384825	1.63292875	-0.360919500000003	0.360919500000003	-0.733834	A
14	LEU	LEU	1.858935	1.58979075	-0.269144250000001	0.269144250000001	-0.4422641	A
15	LEU	LEU	1.80204025	1.48921975	-0.312820499999999	0.312820499999999	-0.7875006	A
16	GLY	GLY	1.940735	1.5002505	-0.4404845	0.4404845	-1.391456	A
17	ASP	ASP	2.0808645	1.53296025	-0.54790425	0.54790425	-1.499204	A
18	PRO	PRO	2.32941925	1.61627275	-0.713146499999997	0.713146499999997	-2.165007	A
19	HID	HID	2.40797675	1.71892725	-0.689049499999999	0.689049499999999	-1.858138	A
20	CYX	CYX	2.2607855	1.695433	-0.5653525	0.5653525	-1.676261	A
21	ASP	ASP	2.35079575	1.75309525	-0.597700499999997	0.597700499999997	-1.48628	A
22	GLY	GLY	2.50460325	1.904431	-0.600172250000001	0.600172250000001	-1.261566	A
23	PHE	PHE	2.3141845	1.833145	-0.481039500000001	0.481039500000001	-1.025676	A
24	GLN	GLN	2.32686475	1.847548	-0.479316750000001	0.479316750000001	-0.8465073	A
25	ASN	ASN	2.384072	1.92833125	-0.455740749999996	0.455740749999996	-0.7095465	A
26	GLU	GLU	2.4083725	1.9681575	-0.440214999999999	0.440214999999999	-0.6405176	A
27	LYS	LYS	2.5734845	2.09670025	-0.476784250000001	0.476784250000001	-0.7767139	A
28	TRP	TRP	2.63462225	2.1559365	-0.478685749999999	0.478685749999999	-0.7255701	A
29	ASP	ASP	2.7773485	2.24961	-0.527738499999998	0.527738499999998	-0.8941797	A
30	LEU	LEU	2.7281325	2.19476	-0.533372500000002	0.533372500000002	-0.8538472	A
31	PHE	PHE	2.58542975	2.08430725	-0.501122499999998	0.501122499999998	-0.9567242	A
32	VAL	VAL	2.6473955	2.08502	-0.5623755	0.5623755	-0.976148	A
33	GLU	GLU	2.65165475	2.06125675	-0.590397999999999	0.590397999999999	-0.8954976	A
34	ARG	ARG	2.767658	2.09523975	-0.672418250000001	0.672418250000001	-1.239228	A
35	SER	SER	2.962505	2.2062265	-0.756278500000001	0.756278500000001	-1.40318	A
36	LYS	LYS	2.87885225	2.10877325	-0.770079	0.770079	-1.62432	A
37	ALA	ALA	2.731202	1.98965575	-0.741546250000001	0.741546250000001	-1.777401	A
38	PHE	PHE	2.5681195	1.86599775	-0.702121750000001	0.702121750000001	-1.826349	A
39	SER	SER	2.4603495	1.760737	-0.699612499999998	0.699612499999998	-1.835271	A
40	ASN	ASN	2.36269975	1.66384825	-0.6988515	0.6988515	-1.990537	A
41	CYX	CYX	2.191482	1.5369995	-0.654482499999998	0.654482499999998	-1.984641	A
42	TYR	TYR	2.0726795	1.48853325	-0.584146249999999	0.584146249999999	-2.060502	A
43	PRO	PRO	2.0849965	1.5377345	-0.547262	0.547262	-1.743679	A
44	TYR	TYR	2.004542	1.583678	-0.420864000000001	0.420864000000001	-1.157308	A
45	ASP	ASP	1.943409	1.6273885	-0.316020499999999	0.316020499999999	-0.7776617	A
46	VAL	VAL	1.9846895	1.720174	-0.264515500000001	0.264515500000001	-0.4717921	A
47	PRO	PRO	2.047534	1.82366675	-0.223867249999997	0.223867249999997	-0.269455	A
48	ASP	ASP	2.14197025	1.98066675	-0.1613035	0.1613035	-0.180041	A
49	TYR	TYR	2.097638	1.85727275	-0.24036525	0.24036525	-0.4419027	A
50	ALA	ALA	2.242438	1.95101425	-0.291423749999999	0.291423749999999	-0.4963642	A
51	SER	SER	2.17406	1.940457	-0.233603000000001	0.233603000000001	-0.2792838	A
52	LEU	LEU	2.01121025	1.819121	-0.19208925	0.19208925	-0.2806087	A
53	ARG	ARG	2.10771125	1.85377525	-0.253935999999997	0.253935999999997	-0.3490978	A
54	SER	SER	2.2558355	1.9604135	-0.295422000000002	0.295422000000002	-0.4098333	A
55	LEU	LEU	2.185189	1.93442775	-0.250761249999999	0.250761249999999	-0.3813476	A
56	VAL	VAL	2.13605575	1.87983125	-0.256224499999997	0.256224499999997	-0.3379215	A
57	ALA	ALA	2.31085225	1.981871	-0.32898125	0.32898125	-0.3714288	A
58	SER	SER	2.44310325	2.078709	-0.364394249999998	0.364394249999998	-0.4583585	A
59	SER	SER	2.396102	2.046078	-0.350023999999999	0.350023999999999	-0.4680153	A
60	GLY	GLY	2.4075135	2.0318795	-0.375633999999998	0.375633999999998	-0.4912682	A
61	THR	THR	2.242443	1.914789	-0.327654000000004	0.327654000000004	-0.4672576	A
62	LEU	LEU	2.1551015	1.811743	-0.343358500000001	0.343358500000001	-0.4592462	A
63	GLU	GLU	2.21452925	1.852006	-0.36252325	0.36252325	-0.6013338	A
64	PHE	PHE	2.21552125	1.81401825	-0.401503000000001	0.401503000000001	-0.6458193	A
65	ILE	ILE	2.2187255	1.796242	-0.422483500000002	0.422483500000002	-0.6795208	A
66	ASN	ASN	2.31556625	1.828608	-0.48695825	0.48695825	-0.892005	A
67	GLU	GLU	2.29505425	1.806321	-0.488733249999999	0.488733249999999	-1.060364	A
68	GLY	GLY	2.477822	1.929831	-0.547991000000002	0.547991000000002	-1.166838	A
69	PHE	PHE	2.3937805	1.84926825	-0.544512249999997	0.544512249999997	-1.180954	A
70	ASN	ASN	2.5402755	1.9318905	-0.608385000000002	0.608385000000002	-1.431416	A
71	TRP	TRP	2.4653175	1.7504705	-0.714846999999999	0.714846999999999	-2.024551	A
72	THR	THR	2.5705895	1.7363105	-0.834279	0.834279	-2.682633	A
73	GLY	GLY	2.66509575	1.69739875	-0.967697000000001	0.967697000000001	-3.470224	A
74	VAL	VAL	2.467631	1.5088755	-0.958755499999999	0.958755499999999	-3.855435	A
75	THR	THR	2.338311	1.39433575	-0.943975250000001	0.943975250000001	-3.866608	A
76	GLN	GLN	2.25427175	1.3702895	-0.883982250000001	0.883982250000001	-3.581939	A
77	ASN	ASN	2.181435	1.3535595	-0.827875500000003	0.827875500000003	-3.615334	A
78	GLY	GLY	2.11852375	1.311642	-0.806881749999999	0.806881749999999	-3.474195	A
79	GLY	GLY	2.2454715	1.32966275	-0.915808750000001	0.915808750000001	-3.797055	A
80	SER	SER	2.33177725	1.3597385	-0.97203875	0.97203875	-3.870227	A
81	SER	SER	2.54830925	1.47806075	-1.0702485	1.0702485	-3.932036	A
82	ALA	ALA	2.40191525	1.50933625	-0.892579000000001	0.892579000000001	-3.146118	A
83	CYX	CYX	2.3130625	1.454707	-0.8583555	0.8583555	-3.105706	A
84	LYS	LYS	2.509651	1.5605505	-0.949100500000001	0.949100500000001	-3.378378	A
85	ARG	ARG	2.720455	1.7695825	-0.950872500000003	0.950872500000003	-2.637907	A
86	GLY	GLY	2.98679025	1.745895	-1.24089525	1.24089525	-4.643916	A
87	PRO	PRO	3.1305415	1.74005725	-1.39048425	1.39048425	-4.913122	A
88	ASP	ASP	2.78262475	1.5335605	-1.24906425	1.24906425	-4.65075	A
89	SER	SER	2.53874825	1.416669	-1.12207925	1.12207925	-4.457025	A
90	GLY	GLY	2.24117325	1.36219225	-0.878980999999999	0.878980999999999	-3.473902	A
91	PHE	PHE	2.02465275	1.365375	-0.659277750000002	0.659277750000002	-2.36689	A
92	PHE	PHE	1.87659875	1.3860145	-0.490584250000002	0.490584250000002	-1.594457	A
93	SER	SER	1.9406535	1.45410575	-0.48654775	0.48654775	-1.411387	A
94	ARG	ARG	1.83128275	1.46056475	-0.370717999999999	0.370717999999999	-0.9638649	A
95	LEU	LEU	1.81320125	1.39988475	-0.413316499999999	0.413316499999999	-1.154572	A
96	ASN	ASN	1.84538475	1.36304875	-0.482336	0.482336	-1.708661	A
97	TRP	TRP	1.93303075	1.32002	-0.613010749999999	0.613010749999999	-2.33175	A
98	LEU	LEU	2.0179855	1.346047	-0.671938500000001	0.671938500000001	-2.911534	A
99	TYR	TYR	2.23485775	1.358033	-0.876824750000002	0.876824750000002	-3.898135	A
100	LYS	LYS	2.46422125	1.399166	-1.06505525	1.06505525	-4.65041	A
101	SER	SER	2.749439	1.499994	-1.249445	1.249445	-4.915426	A
102	GLY	GLY	3.01926375	1.592985	-1.42627875	1.42627875	-5.814087	A
103	SER	SER	3.000561	1.6470715	-1.3534895	1.3534895	-5.196087	A
104	THR	THR	2.742177	1.5955435	-1.1466335	1.1466335	-4.429207	A
105	TYR	TYR	2.54908075	1.622895	-0.926185750000001	0.926185750000001	-3.402152	A
106	PRO	PRO	2.53754475	1.705725	-0.831819749999998	0.831819749999998	-2.643026	A
107	VAL	VAL	2.519381	1.78685925	-0.732521750000001	0.732521750000001	-1.932121	A
108	GLN	GLN	2.35659825	1.7566705	-0.599927749999999	0.599927749999999	-1.465918	A
109	ASN	ASN	2.476493	1.909357	-0.567135999999997	0.567135999999997	-1.138665	A
110	VAL	VAL	2.3867795	1.8932995	-0.493479999999999	0.493479999999999	-0.9665589	A
111	THR	THR	2.55457225	2.038884	-0.515688250000002	0.515688250000002	-0.8770936	A
112	MET	MET	2.52805675	2.048962	-0.479094750000001	0.479094750000001	-0.8488791	A
113	PRO	PRO	2.7106625	2.18494625	-0.525716249999999	0.525716249999999	-0.730303	A
114	ASN	ASN	2.8182285	2.2641545	-0.554073999999998	0.554073999999998	-0.6974128	A
115	ASN	ASN	3.0523565	2.4897375	-0.562619	0.562619	-0.6291343	A
116	ASP	ASP	2.9218135	2.416681	-0.505132499999999	0.505132499999999	-0.6091014	A
117	ASN	ASN	3.0351195	2.55899075	-0.476128750000001	0.476128750000001	-0.4511864	A
118	SER	SER	2.76485175	2.2969245	-0.467927249999998	0.467927249999998	-0.5277442	A
119	ASP	ASP	2.49409825	2.1222885	-0.371809750000002	0.371809750000002	-0.4075227	A
120	LYS	LYS	2.2136515	1.928519	-0.285132499999999	0.285132499999999	-0.2430353	A
121	LEU	LEU	1.9602535	1.76277025	-0.197483250000001	0.197483250000001	-0.1376861	A
122	TYR	TYR	1.83041425	1.673195	-0.157219249999999	0.157219249999999	-0.2263632	A
123	ILE	ILE	1.71134575	1.5601625	-0.151183250000001	0.151183250000001	-0.3588285	A
124	TRP	TRP	1.6754765	1.51243725	-0.163039249999999	0.163039249999999	-0.3140724	A
125	GLY	GLY	1.71782625	1.47613725	-0.241688999999998	0.241688999999998	-0.5253822	A
126	VAL	VAL	1.81926925	1.481597	-0.337672250000001	0.337672250000001	-0.8785226	A
127	HID	HID	1.95865475	1.47553425	-0.483120500000002	0.483120500000002	-1.292621	A
128	HIE	HIE	2.14538875	1.54935425	-0.596034499999999	0.596034499999999	-1.732591	A
129	PRO	PRO	2.360013	1.6111105	-0.748902500000003	0.748902500000003	-2.01284	A
130	SER	SER	2.61526275	1.72689275	-0.888370000000001	0.888370000000001	-2.163561	A
131	THR	THR	2.679656	1.71207075	-0.96758525	0.96758525	-2.464514	A
132	ASP	ASP	2.7783485	1.70896375	-1.06938475	1.06938475	-2.922111	A
133	LYS	LYS	2.803481	1.63947775	-1.16400325	1.16400325	-3.616331	A
134	GLU	GLU	2.559715	1.5196435	-1.0400715	1.0400715	-3.663831	A
135	GLN	GLN	2.48602825	1.52717275	-0.958855500000002	0.958855500000002	-3.358222	A
136	THR	THR	2.66545825	1.56343325	-1.102025	1.102025	-3.988258	A
137	ASN	ASN	2.618435	1.4494715	-1.1689635	1.1689635	-4.813334	A
138	LEU	LEU	2.3925565	1.41944275	-0.973113750000001	0.973113750000001	-4.02031	A
139	TYR	TYR	2.45272825	1.52321	-0.929518250000001	0.929518250000001	-3.340811	A
140	VAL	VAL	2.6930605	1.647721	-1.0453395	1.0453395	-3.361235	A
141	GLN	GLN	2.63389	1.718282	-0.915608	0.915608	-2.721675	A
142	ALA	ALA	2.66909175	1.82366025	-0.845431500000002	0.845431500000002	-2.127291	A
143	SER	SER	2.6081835	1.870645	-0.737538500000001	0.737538500000001	-1.654923	A
144	GLY	GLY	2.30790925	1.76088775	-0.547021500000001	0.547021500000001	-1.143525	A
145	LYS	LYS	2.223763	1.718333	-0.505430000000001	0.505430000000001	-1.16618	A
146	VAL	VAL	2.10398425	1.721171	-0.382813250000001	0.382813250000001	-0.8273004	A
147	THR	THR	2.1308095	1.781281	-0.349528500000002	0.349528500000002	-0.6904094	A
148	VAL	VAL	2.1519605	1.8573915	-0.294568999999999	0.294568999999999	-0.367348	A
149	SER	SER	2.29919625	1.9655845	-0.333611750000004	0.333611750000004	-0.4794058	A
150	THR	THR	2.5130465	2.1369555	-0.376090999999998	0.376090999999998	-0.4335923	A
151	LYS	LYS	2.81344225	2.35765425	-0.455787999999998	0.455787999999998	-0.5172199	A
152	ARG	ARG	2.75011525	2.34827125	-0.401844	0.401844	-0.482639	A
153	SER	SER	2.5268995	2.17821175	-0.348687750000003	0.348687750000003	-0.5031881	A
154	GLN	GLN	2.44739075	2.11130875	-0.336081999999999	0.336081999999999	-0.5288277	A
155	GLN	GLN	2.26845325	1.94404125	-0.324411999999999	0.324411999999999	-0.6667064	A
156	THR	THR	2.2768025	1.90648475	-0.37031775	0.37031775	-0.6943159	A
157	ILE	ILE	2.17917675	1.78886475	-0.390312	0.390312	-0.8131609	A
158	ILE	ILE	2.29054175	1.8120025	-0.47853925	0.47853925	-0.9911508	A
159	PRO	PRO	2.31822525	1.7567875	-0.56143775	0.56143775	-1.30388	A
160	ASN	ASN	2.392491	1.785792	-0.606698999999999	0.606698999999999	-1.689554	A
161	VAL	VAL	2.651782	1.94431525	-0.707466749999999	0.707466749999999	-1.565066	A
162	GLY	GLY	2.75413975	1.923446	-0.83069375	0.83069375	-2.07506	A
163	SER	SER	2.941508	2.050001	-0.891506999999998	0.891506999999998	-2.04894	A
164	ARG	ARG	2.838134	1.96597125	-0.872162749999999	0.872162749999999	-1.943369	A
165	PRO	PRO	2.848062	1.983671	-0.864391	0.864391	-1.933682	A
166	TRP	TRP	2.90940975	1.9944165	-0.914993249999998	0.914993249999998	-2.181655	A
167	VAL	VAL	2.660214	1.8163485	-0.843865500000002	0.843865500000002	-2.178681	A
168	ARG	ARG	2.6907805	1.77055075	-0.920229750000004	0.920229750000004	-2.629291	A
169	GLY	GLY	2.79469475	1.76186975	-1.032825	1.032825	-3.140667	A
170	LEU	LEU	2.5848245	1.66252225	-0.922302249999999	0.922302249999999	-2.765669	A
171	SER	SER	2.53938125	1.66583475	-0.8735465	0.8735465	-2.556805	A
172	SER	SER	2.30713525	1.55940975	-0.747725500000003	0.747725500000003	-2.287698	A
173	ARG	ARG	2.0702545	1.514517	-0.555737499999999	0.555737499999999	-1.58706	A
174	ILE	ILE	1.90982225	1.52034575	-0.3894765	0.3894765	-1.079482	A
175	SER	SER	1.81054525	1.53180075	-0.2787445	0.2787445	-0.6554692	A
176	ILE	ILE	1.7518515	1.564097	-0.187754500000001	0.187754500000001	-0.2599992	A
177	TYR	TYR	1.7279735	1.5964655	-0.131508	0.131508	-0.2670697	A
178	TRP	TRP	1.83112175	1.70228225	-0.128839500000001	0.128839500000001	-0.1918157	A
179	THR	THR	1.94249025	1.777946	-0.164544249999999	0.164544249999999	-0.2582296	A
180	ILE	ILE	2.15005975	1.91962975	-0.230430000000003	0.230430000000003	-0.1660335	A
181	VAL	VAL	2.32267025	2.021865	-0.300805249999998	0.300805249999998	-0.2181109	A
182	LYS	LYS	2.60195025	2.1768435	-0.425106750000002	0.425106750000002	-0.5727341	A
183	PRO	PRO	2.86867975	2.34832725	-0.520352500000001	0.520352500000001	-0.6624829	A
184	GLY	GLY	2.9407605	2.40437275	-0.53638775	0.53638775	-0.6815754	A
185	ASP	ASP	2.709501	2.23870175	-0.47079925	0.47079925	-0.4856712	A
186	ILE	ILE	2.5913285	2.14981775	-0.441510749999999	0.441510749999999	-0.5310409	A
187	LEU	LEU	2.370475	1.97269025	-0.397784749999998	0.397784749999998	-0.554778	A
188	VAL	VAL	2.25985475	1.88545275	-0.374401999999999	0.374401999999999	-0.6547476	A
189	ILE	ILE	2.1960495	1.8021635	-0.393886	0.393886	-0.6317845	A
190	ASN	ASN	2.16614325	1.7432625	-0.422880749999998	0.422880749999998	-0.8487181	A
191	SER	SER	2.204404	1.67412525	-0.530278750000002	0.530278750000002	-1.216998	A
192	ASN	ASN	2.29748375	1.66809225	-0.629391499999999	0.629391499999999	-1.603009	A
193	GLY	GLY	2.12339525	1.56387075	-0.559524499999997	0.559524499999997	-1.502254	A
194	ASN	ASN	1.9610845	1.45961375	-0.501470750000002	0.501470750000002	-1.506201	A
195	LEU	LEU	1.86556	1.43050125	-0.435058749999997	0.435058749999997	-1.285183	A
196	ILE	ILE	1.7441305	1.41049875	-0.33363175	0.33363175	-0.8593182	A
197	ALA	ALA	1.773874	1.434159	-0.339714999999999	0.339714999999999	-0.9543651	A
198	PRO	PRO	1.84569475	1.51328875	-0.332405999999999	0.332405999999999	-0.7379146	A
199	ARG	ARG	1.986182	1.57809225	-0.40808975	0.40808975	-0.769761	A
200	GLY	GLY	1.96999625	1.64573825	-0.324258000000003	0.324258000000003	-0.6089547	A
201	TYR	TYR	2.016837	1.72531475	-0.291522250000001	0.291522250000001	-0.6962659	A
202	PHE	PHE	2.05210875	1.7973745	-0.254734249999998	0.254734249999998	-0.2796647	A
203	LYS	LYS	2.2282355	1.93949175	-0.28874375	0.28874375	-0.4981256	A
204	MET	MET	2.42031075	2.06902225	-0.351288499999999	0.351288499999999	-0.4789677	A
205	ARG	ARG	2.5715845	2.1896585	-0.381925999999999	0.381925999999999	-0.4838641	A
206	THR	THR	2.7720835	2.29641525	-0.47566825	0.47566825	-0.6519174	A
207	GLY	GLY	2.85867675	2.34598425	-0.5126925	0.5126925	-0.6728275	A
208	LYS	LYS	2.8930645	2.421199	-0.471865500000002	0.471865500000002	-0.5153509	A
209	SER	SER	2.6772775	2.2241555	-0.453122	0.453122	-0.7112151	A
210	SER	SER	2.600657	2.14386	-0.456797	0.456797	-0.7769543	A
211	ILE	ILE	2.610891	2.1304885	-0.480402499999999	0.480402499999999	-0.8168855	A
212	MET	MET	2.684335	2.1434255	-0.540909499999999	0.540909499999999	-1.009913	A
213	ARG	ARG	2.84108025	2.22366125	-0.617419	0.617419	-0.9302045	A
214	SER	SER	3.090682	2.391044	-0.699637999999998	0.699637999999998	-1.036821	A
