## Supplementary material for "Identifying protein sites contributing to vaccine escape via statistical comparisons of short-term molecular dynamics simulations": KStests.txt

posAA	refAA	queryAA	Dval	pval	signif
1	ARG	ARG	0.36591	2.2e-16	<0.1alpha
2	ILE	ILE	0.3925	2.2e-16	<0.1alpha
3	LEU	LEU	0.38	2.2e-16	<0.1alpha
4	ASP	ASP	0.4025	2.2e-16	<0.1alpha
5	GLY	GLY	0.3925	2.2e-16	<0.1alpha
6	ILE	ILE	0.43	2.2e-16	<0.1alpha
7	ASN	ASN	0.4575	2.2e-16	<0.1alpha
8	CYX	CYX	0.42	2.2e-16	<0.1alpha
9	THR	THR	0.4	2.2e-16	<0.1alpha
10	LEU	LEU	0.3325	2.2e-16	<0.1alpha
11	ILE	ILE	0.335	2.2e-16	<0.1alpha
12	ASP	ASP	0.39	2.2e-16	<0.1alpha
13	ALA	ALA	0.35	2.2e-16	<0.1alpha
14	LEU	LEU	0.2875	8.771e-15	<0.1alpha
15	LEU	LEU	0.3725	2.2e-16	<0.1alpha
16	GLY	GLY	0.4675	2.2e-16	<0.1alpha
17	ASP	ASP	0.5075	2.2e-16	<0.1alpha
18	PRO	PRO	0.5725	2.2e-16	<0.1alpha
19	HID	HID	0.535	2.2e-16	<0.1alpha
20	CYX	CYX	0.5025	2.2e-16	<0.1alpha
21	ASP	ASP	0.5025	2.2e-16	<0.1alpha
22	GLY	GLY	0.4725	2.2e-16	<0.1alpha
23	PHE	PHE	0.41	2.2e-16	<0.1alpha
24	GLN	GLN	0.4	2.2e-16	<0.1alpha
25	ASN	ASN	0.3525	2.2e-16	<0.1alpha
26	GLU	GLU	0.3325	2.2e-16	<0.1alpha
27	LYS	LYS	0.345	2.2e-16	<0.1alpha
28	TRP	TRP	0.34	2.2e-16	<0.1alpha
29	ASP	ASP	0.3625	2.2e-16	<0.1alpha
30	LEU	LEU	0.3525	2.2e-16	<0.1alpha
31	PHE	PHE	0.355	2.2e-16	<0.1alpha
32	VAL	VAL	0.3925	2.2e-16	<0.1alpha
33	GLU	GLU	0.4075	2.2e-16	<0.1alpha
34	ARG	ARG	0.4525	2.2e-16	<0.1alpha
35	SER	SER	0.5	2.2e-16	<0.1alpha
36	LYS	LYS	0.515	2.2e-16	<0.1alpha
37	ALA	ALA	0.5225	2.2e-16	<0.1alpha
38	PHE	PHE	0.5325	2.2e-16	<0.1alpha
39	SER	SER	0.54	2.2e-16	<0.1alpha
40	ASN	ASN	0.5625	2.2e-16	<0.1alpha
41	CYX	CYX	0.5775	2.2e-16	<0.1alpha
42	TYR	TYR	0.5775	2.2e-16	<0.1alpha
43	PRO	PRO	0.5575	2.2e-16	<0.1alpha
44	TYR	TYR	0.4775	2.2e-16	<0.1alpha
45	ASP	ASP	0.3725	2.2e-16	<0.1alpha
46	VAL	VAL	0.3175	2.2e-16	<0.1alpha
47	PRO	PRO	0.2575	6.06e-12	<0.1alpha
48	ASP	ASP	0.19	1.071e-06	<0.1alpha
49	TYR	TYR	0.2825	2.742e-14	<0.1alpha
50	ALA	ALA	0.2925	2.776e-15	<0.1alpha
51	SER	SER	0.2575	6.06e-12	<0.1alpha
52	LEU	LEU	0.245	7.475e-11	<0.1alpha
53	ARG	ARG	0.2625	2.142e-12	<0.1alpha
54	SER	SER	0.29	4.885e-15	<0.1alpha
55	LEU	LEU	0.265	1.264e-12	<0.1alpha
56	VAL	VAL	0.2575	6.06e-12	<0.1alpha
57	ALA	ALA	0.26	3.612e-12	<0.1alpha
58	SER	SER	0.2975	8.882e-16	<0.1alpha
59	SER	SER	0.2825	2.742e-14	<0.1alpha
60	GLY	GLY	0.29	4.885e-15	<0.1alpha
61	THR	THR	0.2775	8.393e-14	<0.1alpha
62	LEU	LEU	0.285	1.554e-14	<0.1alpha
63	GLU	GLU	0.32	2.2e-16	<0.1alpha
64	PHE	PHE	0.355	2.2e-16	<0.1alpha
65	ILE	ILE	0.3575	2.2e-16	<0.1alpha
66	ASN	ASN	0.3925	2.2e-16	<0.1alpha
67	GLU	GLU	0.4425	2.2e-16	<0.1alpha
68	GLY	GLY	0.44	2.2e-16	<0.1alpha
69	PHE	PHE	0.485	2.2e-16	<0.1alpha
70	ASN	ASN	0.52	2.2e-16	<0.1alpha
71	TRP	TRP	0.595	2.2e-16	<0.1alpha
72	THR	THR	0.6425	2.2e-16	<0.1alpha
73	GLY	GLY	0.72	2.2e-16	<0.1alpha
74	VAL	VAL	0.7675	2.2e-16	<0.1alpha
75	THR	THR	0.7875	2.2e-16	<0.1alpha
76	GLN	GLN	0.755	2.2e-16	<0.1alpha
77	ASN	ASN	0.7275	2.2e-16	<0.1alpha
78	GLY	GLY	0.71	2.2e-16	<0.1alpha
79	GLY	GLY	0.755	2.2e-16	<0.1alpha
80	SER	SER	0.7475	2.2e-16	<0.1alpha
81	SER	SER	0.7475	2.2e-16	<0.1alpha
82	ALA	ALA	0.685	2.2e-16	<0.1alpha
83	CYX	CYX	0.67	2.2e-16	<0.1alpha
84	LYS	LYS	0.6975	2.2e-16	<0.1alpha
85	ARG	ARG	0.6275	2.2e-16	<0.1alpha
86	GLY	GLY	0.7825	2.2e-16	<0.1alpha
87	PRO	PRO	0.8175	2.2e-16	<0.1alpha
88	ASP	ASP	0.785	2.2e-16	<0.1alpha
89	SER	SER	0.77	2.2e-16	<0.1alpha
90	GLY	GLY	0.685	2.2e-16	<0.1alpha
91	PHE	PHE	0.6125	2.2e-16	<0.1alpha
92	PHE	PHE	0.5525	2.2e-16	<0.1alpha
93	SER	SER	0.5225	2.2e-16	<0.1alpha
94	ARG	ARG	0.44	2.2e-16	<0.1alpha
95	LEU	LEU	0.4875	2.2e-16	<0.1alpha
96	ASN	ASN	0.5475	2.2e-16	<0.1alpha
97	TRP	TRP	0.6275	2.2e-16	<0.1alpha
98	LEU	LEU	0.6575	2.2e-16	<0.1alpha
99	TYR	TYR	0.7475	2.2e-16	<0.1alpha
100	LYS	LYS	0.81	2.2e-16	<0.1alpha
101	SER	SER	0.8475	2.2e-16	<0.1alpha
102	GLY	GLY	0.895	2.2e-16	<0.1alpha
103	SER	SER	0.85	2.2e-16	<0.1alpha
104	THR	THR	0.775	2.2e-16	<0.1alpha
105	TYR	TYR	0.6975	2.2e-16	<0.1alpha
106	PRO	PRO	0.64	2.2e-16	<0.1alpha
107	VAL	VAL	0.56	2.2e-16	<0.1alpha
108	GLN	GLN	0.4825	2.2e-16	<0.1alpha
109	ASN	ASN	0.45	2.2e-16	<0.1alpha
110	VAL	VAL	0.3825	2.2e-16	<0.1alpha
111	THR	THR	0.3725	2.2e-16	<0.1alpha
112	MET	MET	0.3475	2.2e-16	<0.1alpha
113	PRO	PRO	0.345	2.2e-16	<0.1alpha
114	ASN	ASN	0.34	2.2e-16	<0.1alpha
115	ASN	ASN	0.34	2.2e-16	<0.1alpha
116	ASP	ASP	0.295	1.554e-15	<0.1alpha
117	ASN	ASN	0.2625	2.142e-12	<0.1alpha
118	SER	SER	0.295	1.554e-15	<0.1alpha
119	ASP	ASP	0.2825	2.742e-14	<0.1alpha
120	LYS	LYS	0.26	3.612e-12	<0.1alpha
121	LEU	LEU	0.2225	5.022e-09	<0.1alpha
122	TYR	TYR	0.18	4.705e-06	<0.1alpha
123	ILE	ILE	0.1975	3.349e-07	<0.1alpha
124	TRP	TRP	0.2525	1.68e-11	<0.1alpha
125	GLY	GLY	0.3225	2.2e-16	<0.1alpha
126	VAL	VAL	0.435	2.2e-16	<0.1alpha
127	HID	HID	0.5125	2.2e-16	<0.1alpha
128	HIE	HIE	0.5825	2.2e-16	<0.1alpha
129	PRO	PRO	0.6125	2.2e-16	<0.1alpha
130	SER	SER	0.6275	2.2e-16	<0.1alpha
131	THR	THR	0.6675	2.2e-16	<0.1alpha
132	ASP	ASP	0.7075	2.2e-16	<0.1alpha
133	LYS	LYS	0.75	2.2e-16	<0.1alpha
134	GLU	GLU	0.735	2.2e-16	<0.1alpha
135	GLN	GLN	0.7025	2.2e-16	<0.1alpha
136	THR	THR	0.7575	2.2e-16	<0.1alpha
137	ASN	ASN	0.8075	2.2e-16	<0.1alpha
138	LEU	LEU	0.755	2.2e-16	<0.1alpha
139	TYR	TYR	0.7	2.2e-16	<0.1alpha
140	VAL	VAL	0.7125	2.2e-16	<0.1alpha
141	GLN	GLN	0.65	2.2e-16	<0.1alpha
142	ALA	ALA	0.6275	2.2e-16	<0.1alpha
143	SER	SER	0.56	2.2e-16	<0.1alpha
144	GLY	GLY	0.4675	2.2e-16	<0.1alpha
145	LYS	LYS	0.4875	2.2e-16	<0.1alpha
146	VAL	VAL	0.42	2.2e-16	<0.1alpha
147	THR	THR	0.37	2.2e-16	<0.1alpha
148	VAL	VAL	0.32	2.2e-16	<0.1alpha
149	SER	SER	0.3175	2.2e-16	<0.1alpha
150	THR	THR	0.325	2.2e-16	<0.1alpha
151	LYS	LYS	0.3375	2.2e-16	<0.1alpha
152	ARG	ARG	0.3325	2.2e-16	<0.1alpha
153	SER	SER	0.33	2.2e-16	<0.1alpha
154	GLN	GLN	0.3725	2.2e-16	<0.1alpha
155	GLN	GLN	0.3675	2.2e-16	<0.1alpha
156	THR	THR	0.3925	2.2e-16	<0.1alpha
157	ILE	ILE	0.4225	2.2e-16	<0.1alpha
158	ILE	ILE	0.4425	2.2e-16	<0.1alpha
159	PRO	PRO	0.4975	2.2e-16	<0.1alpha
160	ASN	ASN	0.52	2.2e-16	<0.1alpha
161	VAL	VAL	0.5525	2.2e-16	<0.1alpha
162	GLY	GLY	0.6	2.2e-16	<0.1alpha
163	SER	SER	0.58	2.2e-16	<0.1alpha
164	ARG	ARG	0.565	2.2e-16	<0.1alpha
165	PRO	PRO	0.5625	2.2e-16	<0.1alpha
166	TRP	TRP	0.5775	2.2e-16	<0.1alpha
167	VAL	VAL	0.6175	2.2e-16	<0.1alpha
168	ARG	ARG	0.6475	2.2e-16	<0.1alpha
169	GLY	GLY	0.6875	2.2e-16	<0.1alpha
170	LEU	LEU	0.6875	2.2e-16	<0.1alpha
171	SER	SER	0.65	2.2e-16	<0.1alpha
172	SER	SER	0.635	2.2e-16	<0.1alpha
173	ARG	ARG	0.5675	2.2e-16	<0.1alpha
174	ILE	ILE	0.4625	2.2e-16	<0.1alpha
175	SER	SER	0.3675	2.2e-16	<0.1alpha
176	ILE	ILE	0.265	1.264e-12	<0.1alpha
177	TYR	TYR	0.2075	6.628e-08	<0.1alpha
178	TRP	TRP	0.1825	3.274e-06	<0.1alpha
179	THR	THR	0.1725	1.355e-05	<0.1alpha
180	ILE	ILE	0.205	1.001e-07	<0.1alpha
181	VAL	VAL	0.2425	1.217e-10	<0.1alpha
182	LYS	LYS	0.2775	8.393e-14	<0.1alpha
183	PRO	PRO	0.34	2.2e-16	<0.1alpha
184	GLY	GLY	0.325	2.2e-16	<0.1alpha
185	ASP	ASP	0.2975	8.882e-16	<0.1alpha
186	ILE	ILE	0.3325	2.2e-16	<0.1alpha
187	LEU	LEU	0.3075	2.2e-16	<0.1alpha
188	VAL	VAL	0.335	2.2e-16	<0.1alpha
189	ILE	ILE	0.345	2.2e-16	<0.1alpha
190	ASN	ASN	0.395	2.2e-16	<0.1alpha
191	SER	SER	0.47	2.2e-16	<0.1alpha
192	ASN	ASN	0.5425	2.2e-16	<0.1alpha
193	GLY	GLY	0.5425	2.2e-16	<0.1alpha
194	ASN	ASN	0.5475	2.2e-16	<0.1alpha
195	LEU	LEU	0.5025	2.2e-16	<0.1alpha
196	ILE	ILE	0.3975	2.2e-16	<0.1alpha
197	ALA	ALA	0.3975	2.2e-16	<0.1alpha
198	PRO	PRO	0.3875	2.2e-16	<0.1alpha
199	ARG	ARG	0.3975	2.2e-16	<0.1alpha
200	GLY	GLY	0.325	2.2e-16	<0.1alpha
201	TYR	TYR	0.2925	2.776e-15	<0.1alpha
202	PHE	PHE	0.27	4.335e-13	<0.1alpha
203	LYS	LYS	0.2775	8.393e-14	<0.1alpha
204	MET	MET	0.3225	2.2e-16	<0.1alpha
205	ARG	ARG	0.3325	2.2e-16	<0.1alpha
206	THR	THR	0.3925	2.2e-16	<0.1alpha
207	GLY	GLY	0.38	2.2e-16	<0.1alpha
208	LYS	LYS	0.3275	2.2e-16	<0.1alpha
209	SER	SER	0.3275	2.2e-16	<0.1alpha
210	SER	SER	0.3375	2.2e-16	<0.1alpha
211	ILE	ILE	0.36	2.2e-16	<0.1alpha
212	MET	MET	0.405	2.2e-16	<0.1alpha
213	ARG	ARG	0.41	2.2e-16	<0.1alpha
214	SER	SER	0.41	2.2e-16	<0.1alpha
