## Supplementary material for "Identifying protein sites contributing to vaccine escape via statistical comparisons of short-term molecular dynamics simulations": myGranthamDistances.txt

respos	distance
1	0
2	0
3	0
4	0
5	0
6	0
7	0
8	0
9	0
10	0
11	0
12	0
13	0
14	0
15	0
16	0
17	0
18	0
19	0
20	0
21	0
22	0
23	0
24	0
25	0
26	0
27	0
28	0
29	0
30	0
31	0
32	0
33	0
34	0
35	0
36	0
37	0
38	0
39	0
40	0
41	0
42	0
43	0
44	0
45	0
46	0
47	0
48	0
49	0
50	0
51	0
52	0
53	0
54	0
55	0
56	0
57	0
58	0
59	0
60	0
61	0
62	0
63	0
64	0
65	0
66	0
67	0
68	0
69	0
70	0
71	0
72	0
73	0
74	0
75	0
76	0
77	0
78	0
79	0
80	0
81	0
82	0
83	0
84	0
85	0
86	0
87	0
88	0
89	0
90	0
91	0
92	0
93	0
94	0
95	0
96	0
97	0
98	0
99	0
100	0
101	0
102	0
103	0
104	0
105	0
106	0
107	0
108	0
109	0
110	0
111	0
112	0
113	0
114	0
115	0
116	0
117	0
118	0
119	0
120	0
121	0
122	0
123	0
124	0
125	0
126	0
127	0
128	0
129	0
130	0
131	0
132	0
133	0
134	0
135	0
136	0
137	0
138	0
139	0
140	0
141	0
142	0
143	0
144	0
145	0
146	0
147	0
148	0
149	0
150	0
151	0
152	0
153	0
154	0
155	0
156	0
157	0
158	0
159	0
160	0
161	0
162	0
163	0
164	0
165	0
166	0
167	0
168	0
169	0
170	0
171	0
172	0
173	0
174	0
175	0
176	0
177	0
178	0
179	0
180	0
181	0
182	0
183	0
184	0
185	0
186	0
187	0
188	0
189	0
190	0
191	0
192	0
193	0
194	0
195	0
196	0
197	0
198	0
199	0
200	0
201	0
202	0
203	0
204	0
205	0
206	0
207	0
208	0
209	0
210	0
211	0
212	0
213	0
214	0
