## Supplementary material for "Identifying protein sites contributing to vaccine escape via statistical comparisons of short-term molecular dynamics simulations": adjustKStests.txt

posAA	refAA	queryAA	Dval	pval	signif
1	GLY	GLY	0.18546	3.132587e-06	<0.1alpha
2	LEU	LEU	0.315	4.477647e-16	<0.1alpha
3	PHE	PHE	0.04	0.9062	ns
4	GLY	GLY	0.1375	0.001296252	<0.5alpha
5	ALA	ALA	0.08	0.1639785	ns
6	ILE	ILE	0.075	0.2190409	ns
7	ALA	ALA	0.085	0.1191341	ns
8	GLY	GLY	0.1225	0.00605296	<1alpha
9	PHE	PHE	0.06	0.473069	ns
10	ILE	ILE	0.275	2.751644e-13	<0.1alpha
11	GLU	GLU	0.52	4.477647e-16	<0.1alpha
12	GLY	GLY	0.535	4.477647e-16	<0.1alpha
13	GLY	GLY	0.325	4.477647e-16	<0.1alpha
14	TRP	TRP	0.45	4.477647e-16	<0.1alpha
15	THR	THR	0.445	4.477647e-16	<0.1alpha
16	GLY	GLY	0.495	4.477647e-16	<0.1alpha
17	MET	MET	0.4825	4.477647e-16	<0.1alpha
18	VAL	VAL	0.4825	4.477647e-16	<0.1alpha
19	ASP	ASP	0.5275	4.477647e-16	<0.1alpha
20	GLY	GLY	0.5175	4.477647e-16	<0.1alpha
21	TRP	TRP	0.5025	4.477647e-16	<0.1alpha
22	TYR	TYR	0.4675	4.477647e-16	<0.1alpha
23	GLY	GLY	0.445	4.477647e-16	<0.1alpha
24	TYR	TYR	0.4225	4.477647e-16	<0.1alpha
25	HID	HID	0.4	4.477647e-16	<0.1alpha
26	HIE	HIE	0.38	4.477647e-16	<0.1alpha
27	GLN	GLN	0.3775	4.477647e-16	<0.1alpha
28	ASN	ASN	0.385	4.477647e-16	<0.1alpha
29	GLU	GLU	0.3475	4.477647e-16	<0.1alpha
30	GLN	GLN	0.38	4.477647e-16	<0.1alpha
31	GLY	GLY	0.415	4.477647e-16	<0.1alpha
32	SER	SER	0.4175	4.477647e-16	<0.1alpha
33	GLY	GLY	0.4225	4.477647e-16	<0.1alpha
34	TYR	TYR	0.475	4.477647e-16	<0.1alpha
35	ALA	ALA	0.515	4.477647e-16	<0.1alpha
36	ALA	ALA	0.5325	4.477647e-16	<0.1alpha
37	ASP	ASP	0.545	4.477647e-16	<0.1alpha
38	LEU	LEU	0.5875	4.477647e-16	<0.1alpha
39	LYS	LYS	0.5825	4.477647e-16	<0.1alpha
40	SER	SER	0.515	4.477647e-16	<0.1alpha
41	THR	THR	0.5725	4.477647e-16	<0.1alpha
42	GLN	GLN	0.6475	4.477647e-16	<0.1alpha
43	ASN	ASN	0.565	4.477647e-16	<0.1alpha
44	ALA	ALA	0.52	4.477647e-16	<0.1alpha
45	ILE	ILE	0.6225	4.477647e-16	<0.1alpha
46	ASP	ASP	0.6125	4.477647e-16	<0.1alpha
47	GLU	GLU	0.4675	4.477647e-16	<0.1alpha
48	ILE	ILE	0.4575	4.477647e-16	<0.1alpha
49	THR	THR	0.495	4.477647e-16	<0.1alpha
50	ASN	ASN	0.3775	4.477647e-16	<0.1alpha
51	LYS	LYS	0.2725	4.721588e-13	<0.1alpha
52	VAL	VAL	0.4	4.477647e-16	<0.1alpha
53	ASN	ASN	0.415	4.477647e-16	<0.1alpha
54	SER	SER	0.4	4.477647e-16	<0.1alpha
55	VAL	VAL	0.2575	1.077103e-11	<0.1alpha
56	ILE	ILE	0.0925	0.0719107	ns
57	GLU	GLU	0.1175	0.009691234	<1alpha
58	LYS	LYS	0.125	0.004748481	<0.5alpha
59	MET	MET	0.06	0.473069	ns
60	ASN	ASN	0.06	0.473069	ns
61	THR	THR	0.06	0.473069	ns
62	GLN	GLN	0.1225	0.00605296	<1alpha
63	PHE	PHE	0.1175	0.009691234	<1alpha
64	THR	THR	0.0475	0.7590625	ns
65	ALA	ALA	0.0875	0.1007097	ns
66	VAL	VAL	0.0675	0.330824	ns
67	GLY	GLY	0.0525	0.6423754	ns
68	LYS	LYS	0.1775	9.187666e-06	<0.1alpha
69	GLU	GLU	0.1425	0.0007495825	<0.1alpha
70	PHE	PHE	0.1025	0.03450773	ns
71	ASN	ASN	0.095	0.06038258	ns
72	HIE	HIE	0.075	0.2190409	ns
73	LEU	LEU	0.0925	0.0719107	ns
74	GLU	GLU	0.0675	0.330824	ns
75	LYS	LYS	0.0525	0.6423754	ns
76	ARG	ARG	0.065	0.3753793	ns
77	ILE	ILE	0.085	0.1191341	ns
78	GLU	GLU	0.07	0.2899384	ns
79	ASN	ASN	0.08	0.1639785	ns
80	LEU	LEU	0.08	0.1639785	ns
81	ASN	ASN	0.09	0.08539513	ns
82	LYS	LYS	0.1125	0.01500123	ns
83	LYS	LYS	0.0875	0.1007097	ns
84	VAL	VAL	0.0925	0.0719107	ns
85	ASP	ASP	0.11	0.01860633	ns
86	ASP	ASP	0.0975	0.05035428	ns
87	GLY	GLY	0.09	0.08539513	ns
88	PHE	PHE	0.1125	0.01500123	ns
89	LEU	LEU	0.0975	0.05035428	ns
90	ASP	ASP	0.0775	0.1895661	ns
91	ILE	ILE	0.1	0.04178235	ns
92	TRP	TRP	0.0775	0.1895661	ns
93	THR	THR	0.1	0.04178235	ns
94	TYR	TYR	0.1	0.04178235	ns
95	ASN	ASN	0.135	0.001694821	<0.5alpha
96	ALA	ALA	0.075	0.2190409	ns
97	GLU	GLU	0.1325	0.002203279	<0.5alpha
98	LEU	LEU	0.0925	0.0719107	ns
99	LEU	LEU	0.105	0.0282257	ns
100	VAL	VAL	0.0775	0.1895661	ns
101	LEU	LEU	0.095	0.06038258	ns
102	LEU	LEU	0.1775	9.187666e-06	<0.1alpha
103	GLU	GLU	0.1175	0.009691234	<1alpha
104	ASN	ASN	0.1475	0.0004216716	<0.1alpha
105	GLU	GLU	0.1575	0.0001285967	<0.1alpha
106	ARG	ARG	0.2	3.300195e-07	<0.1alpha
107	THR	THR	0.2225	7.946396e-09	<0.1alpha
108	LEU	LEU	0.215	2.873751e-08	<0.1alpha
109	ASP	ASP	0.185	3.197209e-06	<0.1alpha
110	TYR	TYR	0.23	2.102031e-09	<0.1alpha
111	HID	HID	0.2475	7.876385e-11	<0.1alpha
112	ASP	ASP	0.16	9.385359e-05	<0.1alpha
113	SER	SER	0.185	3.197209e-06	<0.1alpha
114	ASN	ASN	0.2475	7.876385e-11	<0.1alpha
115	VAL	VAL	0.21	6.60628e-08	<0.1alpha
116	LYS	LYS	0.165	5.000907e-05	<0.1alpha
117	ASN	ASN	0.225	5.141944e-09	<0.1alpha
118	LEU	LEU	0.2625	3.91443e-12	<0.1alpha
119	TYR	TYR	0.225	5.141944e-09	<0.1alpha
120	GLU	GLU	0.2225	7.946396e-09	<0.1alpha
121	LYS	LYS	0.2875	1.724299e-14	<0.1alpha
122	VAL	VAL	0.2675	1.37064e-12	<0.1alpha
123	ARG	ARG	0.225	5.141944e-09	<0.1alpha
124	SER	SER	0.2525	2.945676e-11	<0.1alpha
125	GLN	GLN	0.265	2.318078e-12	<0.1alpha
126	LEU	LEU	0.25	4.838195e-11	<0.1alpha
127	LYS	LYS	0.175	1.30363e-05	<0.1alpha
128	ASN	ASN	0.2425	2.070895e-10	<0.1alpha
129	ASN	ASN	0.26	6.554643e-12	<0.1alpha
130	ALA	ALA	0.27	8.09304e-13	<0.1alpha
131	LYS	LYS	0.24	3.290894e-10	<0.1alpha
132	GLU	GLU	0.21	6.60628e-08	<0.1alpha
133	ILE	ILE	0.215	2.873751e-08	<0.1alpha
134	GLY	GLY	0.2225	7.946396e-09	<0.1alpha
135	ASN	ASN	0.2825	5.290327e-14	<0.1alpha
136	GLY	GLY	0.3	8.968401e-16	<0.1alpha
137	CYS	CYS	0.295	3.12607e-15	<0.1alpha
138	PHE	PHE	0.2875	1.724299e-14	<0.1alpha
139	GLU	GLU	0.285	3.020697e-14	<0.1alpha
140	PHE	PHE	0.275	2.751644e-13	<0.1alpha
141	TYR	TYR	0.2425	2.070895e-10	<0.1alpha
142	HID	HID	0.2725	4.721588e-13	<0.1alpha
143	LYS	LYS	0.3325	4.477647e-16	<0.1alpha
144	CYX	CYX	0.3425	4.477647e-16	<0.1alpha
145	ASP	ASP	0.3625	4.477647e-16	<0.1alpha
146	ASN	ASN	0.4025	4.477647e-16	<0.1alpha
147	THR	THR	0.4075	4.477647e-16	<0.1alpha
148	CYX	CYX	0.3675	4.477647e-16	<0.1alpha
149	MET	MET	0.4175	4.477647e-16	<0.1alpha
150	GLU	GLU	0.4425	4.477647e-16	<0.1alpha
151	SER	SER	0.4425	4.477647e-16	<0.1alpha
152	VAL	VAL	0.4575	4.477647e-16	<0.1alpha
153	LYS	LYS	0.45	4.477647e-16	<0.1alpha
154	ASN	ASN	0.4875	4.477647e-16	<0.1alpha
155	GLY	GLY	0.5025	4.477647e-16	<0.1alpha
156	THR	THR	0.47	4.477647e-16	<0.1alpha
157	TYR	TYR	0.3775	4.477647e-16	<0.1alpha
158	ASP	ASP	0.275	2.751644e-13	<0.1alpha
159	TYR	TYR	0.245	1.284611e-10	<0.1alpha
160	PRO	PRO	0.205	1.492871e-07	<0.1alpha
161	LYS	LYS	0.24	3.290894e-10	<0.1alpha
162	TYR	TYR	0.235	8.40121e-10	<0.1alpha
163	SER	SER	0.2125	4.380115e-08	<0.1alpha
164	GLU	GLU	0.2075	9.970817e-08	<0.1alpha
165	GLU	GLU	0.2525	2.945676e-11	<0.1alpha
166	ALA	ALA	0.2575	1.077103e-11	<0.1alpha
167	LYS	LYS	0.26	6.554643e-12	<0.1alpha
168	LEU	LEU	0.215	2.873751e-08	<0.1alpha
169	ASN	ASN	0.185	3.197209e-06	<0.1alpha
170	ARG	ARG	0.1825	4.58007e-06	<0.1alpha
171	GLU	GLU	0.18	6.51172e-06	<0.1alpha
172	GLU	GLU	0.1325	0.002203279	<0.5alpha
173	ILE	ILE	0.305	4.477647e-16	<0.1alpha
174	GLY	GLN	0.7175	4.477647e-16	<0.1alpha
175	LEU	VAL	0.55	4.477647e-16	<0.1alpha
176	PHE	GLN	0.3125	4.477647e-16	<0.1alpha
177	GLY	LEU	0.0875	0.1007097	ns
178	ALA	VAL	0.3625	4.477647e-16	<0.1alpha
179	ILE	GLU	0.4875	4.477647e-16	<0.1alpha
180	ALA	SER	0.475	4.477647e-16	<0.1alpha
181	GLY	GLY	0.51	4.477647e-16	<0.1alpha
182	PHE	GLY	0.515	4.477647e-16	<0.1alpha
183	ILE	GLY	0.485	4.477647e-16	<0.1alpha
184	GLU	VAL	0.215	2.873751e-08	<0.1alpha
185	GLY	VAL	0.1025	0.03450773	ns
186	GLY	GLN	0.2575	1.077103e-11	<0.1alpha
187	TRP	PRO	0.4525	4.477647e-16	<0.1alpha
188	THR	GLY	0.2175	1.893099e-08	<0.1alpha
189	GLY	ARG	0.18	6.51172e-06	<0.1alpha
190	MET	SER	0.22	1.229558e-08	<0.1alpha
191	VAL	LEU	0.0775	0.1895661	ns
192	ASP	ARG	0.065	0.3753793	ns
193	GLY	LEU	0.09	0.08539513	ns
194	TRP	SER	0.2225	7.946396e-09	<0.1alpha
195	TYR	CYX	0.2575	1.077103e-11	<0.1alpha
196	GLY	ALA	0.32	4.477647e-16	<0.1alpha
197	TYR	ALA	0.25	4.838195e-11	<0.1alpha
198	HID	SER	0.2675	1.37064e-12	<0.1alpha
199	HIE	GLY	0.2575	1.077103e-11	<0.1alpha
200	GLN	PHE	0.115	0.01208203	ns
201	ASN	THR	0.14	0.0009845993	<0.1alpha
202	GLU	PHE	0.39	4.477647e-16	<0.1alpha
203	GLN	SER	0.48	4.477647e-16	<0.1alpha
204	GLY	THR	0.46	4.477647e-16	<0.1alpha
205	SER	TYR	0.515	4.477647e-16	<0.1alpha
206	GLY	ALA	0.57	4.477647e-16	<0.1alpha
207	TYR	MET	0.5825	4.477647e-16	<0.1alpha
208	ALA	HIE	0.44	4.477647e-16	<0.1alpha
209	ALA	TRP	0.385	4.477647e-16	<0.1alpha
210	ASP	VAL	0.23	2.102031e-09	<0.1alpha
211	LEU	ARG	0.2	3.300195e-07	<0.1alpha
212	LYS	GLN	0.1	0.04178235	ns
213	SER	ALA	0.37	4.477647e-16	<0.1alpha
214	THR	PRO	0.57	4.477647e-16	<0.1alpha
215	GLN	GLY	0.6475	4.477647e-16	<0.1alpha
216	ASN	LYS	0.48	4.477647e-16	<0.1alpha
217	ALA	GLY	0.3325	4.477647e-16	<0.1alpha
218	ILE	LEU	0.115	0.01208203	ns
219	ASP	GLU	0.2375	5.271249e-10	<0.1alpha
220	GLU	TRP	0.21	6.60628e-08	<0.1alpha
221	ILE	VAL	0.24	3.290894e-10	<0.1alpha
222	THR	ALA	0.4475	4.477647e-16	<0.1alpha
223	ASN	VAL	0.3825	4.477647e-16	<0.1alpha
224	LYS	ILE	0.24	3.290894e-10	<0.1alpha
225	VAL	SER	0.2125	4.380115e-08	<0.1alpha
226	ASN	TYR	0.215	2.873751e-08	<0.1alpha
227	SER	ASP	0.0975	0.05035428	ns
228	VAL	ALA	0.15	0.0003154906	<0.1alpha
229	ILE	ASN	0.14	0.0009845993	<0.1alpha
230	GLU	TYR	0.4225	4.477647e-16	<0.1alpha
231	LYS	LYS	0.3125	4.477647e-16	<0.1alpha
232	MET	TYR	0.4375	4.477647e-16	<0.1alpha
233	ASN	TYR	0.4	4.477647e-16	<0.1alpha
234	THR	ALA	0.405	4.477647e-16	<0.1alpha
235	GLN	ASP	0.205	1.492871e-07	<0.1alpha
236	PHE	SER	0.28	9.240122e-14	<0.1alpha
237	THR	VAL	0.48	4.477647e-16	<0.1alpha
238	ALA	LYS	0.5425	4.477647e-16	<0.1alpha
239	VAL	GLY	0.5575	4.477647e-16	<0.1alpha
240	GLY	ARG	0.565	4.477647e-16	<0.1alpha
241	LYS	PHE	0.505	4.477647e-16	<0.1alpha
242	GLU	THR	0.515	4.477647e-16	<0.1alpha
243	PHE	ILE	0.61	4.477647e-16	<0.1alpha
244	ASN	SER	0.6525	4.477647e-16	<0.1alpha
245	HIE	ARG	0.69	4.477647e-16	<0.1alpha
246	LEU	ASP	0.62	4.477647e-16	<0.1alpha
247	GLU	ASN	0.3625	4.477647e-16	<0.1alpha
248	LYS	SER	0.1925	1.056216e-06	<0.1alpha
249	ARG	LYS	0.1775	9.187666e-06	<0.1alpha
250	ILE	ASN	0.1875	2.239442e-06	<0.1alpha
251	GLU	THR	0.3325	4.477647e-16	<0.1alpha
252	ASN	LEU	0.345	4.477647e-16	<0.1alpha
253	LEU	TYR	0.225	5.141944e-09	<0.1alpha
254	ASN	LEU	0.17	2.56542e-05	<0.1alpha
255	LYS	GLN	0.0875	0.1007097	ns
256	LYS	MET	0.2475	7.876385e-11	<0.1alpha
257	VAL	ASN	0.395	4.477647e-16	<0.1alpha
258	ASP	SER	0.4625	4.477647e-16	<0.1alpha
259	ASP	LEU	0.4525	4.477647e-16	<0.1alpha
260	GLY	ARG	0.48	4.477647e-16	<0.1alpha
261	PHE	ALA	0.5875	4.477647e-16	<0.1alpha
262	LEU	GLU	0.425	4.477647e-16	<0.1alpha
263	ASP	ASP	0.325	4.477647e-16	<0.1alpha
264	ILE	THR	0.435	4.477647e-16	<0.1alpha
265	TRP	ALA	0.355	4.477647e-16	<0.1alpha
266	THR	VAL	0.1775	9.187666e-06	<0.1alpha
267	TYR	TYR	0.17	2.56542e-05	<0.1alpha
268	ASN	TYR	0.1075	0.02298095	ns
269	ALA	CYX	0.1075	0.02298095	ns
270	GLU	ALA	0.23	2.102031e-09	<0.1alpha
271	LEU	LYS	0.1625	6.8854e-05	<0.1alpha
272	LEU	ASP	0.18	6.51172e-06	<0.1alpha
273	VAL	SER	0.21	6.60628e-08	<0.1alpha
274	LEU	GLN	0.1525	0.0002343208	<0.1alpha
275	LEU	LEU	0.105	0.0282257	ns
276	GLU	ARG	0.0775	0.1895661	ns
277	ASN	SER	0.16	9.385359e-05	<0.1alpha
278	GLU	LEU	0.155	0.0001735608	<0.1alpha
279	ARG	LEU	0.0575	0.5279866	ns
280	THR	TYR	0.0925	0.0719107	ns
281	LEU	PHE	0.0775	0.1895661	ns
282	ASP	GLU	0.1975	4.896144e-07	<0.1alpha
283	TYR	TRP	0.0975	0.05035428	ns
284	HID	LEU	0.11	0.01860633	ns
285	ASP	SER	0.105	0.0282257	ns
286	SER	GLN	0.0525	0.6423754	ns
287	ASN	GLY	0.06	0.473069	ns
288	VAL	TYR	0.075	0.2190409	ns
289	LYS	PHE	0.185	3.197209e-06	<0.1alpha
290	ASN	ASP	0.2925	5.520092e-15	<0.1alpha
291	LEU	TYR	0.2825	5.290327e-14	<0.1alpha
292	TYR	TRP	0.3775	4.477647e-16	<0.1alpha
293	GLU	GLY	0.495	4.477647e-16	<0.1alpha
294	LYS	GLN	0.4825	4.477647e-16	<0.1alpha
295	VAL	GLY	0.485	4.477647e-16	<0.1alpha
296	ARG	THR	0.51	4.477647e-16	<0.1alpha
297	SER	LEU	0.5375	4.477647e-16	<0.1alpha
298	GLN	VAL	0.5125	4.477647e-16	<0.1alpha
299	LEU	THR	0.6225	4.477647e-16	<0.1alpha
300	LYS	VAL	0.5975	4.477647e-16	<0.1alpha
301	ASN	SER	0.7475	4.477647e-16	<0.1alpha
302	ASN	GLY	0.925	4.477647e-16	<0.1alpha
303	ALA	LEU	0.7775	4.477647e-16	<0.1alpha
304	LYS	PHE	0.3475	4.477647e-16	<0.1alpha
305	GLU	GLY	0.0875	0.1007097	ns
306	ILE	ALA	0.3875	4.477647e-16	<0.1alpha
307	GLY	ILE	0.48	4.477647e-16	<0.1alpha
308	ASN	ALA	0.375	4.477647e-16	<0.1alpha
309	GLY	GLY	0.265	2.318078e-12	<0.1alpha
310	CYS	PHE	0.195	7.229553e-07	<0.1alpha
311	PHE	ILE	0.2175	1.893099e-08	<0.1alpha
312	GLU	GLU	0.0825	0.1406115	ns
313	PHE	GLY	0.1475	0.0004216716	<0.1alpha
314	TYR	GLY	0.1475	0.0004216716	<0.1alpha
315	HID	TRP	0.185	3.197209e-06	<0.1alpha
316	LYS	THR	0.2575	1.077103e-11	<0.1alpha
317	CYX	GLY	0.17	2.56542e-05	<0.1alpha
318	ASP	MET	0.16	9.385359e-05	<0.1alpha
319	ASN	VAL	0.16	9.385359e-05	<0.1alpha
320	THR	ASP	0.155	0.0001735608	<0.1alpha
321	CYX	GLY	0.2025	2.2317e-07	<0.1alpha
322	MET	TRP	0.275	2.751644e-13	<0.1alpha
323	GLU	TYR	0.375	4.477647e-16	<0.1alpha
324	SER	GLY	0.37	4.477647e-16	<0.1alpha
325	VAL	TYR	0.2525	2.945676e-11	<0.1alpha
326	LYS	HID	0.235	8.40121e-10	<0.1alpha
327	ASN	HIE	0.2025	2.2317e-07	<0.1alpha
328	GLY	GLN	0.095	0.06038258	ns
329	THR	ASN	0.1825	4.58007e-06	<0.1alpha
330	TYR	GLU	0.535	4.477647e-16	<0.1alpha
331	ASP	GLN	0.5175	4.477647e-16	<0.1alpha
332	TYR	GLY	0.3775	4.477647e-16	<0.1alpha
333	PRO	SER	0.205	1.492871e-07	<0.1alpha
334	LYS	GLY	0.16	9.385359e-05	<0.1alpha
335	TYR	TYR	0.14	0.0009845993	<0.1alpha
336	SER	ALA	0.2275	3.311869e-09	<0.1alpha
337	GLU	ALA	0.3575	4.477647e-16	<0.1alpha
338	GLU	ASP	0.3425	4.477647e-16	<0.1alpha
339	ALA	LEU	0.1825	4.58007e-06	<0.1alpha
340	LYS	LYS	0.2875	1.724299e-14	<0.1alpha
341	LEU	SER	0.545	4.477647e-16	<0.1alpha
342	ASN	THR	0.365	4.477647e-16	<0.1alpha
343	ARG	GLN	0.2	3.300195e-07	<0.1alpha
344	GLU	ASN	0.3825	4.477647e-16	<0.1alpha
345	GLU	ALA	0.5125	4.477647e-16	<0.1alpha
346	ILE	ILE	0.49	4.477647e-16	<0.1alpha
347	GLY	ASP	0.825	4.477647e-16	<0.1alpha
348	LEU	GLU	0.395	4.477647e-16	<0.1alpha
349	PHE	ILE	0.07	0.2899384	ns
350	GLY	THR	0.41	4.477647e-16	<0.1alpha
351	ALA	ASN	0.44	4.477647e-16	<0.1alpha
352	ILE	LYS	0.405	4.477647e-16	<0.1alpha
353	ALA	VAL	0.3375	4.477647e-16	<0.1alpha
354	GLY	ASN	0.5025	4.477647e-16	<0.1alpha
355	PHE	SER	0.5325	4.477647e-16	<0.1alpha
356	ILE	VAL	0.1625	6.8854e-05	<0.1alpha
357	GLU	ILE	0.1125	0.01500123	ns
358	GLY	GLU	0.0725	0.2526629	ns
359	GLY	LYS	0.115	0.01208203	ns
360	TRP	MET	0.1125	0.01500123	ns
361	THR	ASN	0.19	1.539748e-06	<0.1alpha
362	GLY	THR	0.285	3.020697e-14	<0.1alpha
363	MET	GLN	0.2375	5.271249e-10	<0.1alpha
364	VAL	PHE	0.3975	4.477647e-16	<0.1alpha
365	ASP	THR	0.5675	4.477647e-16	<0.1alpha
366	GLY	ALA	0.695	4.477647e-16	<0.1alpha
367	TRP	VAL	0.845	4.477647e-16	<0.1alpha
368	TYR	GLY	0.8125	4.477647e-16	<0.1alpha
369	GLY	LYS	0.7625	4.477647e-16	<0.1alpha
370	TYR	GLU	0.625	4.477647e-16	<0.1alpha
371	HID	PHE	0.52	4.477647e-16	<0.1alpha
372	HIE	ASN	0.4475	4.477647e-16	<0.1alpha
373	GLN	HIE	0.4225	4.477647e-16	<0.1alpha
374	ASN	LEU	0.155	0.0001735608	<0.1alpha
375	GLU	GLU	0.49	4.477647e-16	<0.1alpha
376	GLN	LYS	0.53	4.477647e-16	<0.1alpha
377	GLY	ARG	0.31	4.477647e-16	<0.1alpha
378	SER	ILE	0.1925	1.056216e-06	<0.1alpha
379	GLY	GLU	0.115	0.01208203	ns
380	TYR	ASN	0.15	0.0003154906	<0.1alpha
381	ALA	LEU	0.09	0.08539513	ns
382	ALA	ASN	0.1025	0.03450773	ns
383	ASP	LYS	0.19	1.539748e-06	<0.1alpha
384	LEU	LYS	0.08	0.1639785	ns
385	LYS	VAL	0.115	0.01208203	ns
386	SER	ASP	0.1525	0.0002343208	<0.1alpha
387	THR	ASP	0.11	0.01860633	ns
388	GLN	GLY	0.18	6.51172e-06	<0.1alpha
389	ASN	PHE	0.1925	1.056216e-06	<0.1alpha
390	ALA	LEU	0.0925	0.0719107	ns
391	ILE	ASP	0.2425	2.070895e-10	<0.1alpha
392	ASP	ILE	0.45	4.477647e-16	<0.1alpha
393	GLU	TRP	0.325	4.477647e-16	<0.1alpha
394	ILE	THR	0.3625	4.477647e-16	<0.1alpha
395	THR	TYR	0.585	4.477647e-16	<0.1alpha
396	ASN	ASN	0.6075	4.477647e-16	<0.1alpha
397	LYS	ALA	0.5575	4.477647e-16	<0.1alpha
398	VAL	GLU	0.6575	4.477647e-16	<0.1alpha
399	ASN	LEU	0.6875	4.477647e-16	<0.1alpha
400	SER	LEU	0.555	4.477647e-16	<0.1alpha
401	VAL	VAL	0.455	4.477647e-16	<0.1alpha
402	ILE	LEU	0.5175	4.477647e-16	<0.1alpha
403	GLU	LEU	0.695	4.477647e-16	<0.1alpha
404	LYS	GLU	0.63	4.477647e-16	<0.1alpha
405	MET	ASN	0.53	4.477647e-16	<0.1alpha
406	ASN	GLU	0.6375	4.477647e-16	<0.1alpha
407	THR	ARG	0.725	4.477647e-16	<0.1alpha
408	GLN	THR	0.7125	4.477647e-16	<0.1alpha
409	PHE	LEU	0.72	4.477647e-16	<0.1alpha
410	THR	ASP	0.7625	4.477647e-16	<0.1alpha
411	ALA	TYR	0.7975	4.477647e-16	<0.1alpha
412	VAL	HID	0.7975	4.477647e-16	<0.1alpha
413	GLY	ASP	0.9375	4.477647e-16	<0.1alpha
414	LYS	SER	0.9575	4.477647e-16	<0.1alpha
415	GLU	ASN	0.93	4.477647e-16	<0.1alpha
416	PHE	VAL	0.9275	4.477647e-16	<0.1alpha
417	ASN	LYS	0.96	4.477647e-16	<0.1alpha
418	HIE	ASN	0.9675	4.477647e-16	<0.1alpha
419	LEU	LEU	0.9025	4.477647e-16	<0.1alpha
420	GLU	TYR	0.835	4.477647e-16	<0.1alpha
421	LYS	GLU	0.8125	4.477647e-16	<0.1alpha
422	ARG	LYS	0.7175	4.477647e-16	<0.1alpha
423	ILE	VAL	0.64	4.477647e-16	<0.1alpha
424	GLU	ARG	0.6775	4.477647e-16	<0.1alpha
425	ASN	SER	0.585	4.477647e-16	<0.1alpha
426	LEU	GLN	0.45	4.477647e-16	<0.1alpha
427	ASN	LEU	0.4625	4.477647e-16	<0.1alpha
428	LYS	LYS	0.365	4.477647e-16	<0.1alpha
429	LYS	ASN	0.31	4.477647e-16	<0.1alpha
430	VAL	ASN	0.24	3.290894e-10	<0.1alpha
431	ASP	ALA	0.285	3.020697e-14	<0.1alpha
432	ASP	LYS	0.2675	1.37064e-12	<0.1alpha
433	GLY	GLU	0.12	0.007695854	<1alpha
434	PHE	ILE	0.1075	0.02298095	ns
435	LEU	GLY	0.1775	9.187666e-06	<0.1alpha
436	ASP	ASN	0.095	0.06038258	ns
437	ILE	GLY	0.06	0.473069	ns
438	TRP	CYS	0.135	0.001694821	<0.5alpha
439	THR	PHE	0.1425	0.0007495825	<0.1alpha
440	TYR	GLU	0.1525	0.0002343208	<0.1alpha
441	ASN	PHE	0.1625	6.8854e-05	<0.1alpha
442	ALA	TYR	0.095	0.06038258	ns
443	GLU	HID	0.1725	1.840955e-05	<0.1alpha
444	LEU	LYS	0.5325	4.477647e-16	<0.1alpha
445	LEU	CYX	0.5625	4.477647e-16	<0.1alpha
446	VAL	ASP	0.535	4.477647e-16	<0.1alpha
447	LEU	ASN	0.685	4.477647e-16	<0.1alpha
448	LEU	THR	0.7325	4.477647e-16	<0.1alpha
449	GLU	CYX	0.5	4.477647e-16	<0.1alpha
450	ASN	MET	0.455	4.477647e-16	<0.1alpha
451	GLU	GLU	0.665	4.477647e-16	<0.1alpha
452	ARG	SER	0.6325	4.477647e-16	<0.1alpha
453	THR	VAL	0.415	4.477647e-16	<0.1alpha
454	LEU	LYS	0.5475	4.477647e-16	<0.1alpha
455	ASP	ASN	0.7	4.477647e-16	<0.1alpha
456	TYR	GLY	0.6475	4.477647e-16	<0.1alpha
457	HID	THR	0.605	4.477647e-16	<0.1alpha
458	ASP	TYR	0.5225	4.477647e-16	<0.1alpha
459	SER	ASP	0.5925	4.477647e-16	<0.1alpha
460	ASN	TYR	0.47	4.477647e-16	<0.1alpha
461	VAL	PRO	0.5975	4.477647e-16	<0.1alpha
462	LYS	LYS	0.645	4.477647e-16	<0.1alpha
463	ASN	TYR	0.53	4.477647e-16	<0.1alpha
464	LEU	SER	0.4775	4.477647e-16	<0.1alpha
465	TYR	GLU	0.6275	4.477647e-16	<0.1alpha
466	GLU	GLU	0.61	4.477647e-16	<0.1alpha
467	LYS	ALA	0.41	4.477647e-16	<0.1alpha
468	VAL	LYS	0.4675	4.477647e-16	<0.1alpha
469	ARG	LEU	0.595	4.477647e-16	<0.1alpha
470	SER	ASN	0.4675	4.477647e-16	<0.1alpha
471	GLN	ARG	0.33	4.477647e-16	<0.1alpha
472	LEU	GLU	0.445	4.477647e-16	<0.1alpha
473	LYS	GLU	0.61	4.477647e-16	<0.1alpha
474	ASN	ILE	0.86	4.477647e-16	<0.1alpha
475	ASN	GLY	0.5175	4.477647e-16	<0.1alpha
476	ALA	LEU	0.155	0.0001735608	<0.1alpha
477	LYS	PHE	0.275	2.751644e-13	<0.1alpha
478	GLU	GLY	0.4875	4.477647e-16	<0.1alpha
479	ILE	ALA	0.645	4.477647e-16	<0.1alpha
480	GLY	ILE	0.685	4.477647e-16	<0.1alpha
481	ASN	ALA	0.6125	4.477647e-16	<0.1alpha
482	GLY	GLY	0.5025	4.477647e-16	<0.1alpha
483	CYS	PHE	0.38	4.477647e-16	<0.1alpha
484	PHE	ILE	0.36	4.477647e-16	<0.1alpha
485	GLU	GLU	0.09	0.08539513	ns
486	PHE	GLY	0.345	4.477647e-16	<0.1alpha
487	TYR	GLY	0.14	0.0009845993	<0.1alpha
488	HID	TRP	0.1125	0.01500123	ns
489	LYS	THR	0.13	0.002857582	<0.5alpha
490	CYX	GLY	0.1	0.04178235	ns
491	ASP	MET	0.2325	1.336589e-09	<0.1alpha
492	ASN	VAL	0.22	1.229558e-08	<0.1alpha
493	THR	ASP	0.2525	2.945676e-11	<0.1alpha
494	CYX	GLY	0.3	8.968401e-16	<0.1alpha
495	MET	TRP	0.4125	4.477647e-16	<0.1alpha
496	GLU	TYR	0.535	4.477647e-16	<0.1alpha
497	SER	GLY	0.3975	4.477647e-16	<0.1alpha
498	VAL	TYR	0.2075	9.970817e-08	<0.1alpha
499	LYS	HID	0.2	3.300195e-07	<0.1alpha
500	ASN	HIE	0.0975	0.05035428	ns
501	GLY	GLN	0.24	3.290894e-10	<0.1alpha
502	THR	ASN	0.4625	4.477647e-16	<0.1alpha
503	TYR	GLU	0.775	4.477647e-16	<0.1alpha
504	ASP	GLN	0.7775	4.477647e-16	<0.1alpha
505	TYR	GLY	0.6075	4.477647e-16	<0.1alpha
506	PRO	SER	0.2925	5.520092e-15	<0.1alpha
507	LYS	GLY	0.0875	0.1007097	ns
508	TYR	TYR	0.0725	0.2526629	ns
509	SER	ALA	0.155	0.0001735608	<0.1alpha
510	GLU	ALA	0.2925	5.520092e-15	<0.1alpha
511	GLU	ASP	0.395	4.477647e-16	<0.1alpha
512	ALA	LEU	0.17	2.56542e-05	<0.1alpha
513	LYS	LYS	0.3925	4.477647e-16	<0.1alpha
514	LEU	SER	0.5975	4.477647e-16	<0.1alpha
515	ASN	THR	0.4625	4.477647e-16	<0.1alpha
516	ARG	GLN	0.4025	4.477647e-16	<0.1alpha
517	GLU	ASN	0.5425	4.477647e-16	<0.1alpha
518	GLU	ALA	0.52	4.477647e-16	<0.1alpha
519	ILE	ILE	0.4375	4.477647e-16	<0.1alpha
