## Supplementary material for "Identifying protein sites contributing to vaccine escape via statistical comparisons of short-term molecular dynamics simulations": adjustKStests.txt

posAA	refAA	queryAA	Dval	pval	signif	chain
1	GLY	GLY	0.18546	3.132587e-06	<0.1alpha	A
2	LEU	LEU	0.315	4.477647e-16	<0.1alpha	A
3	PHE	PHE	0.04	0.9062	ns	A
4	GLY	GLY	0.1375	0.001296252	<0.5alpha	A
5	ALA	ALA	0.08	0.1639785	ns	A
6	ILE	ILE	0.075	0.2190409	ns	A
7	ALA	ALA	0.085	0.1191341	ns	A
8	GLY	GLY	0.1225	0.00605296	<1alpha	A
9	PHE	PHE	0.06	0.473069	ns	A
10	ILE	ILE	0.275	2.751644e-13	<0.1alpha	A
11	GLU	GLU	0.52	4.477647e-16	<0.1alpha	A
12	GLY	GLY	0.535	4.477647e-16	<0.1alpha	A
13	GLY	GLY	0.325	4.477647e-16	<0.1alpha	A
14	TRP	TRP	0.45	4.477647e-16	<0.1alpha	A
15	THR	THR	0.445	4.477647e-16	<0.1alpha	A
16	GLY	GLY	0.495	4.477647e-16	<0.1alpha	A
17	MET	MET	0.4825	4.477647e-16	<0.1alpha	A
18	VAL	VAL	0.4825	4.477647e-16	<0.1alpha	A
19	ASP	ASP	0.5275	4.477647e-16	<0.1alpha	A
20	GLY	GLY	0.5175	4.477647e-16	<0.1alpha	A
21	TRP	TRP	0.5025	4.477647e-16	<0.1alpha	A
22	TYR	TYR	0.4675	4.477647e-16	<0.1alpha	A
23	GLY	GLY	0.445	4.477647e-16	<0.1alpha	A
24	TYR	TYR	0.4225	4.477647e-16	<0.1alpha	A
25	HID	HID	0.4	4.477647e-16	<0.1alpha	A
26	HIE	HIE	0.38	4.477647e-16	<0.1alpha	A
27	GLN	GLN	0.3775	4.477647e-16	<0.1alpha	A
28	ASN	ASN	0.385	4.477647e-16	<0.1alpha	A
29	GLU	GLU	0.3475	4.477647e-16	<0.1alpha	A
30	GLN	GLN	0.38	4.477647e-16	<0.1alpha	A
31	GLY	GLY	0.415	4.477647e-16	<0.1alpha	A
32	SER	SER	0.4175	4.477647e-16	<0.1alpha	A
33	GLY	GLY	0.4225	4.477647e-16	<0.1alpha	A
34	TYR	TYR	0.475	4.477647e-16	<0.1alpha	A
35	ALA	ALA	0.515	4.477647e-16	<0.1alpha	A
36	ALA	ALA	0.5325	4.477647e-16	<0.1alpha	A
37	ASP	ASP	0.545	4.477647e-16	<0.1alpha	A
38	LEU	LEU	0.5875	4.477647e-16	<0.1alpha	A
39	LYS	LYS	0.5825	4.477647e-16	<0.1alpha	A
40	SER	SER	0.515	4.477647e-16	<0.1alpha	A
41	THR	THR	0.5725	4.477647e-16	<0.1alpha	A
42	GLN	GLN	0.6475	4.477647e-16	<0.1alpha	A
43	ASN	ASN	0.565	4.477647e-16	<0.1alpha	A
44	ALA	ALA	0.52	4.477647e-16	<0.1alpha	A
45	ILE	ILE	0.6225	4.477647e-16	<0.1alpha	A
46	ASP	ASP	0.6125	4.477647e-16	<0.1alpha	A
47	GLU	GLU	0.4675	4.477647e-16	<0.1alpha	A
48	ILE	ILE	0.4575	4.477647e-16	<0.1alpha	A
49	THR	THR	0.495	4.477647e-16	<0.1alpha	A
50	ASN	ASN	0.3775	4.477647e-16	<0.1alpha	A
51	LYS	LYS	0.2725	4.721588e-13	<0.1alpha	A
52	VAL	VAL	0.4	4.477647e-16	<0.1alpha	A
53	ASN	ASN	0.415	4.477647e-16	<0.1alpha	A
54	SER	SER	0.4	4.477647e-16	<0.1alpha	A
55	VAL	VAL	0.2575	1.077103e-11	<0.1alpha	A
56	ILE	ILE	0.0925	0.0719107	ns	A
57	GLU	GLU	0.1175	0.009691234	<1alpha	A
58	LYS	LYS	0.125	0.004748481	<0.5alpha	A
59	MET	MET	0.06	0.473069	ns	A
60	ASN	ASN	0.06	0.473069	ns	A
61	THR	THR	0.06	0.473069	ns	A
62	GLN	GLN	0.1225	0.00605296	<1alpha	A
63	PHE	PHE	0.1175	0.009691234	<1alpha	A
64	THR	THR	0.0475	0.7590625	ns	A
65	ALA	ALA	0.0875	0.1007097	ns	A
66	VAL	VAL	0.0675	0.330824	ns	A
67	GLY	GLY	0.0525	0.6423754	ns	A
68	LYS	LYS	0.1775	9.187666e-06	<0.1alpha	A
69	GLU	GLU	0.1425	0.0007495825	<0.1alpha	A
70	PHE	PHE	0.1025	0.03450773	ns	A
71	ASN	ASN	0.095	0.06038258	ns	A
72	HIE	HIE	0.075	0.2190409	ns	A
73	LEU	LEU	0.0925	0.0719107	ns	A
74	GLU	GLU	0.0675	0.330824	ns	A
75	LYS	LYS	0.0525	0.6423754	ns	A
76	ARG	ARG	0.065	0.3753793	ns	A
77	ILE	ILE	0.085	0.1191341	ns	A
78	GLU	GLU	0.07	0.2899384	ns	A
79	ASN	ASN	0.08	0.1639785	ns	A
80	LEU	LEU	0.08	0.1639785	ns	A
81	ASN	ASN	0.09	0.08539513	ns	A
82	LYS	LYS	0.1125	0.01500123	ns	A
83	LYS	LYS	0.0875	0.1007097	ns	A
84	VAL	VAL	0.0925	0.0719107	ns	A
85	ASP	ASP	0.11	0.01860633	ns	A
86	ASP	ASP	0.0975	0.05035428	ns	A
87	GLY	GLY	0.09	0.08539513	ns	A
88	PHE	PHE	0.1125	0.01500123	ns	A
89	LEU	LEU	0.0975	0.05035428	ns	A
90	ASP	ASP	0.0775	0.1895661	ns	A
91	ILE	ILE	0.1	0.04178235	ns	A
92	TRP	TRP	0.0775	0.1895661	ns	A
93	THR	THR	0.1	0.04178235	ns	A
94	TYR	TYR	0.1	0.04178235	ns	A
95	ASN	ASN	0.135	0.001694821	<0.5alpha	A
96	ALA	ALA	0.075	0.2190409	ns	A
97	GLU	GLU	0.1325	0.002203279	<0.5alpha	A
98	LEU	LEU	0.0925	0.0719107	ns	A
99	LEU	LEU	0.105	0.0282257	ns	A
100	VAL	VAL	0.0775	0.1895661	ns	A
101	LEU	LEU	0.095	0.06038258	ns	A
102	LEU	LEU	0.1775	9.187666e-06	<0.1alpha	A
103	GLU	GLU	0.1175	0.009691234	<1alpha	A
104	ASN	ASN	0.1475	0.0004216716	<0.1alpha	A
105	GLU	GLU	0.1575	0.0001285967	<0.1alpha	A
106	ARG	ARG	0.2	3.300195e-07	<0.1alpha	A
107	THR	THR	0.2225	7.946396e-09	<0.1alpha	A
108	LEU	LEU	0.215	2.873751e-08	<0.1alpha	A
109	ASP	ASP	0.185	3.197209e-06	<0.1alpha	A
110	TYR	TYR	0.23	2.102031e-09	<0.1alpha	A
111	HID	HID	0.2475	7.876385e-11	<0.1alpha	A
112	ASP	ASP	0.16	9.385359e-05	<0.1alpha	A
113	SER	SER	0.185	3.197209e-06	<0.1alpha	A
114	ASN	ASN	0.2475	7.876385e-11	<0.1alpha	A
115	VAL	VAL	0.21	6.60628e-08	<0.1alpha	A
116	LYS	LYS	0.165	5.000907e-05	<0.1alpha	A
117	ASN	ASN	0.225	5.141944e-09	<0.1alpha	A
118	LEU	LEU	0.2625	3.91443e-12	<0.1alpha	A
119	TYR	TYR	0.225	5.141944e-09	<0.1alpha	A
120	GLU	GLU	0.2225	7.946396e-09	<0.1alpha	A
121	LYS	LYS	0.2875	1.724299e-14	<0.1alpha	A
122	VAL	VAL	0.2675	1.37064e-12	<0.1alpha	A
123	ARG	ARG	0.225	5.141944e-09	<0.1alpha	A
124	SER	SER	0.2525	2.945676e-11	<0.1alpha	A
125	GLN	GLN	0.265	2.318078e-12	<0.1alpha	A
126	LEU	LEU	0.25	4.838195e-11	<0.1alpha	A
127	LYS	LYS	0.175	1.30363e-05	<0.1alpha	A
128	ASN	ASN	0.2425	2.070895e-10	<0.1alpha	A
129	ASN	ASN	0.26	6.554643e-12	<0.1alpha	A
130	ALA	ALA	0.27	8.09304e-13	<0.1alpha	A
131	LYS	LYS	0.24	3.290894e-10	<0.1alpha	A
132	GLU	GLU	0.21	6.60628e-08	<0.1alpha	A
133	ILE	ILE	0.215	2.873751e-08	<0.1alpha	A
134	GLY	GLY	0.2225	7.946396e-09	<0.1alpha	A
135	ASN	ASN	0.2825	5.290327e-14	<0.1alpha	A
136	GLY	GLY	0.3	8.968401e-16	<0.1alpha	A
137	CYS	CYS	0.295	3.12607e-15	<0.1alpha	A
138	PHE	PHE	0.2875	1.724299e-14	<0.1alpha	A
139	GLU	GLU	0.285	3.020697e-14	<0.1alpha	A
140	PHE	PHE	0.275	2.751644e-13	<0.1alpha	A
141	TYR	TYR	0.2425	2.070895e-10	<0.1alpha	A
142	HID	HID	0.2725	4.721588e-13	<0.1alpha	A
143	LYS	LYS	0.3325	4.477647e-16	<0.1alpha	A
144	CYX	CYX	0.3425	4.477647e-16	<0.1alpha	A
145	ASP	ASP	0.3625	4.477647e-16	<0.1alpha	A
146	ASN	ASN	0.4025	4.477647e-16	<0.1alpha	A
147	THR	THR	0.4075	4.477647e-16	<0.1alpha	A
148	CYX	CYX	0.3675	4.477647e-16	<0.1alpha	A
149	MET	MET	0.4175	4.477647e-16	<0.1alpha	A
150	GLU	GLU	0.4425	4.477647e-16	<0.1alpha	A
151	SER	SER	0.4425	4.477647e-16	<0.1alpha	A
152	VAL	VAL	0.4575	4.477647e-16	<0.1alpha	A
153	LYS	LYS	0.45	4.477647e-16	<0.1alpha	A
154	ASN	ASN	0.4875	4.477647e-16	<0.1alpha	A
155	GLY	GLY	0.5025	4.477647e-16	<0.1alpha	A
156	THR	THR	0.47	4.477647e-16	<0.1alpha	A
157	TYR	TYR	0.3775	4.477647e-16	<0.1alpha	A
158	ASP	ASP	0.275	2.751644e-13	<0.1alpha	A
159	TYR	TYR	0.245	1.284611e-10	<0.1alpha	A
160	PRO	PRO	0.205	1.492871e-07	<0.1alpha	A
161	LYS	LYS	0.24	3.290894e-10	<0.1alpha	A
162	TYR	TYR	0.235	8.40121e-10	<0.1alpha	A
163	SER	SER	0.2125	4.380115e-08	<0.1alpha	A
164	GLU	GLU	0.2075	9.970817e-08	<0.1alpha	A
165	GLU	GLU	0.2525	2.945676e-11	<0.1alpha	A
166	ALA	ALA	0.2575	1.077103e-11	<0.1alpha	A
167	LYS	LYS	0.26	6.554643e-12	<0.1alpha	A
168	LEU	LEU	0.215	2.873751e-08	<0.1alpha	A
169	ASN	ASN	0.185	3.197209e-06	<0.1alpha	A
170	ARG	ARG	0.1825	4.58007e-06	<0.1alpha	A
171	GLU	GLU	0.18	6.51172e-06	<0.1alpha	A
172	GLU	GLU	0.1325	0.002203279	<0.5alpha	A
173	ILE	ILE	0.305	4.477647e-16	<0.1alpha	A
174	GLY	GLN	0.7175	4.477647e-16	<0.1alpha	B
175	LEU	VAL	0.55	4.477647e-16	<0.1alpha	B
176	PHE	GLN	0.3125	4.477647e-16	<0.1alpha	B
177	GLY	LEU	0.0875	0.1007097	ns	B
178	ALA	VAL	0.3625	4.477647e-16	<0.1alpha	B
179	ILE	GLU	0.4875	4.477647e-16	<0.1alpha	B
180	ALA	SER	0.475	4.477647e-16	<0.1alpha	B
181	GLY	GLY	0.51	4.477647e-16	<0.1alpha	B
182	PHE	GLY	0.515	4.477647e-16	<0.1alpha	B
183	ILE	GLY	0.485	4.477647e-16	<0.1alpha	B
184	GLU	VAL	0.215	2.873751e-08	<0.1alpha	B
185	GLY	VAL	0.1025	0.03450773	ns	B
186	GLY	GLN	0.2575	1.077103e-11	<0.1alpha	B
187	TRP	PRO	0.4525	4.477647e-16	<0.1alpha	B
188	THR	GLY	0.2175	1.893099e-08	<0.1alpha	B
189	GLY	ARG	0.18	6.51172e-06	<0.1alpha	B
190	MET	SER	0.22	1.229558e-08	<0.1alpha	B
191	VAL	LEU	0.0775	0.1895661	ns	B
192	ASP	ARG	0.065	0.3753793	ns	B
193	GLY	LEU	0.09	0.08539513	ns	B
194	TRP	SER	0.2225	7.946396e-09	<0.1alpha	B
195	TYR	CYX	0.2575	1.077103e-11	<0.1alpha	B
196	GLY	ALA	0.32	4.477647e-16	<0.1alpha	B
197	TYR	ALA	0.25	4.838195e-11	<0.1alpha	B
198	HID	SER	0.2675	1.37064e-12	<0.1alpha	B
199	HIE	GLY	0.2575	1.077103e-11	<0.1alpha	B
200	GLN	PHE	0.115	0.01208203	ns	B
201	ASN	THR	0.14	0.0009845993	<0.1alpha	B
202	GLU	PHE	0.39	4.477647e-16	<0.1alpha	B
203	GLN	SER	0.48	4.477647e-16	<0.1alpha	B
204	GLY	THR	0.46	4.477647e-16	<0.1alpha	B
205	SER	TYR	0.515	4.477647e-16	<0.1alpha	B
206	GLY	ALA	0.57	4.477647e-16	<0.1alpha	B
207	TYR	MET	0.5825	4.477647e-16	<0.1alpha	B
208	ALA	HIE	0.44	4.477647e-16	<0.1alpha	B
209	ALA	TRP	0.385	4.477647e-16	<0.1alpha	B
210	ASP	VAL	0.23	2.102031e-09	<0.1alpha	B
211	LEU	ARG	0.2	3.300195e-07	<0.1alpha	B
212	LYS	GLN	0.1	0.04178235	ns	B
213	SER	ALA	0.37	4.477647e-16	<0.1alpha	B
214	THR	PRO	0.57	4.477647e-16	<0.1alpha	B
215	GLN	GLY	0.6475	4.477647e-16	<0.1alpha	B
216	ASN	LYS	0.48	4.477647e-16	<0.1alpha	B
217	ALA	GLY	0.3325	4.477647e-16	<0.1alpha	B
218	ILE	LEU	0.115	0.01208203	ns	B
219	ASP	GLU	0.2375	5.271249e-10	<0.1alpha	B
220	GLU	TRP	0.21	6.60628e-08	<0.1alpha	B
221	ILE	VAL	0.24	3.290894e-10	<0.1alpha	B
222	THR	ALA	0.4475	4.477647e-16	<0.1alpha	B
223	ASN	VAL	0.3825	4.477647e-16	<0.1alpha	B
224	LYS	ILE	0.24	3.290894e-10	<0.1alpha	B
225	VAL	SER	0.2125	4.380115e-08	<0.1alpha	B
226	ASN	TYR	0.215	2.873751e-08	<0.1alpha	B
227	SER	ASP	0.0975	0.05035428	ns	B
228	VAL	ALA	0.15	0.0003154906	<0.1alpha	B
229	ILE	ASN	0.14	0.0009845993	<0.1alpha	B
230	GLU	TYR	0.4225	4.477647e-16	<0.1alpha	B
231	LYS	LYS	0.3125	4.477647e-16	<0.1alpha	B
232	MET	TYR	0.4375	4.477647e-16	<0.1alpha	B
233	ASN	TYR	0.4	4.477647e-16	<0.1alpha	B
234	THR	ALA	0.405	4.477647e-16	<0.1alpha	B
235	GLN	ASP	0.205	1.492871e-07	<0.1alpha	B
236	PHE	SER	0.28	9.240122e-14	<0.1alpha	B
237	THR	VAL	0.48	4.477647e-16	<0.1alpha	B
238	ALA	LYS	0.5425	4.477647e-16	<0.1alpha	B
239	VAL	GLY	0.5575	4.477647e-16	<0.1alpha	B
240	GLY	ARG	0.565	4.477647e-16	<0.1alpha	B
241	LYS	PHE	0.505	4.477647e-16	<0.1alpha	B
242	GLU	THR	0.515	4.477647e-16	<0.1alpha	B
243	PHE	ILE	0.61	4.477647e-16	<0.1alpha	B
244	ASN	SER	0.6525	4.477647e-16	<0.1alpha	B
245	HIE	ARG	0.69	4.477647e-16	<0.1alpha	B
246	LEU	ASP	0.62	4.477647e-16	<0.1alpha	B
247	GLU	ASN	0.3625	4.477647e-16	<0.1alpha	B
248	LYS	SER	0.1925	1.056216e-06	<0.1alpha	B
249	ARG	LYS	0.1775	9.187666e-06	<0.1alpha	B
250	ILE	ASN	0.1875	2.239442e-06	<0.1alpha	B
251	GLU	THR	0.3325	4.477647e-16	<0.1alpha	B
252	ASN	LEU	0.345	4.477647e-16	<0.1alpha	B
253	LEU	TYR	0.225	5.141944e-09	<0.1alpha	B
254	ASN	LEU	0.17	2.56542e-05	<0.1alpha	B
255	LYS	GLN	0.0875	0.1007097	ns	B
256	LYS	MET	0.2475	7.876385e-11	<0.1alpha	B
257	VAL	ASN	0.395	4.477647e-16	<0.1alpha	B
258	ASP	SER	0.4625	4.477647e-16	<0.1alpha	B
259	ASP	LEU	0.4525	4.477647e-16	<0.1alpha	B
260	GLY	ARG	0.48	4.477647e-16	<0.1alpha	B
261	PHE	ALA	0.5875	4.477647e-16	<0.1alpha	B
262	LEU	GLU	0.425	4.477647e-16	<0.1alpha	B
263	ASP	ASP	0.325	4.477647e-16	<0.1alpha	B
264	ILE	THR	0.435	4.477647e-16	<0.1alpha	B
265	TRP	ALA	0.355	4.477647e-16	<0.1alpha	B
266	THR	VAL	0.1775	9.187666e-06	<0.1alpha	B
267	TYR	TYR	0.17	2.56542e-05	<0.1alpha	B
268	ASN	TYR	0.1075	0.02298095	ns	B
269	ALA	CYX	0.1075	0.02298095	ns	B
270	GLU	ALA	0.23	2.102031e-09	<0.1alpha	B
271	LEU	LYS	0.1625	6.8854e-05	<0.1alpha	B
272	LEU	ASP	0.18	6.51172e-06	<0.1alpha	B
273	VAL	SER	0.21	6.60628e-08	<0.1alpha	B
274	LEU	GLN	0.1525	0.0002343208	<0.1alpha	B
275	LEU	LEU	0.105	0.0282257	ns	B
276	GLU	ARG	0.0775	0.1895661	ns	B
277	ASN	SER	0.16	9.385359e-05	<0.1alpha	B
278	GLU	LEU	0.155	0.0001735608	<0.1alpha	B
279	ARG	LEU	0.0575	0.5279866	ns	B
280	THR	TYR	0.0925	0.0719107	ns	B
281	LEU	PHE	0.0775	0.1895661	ns	B
282	ASP	GLU	0.1975	4.896144e-07	<0.1alpha	B
283	TYR	TRP	0.0975	0.05035428	ns	B
284	HID	LEU	0.11	0.01860633	ns	B
285	ASP	SER	0.105	0.0282257	ns	B
286	SER	GLN	0.0525	0.6423754	ns	B
287	ASN	GLY	0.06	0.473069	ns	B
288	VAL	TYR	0.075	0.2190409	ns	B
289	LYS	PHE	0.185	3.197209e-06	<0.1alpha	B
290	ASN	ASP	0.2925	5.520092e-15	<0.1alpha	B
291	LEU	TYR	0.2825	5.290327e-14	<0.1alpha	B
292	TYR	TRP	0.3775	4.477647e-16	<0.1alpha	B
293	GLU	GLY	0.495	4.477647e-16	<0.1alpha	B
294	LYS	GLN	0.4825	4.477647e-16	<0.1alpha	B
295	VAL	GLY	0.485	4.477647e-16	<0.1alpha	B
296	ARG	THR	0.51	4.477647e-16	<0.1alpha	B
297	SER	LEU	0.5375	4.477647e-16	<0.1alpha	B
298	GLN	VAL	0.5125	4.477647e-16	<0.1alpha	B
299	LEU	THR	0.6225	4.477647e-16	<0.1alpha	B
300	LYS	VAL	0.5975	4.477647e-16	<0.1alpha	B
301	ASN	SER	0.7475	4.477647e-16	<0.1alpha	B
302	ASN	GLY	0.925	4.477647e-16	<0.1alpha	B
303	ALA	LEU	0.7775	4.477647e-16	<0.1alpha	B
304	LYS	PHE	0.3475	4.477647e-16	<0.1alpha	B
305	GLU	GLY	0.0875	0.1007097	ns	B
306	ILE	ALA	0.3875	4.477647e-16	<0.1alpha	B
307	GLY	ILE	0.48	4.477647e-16	<0.1alpha	B
308	ASN	ALA	0.375	4.477647e-16	<0.1alpha	B
309	GLY	GLY	0.265	2.318078e-12	<0.1alpha	B
310	CYS	PHE	0.195	7.229553e-07	<0.1alpha	B
311	PHE	ILE	0.2175	1.893099e-08	<0.1alpha	B
312	GLU	GLU	0.0825	0.1406115	ns	B
313	PHE	GLY	0.1475	0.0004216716	<0.1alpha	B
314	TYR	GLY	0.1475	0.0004216716	<0.1alpha	B
315	HID	TRP	0.185	3.197209e-06	<0.1alpha	B
316	LYS	THR	0.2575	1.077103e-11	<0.1alpha	B
317	CYX	GLY	0.17	2.56542e-05	<0.1alpha	B
318	ASP	MET	0.16	9.385359e-05	<0.1alpha	B
319	ASN	VAL	0.16	9.385359e-05	<0.1alpha	B
320	THR	ASP	0.155	0.0001735608	<0.1alpha	B
321	CYX	GLY	0.2025	2.2317e-07	<0.1alpha	B
322	MET	TRP	0.275	2.751644e-13	<0.1alpha	B
323	GLU	TYR	0.375	4.477647e-16	<0.1alpha	B
324	SER	GLY	0.37	4.477647e-16	<0.1alpha	B
325	VAL	TYR	0.2525	2.945676e-11	<0.1alpha	B
326	LYS	HID	0.235	8.40121e-10	<0.1alpha	B
327	ASN	HIE	0.2025	2.2317e-07	<0.1alpha	B
328	GLY	GLN	0.095	0.06038258	ns	B
329	THR	ASN	0.1825	4.58007e-06	<0.1alpha	B
330	TYR	GLU	0.535	4.477647e-16	<0.1alpha	B
331	ASP	GLN	0.5175	4.477647e-16	<0.1alpha	B
332	TYR	GLY	0.3775	4.477647e-16	<0.1alpha	B
333	PRO	SER	0.205	1.492871e-07	<0.1alpha	B
334	LYS	GLY	0.16	9.385359e-05	<0.1alpha	B
335	TYR	TYR	0.14	0.0009845993	<0.1alpha	B
336	SER	ALA	0.2275	3.311869e-09	<0.1alpha	B
337	GLU	ALA	0.3575	4.477647e-16	<0.1alpha	B
338	GLU	ASP	0.3425	4.477647e-16	<0.1alpha	B
339	ALA	LEU	0.1825	4.58007e-06	<0.1alpha	B
340	LYS	LYS	0.2875	1.724299e-14	<0.1alpha	B
341	LEU	SER	0.545	4.477647e-16	<0.1alpha	B
342	ASN	THR	0.365	4.477647e-16	<0.1alpha	B
343	ARG	GLN	0.2	3.300195e-07	<0.1alpha	B
344	GLU	ASN	0.3825	4.477647e-16	<0.1alpha	B
345	GLU	ALA	0.5125	4.477647e-16	<0.1alpha	B
346	ILE	ILE	0.49	4.477647e-16	<0.1alpha	B
347	GLY	ASP	0.825	4.477647e-16	<0.1alpha	C
348	LEU	GLU	0.395	4.477647e-16	<0.1alpha	C
349	PHE	ILE	0.07	0.2899384	ns	C
350	GLY	THR	0.41	4.477647e-16	<0.1alpha	C
351	ALA	ASN	0.44	4.477647e-16	<0.1alpha	C
352	ILE	LYS	0.405	4.477647e-16	<0.1alpha	C
353	ALA	VAL	0.3375	4.477647e-16	<0.1alpha	C
354	GLY	ASN	0.5025	4.477647e-16	<0.1alpha	C
355	PHE	SER	0.5325	4.477647e-16	<0.1alpha	C
356	ILE	VAL	0.1625	6.8854e-05	<0.1alpha	C
357	GLU	ILE	0.1125	0.01500123	ns	C
358	GLY	GLU	0.0725	0.2526629	ns	C
359	GLY	LYS	0.115	0.01208203	ns	C
360	TRP	MET	0.1125	0.01500123	ns	C
361	THR	ASN	0.19	1.539748e-06	<0.1alpha	C
362	GLY	THR	0.285	3.020697e-14	<0.1alpha	C
363	MET	GLN	0.2375	5.271249e-10	<0.1alpha	C
364	VAL	PHE	0.3975	4.477647e-16	<0.1alpha	C
365	ASP	THR	0.5675	4.477647e-16	<0.1alpha	C
366	GLY	ALA	0.695	4.477647e-16	<0.1alpha	C
367	TRP	VAL	0.845	4.477647e-16	<0.1alpha	C
368	TYR	GLY	0.8125	4.477647e-16	<0.1alpha	C
369	GLY	LYS	0.7625	4.477647e-16	<0.1alpha	C
370	TYR	GLU	0.625	4.477647e-16	<0.1alpha	C
371	HID	PHE	0.52	4.477647e-16	<0.1alpha	C
372	HIE	ASN	0.4475	4.477647e-16	<0.1alpha	C
373	GLN	HIE	0.4225	4.477647e-16	<0.1alpha	C
374	ASN	LEU	0.155	0.0001735608	<0.1alpha	C
375	GLU	GLU	0.49	4.477647e-16	<0.1alpha	C
376	GLN	LYS	0.53	4.477647e-16	<0.1alpha	C
377	GLY	ARG	0.31	4.477647e-16	<0.1alpha	C
378	SER	ILE	0.1925	1.056216e-06	<0.1alpha	C
379	GLY	GLU	0.115	0.01208203	ns	C
380	TYR	ASN	0.15	0.0003154906	<0.1alpha	C
381	ALA	LEU	0.09	0.08539513	ns	C
382	ALA	ASN	0.1025	0.03450773	ns	C
383	ASP	LYS	0.19	1.539748e-06	<0.1alpha	C
384	LEU	LYS	0.08	0.1639785	ns	C
385	LYS	VAL	0.115	0.01208203	ns	C
386	SER	ASP	0.1525	0.0002343208	<0.1alpha	C
387	THR	ASP	0.11	0.01860633	ns	C
388	GLN	GLY	0.18	6.51172e-06	<0.1alpha	C
389	ASN	PHE	0.1925	1.056216e-06	<0.1alpha	C
390	ALA	LEU	0.0925	0.0719107	ns	C
391	ILE	ASP	0.2425	2.070895e-10	<0.1alpha	C
392	ASP	ILE	0.45	4.477647e-16	<0.1alpha	C
393	GLU	TRP	0.325	4.477647e-16	<0.1alpha	C
394	ILE	THR	0.3625	4.477647e-16	<0.1alpha	C
395	THR	TYR	0.585	4.477647e-16	<0.1alpha	C
396	ASN	ASN	0.6075	4.477647e-16	<0.1alpha	C
397	LYS	ALA	0.5575	4.477647e-16	<0.1alpha	C
398	VAL	GLU	0.6575	4.477647e-16	<0.1alpha	C
399	ASN	LEU	0.6875	4.477647e-16	<0.1alpha	C
400	SER	LEU	0.555	4.477647e-16	<0.1alpha	C
401	VAL	VAL	0.455	4.477647e-16	<0.1alpha	C
402	ILE	LEU	0.5175	4.477647e-16	<0.1alpha	C
403	GLU	LEU	0.695	4.477647e-16	<0.1alpha	C
404	LYS	GLU	0.63	4.477647e-16	<0.1alpha	C
405	MET	ASN	0.53	4.477647e-16	<0.1alpha	C
406	ASN	GLU	0.6375	4.477647e-16	<0.1alpha	C
407	THR	ARG	0.725	4.477647e-16	<0.1alpha	C
408	GLN	THR	0.7125	4.477647e-16	<0.1alpha	C
409	PHE	LEU	0.72	4.477647e-16	<0.1alpha	C
410	THR	ASP	0.7625	4.477647e-16	<0.1alpha	C
411	ALA	TYR	0.7975	4.477647e-16	<0.1alpha	C
412	VAL	HID	0.7975	4.477647e-16	<0.1alpha	C
413	GLY	ASP	0.9375	4.477647e-16	<0.1alpha	C
414	LYS	SER	0.9575	4.477647e-16	<0.1alpha	C
415	GLU	ASN	0.93	4.477647e-16	<0.1alpha	C
416	PHE	VAL	0.9275	4.477647e-16	<0.1alpha	C
417	ASN	LYS	0.96	4.477647e-16	<0.1alpha	C
418	HIE	ASN	0.9675	4.477647e-16	<0.1alpha	C
419	LEU	LEU	0.9025	4.477647e-16	<0.1alpha	C
420	GLU	TYR	0.835	4.477647e-16	<0.1alpha	C
421	LYS	GLU	0.8125	4.477647e-16	<0.1alpha	C
422	ARG	LYS	0.7175	4.477647e-16	<0.1alpha	C
423	ILE	VAL	0.64	4.477647e-16	<0.1alpha	C
424	GLU	ARG	0.6775	4.477647e-16	<0.1alpha	C
425	ASN	SER	0.585	4.477647e-16	<0.1alpha	C
426	LEU	GLN	0.45	4.477647e-16	<0.1alpha	C
427	ASN	LEU	0.4625	4.477647e-16	<0.1alpha	C
428	LYS	LYS	0.365	4.477647e-16	<0.1alpha	C
429	LYS	ASN	0.31	4.477647e-16	<0.1alpha	C
430	VAL	ASN	0.24	3.290894e-10	<0.1alpha	C
431	ASP	ALA	0.285	3.020697e-14	<0.1alpha	C
432	ASP	LYS	0.2675	1.37064e-12	<0.1alpha	C
433	GLY	GLU	0.12	0.007695854	<1alpha	C
434	PHE	ILE	0.1075	0.02298095	ns	C
435	LEU	GLY	0.1775	9.187666e-06	<0.1alpha	C
436	ASP	ASN	0.095	0.06038258	ns	C
437	ILE	GLY	0.06	0.473069	ns	C
438	TRP	CYS	0.135	0.001694821	<0.5alpha	C
439	THR	PHE	0.1425	0.0007495825	<0.1alpha	C
440	TYR	GLU	0.1525	0.0002343208	<0.1alpha	C
441	ASN	PHE	0.1625	6.8854e-05	<0.1alpha	C
442	ALA	TYR	0.095	0.06038258	ns	C
443	GLU	HID	0.1725	1.840955e-05	<0.1alpha	C
444	LEU	LYS	0.5325	4.477647e-16	<0.1alpha	C
445	LEU	CYX	0.5625	4.477647e-16	<0.1alpha	C
446	VAL	ASP	0.535	4.477647e-16	<0.1alpha	C
447	LEU	ASN	0.685	4.477647e-16	<0.1alpha	C
448	LEU	THR	0.7325	4.477647e-16	<0.1alpha	C
449	GLU	CYX	0.5	4.477647e-16	<0.1alpha	C
450	ASN	MET	0.455	4.477647e-16	<0.1alpha	C
451	GLU	GLU	0.665	4.477647e-16	<0.1alpha	C
452	ARG	SER	0.6325	4.477647e-16	<0.1alpha	C
453	THR	VAL	0.415	4.477647e-16	<0.1alpha	C
454	LEU	LYS	0.5475	4.477647e-16	<0.1alpha	C
455	ASP	ASN	0.7	4.477647e-16	<0.1alpha	C
456	TYR	GLY	0.6475	4.477647e-16	<0.1alpha	C
457	HID	THR	0.605	4.477647e-16	<0.1alpha	C
458	ASP	TYR	0.5225	4.477647e-16	<0.1alpha	C
459	SER	ASP	0.5925	4.477647e-16	<0.1alpha	C
460	ASN	TYR	0.47	4.477647e-16	<0.1alpha	C
461	VAL	PRO	0.5975	4.477647e-16	<0.1alpha	C
462	LYS	LYS	0.645	4.477647e-16	<0.1alpha	C
463	ASN	TYR	0.53	4.477647e-16	<0.1alpha	C
464	LEU	SER	0.4775	4.477647e-16	<0.1alpha	C
465	TYR	GLU	0.6275	4.477647e-16	<0.1alpha	C
466	GLU	GLU	0.61	4.477647e-16	<0.1alpha	C
467	LYS	ALA	0.41	4.477647e-16	<0.1alpha	C
468	VAL	LYS	0.4675	4.477647e-16	<0.1alpha	C
469	ARG	LEU	0.595	4.477647e-16	<0.1alpha	C
470	SER	ASN	0.4675	4.477647e-16	<0.1alpha	C
471	GLN	ARG	0.33	4.477647e-16	<0.1alpha	C
472	LEU	GLU	0.445	4.477647e-16	<0.1alpha	C
473	LYS	GLU	0.61	4.477647e-16	<0.1alpha	C
474	ASN	ILE	0.86	4.477647e-16	<0.1alpha	C
475	ASN	GLY	0.5175	4.477647e-16	<0.1alpha	C
476	ALA	LEU	0.155	0.0001735608	<0.1alpha	C
477	LYS	PHE	0.275	2.751644e-13	<0.1alpha	C
478	GLU	GLY	0.4875	4.477647e-16	<0.1alpha	C
479	ILE	ALA	0.645	4.477647e-16	<0.1alpha	C
480	GLY	ILE	0.685	4.477647e-16	<0.1alpha	C
481	ASN	ALA	0.6125	4.477647e-16	<0.1alpha	C
482	GLY	GLY	0.5025	4.477647e-16	<0.1alpha	C
483	CYS	PHE	0.38	4.477647e-16	<0.1alpha	C
484	PHE	ILE	0.36	4.477647e-16	<0.1alpha	C
485	GLU	GLU	0.09	0.08539513	ns	C
486	PHE	GLY	0.345	4.477647e-16	<0.1alpha	C
487	TYR	GLY	0.14	0.0009845993	<0.1alpha	C
488	HID	TRP	0.1125	0.01500123	ns	C
489	LYS	THR	0.13	0.002857582	<0.5alpha	C
490	CYX	GLY	0.1	0.04178235	ns	C
491	ASP	MET	0.2325	1.336589e-09	<0.1alpha	C
492	ASN	VAL	0.22	1.229558e-08	<0.1alpha	C
493	THR	ASP	0.2525	2.945676e-11	<0.1alpha	C
494	CYX	GLY	0.3	8.968401e-16	<0.1alpha	C
495	MET	TRP	0.4125	4.477647e-16	<0.1alpha	C
496	GLU	TYR	0.535	4.477647e-16	<0.1alpha	C
497	SER	GLY	0.3975	4.477647e-16	<0.1alpha	C
498	VAL	TYR	0.2075	9.970817e-08	<0.1alpha	C
499	LYS	HID	0.2	3.300195e-07	<0.1alpha	C
500	ASN	HIE	0.0975	0.05035428	ns	C
501	GLY	GLN	0.24	3.290894e-10	<0.1alpha	C
502	THR	ASN	0.4625	4.477647e-16	<0.1alpha	C
503	TYR	GLU	0.775	4.477647e-16	<0.1alpha	C
504	ASP	GLN	0.7775	4.477647e-16	<0.1alpha	C
505	TYR	GLY	0.6075	4.477647e-16	<0.1alpha	C
506	PRO	SER	0.2925	5.520092e-15	<0.1alpha	C
507	LYS	GLY	0.0875	0.1007097	ns	C
508	TYR	TYR	0.0725	0.2526629	ns	C
509	SER	ALA	0.155	0.0001735608	<0.1alpha	C
510	GLU	ALA	0.2925	5.520092e-15	<0.1alpha	C
511	GLU	ASP	0.395	4.477647e-16	<0.1alpha	C
512	ALA	LEU	0.17	2.56542e-05	<0.1alpha	C
513	LYS	LYS	0.3925	4.477647e-16	<0.1alpha	C
514	LEU	SER	0.5975	4.477647e-16	<0.1alpha	C
515	ASN	THR	0.4625	4.477647e-16	<0.1alpha	C
516	ARG	GLN	0.4025	4.477647e-16	<0.1alpha	C
517	GLU	ASN	0.5425	4.477647e-16	<0.1alpha	C
518	GLU	ALA	0.52	4.477647e-16	<0.1alpha	C
519	ILE	ILE	0.4375	4.477647e-16	<0.1alpha	C
