## Supplementary material for "Identifying protein sites contributing to vaccine escape via statistical comparisons of short-term molecular dynamics simulations": DROIDSfluctuationAVGchain.txt

pos_ref	res_ref	res_query	flux_ref_avg	flux_query_avg	delta_flux	abs_delta_flux	KLdivergence	chain
1	GLY	GLY	2.79721321695761	3.05922094763092	0.262007730673317	0.262007730673317	0	A
2	LEU	LEU	2.0777335	2.416811	0.339077499999999	0.339077499999999	0.4225539	A
3	PHE	PHE	1.81064875	1.813608	0.00295925000000063	0.00295925000000063	-0.04914479	A
4	GLY	GLY	1.55614825	1.49260775	-0.0635404999999973	0.0635404999999973	-0.1186492	A
5	ALA	ALA	1.41500975	1.386862	-0.0281477499999983	0.0281477499999983	-0.02154697	A
6	ILE	ILE	1.3038195	1.286679	-0.0171404999999998	0.0171404999999998	-0.02192251	A
7	ALA	ALA	1.297934	1.31767425	0.0197402499999999	0.0197402499999999	0.1285097	A
8	GLY	GLY	1.2831735	1.315797	0.0326235000000017	0.0326235000000017	0.05022959	A
9	PHE	PHE	1.29290775	1.29408	0.00117224999999954	0.00117224999999954	0.06253622	A
10	ILE	ILE	1.4653865	1.316185	-0.149201500000002	0.149201500000002	-0.3442653	A
11	GLU	GLU	1.9015105	1.477889	-0.423621500000001	0.423621500000001	-1.535008	A
12	GLY	GLY	2.0319695	1.570619	-0.4613505	0.4613505	-1.625804	A
13	GLY	GLY	2.0683825	1.79683575	-0.271546749999997	0.271546749999997	-0.6782714	A
14	TRP	TRP	1.894788	1.56582425	-0.328963749999999	0.328963749999999	-1.016474	A
15	THR	THR	2.09462475	1.74116175	-0.353463	0.353463	-0.8654174	A
16	GLY	GLY	2.071771	1.6650095	-0.4067615	0.4067615	-1.172689	A
17	MET	MET	1.91609275	1.52849925	-0.387593499999998	0.387593499999998	-1.259815	A
18	VAL	VAL	1.9598405	1.56871075	-0.39112975	0.39112975	-1.271501	A
19	ASP	ASP	1.92098175	1.48146525	-0.439516500000001	0.439516500000001	-1.564537	A
20	GLY	GLY	1.69044025	1.30816925	-0.382271	0.382271	-1.456271	A
21	TRP	TRP	1.54676725	1.21347125	-0.333295999999999	0.333295999999999	-1.391854	A
22	TYR	TYR	1.50072575	1.189453	-0.311272749999999	0.311272749999999	-1.115212	A
23	GLY	GLY	1.50527075	1.21375025	-0.291520500000001	0.291520500000001	-1.089275	A
24	TYR	TYR	1.58129625	1.27063175	-0.310664500000002	0.310664500000002	-0.9852532	A
25	HID	HID	1.6042075	1.32302475	-0.28118275	0.28118275	-0.9283207	A
26	HIE	HIE	1.7006885	1.418654	-0.2820345	0.2820345	-0.6840591	A
27	GLN	GLN	1.819965	1.4982425	-0.321722500000001	0.321722500000001	-0.8734594	A
28	ASN	ASN	2.0318535	1.65749375	-0.374359749999997	0.374359749999997	-0.8377606	A
29	GLU	GLU	2.27590575	1.904213	-0.37169275	0.37169275	-0.4839872	A
30	GLN	GLN	2.34926875	1.949046	-0.400222750000001	0.400222750000001	-0.7202154	A
31	GLY	GLY	2.143952	1.78012675	-0.363825250000001	0.363825250000001	-0.7134301	A
32	SER	SER	1.99604625	1.651614	-0.344432250000001	0.344432250000001	-0.7053778	A
33	GLY	GLY	1.82897775	1.498015	-0.33096275	0.33096275	-0.8019481	A
34	TYR	TYR	1.83782725	1.4631535	-0.37467375	0.37467375	-1.022261	A
35	ALA	ALA	1.71982725	1.3533685	-0.36645875	0.36645875	-1.33179	A
36	ALA	ALA	1.70320575	1.3163155	-0.386890250000001	0.386890250000001	-1.460853	A
37	ASP	ASP	1.604534	1.2139615	-0.390572499999997	0.390572499999997	-1.563126	A
38	LEU	LEU	1.66966125	1.19821875	-0.471442499999997	0.471442499999997	-1.920008	A
39	LYS	LYS	1.600706	1.172277	-0.428429	0.428429	-1.766768	A
40	SER	SER	1.464441	1.136614	-0.327826999999999	0.327826999999999	-1.407204	A
41	THR	THR	1.512814	1.12640325	-0.38641075	0.38641075	-1.900576	A
42	GLN	GLN	1.58232975	1.12603875	-0.456291000000001	0.456291000000001	-2.418827	A
43	ASN	ASN	1.49716675	1.137551	-0.359615750000001	0.359615750000001	-2.032848	A
44	ALA	ALA	1.4338875	1.1399225	-0.293965000000001	0.293965000000001	-1.665707	A
45	ILE	ILE	1.53554675	1.14856975	-0.386976999999999	0.386976999999999	-2.15963	A
46	ASP	ASP	1.55091075	1.1744645	-0.37644625	0.37644625	-2.05545	A
47	GLU	GLU	1.449555	1.19988075	-0.24967425	0.24967425	-1.022288	A
48	ILE	ILE	1.47505375	1.2234995	-0.251554250000001	0.251554250000001	-1.142807	A
49	THR	THR	1.5895345	1.27176775	-0.317766749999999	0.317766749999999	-1.359967	A
50	ASN	ASN	1.56033925	1.34631125	-0.214028000000002	0.214028000000002	-0.7707589	A
51	LYS	LYS	1.477991	1.34931525	-0.128675750000001	0.128675750000001	-0.3670488	A
52	VAL	VAL	1.603196	1.3510415	-0.252154499999999	0.252154499999999	-0.903011	A
53	ASN	ASN	1.73517275	1.44683325	-0.2883395	0.2883395	-0.930668	A
54	SER	SER	1.6760315	1.40583975	-0.270191750000002	0.270191750000002	-1.059572	A
55	VAL	VAL	1.44533375	1.32963175	-0.115702	0.115702	-0.3497406	A
56	ILE	ILE	1.48690925	1.44873225	-0.0381769999999992	0.0381769999999992	-0.06389833	A
57	GLU	GLU	1.58701175	1.52866775	-0.058344	0.058344	-0.02799747	A
58	LYS	LYS	1.5213835	1.46849	-0.0528935000000015	0.0528935000000015	-0.09472605	A
59	MET	MET	1.549978	1.55587	0.00589200000000001	0.00589200000000001	-0.005382537	A
60	ASN	ASN	1.65443975	1.64901625	-0.00542350000000114	0.00542350000000114	-0.02986086	A
61	THR	THR	1.7306275	1.72221625	-0.00841124999999732	0.00841124999999732	-0.05643047	A
62	GLN	GLN	1.77304975	1.74405025	-0.0289995000000016	0.0289995000000016	-0.09425627	A
63	PHE	PHE	1.7858115	1.85108125	0.0652697500000008	0.0652697500000008	0.1564819	A
64	THR	THR	1.80858425	1.839921	0.0313367500000006	0.0313367500000006	0.01923115	A
65	ALA	ALA	1.91986425	1.9738425	0.053978250000001	0.053978250000001	0.1095745	A
66	VAL	VAL	2.0937705	2.08324275	-0.0105277500000001	0.0105277500000001	-0.07262564	A
67	GLY	GLY	2.13402625	2.164564	0.0305377500000006	0.0305377500000006	0.06899227	A
68	LYS	LYS	2.126961	2.29009225	0.163131250000002	0.163131250000002	0.1191529	A
69	GLU	GLU	2.18323925	2.2629025	0.079663249999999	0.079663249999999	0.1650105	A
70	PHE	PHE	2.226722	2.210098	-0.0166239999999989	0.0166239999999989	-0.1065145	A
71	ASN	ASN	2.328733	2.306554	-0.0221789999999977	0.0221789999999977	-0.01392427	A
72	HIE	HIE	2.480137	2.45767925	-0.0224577500000001	0.0224577500000001	-0.1263082	A
73	LEU	LEU	2.41604775	2.380141	-0.0359067499999979	0.0359067499999979	-0.07687906	A
74	GLU	GLU	2.1385535	2.120798	-0.0177555000000016	0.0177555000000016	-0.029572	A
75	LYS	LYS	2.09993625	2.08999925	-0.00993700000000075	0.00993700000000075	-0.008956301	A
76	ARG	ARG	1.985809	2.00088375	0.0150747500000006	0.0150747500000006	0.06401854	A
77	ILE	ILE	1.8854465	1.878024	-0.00742250000000011	0.00742250000000011	-0.1673986	A
78	GLU	GLU	1.89273025	1.88024925	-0.0124810000000004	0.0124810000000004	-0.2207608	A
79	ASN	ASN	1.85905225	1.84916175	-0.00989050000000291	0.00989050000000291	-0.1426678	A
80	LEU	LEU	1.7482675	1.737684	-0.0105835000000039	0.0105835000000039	-0.08345921	A
81	ASN	ASN	1.7227365	1.7007145	-0.0220220000000002	0.0220220000000002	-0.1160139	A
82	LYS	LYS	1.72666525	1.70770025	-0.0189650000000012	0.0189650000000012	-0.1373438	A
83	LYS	LYS	1.6571015	1.6454645	-0.0116369999999999	0.0116369999999999	-0.02023704	A
84	VAL	VAL	1.5848785	1.556248	-0.0286305	0.0286305	-0.03862259	A
85	ASP	ASP	1.60457975	1.5678765	-0.0367032499999989	0.0367032499999989	-0.265428	A
86	ASP	ASP	1.5809695	1.57992475	-0.00104475000000148	0.00104475000000148	-0.1234129	A
87	GLY	GLY	1.51639625	1.5019155	-0.0144807499999982	0.0144807499999982	-0.00961803	A
88	PHE	PHE	1.46495	1.43675	-0.0281999999999984	0.0281999999999984	-0.1963691	A
89	LEU	LEU	1.479204	1.467045	-0.0121589999999989	0.0121589999999989	-0.2205939	A
90	ASP	ASP	1.444062	1.44434125	0.000279250000000841	0.000279250000000841	0.122258	A
91	ILE	ILE	1.39079075	1.37162825	-0.0191625000000006	0.0191625000000006	-0.09766246	A
92	TRP	TRP	1.3950495	1.38967625	-0.00537325000000166	0.00537325000000166	-0.05759417	A
93	THR	THR	1.40603575	1.43134775	0.0253119999999987	0.0253119999999987	0.03533392	A
94	TYR	TYR	1.359131	1.37063375	0.0115027500000002	0.0115027500000002	0.1289025	A
95	ASN	ASN	1.342163	1.3270205	-0.0151425000000012	0.0151425000000012	-0.08023468	A
96	ALA	ALA	1.400298	1.39807325	-0.002224750000001	0.002224750000001	0.09836172	A
97	GLU	GLU	1.353015	1.39965	0.046635	0.046635	0.09061662	A
98	LEU	LEU	1.281497	1.285162	0.00366500000000092	0.00366500000000092	0.201359	A
99	LEU	LEU	1.26221625	1.249524	-0.0126922499999989	0.0126922499999989	-0.1011129	A
100	VAL	VAL	1.2819655	1.30675725	0.0247917500000001	0.0247917500000001	0.07352397	A
101	LEU	LEU	1.271817	1.26549025	-0.00632674999999994	0.00632674999999994	-0.08753239	A
102	LEU	LEU	1.2297255	1.17359625	-0.0561292500000001	0.0561292500000001	-0.153675	A
103	GLU	GLU	1.21957775	1.1764425	-0.04313525	0.04313525	-0.004881203	A
104	ASN	ASN	1.23553975	1.177454	-0.0580857500000009	0.0580857500000009	-0.1903058	A
105	GLU	GLU	1.19770125	1.13618025	-0.0615210000000002	0.0615210000000002	-0.04755381	A
106	ARG	ARG	1.17330725	1.09456575	-0.0787415000000002	0.0787415000000002	-0.2195517	A
107	THR	THR	1.2163015	1.112671	-0.103630499999999	0.103630499999999	-0.3712091	A
108	LEU	LEU	1.213404	1.116398	-0.0970059999999993	0.0970059999999993	-0.1669949	A
109	ASP	ASP	1.1650425	1.07660525	-0.0884372500000008	0.0884372500000008	-0.3158726	A
110	TYR	TYR	1.17712	1.0699845	-0.107135500000001	0.107135500000001	-0.4916568	A
111	HID	HID	1.20748275	1.0887665	-0.11871625	0.11871625	-0.4255898	A
112	ASP	ASP	1.176777	1.1049025	-0.0718744999999994	0.0718744999999994	-0.07684146	A
113	SER	SER	1.16522325	1.087583	-0.0776402499999984	0.0776402499999984	-0.2525082	A
114	ASN	ASN	1.206266	1.0816385	-0.124627499999999	0.124627499999999	-0.3957339	A
115	VAL	VAL	1.2281295	1.11147275	-0.116656749999999	0.116656749999999	-0.2837283	A
116	LYS	LYS	1.2044865	1.11598675	-0.0884997500000004	0.0884997500000004	-0.09734698	A
117	ASN	ASN	1.22960925	1.10580025	-0.123809	0.123809	-0.3120749	A
118	LEU	LEU	1.2867895	1.13193025	-0.154859249999999	0.154859249999999	-0.3780564	A
119	TYR	TYR	1.284727	1.157285	-0.127442	0.127442	-0.2052682	A
120	GLU	GLU	1.29498075	1.1656155	-0.12936525	0.12936525	-0.2236673	A
121	LYS	LYS	1.382464	1.200063	-0.182400999999999	0.182400999999999	-0.34923	A
122	VAL	VAL	1.4117845	1.23380275	-0.177981750000001	0.177981750000001	-0.4063177	A
123	ARG	ARG	1.40819025	1.261883	-0.146307250000001	0.146307250000001	-0.1707644	A
124	SER	SER	1.4952585	1.31743325	-0.177825249999998	0.177825249999998	-0.3011934	A
125	GLN	GLN	1.57039675	1.3623325	-0.20806425	0.20806425	-0.3569993	A
126	LEU	LEU	1.56863475	1.3736725	-0.194962250000001	0.194962250000001	-0.3077303	A
127	LYS	LYS	1.609497	1.48416175	-0.125335250000001	0.125335250000001	-0.1904443	A
128	ASN	ASN	1.63441475	1.461695	-0.172719750000001	0.172719750000001	-0.4909624	A
129	ASN	ASN	1.6443195	1.448069	-0.1962505	0.1962505	-0.4221951	A
130	ALA	ALA	1.60044325	1.40430875	-0.1961345	0.1961345	-0.4815492	A
131	LYS	LYS	1.5505365	1.38434925	-0.16618725	0.16618725	-0.3799128	A
132	GLU	GLU	1.47915625	1.349864	-0.129292250000002	0.129292250000002	-0.1583605	A
133	ILE	ILE	1.5029585	1.384819	-0.1181395	0.1181395	-0.2077195	A
134	GLY	GLY	1.43769075	1.313696	-0.123994749999999	0.123994749999999	-0.2826448	A
135	ASN	ASN	1.443457	1.295606	-0.147851000000002	0.147851000000002	-0.3376454	A
136	GLY	GLY	1.45220475	1.2613725	-0.19083225	0.19083225	-0.4587222	A
137	CYS	CYS	1.472892	1.27745475	-0.19543725	0.19543725	-0.5288999	A
138	PHE	PHE	1.57465775	1.3555855	-0.219072249999999	0.219072249999999	-0.3351391	A
139	GLU	GLU	1.6391235	1.428198	-0.210925499999999	0.210925499999999	-0.3664912	A
140	PHE	PHE	1.730313	1.51063825	-0.219674749999999	0.219674749999999	-0.4722739	A
141	TYR	TYR	1.81865925	1.59395325	-0.224706000000001	0.224706000000001	-0.2949092	A
142	HID	HID	1.880315	1.6364535	-0.243861500000003	0.243861500000003	-0.4252863	A
143	LYS	LYS	2.0400365	1.7393865	-0.300649999999998	0.300649999999998	-0.6254184	A
144	CYX	CYX	2.02291875	1.719444	-0.303474749999998	0.303474749999998	-0.6292744	A
145	ASP	ASP	2.12955075	1.78157925	-0.347971500000002	0.347971500000002	-0.7020317	A
146	ASN	ASN	2.210725	1.81389975	-0.39682525	0.39682525	-1.149617	A
147	THR	THR	2.2319755	1.83567925	-0.39629625	0.39629625	-0.891946	A
148	CYX	CYX	2.01671675	1.67776825	-0.338948499999999	0.338948499999999	-0.7065372	A
149	MET	MET	1.940802	1.5823655	-0.358436500000001	0.358436500000001	-0.9459596	A
150	GLU	GLU	2.0393195	1.63448825	-0.40483125	0.40483125	-1.145788	A
151	SER	SER	1.98163125	1.5863355	-0.39529575	0.39529575	-1.063322	A
152	VAL	VAL	1.88245875	1.50507125	-0.377387499999998	0.377387499999998	-1.148179	A
153	LYS	LYS	1.98444675	1.5826165	-0.40183025	0.40183025	-1.065947	A
154	ASN	ASN	2.0946285	1.64259825	-0.452030249999998	0.452030249999998	-1.398019	A
155	GLY	GLY	2.08948175	1.645791	-0.443690749999998	0.443690749999998	-1.500744	A
156	THR	THR	2.0993065	1.6739235	-0.425383000000001	0.425383000000001	-1.212723	A
157	TYR	TYR	1.95235225	1.614961	-0.337391250000001	0.337391250000001	-0.8806568	A
158	ASP	ASP	1.97637025	1.718089	-0.25828125	0.25828125	-0.4163989	A
159	TYR	TYR	1.85274825	1.6458025	-0.206945750000002	0.206945750000002	-0.3051428	A
160	PRO	PRO	1.97269275	1.783763	-0.188929750000002	0.188929750000002	-0.1942699	A
161	LYS	LYS	2.05086275	1.82078075	-0.230082000000001	0.230082000000001	-0.2502127	A
162	TYR	TYR	1.89160125	1.683094	-0.208507249999998	0.208507249999998	-0.3825967	A
163	SER	SER	1.88145925	1.7005915	-0.180867750000002	0.180867750000002	-0.2319389	A
164	GLU	GLU	2.03648275	1.85519425	-0.181288500000002	0.181288500000002	-0.2317269	A
165	GLU	GLU	2.007331	1.773804	-0.233527000000001	0.233527000000001	-0.2867371	A
166	ALA	ALA	1.87559175	1.656278	-0.219313749999998	0.219313749999998	-0.583505	A
167	LYS	LYS	1.9844025	1.725624	-0.258778500000001	0.258778500000001	-0.3877663	A
168	LEU	LEU	2.080087	1.84836525	-0.231721750000001	0.231721750000001	-0.2601419	A
169	ASN	ASN	1.943187	1.7773155	-0.1658715	0.1658715	-0.2092143	A
170	ARG	ARG	1.87294125	1.72113575	-0.151805499999999	0.151805499999999	-0.1469715	A
171	GLU	GLU	2.01073	1.84141625	-0.169313749999997	0.169313749999997	-0.1936484	A
172	GLU	GLU	2.0948545	2.14319475	0.0483402500000003	0.0483402500000003	0.141687	A
173	ILE	ILE	2.096843	2.424752	0.327908999999998	0.327908999999998	0.6176777	A
174	GLY	GLN	3.5777915	2.26658975	-1.31120175	1.31120175	-3.191624	B
175	LEU	VAL	2.57917475	1.87980925	-0.6993655	0.6993655	-1.770932	B
176	PHE	GLN	1.996921	1.76669425	-0.230226750000001	0.230226750000001	-0.5804166	B
177	GLY	LEU	1.63602575	1.708473	0.0724472500000004	0.0724472500000004	0.09335769	B
178	ALA	VAL	1.4669625	1.76432375	0.29736125	0.29736125	0.6469645	B
179	ILE	GLU	1.391001	1.80379025	0.41278925	0.41278925	1.266224	B
180	ALA	SER	1.440054	1.86551625	0.425462249999999	0.425462249999999	1.341271	B
181	GLY	GLY	1.48023	1.98794325	0.507713249999999	0.507713249999999	1.712946	B
182	PHE	GLY	1.515508	2.05420875	0.538700750000001	0.538700750000001	1.946885	B
183	ILE	GLY	1.596706	2.12912425	0.532418250000002	0.532418250000002	1.618941	B
184	GLU	VAL	2.00868825	2.277596	0.268907750000001	0.268907750000001	0.2414725	B
185	GLY	VAL	2.181338	2.29892075	0.11758275	0.11758275	0.07480896	B
186	GLY	GLN	2.066165	2.372815	0.30665	0.30665	0.4482319	B
187	TRP	PRO	1.856769	2.3706665	0.513897499999999	0.513897499999999	1.356753	B
188	THR	GLY	2.08278025	2.31918325	0.236403	0.236403	0.4573529	B
189	GLY	ARG	2.0200785	2.23356325	0.21348475	0.21348475	0.3212414	B
190	MET	SER	1.89790675	2.141316	0.243409250000001	0.243409250000001	0.2229527	B
191	VAL	LEU	1.937053	1.988206	0.0511529999999969	0.0511529999999969	0.1654069	B
192	ASP	ARG	1.88932725	1.92007925	0.0307520000000037	0.0307520000000037	0.07321445	B
193	GLY	LEU	1.6995065	1.78510975	0.0856032500000015	0.0856032500000015	0.1754318	B
194	TRP	SER	1.5637485	1.75365275	0.189904250000001	0.189904250000001	0.3262359	B
195	TYR	CYX	1.49391575	1.6969775	0.203061750000002	0.203061750000002	0.3259291	B
196	GLY	ALA	1.48486775	1.757236	0.272368249999999	0.272368249999999	0.6392831	B
197	TYR	ALA	1.55217025	1.7787045	0.22653425	0.22653425	0.298918	B
198	HID	SER	1.56423625	1.81529075	0.2510545	0.2510545	0.5677912	B
199	HIE	GLY	1.63665075	1.88214425	0.245493499999999	0.245493499999999	0.4886511	B
200	GLN	PHE	1.67697375	1.7600915	0.0831177500000002	0.0831177500000002	0.1655766	B
201	ASN	THR	1.8054565	1.68884625	-0.11661025	0.11661025	-0.1982687	B
202	GLU	PHE	1.99808	1.60673575	-0.39134425	0.39134425	-0.9155778	B
203	GLN	SER	2.12305025	1.61283375	-0.510216499999999	0.510216499999999	-1.661578	B
204	GLY	THR	1.97558825	1.49912775	-0.476460499999999	0.476460499999999	-1.768342	B
205	SER	TYR	1.891427	1.4060025	-0.4854245	0.4854245	-1.823456	B
206	GLY	ALA	1.805649	1.3340005	-0.471648500000001	0.471648500000001	-1.83884	B
207	TYR	MET	1.83351125	1.348552	-0.48495925	0.48495925	-1.979493	B
208	ALA	HIE	1.6752355	1.36927325	-0.305962249999999	0.305962249999999	-1.062618	B
209	ALA	TRP	1.6509715	1.3988345	-0.252137	0.252137	-0.7658816	B
210	ASP	VAL	1.5866805	1.46274	-0.123940500000001	0.123940500000001	-0.2205568	B
211	LEU	ARG	1.67116125	1.53635275	-0.1348085	0.1348085	-0.2051822	B
212	LYS	GLN	1.61235125	1.668619	0.0562677499999999	0.0562677499999999	0.06549072	B
213	SER	ALA	1.48419725	1.8189455	0.334748250000003	0.334748250000003	0.8656665	B
214	THR	PRO	1.5421785	2.07732575	0.53514725	0.53514725	1.966463	B
215	GLN	GLY	1.62421725	2.21531725	0.5911	0.5911	2.564667	B
216	ASN	LYS	1.524084	1.90240575	0.378321750000002	0.378321750000002	1.25758	B
217	ALA	GLY	1.46666575	1.71570475	0.249039000000001	0.249039000000001	0.6396234	B
218	ILE	LEU	1.5873365	1.54149775	-0.0458387499999999	0.0458387499999999	-0.1348064	B
219	ASP	GLU	1.61058575	1.46991725	-0.140668499999998	0.140668499999998	-0.434107	B
220	GLU	TRP	1.497581	1.40471525	-0.0928657500000007	0.0928657500000007	-0.2503077	B
221	ILE	VAL	1.550139	1.41935675	-0.13078225	0.13078225	-0.3195441	B
222	THR	ALA	1.6637735	1.36285375	-0.300919749999999	0.300919749999999	-1.24753	B
223	ASN	VAL	1.582842	1.3305505	-0.252291499999999	0.252291499999999	-0.9569421	B
224	LYS	ILE	1.45627175	1.349278	-0.106993749999998	0.106993749999998	-0.3925035	B
225	VAL	SER	1.475698	1.3750245	-0.100673500000001	0.100673500000001	-0.2509157	B
226	ASN	TYR	1.60086675	1.4608895	-0.139977249999999	0.139977249999999	-0.1873954	B
227	SER	ASP	1.56930475	1.5562695	-0.0130352499999999	0.0130352499999999	-0.1657441	B
228	VAL	ALA	1.468013	1.54366825	0.075655249999999	0.075655249999999	0.2251313	B
229	ILE	ASN	1.5934245	1.521754	-0.0716704999999989	0.0716704999999989	-0.04253944	B
230	GLU	TYR	1.70213875	1.40479475	-0.297344000000001	0.297344000000001	-0.9580619	B
231	LYS	LYS	1.592635	1.397905	-0.194730000000002	0.194730000000002	-0.6258304	B
232	MET	TYR	1.6985815	1.36892375	-0.329657749999999	0.329657749999999	-1.120834	B
233	ASN	TYR	1.68235025	1.42373425	-0.258616	0.258616	-0.9280062	B
234	THR	ALA	1.758628	1.494044	-0.264584	0.264584	-0.9183336	B
235	GLN	ASP	1.8002845	1.65116875	-0.14911575	0.14911575	-0.3290417	B
236	PHE	SER	1.9544405	1.7379575	-0.216482999999999	0.216482999999999	-0.5016984	B
237	THR	VAL	2.07849375	1.67341325	-0.405080500000001	0.405080500000001	-1.334135	B
238	ALA	LYS	2.23291175	1.72024875	-0.512662999999998	0.512662999999998	-1.664717	B
239	VAL	GLY	2.468556	1.89665825	-0.571897750000001	0.571897750000001	-1.708103	B
240	GLY	ARG	2.41791675	1.83485825	-0.5830585	0.5830585	-2.001487	B
241	LYS	PHE	2.15202425	1.716706	-0.435318249999999	0.435318249999999	-1.350964	B
242	GLU	THR	2.14861125	1.6713555	-0.477255749999999	0.477255749999999	-1.741121	B
243	PHE	ILE	2.1844035	1.59153375	-0.592869750000001	0.592869750000001	-2.365593	B
244	ASN	SER	2.30602125	1.60529325	-0.700727999999999	0.700727999999999	-2.745976	B
245	HIE	ARG	2.45621375	1.66056875	-0.795645000000001	0.795645000000001	-3.112812	B
246	LEU	ASP	2.45205575	1.75432225	-0.697733500000001	0.697733500000001	-2.367485	B
247	GLU	ASN	2.19898075	1.8181725	-0.380808249999999	0.380808249999999	-0.7529414	B
248	LYS	SER	2.1767845	1.9813105	-0.195473999999999	0.195473999999999	-0.3672293	B
249	ARG	LYS	2.08491875	1.929884	-0.155034749999999	0.155034749999999	-0.1874551	B
250	ILE	ASN	1.9392425	1.78793425	-0.15130825	0.15130825	-0.2384851	B
251	GLU	THR	1.96208825	1.7099935	-0.252094750000003	0.252094750000003	-0.6529188	B
252	ASN	LEU	1.918103	1.65379525	-0.264307749999998	0.264307749999998	-0.5848066	B
253	LEU	TYR	1.79669425	1.6507885	-0.145905750000001	0.145905750000001	-0.2638863	B
254	ASN	LEU	1.7974275	1.7039705	-0.0934569999999966	0.0934569999999966	-0.2600552	B
255	LYS	GLN	1.8156665	1.77483525	-0.0408312500000019	0.0408312500000019	-0.2272191	B
256	LYS	MET	1.72890825	1.91137075	0.182462499999999	0.182462499999999	0.2472604	B
257	VAL	ASN	1.65294325	1.977273	0.32432975	0.32432975	0.888866	B
258	ASP	SER	1.69132275	2.09470675	0.403384	0.403384	1.283738	B
259	ASP	LEU	1.69848025	2.1002585	0.401778249999997	0.401778249999997	1.139121	B
260	GLY	ARG	1.605461	2.0755725	0.470111500000001	0.470111500000001	1.373537	B
261	PHE	ALA	1.533568	2.12618475	0.59261675	0.59261675	2.08028	B
262	LEU	GLU	1.591671	1.98128225	0.389611249999998	0.389611249999998	0.9162205	B
263	ASP	ASP	1.5735395	1.8783275	0.304788	0.304788	0.6037223	B
264	ILE	THR	1.463309	1.90043225	0.43712325	0.43712325	1.23096	B
265	TRP	ALA	1.48726975	1.804855	0.31758525	0.31758525	0.6193353	B
266	THR	VAL	1.5556925	1.7051685	0.149475999999999	0.149475999999999	0.2112785	B
267	TYR	TYR	1.47922425	1.6426285	0.16340425	0.16340425	0.4246144	B
268	ASN	TYR	1.42814625	1.522612	0.0944657499999986	0.0944657499999986	0.2668396	B
269	ALA	CYX	1.51196775	1.4916705	-0.0202972499999996	0.0202972499999996	-0.1454556	B
270	GLU	ALA	1.52837825	1.400001	-0.12837725	0.12837725	-0.383013	B
271	LEU	LYS	1.42781175	1.35552975	-0.0722820000000013	0.0722820000000013	-0.2715023	B
272	LEU	ASP	1.41701125	1.308372	-0.108639250000001	0.108639250000001	-0.2170789	B
273	VAL	SER	1.462077	1.31656175	-0.14551525	0.14551525	-0.2912118	B
274	LEU	GLN	1.41866225	1.32053875	-0.0981235000000007	0.0981235000000007	-0.0248547	B
275	LEU	LEU	1.325654	1.37680625	0.0511522500000006	0.0511522500000006	0.05360458	B
276	GLU	ARG	1.34565725	1.370974	0.0253167499999987	0.0253167499999987	0.05158964	B
277	ASN	SER	1.36977575	1.2948545	-0.0749212500000007	0.0749212500000007	-0.1274971	B
278	GLU	LEU	1.308646	1.26126225	-0.0473837499999998	0.0473837499999998	-0.09564228	B
279	ARG	LEU	1.2557365	1.25753925	0.00180274999999996	0.00180274999999996	0.05334401	B
280	THR	TYR	1.28943175	1.28993775	0.000506000000000784	0.000506000000000784	0.156951	B
281	LEU	PHE	1.2780215	1.26743375	-0.0105877499999998	0.0105877499999998	-0.2047939	B
282	ASP	GLU	1.207772	1.30487075	0.0970987499999985	0.0970987499999985	0.4065113	B
283	TYR	TRP	1.20403275	1.22096225	0.0169294999999996	0.0169294999999996	0.232846	B
284	HID	LEU	1.23251325	1.1813455	-0.051167749999999	0.051167749999999	-0.1685313	B
285	ASP	SER	1.2182875	1.1706215	-0.0476659999999993	0.0476659999999993	-0.09245959	B
286	SER	GLN	1.183765	1.18391925	0.000154250000000244	0.000154250000000244	-0.01903322	B
287	ASN	GLY	1.20805225	1.22882025	0.0207680000000012	0.0207680000000012	0.03671084	B
288	VAL	TYR	1.232747	1.2679395	0.0351925000000002	0.0351925000000002	0.1064033	B
289	LYS	PHE	1.207738	1.322715	0.114977000000001	0.114977000000001	0.2463537	B
290	ASN	ASP	1.211637	1.39956325	0.187926250000001	0.187926250000001	0.4950103	B
291	LEU	TYR	1.2619885	1.44356125	0.181572749999999	0.181572749999999	0.5433937	B
292	TYR	TRP	1.25895475	1.5470175	0.28806275	0.28806275	0.894189	B
293	GLU	GLY	1.2463215	1.6399315	0.393609999999997	0.393609999999997	1.427281	B
294	LYS	GLN	1.31218175	1.73089125	0.418709500000001	0.418709500000001	1.456086	B
295	VAL	GLY	1.325029	1.74931225	0.424283250000001	0.424283250000001	1.497089	B
296	ARG	THR	1.315024	1.795726	0.480702	0.480702	1.754256	B
297	SER	LEU	1.3676195	1.919805	0.552185500000001	0.552185500000001	2.094875	B
298	GLN	VAL	1.4205895	1.9414815	0.520892000000001	0.520892000000001	1.786401	B
299	LEU	THR	1.4291965	2.1041885	0.674992000000003	0.674992000000003	2.477075	B
300	LYS	VAL	1.5201665	2.220108	0.699941500000002	0.699941500000002	2.206075	B
301	ASN	SER	1.51301425	2.58232275	1.0693085	1.0693085	3.929171	B
302	ASN	GLY	1.52301575	3.07643925	1.5534235	1.5534235	6.319635	B
303	ALA	LEU	1.50891775	2.36100975	0.852092000000001	0.852092000000001	3.738132	B
304	LYS	PHE	1.512217	1.8052235	0.293006499999998	0.293006499999998	0.8166038	B
305	GLU	GLY	1.53685725	1.50560825	-0.031249000000001	0.031249000000001	-0.0760874	B
306	ILE	ALA	1.64615025	1.37691	-0.269240249999999	0.269240249999999	-0.9253035	B
307	GLY	ILE	1.6147615	1.3047295	-0.310031999999999	0.310031999999999	-1.250901	B
308	ASN	ALA	1.5821695	1.341724	-0.2404455	0.2404455	-0.8023937	B
309	GLY	GLY	1.5032395	1.3551725	-0.148067	0.148067	-0.3128925	B
310	CYS	PHE	1.5074335	1.38340175	-0.124031750000001	0.124031750000001	-0.1884522	B
311	PHE	ILE	1.52993525	1.3860455	-0.14388975	0.14388975	-0.279677	B
312	GLU	GLU	1.5668495	1.546753	-0.0200964999999986	0.0200964999999986	-0.04429573	B
313	PHE	GLY	1.6187465	1.555951	-0.0627954999999991	0.0627954999999991	-0.08330428	B
314	TYR	GLY	1.67342475	1.73461	0.0611852500000003	0.0611852500000003	0.1216212	B
315	HID	TRP	1.721328	1.7943075	0.0729795000000004	0.0729795000000004	0.4170426	B
316	LYS	THR	1.8288915	2.02997275	0.20108125	0.20108125	0.5913211	B
317	CYX	GLY	1.86805325	1.9467315	0.0786782499999994	0.0786782499999994	0.2571711	B
318	ASP	MET	1.937701	1.83236425	-0.105336749999999	0.105336749999999	-0.1052506	B
319	ASN	VAL	1.99866075	1.91385025	-0.0848104999999997	0.0848104999999997	-0.05440339	B
320	THR	ASP	1.98696275	1.8805455	-0.106417249999998	0.106417249999998	-0.09444099	B
321	CYX	GLY	1.7893115	1.67276075	-0.116550750000001	0.116550750000001	-0.1592973	B
322	MET	TRP	1.705173	1.55777425	-0.147398750000001	0.147398750000001	-0.444002	B
323	GLU	TYR	1.74467275	1.444149	-0.30052375	0.30052375	-0.6986066	B
324	SER	GLY	1.684977	1.4230575	-0.2619195	0.2619195	-0.6723733	B
325	VAL	TYR	1.6115955	1.46943875	-0.14215675	0.14215675	-0.4615465	B
326	LYS	HID	1.67413175	1.52912	-0.145011749999999	0.145011749999999	-0.2856402	B
327	ASN	HIE	1.72797	1.619188	-0.108782000000002	0.108782000000002	-0.186782	B
328	GLY	GLN	1.7103545	1.7347745	0.0244200000000019	0.0244200000000019	0.1865922	B
329	THR	ASN	1.75630525	1.922939	0.166633749999997	0.166633749999997	0.4149533	B
330	TYR	GLU	1.666555	2.1807265	0.5141715	0.5141715	1.745647	B
331	ASP	GLN	1.7279525	2.2328765	0.504924000000001	0.504924000000001	1.659	B
332	TYR	GLY	1.65658	2.01668875	0.360108749999997	0.360108749999997	1.067421	B
333	PRO	SER	1.783579	1.92815575	0.144576749999999	0.144576749999999	0.3462576	B
334	LYS	GLY	1.8394205	1.7509705	-0.0884500000000004	0.0884500000000004	-0.1909474	B
335	TYR	TYR	1.7359175	1.7125105	-0.023407	0.023407	-0.1679751	B
336	SER	ALA	1.746156	1.59182075	-0.154335249999999	0.154335249999999	-0.2400984	B
337	GLU	ALA	1.91637225	1.603869	-0.31250325	0.31250325	-0.7320342	B
338	GLU	ASP	1.830555	1.54926325	-0.281291749999999	0.281291749999999	-0.5320098	B
339	ALA	LEU	1.72043925	1.644557	-0.0758822500000016	0.0758822500000016	-0.2926432	B
340	LYS	LYS	1.79855225	1.57998275	-0.2185695	0.2185695	-0.2425271	B
341	LEU	SER	1.90563875	1.46892975	-0.436709000000001	0.436709000000001	-1.54008	B
342	ASN	THR	1.84462825	1.571268	-0.273360250000001	0.273360250000001	-0.6823981	B
343	ARG	GLN	1.77979475	1.6422035	-0.137591249999999	0.137591249999999	-0.2156249	B
344	GLU	ASN	1.90976025	1.58453775	-0.325222499999998	0.325222499999998	-0.8520136	B
345	GLU	ALA	2.10608275	1.61278275	-0.4933	0.4933	-1.757607	B
346	ILE	ILE	2.15303025	1.6704615	-0.482568749999999	0.482568749999999	-1.605485	B
347	GLY	ASP	2.94301375	1.71772425	-1.2252895	1.2252895	-4.615708	C
348	LEU	GLU	2.01469075	1.64476625	-0.3699245	0.3699245	-0.9691285	C
349	PHE	ILE	1.656134	1.627259	-0.0288749999999995	0.0288749999999995	0.001782993	C
350	GLY	THR	1.4815125	1.803414	0.321901500000001	0.321901500000001	0.8987415	C
351	ALA	ASN	1.386628	1.7502335	0.363605500000001	0.363605500000001	1.247125	C
352	ILE	LYS	1.29911	1.5885185	0.2894085	0.2894085	0.896233	C
353	ALA	VAL	1.320472	1.575462	0.25499	0.25499	0.8028938	C
354	GLY	ASN	1.351508	1.74654275	0.39503475	0.39503475	1.569352	C
355	PHE	SER	1.3908645	1.77933975	0.388475250000001	0.388475250000001	1.601266	C
356	ILE	VAL	1.46610775	1.5764025	0.110294750000002	0.110294750000002	0.06695155	C
357	GLU	ILE	1.57275625	1.64548325	0.0727269999999995	0.0727269999999995	0.02127148	C
358	GLY	GLU	1.7689675	1.80858975	0.0396222500000001	0.0396222500000001	0.0485759	C
359	GLY	LYS	1.69466725	1.686515	-0.00815224999999997	0.00815224999999997	-0.2342471	C
360	TRP	MET	1.7777745	1.71203475	-0.0657397500000012	0.0657397500000012	-0.07389346	C
361	THR	ASN	2.00379025	1.87400325	-0.129786999999999	0.129786999999999	-0.1665805	C
362	GLY	THR	2.19260425	1.97319825	-0.219405999999998	0.219405999999998	-0.5077622	C
363	MET	GLN	2.00796575	2.2434195	0.235453750000001	0.235453750000001	0.2110715	C
364	VAL	PHE	2.0287025	2.56972925	0.541026750000003	0.541026750000003	1.013972	C
365	ASP	THR	1.98014525	2.86543025	0.885285	0.885285	1.826983	C
366	GLY	ALA	1.78209	2.894645	1.112555	1.112555	3.072781	C
367	TRP	VAL	1.62453025	2.94819825	1.323668	1.323668	4.80456	C
368	TYR	GLY	1.57381975	2.7337085	1.15988875	1.15988875	4.463025	C
369	GLY	LYS	1.56476925	2.54716275	0.982393499999998	0.982393499999998	3.892516	C
370	TYR	GLU	1.630996	2.42244675	0.791450750000002	0.791450750000002	2.655605	C
371	HID	PHE	1.67344325	2.341183	0.667739750000001	0.667739750000001	1.926328	C
372	HIE	ASN	1.81089925	2.38118275	0.570283499999999	0.570283499999999	1.413647	C
373	GLN	HIE	2.00720775	2.536785	0.529577250000002	0.529577250000002	1.284948	C
374	ASN	LEU	2.3259275	2.461391	0.135463499999998	0.135463499999998	0.1562339	C
375	GLU	GLU	2.7949955	2.18981475	-0.605180750000004	0.605180750000004	-1.643649	C
376	GLN	LYS	2.7702835	2.17166125	-0.598622250000001	0.598622250000001	-1.895198	C
377	GLY	ARG	2.35797125	2.05269775	-0.305273500000003	0.305273500000003	-0.6243852	C
378	SER	ILE	2.10601375	1.93742975	-0.168583999999999	0.168583999999999	-0.2242332	C
379	GLY	GLU	1.87595325	1.96119125	0.0852379999999986	0.0852379999999986	0.1121048	C
380	TYR	ASN	1.83508775	1.932274	0.0971862499999991	0.0971862499999991	0.1716755	C
381	ALA	LEU	1.763023	1.8015005	0.0384774999999986	0.0384774999999986	-0.01409751	C
382	ALA	ASN	1.75910675	1.786198	0.0270912500000002	0.0270912500000002	0.04320419	C
383	ASP	LYS	1.6809875	1.820862	0.139874500000002	0.139874500000002	0.1319667	C
384	LEU	LYS	1.78690075	1.73178825	-0.0551124999999997	0.0551124999999997	-0.08111745	C
385	LYS	VAL	1.726643	1.638439	-0.0882039999999999	0.0882039999999999	-0.1799528	C
386	SER	ASP	1.5810725	1.69054525	0.109472750000002	0.109472750000002	0.2343973	C
387	THR	ASP	1.642615	1.6915295	0.0489144999999997	0.0489144999999997	0.1518974	C
388	GLN	GLY	1.73774325	1.572813	-0.16493025	0.16493025	-0.1848481	C
389	ASN	PHE	1.66108575	1.521443	-0.139642749999998	0.139642749999998	-0.2921133	C
390	ALA	LEU	1.614301	1.57912275	-0.0351782499999993	0.0351782499999993	-0.1975696	C
391	ILE	ASP	1.76043725	1.52756075	-0.2328765	0.2328765	-0.4012072	C
392	ASP	ILE	1.82080875	1.424758	-0.396050750000001	0.396050750000001	-1.426839	C
393	GLU	TRP	1.74964975	1.46828775	-0.281361999999997	0.281361999999997	-0.8710447	C
394	ILE	THR	1.830839	1.51700925	-0.31382975	0.31382975	-0.9466671	C
395	THR	TYR	2.0029565	1.4244355	-0.578520999999999	0.578520999999999	-2.50426	C
396	ASN	ASN	2.01995975	1.378124	-0.64183575	0.64183575	-2.985116	C
397	LYS	ALA	2.04418075	1.47231425	-0.5718665	0.5718665	-2.196659	C
398	VAL	GLU	2.19875675	1.431237	-0.767519749999998	0.767519749999998	-3.424546	C
399	ASN	LEU	2.01674025	1.32767	-0.689070250000002	0.689070250000002	-3.675421	C
400	SER	LEU	1.77617475	1.32308275	-0.453092000000002	0.453092000000002	-2.287046	C
401	VAL	VAL	1.67901325	1.3532205	-0.325792750000001	0.325792750000001	-1.325555	C
402	ILE	LEU	1.70910125	1.306403	-0.40269825	0.40269825	-1.767848	C
403	GLU	LEU	1.82327425	1.232045	-0.59122925	0.59122925	-3.461651	C
404	LYS	GLU	1.730372	1.247185	-0.483187	0.483187	-2.465293	C
405	MET	ASN	1.68340575	1.277027	-0.40637875	0.40637875	-1.81123	C
406	ASN	GLU	1.700231	1.19974825	-0.50048275	0.50048275	-2.458518	C
407	THR	ARG	1.78159125	1.1666865	-0.614904750000002	0.614904750000002	-3.291049	C
408	GLN	THR	1.8361765	1.21906	-0.6171165	0.6171165	-3.178407	C
409	PHE	LEU	1.8732335	1.19614525	-0.677088249999999	0.677088249999999	-3.620705	C
410	THR	ASP	1.87576825	1.138852	-0.736916250000002	0.736916250000002	-4.054237	C
411	ALA	TYR	2.00484225	1.168544	-0.83629825	0.83629825	-4.662276	C
412	VAL	HID	2.0665165	1.21190575	-0.854610750000001	0.854610750000001	-4.839948	C
413	GLY	ASP	2.28773025	1.19470225	-1.093028	1.093028	-6.562552	C
414	LYS	SER	2.3399555	1.166747	-1.1732085	1.1732085	-6.96018	C
415	GLU	ASN	2.3448825	1.19392175	-1.15096075	1.15096075	-6.587034	C
416	PHE	VAL	2.27860725	1.20778825	-1.070819	1.070819	-6.217185	C
417	ASN	LYS	2.317224	1.19158875	-1.12563525	1.12563525	-6.876813	C
418	HIE	ASN	2.4147685	1.18842075	-1.22634775	1.22634775	-7.095593	C
419	LEU	LEU	2.32288175	1.23057125	-1.0923105	1.0923105	-5.981121	C
420	GLU	TYR	2.10283075	1.219072	-0.88375875	0.88375875	-4.785561	C
421	LYS	GLU	2.06348625	1.20400075	-0.8594855	0.8594855	-4.929211	C
422	ARG	LYS	1.95773525	1.260716	-0.697019250000001	0.697019250000001	-3.426971	C
423	ILE	VAL	1.8836145	1.28208225	-0.601532250000001	0.601532250000001	-2.701513	C
424	GLU	ARG	1.8934115	1.27391775	-0.619493749999998	0.619493749999998	-2.873307	C
425	ASN	SER	1.839274	1.305036	-0.534237999999998	0.534237999999998	-2.194101	C
426	LEU	GLN	1.7448565	1.3543255	-0.390530999999999	0.390530999999999	-1.313326	C
427	ASN	LEU	1.742118	1.362535	-0.379583	0.379583	-1.46516	C
428	LYS	LYS	1.751139	1.41962075	-0.331518249999998	0.331518249999998	-1.12689	C
429	LYS	ASN	1.67038075	1.426665	-0.243715749999998	0.243715749999998	-0.6820513	C
430	VAL	ASN	1.6229655	1.43931375	-0.183651749999999	0.183651749999999	-0.360077	C
431	ASP	ALA	1.65059075	1.42905225	-0.221538499999999	0.221538499999999	-0.4459463	C
432	ASP	LYS	1.64204575	1.43434375	-0.207702	0.207702	-0.4096526	C
433	GLY	GLU	1.546097	1.47300175	-0.0730952500000017	0.0730952500000017	-0.2269314	C
434	PHE	ILE	1.52709975	1.53171925	0.004619500000002	0.004619500000002	0.2464989	C
435	LEU	GLY	1.55868	1.4721975	-0.0864824999999998	0.0864824999999998	-0.2361956	C
436	ASP	ASN	1.50147325	1.4728795	-0.0285937499999971	0.0285937499999971	-0.07433039	C
437	ILE	GLY	1.4308035	1.424962	-0.00584149999999917	0.00584149999999917	-0.0762998	C
438	TRP	CYS	1.48468925	1.40394025	-0.0807489999999986	0.0807489999999986	-0.09058008	C
439	THR	PHE	1.5125175	1.43778325	-0.0747342499999992	0.0747342499999992	-0.03757364	C
440	TYR	GLU	1.43451325	1.48375975	0.0492465000000017	0.0492465000000017	0.179027	C
441	ASN	PHE	1.4161485	1.53358025	0.117431749999999	0.117431749999999	0.2159887	C
442	ALA	TYR	1.53380225	1.621128	0.0873257500000009	0.0873257500000009	0.0477379	C
443	GLU	HID	1.51952525	1.65200125	0.132476	0.132476	0.3120264	C
444	LEU	LYS	1.39056575	1.81065175	0.420086	0.420086	1.798267	C
445	LEU	CYX	1.4007595	1.82493975	0.424180250000001	0.424180250000001	1.944953	C
446	VAL	ASP	1.466714	1.918254	0.45154	0.45154	1.936456	C
447	LEU	ASN	1.419295	2.0096385	0.590343499999998	0.590343499999998	3.035145	C
448	LEU	THR	1.33254425	1.954641	0.622096749999999	0.622096749999999	3.366574	C
449	GLU	CYX	1.39216125	1.7701045	0.37794325	0.37794325	1.610611	C
450	ASN	MET	1.3918815	1.74408925	0.352207750000002	0.352207750000002	1.581805	C
451	GLU	GLU	1.28732625	1.801358	0.514031749999999	0.514031749999999	2.770379	C
452	ARG	SER	1.2597945	1.7274145	0.467620000000001	0.467620000000001	2.476878	C
453	THR	VAL	1.32104125	1.63227775	0.3112365	0.3112365	1.266652	C
454	LEU	LYS	1.2936005	1.7139335	0.420332999999999	0.420332999999999	2.063027	C
455	ASP	ASN	1.22772875	1.791662	0.563933249999999	0.563933249999999	3.335037	C
456	TYR	GLY	1.25867225	1.7480355	0.489363250000002	0.489363250000002	2.7894	C
457	HID	THR	1.30439225	1.76953675	0.4651445	0.4651445	2.428511	C
458	ASP	TYR	1.26169525	1.64361175	0.3819165	0.3819165	1.817835	C
459	SER	ASP	1.2412485	1.67734	0.436091499999998	0.436091499999998	2.1825	C
460	ASN	TYR	1.276054	1.602648	0.326594	0.326594	1.296954	C
461	VAL	PRO	1.284501	1.73791275	0.453411750000002	0.453411750000002	2.154677	C
462	LYS	LYS	1.2689595	1.77906775	0.51010825	0.51010825	2.634887	C
463	ASN	TYR	1.28437725	1.664373	0.379995750000001	0.379995750000001	1.705396	C
464	LEU	SER	1.32365425	1.66784375	0.344189499999999	0.344189499999999	1.266043	C
465	TYR	GLU	1.3132535	1.79994075	0.486687250000001	0.486687250000001	2.340795	C
466	GLU	GLU	1.32291875	1.77394	0.451021249999999	0.451021249999999	2.032989	C
467	LYS	ALA	1.380304	1.65782675	0.277522749999999	0.277522749999999	0.9945526	C
468	VAL	LYS	1.39313725	1.76897225	0.375834999999998	0.375834999999998	1.472993	C
469	ARG	LEU	1.39500575	1.906298	0.511292250000001	0.511292250000001	2.195472	C
470	SER	ASN	1.457051	1.80973025	0.35267925	0.35267925	1.154358	C
471	GLN	ARG	1.518731	1.736013	0.217282000000002	0.217282000000002	0.5679534	C
472	LEU	GLU	1.53450475	1.8997225	0.365217749999999	0.365217749999999	0.9531157	C
473	LYS	GLU	1.634894	2.33878775	0.703893750000001	0.703893750000001	2.203593	C
474	ASN	ILE	1.62083875	3.07177775	1.450939	1.450939	5.182233	C
475	ASN	GLY	1.6177	2.204223	0.586522999999997	0.586522999999997	1.414291	C
476	ALA	LEU	1.59812525	1.708487	0.110361750000001	0.110361750000001	0.2093536	C
477	LYS	PHE	1.58064075	1.4004475	-0.180193250000002	0.180193250000002	-0.4491004	C
478	GLU	GLY	1.57748225	1.24819125	-0.329291	0.329291	-1.325396	C
479	ILE	ALA	1.67642525	1.196048	-0.480377249999999	0.480377249999999	-2.599367	C
480	GLY	ILE	1.639673	1.1440685	-0.4956045	0.4956045	-2.967235	C
481	ASN	ALA	1.63164675	1.20540375	-0.426243000000001	0.426243000000001	-2.339587	C
482	GLY	GLY	1.5735775	1.26365675	-0.309920749999999	0.309920749999999	-1.489508	C
483	CYS	PHE	1.58604325	1.31624375	-0.269799499999999	0.269799499999999	-0.9995048	C
484	PHE	ILE	1.65158975	1.37731325	-0.274276499999999	0.274276499999999	-0.8016363	C
485	GLU	GLU	1.67864525	1.633334	-0.0453112500000001	0.0453112500000001	-0.04320084	C
486	PHE	GLY	1.741348	2.0022935	0.260945499999999	0.260945499999999	0.52003	C
487	TYR	GLY	1.79077025	1.8213895	0.0306192499999995	0.0306192499999995	0.08918623	C
488	HID	TRP	1.841504	1.782673	-0.058831000000001	0.058831000000001	-0.1824408	C
489	LYS	THR	2.01227875	2.06272475	0.0504459999999987	0.0504459999999987	0.08368287	C
490	CYX	GLY	2.01597575	1.9555435	-0.0604322499999994	0.0604322499999994	-0.02181096	C
491	ASP	MET	2.10350775	1.85226125	-0.251246499999999	0.251246499999999	-0.3880303	C
492	ASN	VAL	2.17481525	1.93803775	-0.236777500000004	0.236777500000004	-0.3531105	C
493	THR	ASP	2.1352885	1.8611175	-0.274171000000001	0.274171000000001	-0.4707875	C
494	CYX	GLY	1.93282175	1.65623125	-0.276590499999999	0.276590499999999	-0.5071049	C
495	MET	TRP	1.88801775	1.540702	-0.347315750000001	0.347315750000001	-0.9082987	C
496	GLU	TYR	1.930802	1.473027	-0.457775	0.457775	-1.579956	C
497	SER	GLY	1.82339725	1.4774855	-0.345911749999997	0.345911749999997	-0.9265709	C
498	VAL	TYR	1.739896	1.556693	-0.183203	0.183203	-0.2182644	C
499	LYS	HID	1.80233675	1.6286265	-0.17371025	0.17371025	-0.3277356	C
500	ASN	HIE	1.82937625	1.771949	-0.0574272499999988	0.0574272499999988	-0.05129988	C
501	GLY	GLN	1.76338475	2.05188575	0.288501	0.288501	0.363522	C
502	THR	ASN	1.79634425	2.408521	0.61217675	0.61217675	1.480788	C
503	TYR	GLU	1.721077	2.917812	1.196735	1.196735	4.449985	C
504	ASP	GLN	1.790586	2.913262	1.122676	1.122676	4.122286	C
505	TYR	GLY	1.72925725	2.3970855	0.667828250000002	0.667828250000002	2.067182	C
506	PRO	SER	1.856729	2.113826	0.257096999999999	0.257096999999999	0.3528588	C
507	LYS	GLY	1.916186	1.8654065	-0.0507795000000015	0.0507795000000015	-0.02920056	C
508	TYR	TYR	1.8230015	1.8167915	-0.00621000000000138	0.00621000000000138	-0.1365776	C
509	SER	ALA	1.8014955	1.6829125	-0.118583000000004	0.118583000000004	-0.2304128	C
510	GLU	ALA	1.91196075	1.643985	-0.267975750000002	0.267975750000002	-0.6091666	C
511	GLU	ASP	1.9214655	1.57832025	-0.34314525	0.34314525	-1.093561	C
512	ALA	LEU	1.82161225	1.68186375	-0.139748500000002	0.139748500000002	-0.1116068	C
513	LYS	LYS	1.878128	1.55452025	-0.323607750000002	0.323607750000002	-0.8661327	C
514	LEU	SER	1.98230225	1.439003	-0.543299249999998	0.543299249999998	-2.195406	C
515	ASN	THR	1.8900465	1.49938975	-0.390656750000001	0.390656750000001	-1.117095	C
516	ARG	GLN	1.920189	1.58233025	-0.337858749999999	0.337858749999999	-0.8337075	C
517	GLU	ASN	1.9945045	1.4989785	-0.495526000000001	0.495526000000001	-1.681602	C
518	GLU	ALA	1.91009225	1.4547625	-0.45532975	0.45532975	-1.5986	C
519	ILE	ILE	1.952464	1.5624195	-0.390044499999999	0.390044499999999	-0.9706423	C
