## Supplementary material for "Identifying protein sites contributing to vaccine escape via statistical comparisons of short-term molecular dynamics simulations": adjustKStests.txt

posAA	refAA	queryAA	Dval	pval	signif
1	GLY	GLY	0.42356	4.694561e-16	<0.1alpha
2	LEU	LEU	0.35	4.694561e-16	<0.1alpha
3	PHE	PHE	0.36	4.694561e-16	<0.1alpha
4	GLY	GLY	0.4125	4.694561e-16	<0.1alpha
5	ALA	ALA	0.3725	4.694561e-16	<0.1alpha
6	ILE	ILE	0.415	4.694561e-16	<0.1alpha
7	ALA	ALA	0.39	4.694561e-16	<0.1alpha
8	GLY	GLY	0.4325	4.694561e-16	<0.1alpha
9	PHE	PHE	0.4225	4.694561e-16	<0.1alpha
10	ILE	ILE	0.425	4.694561e-16	<0.1alpha
11	GLU	GLU	0.5	4.694561e-16	<0.1alpha
12	GLY	GLY	0.5275	4.694561e-16	<0.1alpha
13	GLY	GLY	0.665	4.694561e-16	<0.1alpha
14	TRP	TRP	0.4275	4.694561e-16	<0.1alpha
15	GLN	GLN	0.215	2.774519e-08	<0.1alpha
16	GLY	GLY	0.17	2.39086e-05	<0.1alpha
17	MET	MET	0.2125	4.180831e-08	<0.1alpha
18	VAL	VAL	0.2775	1.621375e-13	<0.1alpha
19	ASP	ASP	0.2625	3.846549e-12	<0.1alpha
20	GLY	GLY	0.26	6.39625e-12	<0.1alpha
21	TRP	TRP	0.3	9.282418e-16	<0.1alpha
22	TYR	TYR	0.2125	4.180831e-08	<0.1alpha
23	GLY	GLY	0.1775	8.729695e-06	<0.1alpha
24	TYR	TYR	0.16	8.551479e-05	<0.1alpha
25	HIE	HIE	0.1625	6.267791e-05	<0.1alpha
26	HIE	HIE	0.12	0.006723891	<1alpha
27	SER	SER	0.115	0.01071	ns
28	ASN	ASN	0.145	0.0005103438	<0.1alpha
29	ASP	ASP	0.31	4.694561e-16	<0.1alpha
30	GLN	GLN	0.245	1.214092e-10	<0.1alpha
31	GLY	GLY	0.1025	0.03133306	ns
32	SER	SER	0.17	2.39086e-05	<0.1alpha
33	GLY	GLY	0.2725	4.76e-13	<0.1alpha
34	TYR	TYR	0.31	4.694561e-16	<0.1alpha
35	ALA	ALA	0.1475	0.0003834231	<0.1alpha
36	ALA	ALA	0.18	6.168509e-06	<0.1alpha
37	ASP	ASP	0.1875	2.11867e-06	<0.1alpha
38	LYS	LYS	0.2475	7.588534e-11	<0.1alpha
39	GLU	GLU	0.2875	1.775083e-14	<0.1alpha
40	SER	SER	0.245	1.214092e-10	<0.1alpha
41	THR	THR	0.2725	4.76e-13	<0.1alpha
42	GLN	GLN	0.3475	4.694561e-16	<0.1alpha
43	LYS	LYS	0.3175	4.694561e-16	<0.1alpha
44	ALA	ALA	0.4025	4.694561e-16	<0.1alpha
45	PHE	PHE	0.35	4.694561e-16	<0.1alpha
46	ASP	ASP	0.2625	3.846549e-12	<0.1alpha
47	GLY	GLY	0.26	6.39625e-12	<0.1alpha
48	ILE	ILE	0.2375	5.035062e-10	<0.1alpha
49	THR	THR	0.1625	6.267791e-05	<0.1alpha
50	ASN	ASN	0.1625	6.267791e-05	<0.1alpha
51	LYS	LYS	0.205	1.438056e-07	<0.1alpha
52	VAL	VAL	0.18	6.168509e-06	<0.1alpha
53	ASN	ASN	0.1525	0.0002128696	<0.1alpha
54	SER	SER	0.1925	1.001629e-06	<0.1alpha
55	VAL	VAL	0.16	8.551479e-05	<0.1alpha
56	ILE	ILE	0.15	0.0002860636	<0.1alpha
57	GLU	GLU	0.175	1.223233e-05	<0.1alpha
58	LYS	LYS	0.1325	0.001951352	<0.5alpha
59	MET	MET	0.035	0.9671	ns
60	ASN	ASN	0.12	0.006723891	<1alpha
61	THR	THR	0.1775	8.729695e-06	<0.1alpha
62	GLN	GLN	0.12	0.006723891	<1alpha
63	PHE	PHE	0.1525	0.0002128696	<0.1alpha
64	GLU	GLU	0.1625	6.267791e-05	<0.1alpha
65	ALA	ALA	0.195	6.872527e-07	<0.1alpha
66	VAL	VAL	0.185	3.034567e-06	<0.1alpha
67	GLY	GLY	0.1375	0.001154444	<0.5alpha
68	LYS	LYS	0.19	1.46437e-06	<0.1alpha
69	GLU	GLU	0.16	8.551479e-05	<0.1alpha
70	PHE	PHE	0.1575	0.0001161049	<0.1alpha
71	SER	SER	0.165	4.638512e-05	<0.1alpha
72	ASN	ASN	0.2125	4.180831e-08	<0.1alpha
73	LEU	LEU	0.2475	7.588534e-11	<0.1alpha
74	GLU	GLU	0.1925	1.001629e-06	<0.1alpha
75	ARG	ARG	0.29	9.9654e-15	<0.1alpha
76	ARG	ARG	0.275	2.795414e-13	<0.1alpha
77	LEU	LEU	0.23	1.996727e-09	<0.1alpha
78	GLU	GLU	0.27	8.098352e-13	<0.1alpha
79	ASN	ASN	0.285	3.108e-14	<0.1alpha
80	LEU	LEU	0.2475	7.588534e-11	<0.1alpha
81	ASN	ASN	0.2525	2.914286e-11	<0.1alpha
82	LYS	LYS	0.2825	5.441323e-14	<0.1alpha
83	LYS	LYS	0.2775	1.621375e-13	<0.1alpha
84	MET	MET	0.24	3.152727e-10	<0.1alpha
85	GLU	GLU	0.265	2.294093e-12	<0.1alpha
86	ASP	ASP	0.3475	4.694561e-16	<0.1alpha
87	GLY	GLY	0.305	4.694561e-16	<0.1alpha
88	PHE	PHE	0.255	1.773608e-11	<0.1alpha
89	LEU	LEU	0.315	4.694561e-16	<0.1alpha
90	ASP	ASP	0.3425	4.694561e-16	<0.1alpha
91	VAL	VAL	0.255	1.773608e-11	<0.1alpha
92	TRP	TRP	0.2525	2.914286e-11	<0.1alpha
93	THR	THR	0.3325	4.694561e-16	<0.1alpha
94	TYR	TYR	0.315	4.694561e-16	<0.1alpha
95	ASN	ASN	0.235	8.026204e-10	<0.1alpha
96	ALA	ALA	0.2475	7.588534e-11	<0.1alpha
97	GLU	GLU	0.335	4.694561e-16	<0.1alpha
98	LEU	LEU	0.2725	4.76e-13	<0.1alpha
99	LEU	LEU	0.2575	1.069412e-11	<0.1alpha
100	VAL	VAL	0.3075	4.694561e-16	<0.1alpha
101	LEU	LEU	0.335	4.694561e-16	<0.1alpha
102	MET	MET	0.27	8.098352e-13	<0.1alpha
103	GLU	GLU	0.3025	4.697925e-16	<0.1alpha
104	ASN	ASN	0.3925	4.694561e-16	<0.1alpha
105	GLU	GLU	0.385	4.694561e-16	<0.1alpha
106	ARG	ARG	0.3125	4.694561e-16	<0.1alpha
107	THR	THR	0.325	4.694561e-16	<0.1alpha
108	LEU	LEU	0.3725	4.694561e-16	<0.1alpha
109	ASP	ASP	0.3175	4.694561e-16	<0.1alpha
110	PHE	PHE	0.265	2.294093e-12	<0.1alpha
111	HIE	HIE	0.29	9.9654e-15	<0.1alpha
112	ASP	ASP	0.285	3.108e-14	<0.1alpha
113	SER	SER	0.245	1.214092e-10	<0.1alpha
114	ASN	ASN	0.215	2.774519e-08	<0.1alpha
115	VAL	VAL	0.225	4.901497e-09	<0.1alpha
116	LYS	LYS	0.195	6.872527e-07	<0.1alpha
117	ASN	ASN	0.185	3.034567e-06	<0.1alpha
118	LEU	LEU	0.1675	3.3425e-05	<0.1alpha
119	TYR	TYR	0.1875	2.11867e-06	<0.1alpha
120	ASP	ASP	0.175	1.223233e-05	<0.1alpha
121	LYS	LYS	0.135	0.001500323	<0.5alpha
122	VAL	VAL	0.1425	0.0006727467	<0.1alpha
123	ARG	ARG	0.16	8.551479e-05	<0.1alpha
124	MET	MET	0.15	0.0002860636	<0.1alpha
125	GLN	GLN	0.135	0.001500323	<0.5alpha
126	LEU	LEU	0.17	2.39086e-05	<0.1alpha
127	ARG	ARG	0.16	8.551479e-05	<0.1alpha
128	ASP	ASP	0.1425	0.0006727467	<0.1alpha
129	ASN	ASN	0.18	6.168509e-06	<0.1alpha
130	VAL	VAL	0.1625	6.267791e-05	<0.1alpha
131	LYS	LYS	0.1575	0.0001161049	<0.1alpha
132	GLU	GLU	0.2225	7.645433e-09	<0.1alpha
133	LEU	LEU	0.295	3.208664e-15	<0.1alpha
134	GLY	GLY	0.37	4.694561e-16	<0.1alpha
135	ASN	ASN	0.3725	4.694561e-16	<0.1alpha
136	GLY	GLY	0.3025	4.697925e-16	<0.1alpha
137	CYS	CYS	0.2175	1.8165e-08	<0.1alpha
138	PHE	PHE	0.135	0.001500323	<0.5alpha
139	GLU	GLU	0.1625	6.267791e-05	<0.1alpha
140	PHE	PHE	0.17	2.39086e-05	<0.1alpha
141	TYR	TYR	0.18	6.168509e-06	<0.1alpha
142	HID	HID	0.145	0.0005103438	<0.1alpha
143	LYS	LYS	0.15	0.0002860636	<0.1alpha
144	CYS	CYS	0.13	0.00252064	<0.5alpha
145	ASP	ASP	0.245	1.214092e-10	<0.1alpha
146	ASP	ASP	0.205	1.438056e-07	<0.1alpha
147	GLU	GLU	0.25	4.738395e-11	<0.1alpha
148	CYS	CYS	0.2525	2.914286e-11	<0.1alpha
149	MET	MET	0.2825	5.441323e-14	<0.1alpha
150	ASN	ASN	0.28	9.465521e-14	<0.1alpha
151	SER	SER	0.2775	1.621375e-13	<0.1alpha
152	VAL	VAL	0.3075	4.694561e-16	<0.1alpha
153	LYS	LYS	0.3425	4.694561e-16	<0.1alpha
154	ASN	ASN	0.3475	4.694561e-16	<0.1alpha
155	GLY	GLY	0.325	4.694561e-16	<0.1alpha
156	THR	THR	0.285	3.108e-14	<0.1alpha
157	TYR	TYR	0.26	6.39625e-12	<0.1alpha
158	ASP	ASP	0.24	3.152727e-10	<0.1alpha
159	TYR	TYR	0.1575	0.0001161049	<0.1alpha
160	PRO	PRO	0.13	0.00252064	<0.5alpha
161	LYS	LYS	0.1625	6.267791e-05	<0.1alpha
162	TYR	TYR	0.1425	0.0006727467	<0.1alpha
163	GLU	GLU	0.1275	0.003247325	<0.5alpha
164	GLU	GLU	0.1025	0.03133306	ns
165	GLU	GLU	0.1125	0.01339544	ns
166	SER	SER	0.175	1.223233e-05	<0.1alpha
167	LYS	LYS	0.14	0.0008844119	<0.1alpha
168	LEU	LEU	0.0975	0.04635703	ns
169	ASN	ASN	0.195	6.872527e-07	<0.1alpha
170	ARG	ARG	0.2675	1.371272e-12	<0.1alpha
171	ASN	ASN	0.2875	1.775083e-14	<0.1alpha
172	GLU	GLU	0.2075	9.630427e-08	<0.1alpha
173	GLY	GLU	0.1375	0.001154444	<0.5alpha
174	LEU	VAL	0.09	0.08085668	ns
175	PHE	LYS	0.1	0.03820307	ns
176	GLY	LEU	0.0825	0.1342966	ns
177	ALA	VAL	0.175	1.223233e-05	<0.1alpha
178	ILE	GLU	0.0825	0.1342966	ns
179	ALA	SER	0.1475	0.0003834231	<0.1alpha
180	GLY	GLY	0.2675	1.371272e-12	<0.1alpha
181	PHE	GLY	0.4525	4.694561e-16	<0.1alpha
182	ILE	GLY	0.4275	4.694561e-16	<0.1alpha
183	GLU	LEU	0.225	4.901497e-09	<0.1alpha
184	GLY	VAL	0.1325	0.001951352	<0.5alpha
185	GLY	GLN	0.185	3.034567e-06	<0.1alpha
186	TRP	PRO	0.2425	1.970381e-10	<0.1alpha
187	GLN	GLY	0.0675	0.3238047	ns
188	GLY	GLY	0.23	1.996727e-09	<0.1alpha
189	MET	SER	0.3125	4.694561e-16	<0.1alpha
190	VAL	LEU	0.4975	4.694561e-16	<0.1alpha
191	ASP	ARG	0.41	4.694561e-16	<0.1alpha
192	GLY	LEU	0.365	4.694561e-16	<0.1alpha
193	TRP	SER	0.2675	1.371272e-12	<0.1alpha
194	TYR	CYS	0.1625	6.267791e-05	<0.1alpha
195	GLY	GLY	0.135	0.001500323	<0.5alpha
196	TYR	THR	0.1425	0.0006727467	<0.1alpha
197	HIE	SER	0.245	1.214092e-10	<0.1alpha
198	HIE	GLY	0.36	4.694561e-16	<0.1alpha
199	SER	PHE	0.57	4.694561e-16	<0.1alpha
200	ASN	THR	0.7825	4.694561e-16	<0.1alpha
201	ASP	LEU	0.94	4.694561e-16	<0.1alpha
202	GLN	THR	0.94	4.694561e-16	<0.1alpha
203	GLY	ASP	0.86	4.694561e-16	<0.1alpha
204	SER	ASP	0.8	4.694561e-16	<0.1alpha
205	GLY	TYR	0.7	4.694561e-16	<0.1alpha
206	TYR	MET	0.66	4.694561e-16	<0.1alpha
207	ALA	THR	0.6075	4.694561e-16	<0.1alpha
208	ALA	TRP	0.5375	4.694561e-16	<0.1alpha
209	ASP	VAL	0.3875	4.694561e-16	<0.1alpha
210	LYS	ARG	0.405	4.694561e-16	<0.1alpha
211	GLU	GLN	0.21	6.361886e-08	<0.1alpha
212	SER	PRO	0.1875	2.11867e-06	<0.1alpha
213	THR	PRO	0.3275	4.694561e-16	<0.1alpha
214	GLN	GLY	0.375	4.694561e-16	<0.1alpha
215	LYS	LYS	0.055	0.5828858	ns
216	ALA	ALA	0.2	3.188917e-07	<0.1alpha
217	PHE	LEU	0.325	4.694561e-16	<0.1alpha
218	ASP	GLU	0.38	4.694561e-16	<0.1alpha
219	GLY	TRP	0.3875	4.694561e-16	<0.1alpha
220	ILE	LEU	0.2475	7.588534e-11	<0.1alpha
221	THR	GLY	0.4725	4.694561e-16	<0.1alpha
222	ASN	PHE	0.5075	4.694561e-16	<0.1alpha
223	LYS	ILE	0.39	4.694561e-16	<0.1alpha
224	VAL	ARG	0.46	4.694561e-16	<0.1alpha
225	ASN	ASP	0.6125	4.694561e-16	<0.1alpha
226	SER	ARG	0.3525	4.694561e-16	<0.1alpha
227	VAL	ALA	0.085	0.1142359	ns
228	ILE	ASN	0.175	1.223233e-05	<0.1alpha
229	GLU	GLY	0.1425	0.0006727467	<0.1alpha
230	LYS	TYR	0.3825	4.694561e-16	<0.1alpha
231	MET	THR	0.4325	4.694561e-16	<0.1alpha
232	ASN	THR	0.46	4.694561e-16	<0.1alpha
233	THR	GLU	0.405	4.694561e-16	<0.1alpha
234	VAL	TYR	0.4125	4.694561e-16	<0.1alpha
235	GLY	SER	0.4025	4.694561e-16	<0.1alpha
236	LYS	ALA	0.25	4.738395e-11	<0.1alpha
237	GLU	SER	0.3275	4.694561e-16	<0.1alpha
238	PHE	VAL	0.5125	4.694561e-16	<0.1alpha
239	SER	LYS	0.525	4.694561e-16	<0.1alpha
240	ASN	GLY	0.51	4.694561e-16	<0.1alpha
241	LEU	ARG	0.59	4.694561e-16	<0.1alpha
242	GLU	PHE	0.505	4.694561e-16	<0.1alpha
243	ARG	THR	0.555	4.694561e-16	<0.1alpha
244	ARG	ILE	0.55	4.694561e-16	<0.1alpha
245	LEU	SER	0.455	4.694561e-16	<0.1alpha
246	GLU	ARG	0.4175	4.694561e-16	<0.1alpha
247	ASN	ASP	0.2925	5.70871e-15	<0.1alpha
248	LEU	ASN	0.2	3.188917e-07	<0.1alpha
249	ASN	SER	0.31	4.694561e-16	<0.1alpha
250	LYS	GLN	0.1525	0.0002128696	<0.1alpha
251	LYS	SER	0.155	0.0001579469	<0.1alpha
252	MET	ILE	0.2175	1.8165e-08	<0.1alpha
253	GLU	VAL	0.3325	4.694561e-16	<0.1alpha
254	ASP	TYR	0.2775	1.621375e-13	<0.1alpha
255	GLY	LEU	0.1125	0.01339544	ns
256	PHE	GLN	0.1775	8.729695e-06	<0.1alpha
257	LEU	MET	0.22	1.179639e-08	<0.1alpha
258	ASP	ASN	0.3475	4.694561e-16	<0.1alpha
259	VAL	THR	0.5475	4.694561e-16	<0.1alpha
260	TRP	LEU	0.515	4.694561e-16	<0.1alpha
261	THR	ARG	0.47	4.694561e-16	<0.1alpha
262	TYR	VAL	0.5875	4.694561e-16	<0.1alpha
263	ASN	GLU	0.5725	4.694561e-16	<0.1alpha
264	ALA	ASP	0.415	4.694561e-16	<0.1alpha
265	GLU	SER	0.4625	4.694561e-16	<0.1alpha
266	LEU	ALA	0.425	4.694561e-16	<0.1alpha
267	LEU	THR	0.35	4.694561e-16	<0.1alpha
268	VAL	TYR	0.2325	1.273123e-09	<0.1alpha
269	LEU	TYR	0.13	0.00252064	<0.5alpha
270	MET	CYS	0.075	0.2135308	ns
271	GLU	ALA	0.2	3.188917e-07	<0.1alpha
272	ASN	ARG	0.3125	4.694561e-16	<0.1alpha
273	GLU	PRO	0.3225	4.694561e-16	<0.1alpha
274	ARG	LYS	0.2725	4.76e-13	<0.1alpha
275	THR	GLY	0.3	9.282418e-16	<0.1alpha
276	LEU	TYR	0.18	6.168509e-06	<0.1alpha
277	ASP	PHE	0.1975	4.705207e-07	<0.1alpha
278	PHE	PRO	0.1925	1.001629e-06	<0.1alpha
279	HIE	TYR	0.31	4.694561e-16	<0.1alpha
280	ASP	ALA	0.2975	1.848906e-15	<0.1alpha
281	SER	MET	0.22	1.179639e-08	<0.1alpha
282	ASN	ASP	0.24	3.152727e-10	<0.1alpha
283	VAL	TYR	0.2125	4.180831e-08	<0.1alpha
284	LYS	TRP	0.0725	0.2463149	ns
285	ASN	GLY	0.1625	6.267791e-05	<0.1alpha
286	LEU	GLN	0.245	1.214092e-10	<0.1alpha
287	TYR	GLY	0.3425	4.694561e-16	<0.1alpha
288	ASP	THR	0.3825	4.694561e-16	<0.1alpha
289	LYS	SER	0.405	4.694561e-16	<0.1alpha
290	VAL	VAL	0.42	4.694561e-16	<0.1alpha
291	ARG	ILE	0.575	4.694561e-16	<0.1alpha
292	MET	VAL	0.645	4.694561e-16	<0.1alpha
293	GLN	SER	0.7325	4.694561e-16	<0.1alpha
294	LEU	ASP	0.4475	4.694561e-16	<0.1alpha
295	ARG	ILE	0.23	1.996727e-09	<0.1alpha
296	ASP	GLN	0.1725	1.723317e-05	<0.1alpha
297	ASN	MET	0.1275	0.003247325	<0.5alpha
298	VAL	THR	0.1225	0.005331818	<1alpha
299	LYS	GLN	0.14	0.0008844119	<0.1alpha
300	GLU	SER	0.225	4.901497e-09	<0.1alpha
301	LEU	PRO	0.2125	4.180831e-08	<0.1alpha
302	GLY	ALA	0.2475	7.588534e-11	<0.1alpha
303	ASN	SER	0.3475	4.694561e-16	<0.1alpha
304	GLY	GLN	0.4475	4.694561e-16	<0.1alpha
305	CYS	SER	0.5325	4.694561e-16	<0.1alpha
306	PHE	ALA	0.5	4.694561e-16	<0.1alpha
307	GLU	SER	0.51	4.694561e-16	<0.1alpha
308	PHE	LEU	0.4825	4.694561e-16	<0.1alpha
309	TYR	GLY	0.39	4.694561e-16	<0.1alpha
310	HID	GLU	0.2375	5.035062e-10	<0.1alpha
311	LYS	SER	0.0725	0.2463149	ns
312	CYS	VAL	0.1975	4.705207e-07	<0.1alpha
313	ASP	THR	0.2275	3.146284e-09	<0.1alpha
314	ASP	ILE	0.335	4.694561e-16	<0.1alpha
315	GLU	THR	0.32	4.694561e-16	<0.1alpha
316	CYS	CYS	0.25	4.738395e-11	<0.1alpha
317	MET	LEU	0.1525	0.0002128696	<0.1alpha
318	ASN	ALA	0.185	3.034567e-06	<0.1alpha
319	SER	SER	0.0475	0.7590884	ns
320	VAL	GLN	0.07	0.2832213	ns
321	LYS	THR	0.14	0.0008844119	<0.1alpha
322	ASN	ILE	0.39	4.694561e-16	<0.1alpha
323	GLY	GLY	0.395	4.694561e-16	<0.1alpha
324	THR	THR	0.6075	4.694561e-16	<0.1alpha
325	TYR	TRP	0.575	4.694561e-16	<0.1alpha
326	ASP	LEU	0.63	4.694561e-16	<0.1alpha
327	TYR	ALA	0.54	4.694561e-16	<0.1alpha
328	PRO	TRP	0.5675	4.694561e-16	<0.1alpha
329	LYS	TYR	0.535	4.694561e-16	<0.1alpha
330	TYR	GLN	0.39	4.694561e-16	<0.1alpha
331	GLU	GLN	0.3225	4.694561e-16	<0.1alpha
332	GLU	LYS	0.35	4.694561e-16	<0.1alpha
333	GLU	PRO	0.1625	6.267791e-05	<0.1alpha
334	SER	GLY	0.1575	0.0001161049	<0.1alpha
335	LYS	LYS	0.365	4.694561e-16	<0.1alpha
336	LEU	SER	0.5875	4.694561e-16	<0.1alpha
337	ASN	PRO	0.595	4.694561e-16	<0.1alpha
338	ARG	GLN	0.605	4.694561e-16	<0.1alpha
339	ASN	LEU	0.7425	4.694561e-16	<0.1alpha
340	GLU	LEU	0.775	4.694561e-16	<0.1alpha
341	GLY	ILE	0.3675	4.694561e-16	<0.1alpha
342	LEU	TYR	0.1575	0.0001161049	<0.1alpha
343	PHE	ALA	0.08	0.15759	ns
344	GLY	ALA	0.155	0.0001579469	<0.1alpha
345	ALA	THR	0.205	1.438056e-07	<0.1alpha
346	ILE	SER	0.4525	4.694561e-16	<0.1alpha
347	ALA	LEU	0.61	4.694561e-16	<0.1alpha
348	GLY	ALA	0.5375	4.694561e-16	<0.1alpha
349	PHE	ASP	0.32	4.694561e-16	<0.1alpha
350	ILE	GLY	0.12	0.006723891	<1alpha
351	GLU	VAL	0.1725	1.723317e-05	<0.1alpha
352	GLY	PRO	0.0925	0.06764756	ns
353	GLY	SER	0.1	0.03820307	ns
354	TRP	ARG	0.12	0.006723891	<1alpha
355	GLN	PHE	0.2775	1.621375e-13	<0.1alpha
356	GLY	SER	0.405	4.694561e-16	<0.1alpha
357	MET	GLY	0.5125	4.694561e-16	<0.1alpha
358	VAL	SER	0.625	4.694561e-16	<0.1alpha
359	ASP	GLY	0.4425	4.694561e-16	<0.1alpha
360	GLY	SER	0.26	6.39625e-12	<0.1alpha
361	TRP	GLY	0.17	2.39086e-05	<0.1alpha
362	TYR	THR	0.1375	0.001154444	<0.5alpha
363	GLY	LYS	0.22	1.179639e-08	<0.1alpha
364	TYR	PHE	0.165	4.638512e-05	<0.1alpha
365	HIE	SER	0.195	6.872527e-07	<0.1alpha
366	HIE	PHE	0.23	1.996727e-09	<0.1alpha
367	SER	LYS	0.25	4.738395e-11	<0.1alpha
368	ASN	ILE	0.265	2.294093e-12	<0.1alpha
369	ASP	SER	0.3575	4.694561e-16	<0.1alpha
370	GLN	SER	0.335	4.694561e-16	<0.1alpha
371	GLY	LEU	0.135	0.001500323	<0.5alpha
372	SER	GLN	0.105	0.02556309	ns
373	GLY	ALA	0.17	2.39086e-05	<0.1alpha
374	TYR	GLU	0.0875	0.09636424	ns
375	ALA	ASP	0.1175	0.008509228	<1alpha
376	ALA	PHE	0.1075	0.02071612	ns
377	ASP	VAL	0.195	6.872527e-07	<0.1alpha
378	LYS	SER	0.3675	4.694561e-16	<0.1alpha
379	GLU	TYR	0.4525	4.694561e-16	<0.1alpha
380	SER	TYR	0.4775	4.694561e-16	<0.1alpha
381	THR	CYS	0.4075	4.694561e-16	<0.1alpha
382	GLN	GLN	0.51	4.694561e-16	<0.1alpha
383	LYS	GLN	0.4925	4.694561e-16	<0.1alpha
384	ALA	LEU	0.4625	4.694561e-16	<0.1alpha
385	PHE	TYR	0.36	4.694561e-16	<0.1alpha
386	ASP	SER	0.34	4.694561e-16	<0.1alpha
387	GLY	THR	0.235	8.026204e-10	<0.1alpha
388	ILE	PRO	0.1925	1.001629e-06	<0.1alpha
389	THR	TRP	0.3225	4.694561e-16	<0.1alpha
390	ASN	THR	0.305	4.694561e-16	<0.1alpha
391	LYS	PHE	0.1375	0.001154444	<0.5alpha
392	VAL	GLY	0.09	0.08085668	ns
393	ASN	GLY	0.075	0.2135308	ns
394	SER	GLY	0.0975	0.04635703	ns
395	VAL	THR	0.2125	4.180831e-08	<0.1alpha
396	ILE	ARG	0.2475	7.588534e-11	<0.1alpha
397	GLU	LEU	0.1775	8.729695e-06	<0.1alpha
398	LYS	GLU	0.4275	4.694561e-16	<0.1alpha
399	MET	ILE	0.575	4.694561e-16	<0.1alpha
400	ASN	LYS	0.7175	4.694561e-16	<0.1alpha
401	THR	GLY	0.265	2.294093e-12	<0.1alpha
402	GLU	LEU	0.5	4.694561e-16	<0.1alpha
403	ALA	PHE	0.8025	4.694561e-16	<0.1alpha
404	VAL	GLY	0.835	4.694561e-16	<0.1alpha
405	GLY	ALA	0.9075	4.694561e-16	<0.1alpha
406	LYS	ILE	0.8975	4.694561e-16	<0.1alpha
407	GLU	ALA	0.79	4.694561e-16	<0.1alpha
408	PHE	GLY	0.7575	4.694561e-16	<0.1alpha
409	SER	PHE	0.8475	4.694561e-16	<0.1alpha
410	ASN	ILE	0.88	4.694561e-16	<0.1alpha
411	LEU	GLU	0.69	4.694561e-16	<0.1alpha
412	GLU	GLY	0.59	4.694561e-16	<0.1alpha
413	ARG	GLY	0.58	4.694561e-16	<0.1alpha
414	ARG	TRP	0.6125	4.694561e-16	<0.1alpha
415	LEU	GLN	0.5175	4.694561e-16	<0.1alpha
416	GLU	GLY	0.57	4.694561e-16	<0.1alpha
417	ASN	MET	0.63	4.694561e-16	<0.1alpha
418	LEU	VAL	0.5625	4.694561e-16	<0.1alpha
419	ASN	ASP	0.59	4.694561e-16	<0.1alpha
420	LYS	GLY	0.6575	4.694561e-16	<0.1alpha
421	LYS	TRP	0.635	4.694561e-16	<0.1alpha
422	MET	TYR	0.505	4.694561e-16	<0.1alpha
423	GLU	GLY	0.5325	4.694561e-16	<0.1alpha
424	ASP	TYR	0.4625	4.694561e-16	<0.1alpha
425	GLY	HIE	0.295	3.208664e-15	<0.1alpha
426	PHE	HIE	0.18	6.168509e-06	<0.1alpha
427	LEU	SER	0.075	0.2135308	ns
428	ASP	ASN	0.32	4.694561e-16	<0.1alpha
429	VAL	ASP	0.5825	4.694561e-16	<0.1alpha
430	TRP	GLN	0.68	4.694561e-16	<0.1alpha
431	THR	GLY	0.465	4.694561e-16	<0.1alpha
432	TYR	SER	0.375	4.694561e-16	<0.1alpha
433	ASN	GLY	0.145	0.0005103438	<0.1alpha
434	ALA	TYR	0.0825	0.1342966	ns
435	GLU	ALA	0.175	1.223233e-05	<0.1alpha
436	LEU	ALA	0.1625	6.267791e-05	<0.1alpha
437	LEU	ASP	0.2375	5.035062e-10	<0.1alpha
438	VAL	LYS	0.305	4.694561e-16	<0.1alpha
439	LEU	GLU	0.25	4.738395e-11	<0.1alpha
440	MET	SER	0.205	1.438056e-07	<0.1alpha
441	GLU	THR	0.2475	7.588534e-11	<0.1alpha
442	ASN	GLN	0.3225	4.694561e-16	<0.1alpha
443	GLU	LYS	0.275	2.795414e-13	<0.1alpha
444	ARG	ALA	0.2025	2.15e-07	<0.1alpha
445	THR	PHE	0.3425	4.694561e-16	<0.1alpha
446	LEU	ASP	0.355	4.694561e-16	<0.1alpha
447	ASP	GLY	0.215	2.774519e-08	<0.1alpha
448	PHE	ILE	0.33	4.694561e-16	<0.1alpha
449	HIE	THR	0.38	4.694561e-16	<0.1alpha
450	ASP	ASN	0.2625	3.846549e-12	<0.1alpha
451	SER	LYS	0.245	1.214092e-10	<0.1alpha
452	ASN	VAL	0.315	4.694561e-16	<0.1alpha
453	VAL	ASN	0.3125	4.694561e-16	<0.1alpha
454	LYS	SER	0.265	2.294093e-12	<0.1alpha
455	ASN	VAL	0.2325	1.273123e-09	<0.1alpha
456	LEU	ILE	0.24	3.152727e-10	<0.1alpha
457	TYR	GLU	0.185	3.034567e-06	<0.1alpha
458	ASP	LYS	0.14	0.0008844119	<0.1alpha
459	LYS	MET	0.1075	0.02071612	ns
460	VAL	ASN	0.1825	4.359634e-06	<0.1alpha
461	ARG	THR	0.2025	2.15e-07	<0.1alpha
462	MET	VAL	0.335	4.694561e-16	<0.1alpha
463	GLN	GLY	0.3625	4.694561e-16	<0.1alpha
464	LEU	LYS	0.3525	4.694561e-16	<0.1alpha
465	ARG	GLU	0.4175	4.694561e-16	<0.1alpha
466	ASP	PHE	0.47	4.694561e-16	<0.1alpha
467	ASN	SER	0.4525	4.694561e-16	<0.1alpha
468	VAL	ASN	0.465	4.694561e-16	<0.1alpha
469	LYS	LEU	0.55	4.694561e-16	<0.1alpha
470	GLU	GLU	0.4975	4.694561e-16	<0.1alpha
471	LEU	ARG	0.455	4.694561e-16	<0.1alpha
472	GLY	ARG	0.4075	4.694561e-16	<0.1alpha
473	ASN	LEU	0.28	9.465521e-14	<0.1alpha
474	GLY	GLU	0.3	9.282418e-16	<0.1alpha
475	CYS	ASN	0.27	8.098352e-13	<0.1alpha
476	PHE	LEU	0.1825	4.359634e-06	<0.1alpha
477	GLU	ASN	0.125	0.004171843	<0.5alpha
478	PHE	LYS	0.1375	0.001154444	<0.5alpha
479	TYR	LYS	0.1975	4.705207e-07	<0.1alpha
480	HIE	MET	0.3475	4.694561e-16	<0.1alpha
481	LYS	GLU	0.465	4.694561e-16	<0.1alpha
482	CYS	ASP	0.4375	4.694561e-16	<0.1alpha
483	ASP	GLY	0.5175	4.694561e-16	<0.1alpha
484	ASP	PHE	0.675	4.694561e-16	<0.1alpha
485	GLU	LEU	0.72	4.694561e-16	<0.1alpha
486	CYS	ASP	0.595	4.694561e-16	<0.1alpha
487	MET	VAL	0.6225	4.694561e-16	<0.1alpha
488	ASN	TRP	0.725	4.694561e-16	<0.1alpha
489	SER	THR	0.7	4.694561e-16	<0.1alpha
490	VAL	TYR	0.7	4.694561e-16	<0.1alpha
491	LYS	ASN	0.8175	4.694561e-16	<0.1alpha
492	ASN	ALA	0.8775	4.694561e-16	<0.1alpha
493	GLY	GLU	0.88	4.694561e-16	<0.1alpha
494	THR	LEU	0.8725	4.694561e-16	<0.1alpha
495	TYR	LEU	0.8	4.694561e-16	<0.1alpha
496	ASP	VAL	0.775	4.694561e-16	<0.1alpha
497	TYR	LEU	0.665	4.694561e-16	<0.1alpha
498	PRO	MET	0.7625	4.694561e-16	<0.1alpha
499	LYS	GLU	0.8325	4.694561e-16	<0.1alpha
500	TYR	ASN	0.715	4.694561e-16	<0.1alpha
501	GLU	GLU	0.705	4.694561e-16	<0.1alpha
502	GLU	ARG	0.825	4.694561e-16	<0.1alpha
503	GLU	THR	0.825	4.694561e-16	<0.1alpha
504	SER	LEU	0.7275	4.694561e-16	<0.1alpha
505	LYS	ASP	0.845	4.694561e-16	<0.1alpha
506	LEU	PHE	0.895	4.694561e-16	<0.1alpha
507	ASN	HIE	0.765	4.694561e-16	<0.1alpha
508	ARG	ASP	0.755	4.694561e-16	<0.1alpha
509	ASN	SER	0.89	4.694561e-16	<0.1alpha
510	GLU	ASN	0.905	4.694561e-16	<0.1alpha
