## Supplementary material for "Identifying protein sites contributing to vaccine escape via statistical comparisons of short-term molecular dynamics simulations": DROIDSfluctuationAVGchain.txt

pos_ref	res_ref	res_query	flux_ref_avg	flux_query_avg	delta_flux	abs_delta_flux	KLdivergence	chain
1	GLY	GLY	1.49222094763092	1.18004688279302	-0.312174064837904	0.312174064837904	0	A
2	LEU	LEU	1.3104625	1.09876525	-0.211697249999999	0.211697249999999	-0.6964974	A
3	PHE	PHE	1.331414	1.1223175	-0.209096499999999	0.209096499999999	-0.7983318	A
4	GLY	GLY	1.40002325	1.137992	-0.262031250000001	0.262031250000001	-1.184202	A
5	ALA	ALA	1.43253475	1.160847	-0.271687749999999	0.271687749999999	-1.070101	A
6	ILE	ILE	1.523591	1.207921	-0.315670000000001	0.315670000000001	-1.150845	A
7	ALA	ALA	1.72033025	1.3476585	-0.37267175	0.37267175	-1.262938	A
8	GLY	GLY	1.56257175	1.24084675	-0.321725000000001	0.321725000000001	-1.279872	A
9	PHE	PHE	1.56859025	1.221331	-0.34725925	0.34725925	-1.182567	A
10	ILE	ILE	1.6279085	1.265349	-0.362559500000001	0.362559500000001	-1.29736	A
11	GLU	GLU	1.88835825	1.38373225	-0.504625999999999	0.504625999999999	-1.714091	A
12	GLY	GLY	2.0609105	1.550302	-0.510608500000001	0.510608500000001	-1.8704	A
13	GLY	GLY	2.1728335	1.50172825	-0.671105250000001	0.671105250000001	-2.93078	A
14	TRP	TRP	2.02973075	1.6424385	-0.387292249999998	0.387292249999998	-1.057154	A
15	GLN	GLN	2.26630775	2.1006395	-0.165668250000003	0.165668250000003	-0.4029308	A
16	GLY	GLY	2.24568825	2.0937835	-0.151904750000003	0.151904750000003	-0.25085	A
17	MET	MET	2.082007	1.867237	-0.21477	0.21477	-0.4563883	A
18	VAL	VAL	2.17323	1.8931315	-0.280098499999996	0.280098499999996	-0.6398379	A
19	ASP	ASP	2.10964525	1.82183525	-0.28781	0.28781	-0.6044354	A
20	GLY	GLY	1.87755275	1.610798	-0.26675475	0.26675475	-0.5410859	A
21	TRP	TRP	1.71762375	1.45063675	-0.266987000000001	0.266987000000001	-0.8075925	A
22	TYR	TYR	1.62196075	1.44339375	-0.178566999999997	0.178566999999997	-0.2811318	A
23	GLY	GLY	1.60114725	1.46400525	-0.137141999999999	0.137141999999999	-0.338963	A
24	TYR	TYR	1.64998425	1.52103625	-0.128947999999999	0.128947999999999	-0.2671443	A
25	HIE	HIE	1.702747	1.57485725	-0.127889749999998	0.127889749999998	-0.1680193	A
26	HIE	HIE	1.8044245	1.724536	-0.0798885	0.0798885	-0.2060079	A
27	SER	SER	1.930616	2.00984225	0.0792262500000003	0.0792262500000003	0.01564398	A
28	ASN	ASN	2.09514875	2.26339875	0.168250000000004	0.168250000000004	0.03811299	A
29	ASP	ASP	2.3446115	2.787467	0.442855499999998	0.442855499999998	0.6010765	A
30	GLN	GLN	2.48650175	2.78529625	0.298794500000001	0.298794500000001	0.3096165	A
31	GLY	GLY	2.27279025	2.338415	0.0656247499999987	0.0656247499999987	0.08378214	A
32	SER	SER	2.13667475	1.99549975	-0.141174999999998	0.141174999999998	-0.1634228	A
33	GLY	GLY	1.96175475	1.7250595	-0.236695250000002	0.236695250000002	-0.4170431	A
34	TYR	TYR	1.9346705	1.663763	-0.270907499999997	0.270907499999997	-0.4877707	A
35	ALA	ALA	1.77814675	1.65701375	-0.121133	0.121133	-0.1378192	A
36	ALA	ALA	1.82266475	1.66885125	-0.153813500000003	0.153813500000003	-0.1892361	A
37	ASP	ASP	1.7789515	1.6089015	-0.17005	0.17005	-0.3074786	A
38	LYS	LYS	1.93091225	1.682896	-0.24801625	0.24801625	-0.5343524	A
39	GLU	GLU	1.93205975	1.670371	-0.261688750000002	0.261688750000002	-0.5214625	A
40	SER	SER	1.75474875	1.52217675	-0.232571999999999	0.232571999999999	-0.5971936	A
41	THR	THR	1.78893775	1.50506075	-0.283877	0.283877	-0.7234111	A
42	GLN	GLN	1.974388	1.60656925	-0.367818749999999	0.367818749999999	-0.9889814	A
43	LYS	LYS	1.90063825	1.57321175	-0.3274265	0.3274265	-0.9034289	A
44	ALA	ALA	1.81876475	1.4457635	-0.37300125	0.37300125	-1.248056	A
45	PHE	PHE	1.8248045	1.51776475	-0.307039750000001	0.307039750000001	-1.123553	A
46	ASP	ASP	1.83680775	1.60336275	-0.233445000000001	0.233445000000001	-0.7355246	A
47	GLY	GLY	1.73956875	1.508868	-0.23070075	0.23070075	-0.4299386	A
48	ILE	ILE	1.64799425	1.44036475	-0.207629499999998	0.207629499999998	-0.5188036	A
49	THR	THR	1.748758	1.584641	-0.164117000000002	0.164117000000002	-0.2409574	A
50	ASN	ASN	1.759966	1.6046075	-0.1553585	0.1553585	-0.1747166	A
51	LYS	LYS	1.65019275	1.48155025	-0.168642499999999	0.168642499999999	-0.3105763	A
52	VAL	VAL	1.6519215	1.52793175	-0.123989750000001	0.123989750000001	-0.2428074	A
53	ASN	ASN	1.7842975	1.647094	-0.1372035	0.1372035	-0.2444815	A
54	SER	SER	1.74475525	1.59710575	-0.147649499999999	0.147649499999999	-0.3091797	A
55	VAL	VAL	1.6285765	1.5178645	-0.110712000000001	0.110712000000001	-0.2452442	A
56	ILE	ILE	1.74131625	1.616185	-0.125131250000003	0.125131250000003	-0.1142308	A
57	GLU	GLU	1.84234625	1.6984965	-0.14384975	0.14384975	-0.1589865	A
58	LYS	LYS	1.7397035	1.6470645	-0.092638999999999	0.092638999999999	-0.2010188	A
59	MET	MET	1.73264625	1.71575625	-0.0168900000000027	0.0168900000000027	0.0541272	A
60	ASN	ASN	1.94305925	1.8570725	-0.0859867500000013	0.0859867500000013	-0.1109621	A
61	THR	THR	1.943246	1.8112765	-0.131969500000001	0.131969500000001	-0.1620252	A
62	GLN	GLN	1.780812	1.68953525	-0.0912767500000018	0.0912767500000018	-0.06969663	A
63	PHE	PHE	1.8349955	1.6931415	-0.141854000000001	0.141854000000001	-0.1459526	A
64	GLU	GLU	2.05671075	1.92834575	-0.128364999999999	0.128364999999999	-0.08891343	A
65	ALA	ALA	2.2942285	2.1530845	-0.141144000000001	0.141144000000001	-0.2398589	A
66	VAL	VAL	2.3794355	2.26197775	-0.117457749999999	0.117457749999999	-0.1755895	A
67	GLY	GLY	2.51348925	2.453982	-0.0595072500000047	0.0595072500000047	-0.163806	A
68	LYS	LYS	2.499604	2.3363025	-0.163301499999999	0.163301499999999	-0.2115334	A
69	GLU	GLU	2.39253775	2.33494275	-0.057595000000001	0.057595000000001	-0.2642081	A
70	PHE	PHE	2.361527	2.26538325	-0.09614375	0.09614375	-0.2654108	A
71	SER	SER	2.471125	2.32525075	-0.145874249999999	0.145874249999999	-0.3695596	A
72	ASN	ASN	2.67283025	2.462818	-0.210012249999998	0.210012249999998	-0.3757188	A
73	LEU	LEU	2.62462675	2.37624475	-0.248381999999998	0.248381999999998	-0.3892109	A
74	GLU	GLU	2.31586425	2.09292475	-0.222939499999998	0.222939499999998	-0.1232611	A
75	ARG	ARG	2.290956	2.01579825	-0.27515775	0.27515775	-0.3689303	A
76	ARG	ARG	2.18294175	1.90949075	-0.273451	0.273451	-0.4017472	A
77	LEU	LEU	2.04998	1.822289	-0.227690999999999	0.227690999999999	-0.4174792	A
78	GLU	GLU	2.0498325	1.799696	-0.250136500000002	0.250136500000002	-0.4662201	A
79	ASN	ASN	2.02689875	1.7443165	-0.282582249999998	0.282582249999998	-0.5448928	A
80	LEU	LEU	1.897744	1.657786	-0.239958	0.239958	-0.4317012	A
81	ASN	ASN	1.849004	1.63314725	-0.215856749999999	0.215856749999999	-0.5932188	A
82	LYS	LYS	1.88535	1.613027	-0.272323	0.272323	-0.4655594	A
83	LYS	LYS	1.827145	1.55088775	-0.27625725	0.27625725	-0.4583154	A
84	MET	MET	1.71276075	1.49301575	-0.219744999999999	0.219744999999999	-0.3467374	A
85	GLU	GLU	1.73690875	1.489337	-0.24757175	0.24757175	-0.5009524	A
86	ASP	ASP	1.7695785	1.44745125	-0.322127250000001	0.322127250000001	-0.7118931	A
87	GLY	GLY	1.662515	1.394227	-0.268287999999999	0.268287999999999	-0.5942896	A
88	PHE	PHE	1.58747975	1.36351125	-0.2239685	0.2239685	-0.497654	A
89	LEU	LEU	1.6364015	1.35747825	-0.278923249999999	0.278923249999999	-0.709376	A
90	ASP	ASP	1.591716	1.297107	-0.294609	0.294609	-0.6860701	A
91	VAL	VAL	1.48085375	1.267598	-0.213255749999999	0.213255749999999	-0.489205	A
92	TRP	TRP	1.49357275	1.28930025	-0.2042725	0.2042725	-0.5179042	A
93	THR	THR	1.52920475	1.27432025	-0.2548845	0.2548845	-0.6713692	A
94	TYR	TYR	1.45900875	1.22521125	-0.233797499999999	0.233797499999999	-0.6770221	A
95	ASN	ASN	1.419544	1.23853	-0.181014	0.181014	-0.4937074	A
96	ALA	ALA	1.46614525	1.26691425	-0.199231	0.199231	-0.5450957	A
97	GLU	GLU	1.46464575	1.21577975	-0.248866	0.248866	-0.801355	A
98	LEU	LEU	1.383363	1.178772	-0.204591	0.204591	-0.8092243	A
99	LEU	LEU	1.389546	1.19204325	-0.197502750000002	0.197502750000002	-0.7787197	A
100	VAL	VAL	1.4343005	1.203983	-0.230317499999999	0.230317499999999	-0.8640198	A
101	LEU	LEU	1.410341	1.16676875	-0.243572250000002	0.243572250000002	-1.072514	A
102	MET	MET	1.35429075	1.152133	-0.202157749999999	0.202157749999999	-0.7361757	A
103	GLU	GLU	1.39154975	1.15837625	-0.2331735	0.2331735	-0.8886144	A
104	ASN	ASN	1.43732425	1.14728175	-0.290042500000001	0.290042500000001	-1.37017	A
105	GLU	GLU	1.39420625	1.1240415	-0.270164749999999	0.270164749999999	-1.068716	A
106	ARG	ARG	1.36556575	1.1417105	-0.223855249999998	0.223855249999998	-0.8068031	A
107	THR	THR	1.40010125	1.16050875	-0.239592499999998	0.239592499999998	-0.9701711	A
108	LEU	LEU	1.40856425	1.157249	-0.25131525	0.25131525	-1.012255	A
109	ASP	ASP	1.33504825	1.122566	-0.212482249999999	0.212482249999999	-0.7700239	A
110	PHE	PHE	1.3646995	1.151101	-0.2135985	0.2135985	-0.731831	A
111	HIE	HIE	1.3916995	1.16675325	-0.224946249999999	0.224946249999999	-0.9485921	A
112	ASP	ASP	1.33653375	1.13168025	-0.204853500000002	0.204853500000002	-0.724967	A
113	SER	SER	1.32298375	1.15157075	-0.171412999999999	0.171412999999999	-0.5334358	A
114	ASN	ASN	1.3968345	1.2127805	-0.184054000000001	0.184054000000001	-0.4035812	A
115	VAL	VAL	1.38525325	1.2041175	-0.181135749999999	0.181135749999999	-0.5288427	A
116	LYS	LYS	1.33557175	1.1837285	-0.151843250000001	0.151843250000001	-0.3852383	A
117	ASN	ASN	1.3685555	1.24799175	-0.12056375	0.12056375	-0.1984241	A
118	LEU	LEU	1.42550175	1.3015175	-0.123984250000001	0.123984250000001	-0.3027481	A
119	TYR	TYR	1.41382725	1.2779585	-0.135868749999999	0.135868749999999	-0.3474524	A
120	ASP	ASP	1.391305	1.289906	-0.101399	0.101399	-0.2298066	A
121	LYS	LYS	1.4661545	1.38344225	-0.0827122500000002	0.0827122500000002	-0.06209306	A
122	VAL	VAL	1.507752	1.3888165	-0.118935499999999	0.118935499999999	-0.1511431	A
123	ARG	ARG	1.49282025	1.37568775	-0.117132499999999	0.117132499999999	-0.1209373	A
124	MET	MET	1.525035	1.4463325	-0.0787025000000017	0.0787025000000017	-0.08412346	A
125	GLN	GLN	1.618147	1.50813075	-0.11001625	0.11001625	-0.08002513	A
126	LEU	LEU	1.624031	1.4887925	-0.135238499999999	0.135238499999999	-0.1719006	A
127	ARG	ARG	1.61595325	1.50555925	-0.110394	0.110394	-0.1216621	A
128	ASP	ASP	1.63858425	1.548827	-0.0897572500000001	0.0897572500000001	-0.1147645	A
129	ASN	ASN	1.6498245	1.5319305	-0.117894000000002	0.117894000000002	-0.3614776	A
130	VAL	VAL	1.598843	1.485714	-0.113128999999999	0.113128999999999	-0.2664379	A
131	LYS	LYS	1.5697485	1.4573485	-0.112400000000001	0.112400000000001	-0.2399126	A
132	GLU	GLU	1.5932255	1.41029125	-0.182934249999997	0.182934249999997	-0.4226484	A
133	LEU	LEU	1.68603675	1.42598175	-0.260055000000001	0.260055000000001	-0.5059409	A
134	GLY	GLY	1.691324	1.3869945	-0.304329500000002	0.304329500000002	-0.7832787	A
135	ASN	ASN	1.63602975	1.36799875	-0.268030999999999	0.268030999999999	-0.6965019	A
136	GLY	GLY	1.6070085	1.3752895	-0.231718999999999	0.231718999999999	-0.5513289	A
137	CYS	CYS	1.57781025	1.4015835	-0.17622675	0.17622675	-0.3779958	A
138	PHE	PHE	1.60794375	1.495856	-0.112087750000002	0.112087750000002	-0.07269312	A
139	GLU	GLU	1.646217	1.53770925	-0.108507750000001	0.108507750000001	-0.09992709	A
140	PHE	PHE	1.72772725	1.60350975	-0.124217499999999	0.124217499999999	-0.1885776	A
141	TYR	TYR	1.80629425	1.66160325	-0.144691000000002	0.144691000000002	-0.1735594	A
142	HID	HID	1.8718945	1.74073825	-0.13115625	0.13115625	-0.08301441	A
143	LYS	LYS	2.005935	1.874685	-0.13125	0.13125	-0.2317892	A
144	CYS	CYS	2.066623	1.956119	-0.110503999999998	0.110503999999998	-0.04309455	A
145	ASP	ASP	2.169672	1.92716175	-0.242510249999999	0.242510249999999	-0.359325	A
146	ASP	ASP	2.23985825	1.9954365	-0.244421749999998	0.244421749999998	-0.3356927	A
147	GLU	GLU	2.2623245	1.9556025	-0.306721999999999	0.306721999999999	-0.4231794	A
148	CYS	CYS	2.08280475	1.80800125	-0.274803500000002	0.274803500000002	-0.2553992	A
149	MET	MET	2.00920575	1.73037925	-0.278826499999996	0.278826499999996	-0.4581641	A
150	ASN	ASN	2.11699025	1.808722	-0.308268249999998	0.308268249999998	-0.4447997	A
151	SER	SER	2.08233725	1.776125	-0.306212250000002	0.306212250000002	-0.5016692	A
152	VAL	VAL	1.97602375	1.668605	-0.30741875	0.30741875	-0.5818554	A
153	LYS	LYS	2.08611875	1.73204125	-0.354077500000001	0.354077500000001	-0.6176888	A
154	ASN	ASN	2.24301025	1.8621785	-0.38083175	0.38083175	-0.6835338	A
155	GLY	GLY	2.21486675	1.87844025	-0.3364265	0.3364265	-0.6903754	A
156	THR	THR	2.22744425	1.920398	-0.307046250000003	0.307046250000003	-0.619157	A
157	TYR	TYR	2.06357925	1.8090715	-0.254507750000001	0.254507750000001	-0.51296	A
158	ASP	ASP	2.0624845	1.8643	-0.1981845	0.1981845	-0.4478663	A
159	TYR	TYR	1.91396125	1.778573	-0.135388250000001	0.135388250000001	-0.3637705	A
160	PRO	PRO	2.01620925	1.895183	-0.121026249999998	0.121026249999998	-0.03801506	A
161	LYS	LYS	2.08270425	1.93039175	-0.152312499999998	0.152312499999998	-0.2042829	A
162	TYR	TYR	1.8956815	1.7725615	-0.123119999999998	0.123119999999998	-0.1707601	A
163	GLU	GLU	1.8620695	1.75238275	-0.109686750000002	0.109686750000002	-0.2695019	A
164	GLU	GLU	1.9681195	1.87984	-0.0882795000000005	0.0882795000000005	-0.1743617	A
165	GLU	GLU	1.95227175	1.84526975	-0.107001999999999	0.107001999999999	-0.09043632	A
166	SER	SER	1.8354095	1.70308675	-0.132322749999999	0.132322749999999	-0.3166622	A
167	LYS	LYS	1.90483175	1.79055475	-0.114277	0.114277	-0.1716361	A
168	LEU	LEU	2.01340075	1.92170125	-0.091699500000002	0.091699500000002	-0.05432613	A
169	ASN	ASN	1.92835525	1.755268	-0.173087250000001	0.173087250000001	-0.1926006	A
170	ARG	ARG	1.9270995	1.678218	-0.2488815	0.2488815	-0.4649865	A
171	ASN	ASN	2.1540805	1.8199015	-0.334179	0.334179	-0.4089946	A
172	GLU	GLU	2.27124575	2.02485925	-0.246386499999999	0.246386499999999	-0.1173696	A
173	GLY	GLU	1.557974	1.5010825	-0.0568915000000014	0.0568915000000014	-0.01569954	B
174	LEU	VAL	1.38051275	1.34639325	-0.0341194999999996	0.0341194999999996	-0.1007098	B
175	PHE	LYS	1.36189875	1.3668085	0.00490975000000082	0.00490975000000082	0.1732155	B
176	GLY	LEU	1.41694525	1.3747775	-0.0421677500000002	0.0421677500000002	-0.01915311	B
177	ALA	VAL	1.393929	1.457497	0.0635679999999996	0.0635679999999996	0.2092979	B
178	ILE	GLU	1.5109905	1.5088355	-0.00215499999999924	0.00215499999999924	0.001532995	B
179	ALA	SER	1.6933095	1.60562375	-0.0876857500000003	0.0876857500000003	-0.1210931	B
180	GLY	GLY	1.5782235	1.760709	0.1824855	0.1824855	0.3620453	B
181	PHE	GLY	1.4771935	1.85254575	0.37535225	0.37535225	1.133815	B
182	ILE	GLY	1.550247	1.919095	0.368848	0.368848	1.055161	B
183	GLU	LEU	1.92583075	2.056736	0.13090525	0.13090525	0.2657847	B
184	GLY	VAL	2.111072	2.0997285	-0.0113435000000002	0.0113435000000002	-0.1446328	B
185	GLY	GLN	2.17507475	2.199988	0.0249132500000009	0.0249132500000009	0.2874347	B
186	TRP	PRO	2.10632475	2.26669375	0.160369000000002	0.160369000000002	0.3402678	B
187	GLN	GLY	2.24748425	2.226305	-0.0211792500000008	0.0211792500000008	-0.1099041	B
188	GLY	GLY	2.37384925	2.10821625	-0.265632999999999	0.265632999999999	-0.2177769	B
189	MET	SER	2.2909545	1.99080825	-0.300146249999999	0.300146249999999	-0.5581169	B
190	VAL	LEU	2.47558975	1.8404995	-0.635090249999999	0.635090249999999	-1.672445	B
191	ASP	ARG	2.237561	1.750011	-0.487550000000003	0.487550000000003	-1.041038	B
192	GLY	LEU	1.98439575	1.61511625	-0.3692795	0.3692795	-1.016075	B
193	TRP	SER	1.77647925	1.547394	-0.229085249999998	0.229085249999998	-0.4689841	B
194	TYR	CYS	1.6309655	1.4921085	-0.138857000000001	0.138857000000001	-0.244494	B
195	GLY	GLY	1.5976805	1.4976885	-0.0999920000000021	0.0999920000000021	-0.09773466	B
196	TYR	THR	1.617906	1.5207325	-0.0971735	0.0971735	-0.2747356	B
197	HIE	SER	1.64945275	1.473143	-0.17630975	0.17630975	-0.3991867	B
198	HIE	GLY	1.77660425	1.471459	-0.305145250000002	0.305145250000002	-0.6101354	B
199	SER	PHE	1.9230625	1.35457625	-0.568486249999999	0.568486249999999	-2.094398	B
200	ASN	THR	2.162545	1.28410925	-0.878435750000001	0.878435750000001	-4.143288	B
201	ASP	LEU	2.53171825	1.21527175	-1.3164465	1.3164465	-6.556095	B
202	GLN	THR	2.5435665	1.22025725	-1.32330925	1.32330925	-6.617242	B
203	GLY	ASP	2.2402025	1.2610195	-0.979182999999999	0.979182999999999	-4.884624	B
204	SER	ASP	2.07272525	1.2365085	-0.836216749999999	0.836216749999999	-4.195964	B
205	GLY	TYR	1.88666325	1.24024125	-0.646421999999998	0.646421999999998	-2.854744	B
206	TYR	MET	1.8640925	1.27227575	-0.59181675	0.59181675	-2.379724	B
207	ALA	THR	1.77849875	1.27212875	-0.50637	0.50637	-2.047555	B
208	ALA	TRP	1.797337	1.33781525	-0.459521749999999	0.459521749999999	-1.732182	B
209	ASP	VAL	1.7248075	1.395555	-0.329252500000001	0.329252500000001	-1.107752	B
210	LYS	ARG	1.82544725	1.47393775	-0.3515095	0.3515095	-1.005968	B
211	GLU	GLN	1.7460455	1.581743	-0.164302499999999	0.164302499999999	-0.3369244	B
212	SER	PRO	1.62603925	1.739825	0.11378575	0.11378575	0.2416785	B
213	THR	PRO	1.72043825	1.9718585	0.251420249999999	0.251420249999999	0.6873128	B
214	GLN	GLY	1.7967605	2.07256425	0.275803749999998	0.275803749999998	0.7207324	B
215	LYS	LYS	1.777735	1.79804325	0.0203082500000016	0.0203082500000016	-0.04093163	B
216	ALA	ALA	1.79897225	1.639828	-0.159144250000001	0.159144250000001	-0.2587739	B
217	PHE	LEU	1.81585	1.50711825	-0.308731750000002	0.308731750000002	-0.7764832	B
218	ASP	GLU	1.838075	1.46341675	-0.374658249999999	0.374658249999999	-1.297729	B
219	GLY	TRP	1.7422555	1.43232025	-0.309935249999999	0.309935249999999	-1.054256	B
220	ILE	LEU	1.64067075	1.45298775	-0.187682999999998	0.187682999999998	-0.5438876	B
221	THR	GLY	1.78910425	1.3866185	-0.40248575	0.40248575	-1.428962	B
222	ASN	PHE	1.8004975	1.380254	-0.420243499999997	0.420243499999997	-1.511353	B
223	LYS	ILE	1.6522665	1.35575675	-0.296509749999999	0.296509749999999	-1.092754	B
224	VAL	ARG	1.742581	1.38167825	-0.360902749999999	0.360902749999999	-1.20802	B
225	ASN	ASP	1.953242	1.43194975	-0.521292249999999	0.521292249999999	-2.330246	B
226	SER	ARG	1.8641225	1.59394475	-0.270177750000002	0.270177750000002	-0.6152557	B
227	VAL	ALA	1.6787885	1.6385855	-0.0402030000000007	0.0402030000000007	-0.07126267	B
228	ILE	ASN	1.714762	1.591345	-0.123416999999999	0.123416999999999	-0.1140217	B
229	GLU	GLY	1.77128425	1.679266	-0.0920182499999989	0.0920182499999989	-0.09488753	B
230	LYS	TYR	1.84585125	1.584629	-0.261222249999998	0.261222249999998	-0.6506736	B
231	MET	THR	1.8679965	1.5337485	-0.334248	0.334248	-0.8637716	B
232	ASN	THR	1.9799445	1.55474525	-0.425199250000002	0.425199250000002	-1.168926	B
233	THR	GLU	1.9116395	1.50885775	-0.402781749999999	0.402781749999999	-1.165964	B
234	VAL	TYR	2.01865775	1.57611875	-0.442539000000002	0.442539000000002	-1.426305	B
235	GLY	SER	2.06597125	1.626096	-0.439875249999998	0.439875249999998	-1.326711	B
236	LYS	ALA	2.103356	1.834935	-0.268421	0.268421	-0.5209751	B
237	GLU	SER	2.24883175	1.873675	-0.375156750000001	0.375156750000001	-0.8475579	B
238	PHE	VAL	2.33420025	1.75429825	-0.579902000000001	0.579902000000001	-1.771799	B
239	SER	LYS	2.462345	1.8270355	-0.635309500000002	0.635309500000002	-1.737639	B
240	ASN	GLY	2.6372975	2.013836	-0.623461500000003	0.623461500000003	-1.481814	B
241	LEU	ARG	2.61558425	1.8862395	-0.729344750000001	0.729344750000001	-2.158801	B
242	GLU	PHE	2.3475625	1.76255	-0.585012499999999	0.585012499999999	-1.553552	B
243	ARG	THR	2.288006	1.67537575	-0.612630249999999	0.612630249999999	-1.796077	B
244	ARG	ILE	2.154523	1.59918175	-0.555341250000002	0.555341250000002	-1.71052	B
245	LEU	SER	2.04692075	1.58064075	-0.466279999999999	0.466279999999999	-1.358496	B
246	GLU	ARG	2.0567575	1.6278695	-0.428887999999998	0.428887999999998	-1.169536	B
247	ASN	ASP	2.002649	1.7539	-0.248749	0.248749	-0.471306	B
248	LEU	ASN	1.88436625	2.0117495	0.127383249999997	0.127383249999997	0.3755455	B
249	ASN	SER	1.8624715	2.07430675	0.21183525	0.21183525	0.7088404	B
250	LYS	GLN	1.87690525	1.87073775	-0.00616749999999766	0.00616749999999766	-0.3270524	B
251	LYS	SER	1.79421675	1.71710225	-0.0771144999999978	0.0771144999999978	-0.2667125	B
252	MET	ILE	1.714965	1.57552875	-0.139436249999999	0.139436249999999	-0.465923	B
253	GLU	VAL	1.7595645	1.51005575	-0.249508750000001	0.249508750000001	-0.6923639	B
254	ASP	TYR	1.74879075	1.5599315	-0.188859250000001	0.188859250000001	-0.412793	B
255	GLY	LEU	1.6375625	1.60682075	-0.0307417500000009	0.0307417500000009	-0.07881666	B
256	PHE	GLN	1.594284	1.7082295	0.113945500000002	0.113945500000002	0.3261551	B
257	LEU	MET	1.636709	1.821117	0.184408000000001	0.184408000000001	0.3203006	B
258	ASP	ASN	1.58919825	1.94585475	0.356656500000001	0.356656500000001	0.7843848	B
259	VAL	THR	1.4988405	2.071241	0.5724005	0.5724005	1.945587	B
260	TRP	LEU	1.52683475	2.04963	0.522795249999999	0.522795249999999	1.558834	B
261	THR	ARG	1.5649525	2.031344	0.4663915	0.4663915	1.215966	B
262	TYR	VAL	1.47139625	2.071851	0.600454750000001	0.600454750000001	2.018159	B
263	ASN	GLU	1.4320705	1.9766885	0.544618	0.544618	1.975906	B
264	ALA	ASP	1.5015045	1.83052625	0.329021750000001	0.329021750000001	0.8468803	B
265	GLU	SER	1.4548165	1.833091	0.378274500000001	0.378274500000001	1.163178	B
266	LEU	ALA	1.36608775	1.69052625	0.324438500000001	0.324438500000001	0.9059637	B
267	LEU	THR	1.36344075	1.577835	0.214394250000002	0.214394250000002	0.5903445	B
268	VAL	TYR	1.378963	1.494852	0.115888999999999	0.115888999999999	0.2429644	B
269	LEU	TYR	1.337564	1.3818105	0.0442464999999974	0.0442464999999974	0.07373236	B
270	MET	CYS	1.29247325	1.30358125	0.0111079999999999	0.0111079999999999	0.2427823	B
271	GLU	ALA	1.32150325	1.2211895	-0.10031375	0.10031375	-0.2537073	B
272	ASN	ARG	1.330777	1.1584715	-0.172305500000001	0.172305500000001	-0.5411842	B
273	GLU	PRO	1.2858185	1.14175125	-0.144067249999999	0.144067249999999	-0.5531367	B
274	ARG	LYS	1.274965	1.1593145	-0.115650500000001	0.115650500000001	-0.4294796	B
275	THR	GLY	1.32795525	1.16453675	-0.163418499999999	0.163418499999999	-0.4752229	B
276	LEU	TYR	1.33249025	1.226536	-0.105954249999999	0.105954249999999	-0.1479158	B
277	ASP	PHE	1.25612525	1.1758565	-0.0802687500000003	0.0802687500000003	-0.1384006	B
278	PHE	PRO	1.28405225	1.203795	-0.0802572499999985	0.0802572499999985	-0.2206169	B
279	HIE	TYR	1.34024975	1.1704495	-0.16980025	0.16980025	-0.4634617	B
280	ASP	ALA	1.32247175	1.1541365	-0.16833525	0.16833525	-0.545917	B
281	SER	MET	1.28520925	1.16823525	-0.116974	0.116974	-0.3279306	B
282	ASN	ASP	1.31262725	1.18786275	-0.1247645	0.1247645	-0.2295616	B
283	VAL	TYR	1.33915775	1.2001325	-0.13902525	0.13902525	-0.2333859	B
284	LYS	TRP	1.289518	1.2790745	-0.0104434999999985	0.0104434999999985	-0.03440949	B
285	ASN	GLY	1.31107725	1.37547675	0.0643995000000004	0.0643995000000004	0.0813315	B
286	LEU	GLN	1.3700235	1.501272	0.131248500000001	0.131248500000001	0.2794074	B
287	TYR	GLY	1.34711925	1.56631175	0.2191925	0.2191925	0.6342662	B
288	ASP	THR	1.34487725	1.6048665	0.259989249999999	0.259989249999999	0.8469091	B
289	LYS	SER	1.4178855	1.73478275	0.31689725	0.31689725	1.004597	B
290	VAL	VAL	1.4434245	1.798911	0.355486500000001	0.355486500000001	1.242765	B
291	ARG	ILE	1.42017475	1.952545	0.532370250000001	0.532370250000001	2.031058	B
292	MET	VAL	1.46028175	2.1114835	0.651201749999999	0.651201749999999	2.456307	B
293	GLN	SER	1.5399025	2.4507345	0.910832000000001	0.910832000000001	3.283753	B
294	LEU	ASP	1.5407125	2.024408	0.483695499999998	0.483695499999998	1.823994	B
295	ARG	ILE	1.536868	1.74643625	0.209568250000001	0.209568250000001	0.5635233	B
296	ASP	GLN	1.616288	1.7533275	0.137039500000001	0.137039500000001	0.314369	B
297	ASN	MET	1.65115425	1.72121625	0.0700619999999987	0.0700619999999987	0.3176185	B
298	VAL	THR	1.608436	1.69788025	0.0894442500000012	0.0894442500000012	0.2788805	B
299	LYS	GLN	1.6016095	1.7137195	0.112110000000001	0.112110000000001	0.1520413	B
300	GLU	SER	1.58560325	1.78930425	0.203700999999998	0.203700999999998	0.4366536	B
301	LEU	PRO	1.6535405	1.85803	0.2044895	0.2044895	0.2583419	B
302	GLY	ALA	1.652219	1.8795265	0.227307500000001	0.227307500000001	0.3630257	B
303	ASN	SER	1.643754	1.9724795	0.328725499999997	0.328725499999997	0.6736893	B
304	GLY	GLN	1.571181	2.0267575	0.455576500000002	0.455576500000002	1.093506	B
305	CYS	SER	1.56494775	2.17197	0.60702225	0.60702225	1.868419	B
306	PHE	ALA	1.61638225	2.18198	0.56559775	0.56559775	1.66184	B
307	GLU	SER	1.6755195	2.24546975	0.569950249999999	0.569950249999999	1.685783	B
308	PHE	LEU	1.76704	2.27897075	0.511930750000001	0.511930750000001	1.488414	B
309	TYR	GLY	1.85130175	2.23408275	0.382780999999999	0.382780999999999	0.9586926	B
310	HID	GLU	1.91403975	2.12362675	0.209587	0.209587	0.4662181	B
311	LYS	SER	2.022053	2.027342	0.00528900000000032	0.00528900000000032	0.1686677	B
312	CYS	VAL	2.0307405	1.863513	-0.1672275	0.1672275	-0.2269082	B
313	ASP	THR	2.013738	1.805023	-0.208715000000002	0.208715000000002	-0.2859783	B
314	ASP	ILE	2.02947125	1.692341	-0.337130249999998	0.337130249999998	-0.6884691	B
315	GLU	THR	2.03145675	1.68576025	-0.3456965	0.3456965	-0.6341455	B
316	CYS	CYS	1.89212675	1.63986275	-0.252264000000001	0.252264000000001	-0.2507922	B
317	MET	LEU	1.800417	1.66709975	-0.133317250000001	0.133317250000001	-0.1079858	B
318	ASN	ALA	1.8567135	1.6968355	-0.159877999999998	0.159877999999998	-0.2320665	B
319	SER	SER	1.8319005	1.8065635	-0.0253369999999988	0.0253369999999988	-0.0661683	B
320	VAL	GLN	1.71451	1.721961	0.00745100000000076	0.00745100000000076	0.08302311	B
321	LYS	THR	1.75704475	1.66994225	-0.0871025000000003	0.0871025000000003	-0.1219969	B
322	ASN	ILE	1.87328775	1.52222125	-0.351066499999998	0.351066499999998	-0.8924955	B
323	GLY	GLY	1.88069575	1.538949	-0.341746750000003	0.341746750000003	-0.8955128	B
324	THR	THR	1.95257875	1.37780575	-0.574773	0.574773	-2.048162	B
325	TYR	TRP	1.87552875	1.34040125	-0.535127500000001	0.535127500000001	-1.816882	B
326	ASP	LEU	1.97505625	1.3281965	-0.646859749999999	0.646859749999999	-2.388378	B
327	TYR	ALA	1.8827705	1.31878825	-0.563982249999999	0.563982249999999	-1.929967	B
328	PRO	TRP	2.01825775	1.334041	-0.684216750000002	0.684216750000002	-2.580715	B
329	LYS	TYR	2.0609135	1.3969225	-0.663990999999999	0.663990999999999	-2.226051	B
330	TYR	GLN	1.90043	1.46321375	-0.437216249999999	0.437216249999999	-0.9826482	B
331	GLU	GLN	1.8921705	1.55941875	-0.33275175	0.33275175	-0.6277157	B
332	GLU	LYS	2.048278	1.68577925	-0.362498749999998	0.362498749999998	-0.5736765	B
333	GLU	PRO	2.0295595	1.89507275	-0.13448675	0.13448675	-0.2280809	B
334	SER	GLY	1.912115	1.9370115	0.0248964999999992	0.0248964999999992	0.3577576	B
335	LYS	LYS	2.0498355	1.66278675	-0.387048749999999	0.387048749999999	-0.6916961	B
336	LEU	SER	2.208132	1.52653575	-0.681596249999999	0.681596249999999	-2.243235	B
337	ASN	PRO	2.0700205	1.43808925	-0.63193125	0.63193125	-2.347046	B
338	ARG	GLN	2.033438	1.3861765	-0.647261500000003	0.647261500000003	-2.413353	B
339	ASN	LEU	2.2466885	1.337081	-0.909607499999999	0.909607499999999	-4.105263	B
340	GLU	LEU	2.35946875	1.34356725	-1.0159015	1.0159015	-4.297134	B
341	GLY	ILE	1.55970525	1.306635	-0.253070250000001	0.253070250000001	-0.7540473	C
342	LEU	TYR	1.348359	1.285314	-0.0630449999999996	0.0630449999999996	-0.2324017	C
343	PHE	ALA	1.36465675	1.33325675	-0.0314000000000003	0.0314000000000003	-0.06126108	C
344	GLY	ALA	1.4826435	1.3942205	-0.0884229999999997	0.0884229999999997	-0.1884113	C
345	ALA	THR	1.54462925	1.4073085	-0.13732075	0.13732075	-0.2388441	C
346	ILE	SER	1.63733425	1.32881825	-0.308515999999998	0.308515999999998	-1.027297	C
347	ALA	LEU	1.87540925	1.35668475	-0.518724500000002	0.518724500000002	-1.996723	C
348	GLY	ALA	1.7917655	1.35165825	-0.440107249999997	0.440107249999997	-1.512562	C
349	PHE	ASP	1.6707745	1.41899325	-0.251781250000001	0.251781250000001	-0.584418	C
350	ILE	GLY	1.593835	1.59585275	0.0020177499999996	0.0020177499999996	0.1452344	C
351	GLU	VAL	1.66807175	1.55948475	-0.108587	0.108587	-0.179803	C
352	GLY	PRO	1.6986615	1.670834	-0.0278274999999979	0.0278274999999979	-0.1662295	C
353	GLY	SER	1.7420285	1.7462105	0.00418199999999858	0.00418199999999858	0.09510828	C
354	TRP	ARG	1.66492475	1.7298495	0.0649247499999992	0.0649247499999992	0.05722407	C
355	GLN	PHE	1.812271	1.6088725	-0.2033985	0.2033985	-0.3604989	C
356	GLY	SER	1.9149115	1.55843575	-0.35647575	0.35647575	-0.8910362	C
357	MET	GLY	2.03944	1.53510525	-0.504334750000001	0.504334750000001	-1.610484	C
358	VAL	SER	2.281577	1.5724915	-0.709085499999998	0.709085499999998	-2.477527	C
359	ASP	GLY	2.126216	1.62885125	-0.497364749999999	0.497364749999999	-1.268425	C
360	GLY	SER	1.88345375	1.65137625	-0.2320775	0.2320775	-0.4447971	C
361	TRP	GLY	1.74161575	1.6191795	-0.12243625	0.12243625	-0.2245052	C
362	TYR	THR	1.737224	1.6591155	-0.078108500000001	0.078108500000001	-0.2127574	C
363	GLY	LYS	1.78803225	1.64937825	-0.138653999999999	0.138653999999999	-0.3790031	C
364	TYR	PHE	1.73063025	1.6041845	-0.126445750000004	0.126445750000004	-0.2102217	C
365	HIE	SER	1.72741975	1.58332475	-0.144094999999998	0.144094999999998	-0.3771508	C
366	HIE	PHE	1.8086785	1.610359	-0.1983195	0.1983195	-0.3561362	C
367	SER	LYS	1.913494	1.6632735	-0.2502205	0.2502205	-0.3728981	C
368	ASN	ILE	2.08448525	1.79196775	-0.292517499999997	0.292517499999997	-0.3396412	C
369	ASP	SER	2.35459425	1.91563575	-0.438958499999998	0.438958499999998	-0.7249339	C
370	GLN	SER	2.3859035	1.96568175	-0.420221750000001	0.420221750000001	-0.7210155	C
371	GLY	LEU	2.13248675	2.0086365	-0.123850249999999	0.123850249999999	-0.1034013	C
372	SER	GLN	2.01868275	1.98095025	-0.0377325000000033	0.0377325000000033	-0.1606963	C
373	GLY	ALA	1.9095155	2.0679295	0.158413999999997	0.158413999999997	0.1950147	C
374	TYR	GLU	1.93378625	1.908843	-0.0249432500000004	0.0249432500000004	-0.07444041	C
375	ALA	ASP	1.87104275	1.80943025	-0.0616124999999987	0.0616124999999987	-0.05272788	C
376	ALA	PHE	1.933783	1.8693775	-0.0644054999999988	0.0644054999999988	-0.05271663	C
377	ASP	VAL	1.934166	1.739672	-0.194494000000001	0.194494000000001	-0.3886071	C
378	LYS	SER	1.98746825	1.62278025	-0.364688	0.364688	-1.017623	C
379	GLU	TYR	2.028926	1.54294	-0.485986	0.485986	-1.695416	C
380	SER	TYR	1.9077955	1.440515	-0.467280499999998	0.467280499999998	-1.925036	C
381	THR	CYS	1.78181175	1.41889975	-0.362911999999997	0.362911999999997	-1.441788	C
382	GLN	GLN	1.82627125	1.364138	-0.462133250000002	0.462133250000002	-1.839594	C
383	LYS	GLN	1.832044	1.37561775	-0.45642625	0.45642625	-1.697546	C
384	ALA	LEU	1.7202845	1.353882	-0.366402499999999	0.366402499999999	-1.300597	C
385	PHE	TYR	1.709249	1.43975325	-0.269495750000001	0.269495750000001	-0.8024736	C
386	ASP	SER	1.78991875	1.49612875	-0.293790000000002	0.293790000000002	-0.748781	C
387	GLY	THR	1.69501225	1.55187625	-0.143135999999999	0.143135999999999	-0.2888577	C
388	ILE	PRO	1.56664975	1.516938	-0.0497117500000002	0.0497117500000002	-0.3021129	C
389	THR	TRP	1.63998025	1.42603525	-0.213944999999999	0.213944999999999	-0.7574889	C
390	ASN	THR	1.660594	1.46495375	-0.19564025	0.19564025	-0.5416195	C
391	LYS	PHE	1.540315	1.507358	-0.032956999999999	0.032956999999999	-0.1565928	C
392	VAL	GLY	1.52876675	1.56282275	0.034055999999999	0.034055999999999	0.04820665	C
393	ASN	GLY	1.6508545	1.672576	0.0217214999999982	0.0217214999999982	0.09516006	C
394	SER	GLY	1.6276025	1.6712525	0.0436499999999993	0.0436499999999993	0.1240014	C
395	VAL	THR	1.51962775	1.6935285	0.173900750000002	0.173900750000002	0.2982523	C
396	ILE	ARG	1.61236375	1.81937325	0.207009499999997	0.207009499999997	0.3120659	C
397	GLU	LEU	1.735945	1.89598525	0.16004025	0.16004025	0.2095631	C
398	LYS	GLU	1.65549025	2.0864575	0.430967249999997	0.430967249999997	1.203382	C
399	MET	ILE	1.62777325	2.3062955	0.678522249999999	0.678522249999999	2.237609	C
400	ASN	LYS	1.64475675	2.58818375	0.943426999999998	0.943426999999998	3.425773	C
401	THR	GLY	1.803556	1.5944025	-0.209153500000003	0.209153500000003	-0.4178029	C
402	GLU	LEU	1.92512775	1.40403625	-0.5210915	0.5210915	-1.871338	C
403	ALA	PHE	2.137551	1.27373575	-0.86381525	0.86381525	-4.450366	C
404	VAL	GLY	2.37160075	1.35958275	-1.012018	1.012018	-5.061076	C
405	GLY	ALA	2.5026385	1.28833175	-1.21430675	1.21430675	-6.037797	C
406	LYS	ILE	2.5140665	1.38943625	-1.12463025	1.12463025	-5.568111	C
407	GLU	ALA	2.5373625	1.65049125	-0.886871250000002	0.886871250000002	-3.824466	C
408	PHE	GLY	2.4747625	1.5724725	-0.902289999999998	0.902289999999998	-3.527344	C
409	SER	PHE	2.5198105	1.37104075	-1.14876975	1.14876975	-4.931933	C
410	ASN	ILE	2.656473	1.36323525	-1.29323775	1.29323775	-5.421199	C
411	LEU	GLU	2.54489825	1.60000525	-0.944893000000002	0.944893000000002	-3.097563	C
412	GLU	GLY	2.30434425	1.59516475	-0.709179499999999	0.709179499999999	-2.127604	C
413	ARG	GLY	2.26231675	1.572343	-0.68997375	0.68997375	-2.138887	C
414	ARG	TRP	2.155358	1.44245975	-0.712898250000001	0.712898250000001	-2.451182	C
415	LEU	GLN	2.045962	1.49566525	-0.55029675	0.55029675	-1.494206	C
416	GLU	GLY	2.0318165	1.39716325	-0.634653250000002	0.634653250000002	-2.141823	C
417	ASN	MET	1.993567	1.29384725	-0.699719749999999	0.699719749999999	-2.8437	C
418	LEU	VAL	1.87077025	1.29540425	-0.575365999999999	0.575365999999999	-1.980929	C
419	ASN	ASP	1.83790775	1.2292585	-0.60864925	0.60864925	-2.38921	C
420	LYS	GLY	1.84211625	1.204414	-0.63770225	0.63770225	-2.75239	C
421	LYS	TRP	1.77657025	1.208424	-0.56814625	0.56814625	-2.335546	C
422	MET	TYR	1.68344775	1.229964	-0.453483749999999	0.453483749999999	-1.705762	C
423	GLU	GLY	1.69331425	1.22510875	-0.468205500000001	0.468205500000001	-1.843019	C
424	ASP	TYR	1.67256825	1.26762975	-0.404938500000002	0.404938500000002	-1.416362	C
425	GLY	HIE	1.58187825	1.34581825	-0.236059999999999	0.236059999999999	-0.4362262	C
426	PHE	HIE	1.5266345	1.43614425	-0.0904902500000011	0.0904902500000011	-0.2536593	C
427	LEU	SER	1.538752	1.57277175	0.0340197500000001	0.0340197500000001	0.2115446	C
428	ASP	ASN	1.499969	1.79657875	0.296609750000001	0.296609750000001	0.5119368	C
429	VAL	ASP	1.433175	2.159861	0.726686	0.726686	2.45452	C
430	TRP	GLN	1.43930775	2.271992	0.832684249999998	0.832684249999998	3.118771	C
431	THR	GLY	1.44901	1.93122825	0.48221825	0.48221825	1.266942	C
432	TYR	SER	1.3960665	1.7231875	0.327121000000001	0.327121000000001	0.8114164	C
433	ASN	GLY	1.38893625	1.4968705	0.10793425	0.10793425	0.1178781	C
434	ALA	TYR	1.394538	1.371346	-0.0231919999999992	0.0231919999999992	-0.01918519	C
435	GLU	ALA	1.39446325	1.29265475	-0.101808499999999	0.101808499999999	-0.2818364	C
436	LEU	ALA	1.33724075	1.2311435	-0.10609725	0.10609725	-0.1535635	C
437	LEU	ASP	1.32214475	1.18254725	-0.139597500000002	0.139597500000002	-0.4228846	C
438	VAL	LYS	1.3458025	1.152865	-0.1929375	0.1929375	-0.6441929	C
439	LEU	GLU	1.33435375	1.16389975	-0.170454	0.170454	-0.4770918	C
440	MET	SER	1.3023545	1.1645545	-0.1378	0.1378	-0.4228645	C
441	GLU	THR	1.31831725	1.1416505	-0.176666749999999	0.176666749999999	-0.4558867	C
442	ASN	GLN	1.35907925	1.1356945	-0.223384750000001	0.223384750000001	-0.8413751	C
443	GLU	LYS	1.33819525	1.16678925	-0.171406000000001	0.171406000000001	-0.5156228	C
444	ARG	ALA	1.30623775	1.16919025	-0.1370475	0.1370475	-0.2235173	C
445	THR	PHE	1.3723585	1.1495035	-0.222855	0.222855	-0.7604806	C
446	LEU	ASP	1.3937815	1.17198375	-0.22179775	0.22179775	-0.8164889	C
447	ASP	GLY	1.31785675	1.18653425	-0.131322500000001	0.131322500000001	-0.2915644	C
448	PHE	ILE	1.35253575	1.15563925	-0.196896500000001	0.196896500000001	-0.6920281	C
449	HIE	THR	1.41679525	1.16908125	-0.247714000000001	0.247714000000001	-0.9231819	C
450	ASP	ASN	1.36633575	1.19981025	-0.1665255	0.1665255	-0.5397564	C
451	SER	LYS	1.33259025	1.195166	-0.137424249999998	0.137424249999998	-0.4910608	C
452	ASN	VAL	1.38657125	1.18573475	-0.200836500000001	0.200836500000001	-0.6621326	C
453	VAL	ASN	1.41167275	1.22301925	-0.188653500000001	0.188653500000001	-0.6550558	C
454	LYS	SER	1.36816925	1.23217675	-0.135992499999999	0.135992499999999	-0.4164121	C
455	ASN	VAL	1.3427585	1.21558325	-0.127175250000002	0.127175250000002	-0.3612126	C
456	LEU	ILE	1.40074775	1.26663275	-0.134114999999999	0.134114999999999	-0.3464243	C
457	TYR	GLU	1.419587	1.32835625	-0.0912307499999998	0.0912307499999998	-0.3677776	C
458	ASP	LYS	1.3788105	1.31426225	-0.0645482500000014	0.0645482500000014	-0.2484369	C
459	LYS	MET	1.40353975	1.3763525	-0.0271872499999994	0.0271872499999994	-0.1673454	C
460	VAL	ASN	1.47487225	1.51029	0.0354177499999977	0.0354177499999977	0.2281195	C
461	ARG	THR	1.48771725	1.55035325	0.0626359999999997	0.0626359999999997	0.2884547	C
462	MET	VAL	1.4752445	1.718227	0.242982499999998	0.242982499999998	0.8064301	C
463	GLN	GLY	1.5500405	1.852016	0.3019755	0.3019755	0.8368142	C
464	LEU	LYS	1.58121125	1.89914675	0.317935499999997	0.317935499999997	1.046666	C
465	ARG	GLU	1.59843975	2.007824	0.40938425	0.40938425	1.238399	C
466	ASP	PHE	1.67187675	2.1251675	0.453290750000001	0.453290750000001	1.40437	C
467	ASN	SER	1.656882	2.09059825	0.43371625	0.43371625	1.607274	C
468	VAL	ASN	1.6125965	2.0932535	0.480657	0.480657	1.503271	C
469	LYS	LEU	1.60327625	2.19843475	0.595158500000001	0.595158500000001	1.989408	C
470	GLU	GLU	1.5676145	2.07706475	0.509450249999998	0.509450249999998	1.670625	C
471	LEU	ARG	1.59838975	2.0394385	0.44104875	0.44104875	1.206448	C
472	GLY	ARG	1.58796525	1.95577575	0.367810500000002	0.367810500000002	0.9373544	C
473	ASN	LEU	1.62299725	1.8662845	0.243287249999998	0.243287249999998	0.3941838	C
474	GLY	GLU	1.5887305	1.853168	0.264437499999999	0.264437499999999	0.5090277	C
475	CYS	ASN	1.6000865	1.82572975	0.225643250000003	0.225643250000003	0.5233622	C
476	PHE	LEU	1.65655	1.71840775	0.061857749999999	0.061857749999999	0.2735646	C
477	GLU	ASN	1.6916615	1.66648125	-0.0251802499999987	0.0251802499999987	-0.2356337	C
478	PHE	LYS	1.74716725	1.691095	-0.0560722499999979	0.0560722499999979	-0.4045226	C
479	TYR	LYS	1.815911	1.63813075	-0.17778025	0.17778025	-0.3012044	C
480	HIE	MET	1.89126275	1.5314025	-0.359860250000001	0.359860250000001	-0.7178101	C
481	LYS	GLU	2.046044	1.53376825	-0.51227575	0.51227575	-1.275772	C
482	CYS	ASP	2.02740275	1.55827875	-0.469124000000001	0.469124000000001	-1.13863	C
483	ASP	GLY	2.05044925	1.48038125	-0.570068	0.570068	-1.659317	C
484	ASP	PHE	2.12735075	1.40001875	-0.727331999999999	0.727331999999999	-3.18474	C
485	GLU	LEU	2.18448825	1.42577875	-0.7587095	0.7587095	-3.478444	C
486	CYS	ASP	2.0284575	1.404106	-0.624351499999999	0.624351499999999	-2.199877	C
487	MET	VAL	1.9457625	1.3208245	-0.624938	0.624938	-2.531177	C
488	ASN	TRP	2.06511025	1.317617	-0.747493250000002	0.747493250000002	-3.617485	C
489	SER	THR	2.04555275	1.353678	-0.691874749999997	0.691874749999997	-3.033028	C
490	VAL	TYR	1.958739	1.29268975	-0.66604925	0.66604925	-3.068173	C
491	LYS	ASN	2.0763915	1.26302925	-0.813362249999999	0.813362249999999	-4.340326	C
492	ASN	ALA	2.228518	1.29448475	-0.93403325	0.93403325	-5.400598	C
493	GLY	GLU	2.20971875	1.27296925	-0.936749499999997	0.936749499999997	-5.470317	C
494	THR	LEU	2.2092235	1.217673	-0.991550500000001	0.991550500000001	-5.527099	C
495	TYR	LEU	2.05138925	1.1937115	-0.857677749999999	0.857677749999999	-4.815831	C
496	ASP	VAL	2.056026	1.20870625	-0.847319749999998	0.847319749999998	-4.503223	C
497	TYR	LEU	1.93093775	1.22281125	-0.708126500000001	0.708126500000001	-3.359281	C
498	PRO	MET	2.050326	1.19751	-0.852816	0.852816	-4.433376	C
499	LYS	GLU	2.0630875	1.14475425	-0.918333250000001	0.918333250000001	-4.954675	C
500	TYR	ASN	1.901984	1.1356585	-0.766325500000001	0.766325500000001	-3.671723	C
501	GLU	GLU	1.88502825	1.13843325	-0.746594999999999	0.746594999999999	-3.80329	C
502	GLU	ARG	2.01173425	1.1007515	-0.91098275	0.91098275	-4.674633	C
503	GLU	THR	2.00392	1.10052	-0.903399999999997	0.903399999999997	-4.720317	C
504	SER	LEU	1.86617275	1.12523625	-0.740936500000002	0.740936500000002	-3.698805	C
505	LYS	ASP	1.9855065	1.09287475	-0.892631749999999	0.892631749999999	-5.039969	C
506	LEU	PHE	2.10613275	1.110172	-0.99596075	0.99596075	-5.809532	C
507	ASN	HIE	1.9432175	1.1590525	-0.784165000000001	0.784165000000001	-4.118445	C
508	ARG	ASP	1.89230875	1.123427	-0.768881750000001	0.768881750000001	-3.983103	C
509	ASN	SER	2.09038925	1.076186	-1.01420325	1.01420325	-5.623747	C
510	GLU	ASN	2.20638625	1.08438425	-1.122002	1.122002	-6.048989	C
