## Supplementary material for "Identifying protein sites contributing to vaccine escape via statistical comparisons of short-term molecular dynamics simulations": adjustKStests.txt

posAA	refAA	queryAA	Dval	pval	signif	chain
1	GLY	GLY	0.42356	4.694561e-16	<0.1alpha	A
2	LEU	LEU	0.35	4.694561e-16	<0.1alpha	A
3	PHE	PHE	0.36	4.694561e-16	<0.1alpha	A
4	GLY	GLY	0.4125	4.694561e-16	<0.1alpha	A
5	ALA	ALA	0.3725	4.694561e-16	<0.1alpha	A
6	ILE	ILE	0.415	4.694561e-16	<0.1alpha	A
7	ALA	ALA	0.39	4.694561e-16	<0.1alpha	A
8	GLY	GLY	0.4325	4.694561e-16	<0.1alpha	A
9	PHE	PHE	0.4225	4.694561e-16	<0.1alpha	A
10	ILE	ILE	0.425	4.694561e-16	<0.1alpha	A
11	GLU	GLU	0.5	4.694561e-16	<0.1alpha	A
12	GLY	GLY	0.5275	4.694561e-16	<0.1alpha	A
13	GLY	GLY	0.665	4.694561e-16	<0.1alpha	A
14	TRP	TRP	0.4275	4.694561e-16	<0.1alpha	A
15	GLN	GLN	0.215	2.774519e-08	<0.1alpha	A
16	GLY	GLY	0.17	2.39086e-05	<0.1alpha	A
17	MET	MET	0.2125	4.180831e-08	<0.1alpha	A
18	VAL	VAL	0.2775	1.621375e-13	<0.1alpha	A
19	ASP	ASP	0.2625	3.846549e-12	<0.1alpha	A
20	GLY	GLY	0.26	6.39625e-12	<0.1alpha	A
21	TRP	TRP	0.3	9.282418e-16	<0.1alpha	A
22	TYR	TYR	0.2125	4.180831e-08	<0.1alpha	A
23	GLY	GLY	0.1775	8.729695e-06	<0.1alpha	A
24	TYR	TYR	0.16	8.551479e-05	<0.1alpha	A
25	HIE	HIE	0.1625	6.267791e-05	<0.1alpha	A
26	HIE	HIE	0.12	0.006723891	<1alpha	A
27	SER	SER	0.115	0.01071	ns	A
28	ASN	ASN	0.145	0.0005103438	<0.1alpha	A
29	ASP	ASP	0.31	4.694561e-16	<0.1alpha	A
30	GLN	GLN	0.245	1.214092e-10	<0.1alpha	A
31	GLY	GLY	0.1025	0.03133306	ns	A
32	SER	SER	0.17	2.39086e-05	<0.1alpha	A
33	GLY	GLY	0.2725	4.76e-13	<0.1alpha	A
34	TYR	TYR	0.31	4.694561e-16	<0.1alpha	A
35	ALA	ALA	0.1475	0.0003834231	<0.1alpha	A
36	ALA	ALA	0.18	6.168509e-06	<0.1alpha	A
37	ASP	ASP	0.1875	2.11867e-06	<0.1alpha	A
38	LYS	LYS	0.2475	7.588534e-11	<0.1alpha	A
39	GLU	GLU	0.2875	1.775083e-14	<0.1alpha	A
40	SER	SER	0.245	1.214092e-10	<0.1alpha	A
41	THR	THR	0.2725	4.76e-13	<0.1alpha	A
42	GLN	GLN	0.3475	4.694561e-16	<0.1alpha	A
43	LYS	LYS	0.3175	4.694561e-16	<0.1alpha	A
44	ALA	ALA	0.4025	4.694561e-16	<0.1alpha	A
45	PHE	PHE	0.35	4.694561e-16	<0.1alpha	A
46	ASP	ASP	0.2625	3.846549e-12	<0.1alpha	A
47	GLY	GLY	0.26	6.39625e-12	<0.1alpha	A
48	ILE	ILE	0.2375	5.035062e-10	<0.1alpha	A
49	THR	THR	0.1625	6.267791e-05	<0.1alpha	A
50	ASN	ASN	0.1625	6.267791e-05	<0.1alpha	A
51	LYS	LYS	0.205	1.438056e-07	<0.1alpha	A
52	VAL	VAL	0.18	6.168509e-06	<0.1alpha	A
53	ASN	ASN	0.1525	0.0002128696	<0.1alpha	A
54	SER	SER	0.1925	1.001629e-06	<0.1alpha	A
55	VAL	VAL	0.16	8.551479e-05	<0.1alpha	A
56	ILE	ILE	0.15	0.0002860636	<0.1alpha	A
57	GLU	GLU	0.175	1.223233e-05	<0.1alpha	A
58	LYS	LYS	0.1325	0.001951352	<0.5alpha	A
59	MET	MET	0.035	0.9671	ns	A
60	ASN	ASN	0.12	0.006723891	<1alpha	A
61	THR	THR	0.1775	8.729695e-06	<0.1alpha	A
62	GLN	GLN	0.12	0.006723891	<1alpha	A
63	PHE	PHE	0.1525	0.0002128696	<0.1alpha	A
64	GLU	GLU	0.1625	6.267791e-05	<0.1alpha	A
65	ALA	ALA	0.195	6.872527e-07	<0.1alpha	A
66	VAL	VAL	0.185	3.034567e-06	<0.1alpha	A
67	GLY	GLY	0.1375	0.001154444	<0.5alpha	A
68	LYS	LYS	0.19	1.46437e-06	<0.1alpha	A
69	GLU	GLU	0.16	8.551479e-05	<0.1alpha	A
70	PHE	PHE	0.1575	0.0001161049	<0.1alpha	A
71	SER	SER	0.165	4.638512e-05	<0.1alpha	A
72	ASN	ASN	0.2125	4.180831e-08	<0.1alpha	A
73	LEU	LEU	0.2475	7.588534e-11	<0.1alpha	A
74	GLU	GLU	0.1925	1.001629e-06	<0.1alpha	A
75	ARG	ARG	0.29	9.9654e-15	<0.1alpha	A
76	ARG	ARG	0.275	2.795414e-13	<0.1alpha	A
77	LEU	LEU	0.23	1.996727e-09	<0.1alpha	A
78	GLU	GLU	0.27	8.098352e-13	<0.1alpha	A
79	ASN	ASN	0.285	3.108e-14	<0.1alpha	A
80	LEU	LEU	0.2475	7.588534e-11	<0.1alpha	A
81	ASN	ASN	0.2525	2.914286e-11	<0.1alpha	A
82	LYS	LYS	0.2825	5.441323e-14	<0.1alpha	A
83	LYS	LYS	0.2775	1.621375e-13	<0.1alpha	A
84	MET	MET	0.24	3.152727e-10	<0.1alpha	A
85	GLU	GLU	0.265	2.294093e-12	<0.1alpha	A
86	ASP	ASP	0.3475	4.694561e-16	<0.1alpha	A
87	GLY	GLY	0.305	4.694561e-16	<0.1alpha	A
88	PHE	PHE	0.255	1.773608e-11	<0.1alpha	A
89	LEU	LEU	0.315	4.694561e-16	<0.1alpha	A
90	ASP	ASP	0.3425	4.694561e-16	<0.1alpha	A
91	VAL	VAL	0.255	1.773608e-11	<0.1alpha	A
92	TRP	TRP	0.2525	2.914286e-11	<0.1alpha	A
93	THR	THR	0.3325	4.694561e-16	<0.1alpha	A
94	TYR	TYR	0.315	4.694561e-16	<0.1alpha	A
95	ASN	ASN	0.235	8.026204e-10	<0.1alpha	A
96	ALA	ALA	0.2475	7.588534e-11	<0.1alpha	A
97	GLU	GLU	0.335	4.694561e-16	<0.1alpha	A
98	LEU	LEU	0.2725	4.76e-13	<0.1alpha	A
99	LEU	LEU	0.2575	1.069412e-11	<0.1alpha	A
100	VAL	VAL	0.3075	4.694561e-16	<0.1alpha	A
101	LEU	LEU	0.335	4.694561e-16	<0.1alpha	A
102	MET	MET	0.27	8.098352e-13	<0.1alpha	A
103	GLU	GLU	0.3025	4.697925e-16	<0.1alpha	A
104	ASN	ASN	0.3925	4.694561e-16	<0.1alpha	A
105	GLU	GLU	0.385	4.694561e-16	<0.1alpha	A
106	ARG	ARG	0.3125	4.694561e-16	<0.1alpha	A
107	THR	THR	0.325	4.694561e-16	<0.1alpha	A
108	LEU	LEU	0.3725	4.694561e-16	<0.1alpha	A
109	ASP	ASP	0.3175	4.694561e-16	<0.1alpha	A
110	PHE	PHE	0.265	2.294093e-12	<0.1alpha	A
111	HIE	HIE	0.29	9.9654e-15	<0.1alpha	A
112	ASP	ASP	0.285	3.108e-14	<0.1alpha	A
113	SER	SER	0.245	1.214092e-10	<0.1alpha	A
114	ASN	ASN	0.215	2.774519e-08	<0.1alpha	A
115	VAL	VAL	0.225	4.901497e-09	<0.1alpha	A
116	LYS	LYS	0.195	6.872527e-07	<0.1alpha	A
117	ASN	ASN	0.185	3.034567e-06	<0.1alpha	A
118	LEU	LEU	0.1675	3.3425e-05	<0.1alpha	A
119	TYR	TYR	0.1875	2.11867e-06	<0.1alpha	A
120	ASP	ASP	0.175	1.223233e-05	<0.1alpha	A
121	LYS	LYS	0.135	0.001500323	<0.5alpha	A
122	VAL	VAL	0.1425	0.0006727467	<0.1alpha	A
123	ARG	ARG	0.16	8.551479e-05	<0.1alpha	A
124	MET	MET	0.15	0.0002860636	<0.1alpha	A
125	GLN	GLN	0.135	0.001500323	<0.5alpha	A
126	LEU	LEU	0.17	2.39086e-05	<0.1alpha	A
127	ARG	ARG	0.16	8.551479e-05	<0.1alpha	A
128	ASP	ASP	0.1425	0.0006727467	<0.1alpha	A
129	ASN	ASN	0.18	6.168509e-06	<0.1alpha	A
130	VAL	VAL	0.1625	6.267791e-05	<0.1alpha	A
131	LYS	LYS	0.1575	0.0001161049	<0.1alpha	A
132	GLU	GLU	0.2225	7.645433e-09	<0.1alpha	A
133	LEU	LEU	0.295	3.208664e-15	<0.1alpha	A
134	GLY	GLY	0.37	4.694561e-16	<0.1alpha	A
135	ASN	ASN	0.3725	4.694561e-16	<0.1alpha	A
136	GLY	GLY	0.3025	4.697925e-16	<0.1alpha	A
137	CYS	CYS	0.2175	1.8165e-08	<0.1alpha	A
138	PHE	PHE	0.135	0.001500323	<0.5alpha	A
139	GLU	GLU	0.1625	6.267791e-05	<0.1alpha	A
140	PHE	PHE	0.17	2.39086e-05	<0.1alpha	A
141	TYR	TYR	0.18	6.168509e-06	<0.1alpha	A
142	HID	HID	0.145	0.0005103438	<0.1alpha	A
143	LYS	LYS	0.15	0.0002860636	<0.1alpha	A
144	CYS	CYS	0.13	0.00252064	<0.5alpha	A
145	ASP	ASP	0.245	1.214092e-10	<0.1alpha	A
146	ASP	ASP	0.205	1.438056e-07	<0.1alpha	A
147	GLU	GLU	0.25	4.738395e-11	<0.1alpha	A
148	CYS	CYS	0.2525	2.914286e-11	<0.1alpha	A
149	MET	MET	0.2825	5.441323e-14	<0.1alpha	A
150	ASN	ASN	0.28	9.465521e-14	<0.1alpha	A
151	SER	SER	0.2775	1.621375e-13	<0.1alpha	A
152	VAL	VAL	0.3075	4.694561e-16	<0.1alpha	A
153	LYS	LYS	0.3425	4.694561e-16	<0.1alpha	A
154	ASN	ASN	0.3475	4.694561e-16	<0.1alpha	A
155	GLY	GLY	0.325	4.694561e-16	<0.1alpha	A
156	THR	THR	0.285	3.108e-14	<0.1alpha	A
157	TYR	TYR	0.26	6.39625e-12	<0.1alpha	A
158	ASP	ASP	0.24	3.152727e-10	<0.1alpha	A
159	TYR	TYR	0.1575	0.0001161049	<0.1alpha	A
160	PRO	PRO	0.13	0.00252064	<0.5alpha	A
161	LYS	LYS	0.1625	6.267791e-05	<0.1alpha	A
162	TYR	TYR	0.1425	0.0006727467	<0.1alpha	A
163	GLU	GLU	0.1275	0.003247325	<0.5alpha	A
164	GLU	GLU	0.1025	0.03133306	ns	A
165	GLU	GLU	0.1125	0.01339544	ns	A
166	SER	SER	0.175	1.223233e-05	<0.1alpha	A
167	LYS	LYS	0.14	0.0008844119	<0.1alpha	A
168	LEU	LEU	0.0975	0.04635703	ns	A
169	ASN	ASN	0.195	6.872527e-07	<0.1alpha	A
170	ARG	ARG	0.2675	1.371272e-12	<0.1alpha	A
171	ASN	ASN	0.2875	1.775083e-14	<0.1alpha	A
172	GLU	GLU	0.2075	9.630427e-08	<0.1alpha	A
173	GLY	GLU	0.1375	0.001154444	<0.5alpha	B
174	LEU	VAL	0.09	0.08085668	ns	B
175	PHE	LYS	0.1	0.03820307	ns	B
176	GLY	LEU	0.0825	0.1342966	ns	B
177	ALA	VAL	0.175	1.223233e-05	<0.1alpha	B
178	ILE	GLU	0.0825	0.1342966	ns	B
179	ALA	SER	0.1475	0.0003834231	<0.1alpha	B
180	GLY	GLY	0.2675	1.371272e-12	<0.1alpha	B
181	PHE	GLY	0.4525	4.694561e-16	<0.1alpha	B
182	ILE	GLY	0.4275	4.694561e-16	<0.1alpha	B
183	GLU	LEU	0.225	4.901497e-09	<0.1alpha	B
184	GLY	VAL	0.1325	0.001951352	<0.5alpha	B
185	GLY	GLN	0.185	3.034567e-06	<0.1alpha	B
186	TRP	PRO	0.2425	1.970381e-10	<0.1alpha	B
187	GLN	GLY	0.0675	0.3238047	ns	B
188	GLY	GLY	0.23	1.996727e-09	<0.1alpha	B
189	MET	SER	0.3125	4.694561e-16	<0.1alpha	B
190	VAL	LEU	0.4975	4.694561e-16	<0.1alpha	B
191	ASP	ARG	0.41	4.694561e-16	<0.1alpha	B
192	GLY	LEU	0.365	4.694561e-16	<0.1alpha	B
193	TRP	SER	0.2675	1.371272e-12	<0.1alpha	B
194	TYR	CYS	0.1625	6.267791e-05	<0.1alpha	B
195	GLY	GLY	0.135	0.001500323	<0.5alpha	B
196	TYR	THR	0.1425	0.0006727467	<0.1alpha	B
197	HIE	SER	0.245	1.214092e-10	<0.1alpha	B
198	HIE	GLY	0.36	4.694561e-16	<0.1alpha	B
199	SER	PHE	0.57	4.694561e-16	<0.1alpha	B
200	ASN	THR	0.7825	4.694561e-16	<0.1alpha	B
201	ASP	LEU	0.94	4.694561e-16	<0.1alpha	B
202	GLN	THR	0.94	4.694561e-16	<0.1alpha	B
203	GLY	ASP	0.86	4.694561e-16	<0.1alpha	B
204	SER	ASP	0.8	4.694561e-16	<0.1alpha	B
205	GLY	TYR	0.7	4.694561e-16	<0.1alpha	B
206	TYR	MET	0.66	4.694561e-16	<0.1alpha	B
207	ALA	THR	0.6075	4.694561e-16	<0.1alpha	B
208	ALA	TRP	0.5375	4.694561e-16	<0.1alpha	B
209	ASP	VAL	0.3875	4.694561e-16	<0.1alpha	B
210	LYS	ARG	0.405	4.694561e-16	<0.1alpha	B
211	GLU	GLN	0.21	6.361886e-08	<0.1alpha	B
212	SER	PRO	0.1875	2.11867e-06	<0.1alpha	B
213	THR	PRO	0.3275	4.694561e-16	<0.1alpha	B
214	GLN	GLY	0.375	4.694561e-16	<0.1alpha	B
215	LYS	LYS	0.055	0.5828858	ns	B
216	ALA	ALA	0.2	3.188917e-07	<0.1alpha	B
217	PHE	LEU	0.325	4.694561e-16	<0.1alpha	B
218	ASP	GLU	0.38	4.694561e-16	<0.1alpha	B
219	GLY	TRP	0.3875	4.694561e-16	<0.1alpha	B
220	ILE	LEU	0.2475	7.588534e-11	<0.1alpha	B
221	THR	GLY	0.4725	4.694561e-16	<0.1alpha	B
222	ASN	PHE	0.5075	4.694561e-16	<0.1alpha	B
223	LYS	ILE	0.39	4.694561e-16	<0.1alpha	B
224	VAL	ARG	0.46	4.694561e-16	<0.1alpha	B
225	ASN	ASP	0.6125	4.694561e-16	<0.1alpha	B
226	SER	ARG	0.3525	4.694561e-16	<0.1alpha	B
227	VAL	ALA	0.085	0.1142359	ns	B
228	ILE	ASN	0.175	1.223233e-05	<0.1alpha	B
229	GLU	GLY	0.1425	0.0006727467	<0.1alpha	B
230	LYS	TYR	0.3825	4.694561e-16	<0.1alpha	B
231	MET	THR	0.4325	4.694561e-16	<0.1alpha	B
232	ASN	THR	0.46	4.694561e-16	<0.1alpha	B
233	THR	GLU	0.405	4.694561e-16	<0.1alpha	B
234	VAL	TYR	0.4125	4.694561e-16	<0.1alpha	B
235	GLY	SER	0.4025	4.694561e-16	<0.1alpha	B
236	LYS	ALA	0.25	4.738395e-11	<0.1alpha	B
237	GLU	SER	0.3275	4.694561e-16	<0.1alpha	B
238	PHE	VAL	0.5125	4.694561e-16	<0.1alpha	B
239	SER	LYS	0.525	4.694561e-16	<0.1alpha	B
240	ASN	GLY	0.51	4.694561e-16	<0.1alpha	B
241	LEU	ARG	0.59	4.694561e-16	<0.1alpha	B
242	GLU	PHE	0.505	4.694561e-16	<0.1alpha	B
243	ARG	THR	0.555	4.694561e-16	<0.1alpha	B
244	ARG	ILE	0.55	4.694561e-16	<0.1alpha	B
245	LEU	SER	0.455	4.694561e-16	<0.1alpha	B
246	GLU	ARG	0.4175	4.694561e-16	<0.1alpha	B
247	ASN	ASP	0.2925	5.70871e-15	<0.1alpha	B
248	LEU	ASN	0.2	3.188917e-07	<0.1alpha	B
249	ASN	SER	0.31	4.694561e-16	<0.1alpha	B
250	LYS	GLN	0.1525	0.0002128696	<0.1alpha	B
251	LYS	SER	0.155	0.0001579469	<0.1alpha	B
252	MET	ILE	0.2175	1.8165e-08	<0.1alpha	B
253	GLU	VAL	0.3325	4.694561e-16	<0.1alpha	B
254	ASP	TYR	0.2775	1.621375e-13	<0.1alpha	B
255	GLY	LEU	0.1125	0.01339544	ns	B
256	PHE	GLN	0.1775	8.729695e-06	<0.1alpha	B
257	LEU	MET	0.22	1.179639e-08	<0.1alpha	B
258	ASP	ASN	0.3475	4.694561e-16	<0.1alpha	B
259	VAL	THR	0.5475	4.694561e-16	<0.1alpha	B
260	TRP	LEU	0.515	4.694561e-16	<0.1alpha	B
261	THR	ARG	0.47	4.694561e-16	<0.1alpha	B
262	TYR	VAL	0.5875	4.694561e-16	<0.1alpha	B
263	ASN	GLU	0.5725	4.694561e-16	<0.1alpha	B
264	ALA	ASP	0.415	4.694561e-16	<0.1alpha	B
265	GLU	SER	0.4625	4.694561e-16	<0.1alpha	B
266	LEU	ALA	0.425	4.694561e-16	<0.1alpha	B
267	LEU	THR	0.35	4.694561e-16	<0.1alpha	B
268	VAL	TYR	0.2325	1.273123e-09	<0.1alpha	B
269	LEU	TYR	0.13	0.00252064	<0.5alpha	B
270	MET	CYS	0.075	0.2135308	ns	B
271	GLU	ALA	0.2	3.188917e-07	<0.1alpha	B
272	ASN	ARG	0.3125	4.694561e-16	<0.1alpha	B
273	GLU	PRO	0.3225	4.694561e-16	<0.1alpha	B
274	ARG	LYS	0.2725	4.76e-13	<0.1alpha	B
275	THR	GLY	0.3	9.282418e-16	<0.1alpha	B
276	LEU	TYR	0.18	6.168509e-06	<0.1alpha	B
277	ASP	PHE	0.1975	4.705207e-07	<0.1alpha	B
278	PHE	PRO	0.1925	1.001629e-06	<0.1alpha	B
279	HIE	TYR	0.31	4.694561e-16	<0.1alpha	B
280	ASP	ALA	0.2975	1.848906e-15	<0.1alpha	B
281	SER	MET	0.22	1.179639e-08	<0.1alpha	B
282	ASN	ASP	0.24	3.152727e-10	<0.1alpha	B
283	VAL	TYR	0.2125	4.180831e-08	<0.1alpha	B
284	LYS	TRP	0.0725	0.2463149	ns	B
285	ASN	GLY	0.1625	6.267791e-05	<0.1alpha	B
286	LEU	GLN	0.245	1.214092e-10	<0.1alpha	B
287	TYR	GLY	0.3425	4.694561e-16	<0.1alpha	B
288	ASP	THR	0.3825	4.694561e-16	<0.1alpha	B
289	LYS	SER	0.405	4.694561e-16	<0.1alpha	B
290	VAL	VAL	0.42	4.694561e-16	<0.1alpha	B
291	ARG	ILE	0.575	4.694561e-16	<0.1alpha	B
292	MET	VAL	0.645	4.694561e-16	<0.1alpha	B
293	GLN	SER	0.7325	4.694561e-16	<0.1alpha	B
294	LEU	ASP	0.4475	4.694561e-16	<0.1alpha	B
295	ARG	ILE	0.23	1.996727e-09	<0.1alpha	B
296	ASP	GLN	0.1725	1.723317e-05	<0.1alpha	B
297	ASN	MET	0.1275	0.003247325	<0.5alpha	B
298	VAL	THR	0.1225	0.005331818	<1alpha	B
299	LYS	GLN	0.14	0.0008844119	<0.1alpha	B
300	GLU	SER	0.225	4.901497e-09	<0.1alpha	B
301	LEU	PRO	0.2125	4.180831e-08	<0.1alpha	B
302	GLY	ALA	0.2475	7.588534e-11	<0.1alpha	B
303	ASN	SER	0.3475	4.694561e-16	<0.1alpha	B
304	GLY	GLN	0.4475	4.694561e-16	<0.1alpha	B
305	CYS	SER	0.5325	4.694561e-16	<0.1alpha	B
306	PHE	ALA	0.5	4.694561e-16	<0.1alpha	B
307	GLU	SER	0.51	4.694561e-16	<0.1alpha	B
308	PHE	LEU	0.4825	4.694561e-16	<0.1alpha	B
309	TYR	GLY	0.39	4.694561e-16	<0.1alpha	B
310	HID	GLU	0.2375	5.035062e-10	<0.1alpha	B
311	LYS	SER	0.0725	0.2463149	ns	B
312	CYS	VAL	0.1975	4.705207e-07	<0.1alpha	B
313	ASP	THR	0.2275	3.146284e-09	<0.1alpha	B
314	ASP	ILE	0.335	4.694561e-16	<0.1alpha	B
315	GLU	THR	0.32	4.694561e-16	<0.1alpha	B
316	CYS	CYS	0.25	4.738395e-11	<0.1alpha	B
317	MET	LEU	0.1525	0.0002128696	<0.1alpha	B
318	ASN	ALA	0.185	3.034567e-06	<0.1alpha	B
319	SER	SER	0.0475	0.7590884	ns	B
320	VAL	GLN	0.07	0.2832213	ns	B
321	LYS	THR	0.14	0.0008844119	<0.1alpha	B
322	ASN	ILE	0.39	4.694561e-16	<0.1alpha	B
323	GLY	GLY	0.395	4.694561e-16	<0.1alpha	B
324	THR	THR	0.6075	4.694561e-16	<0.1alpha	B
325	TYR	TRP	0.575	4.694561e-16	<0.1alpha	B
326	ASP	LEU	0.63	4.694561e-16	<0.1alpha	B
327	TYR	ALA	0.54	4.694561e-16	<0.1alpha	B
328	PRO	TRP	0.5675	4.694561e-16	<0.1alpha	B
329	LYS	TYR	0.535	4.694561e-16	<0.1alpha	B
330	TYR	GLN	0.39	4.694561e-16	<0.1alpha	B
331	GLU	GLN	0.3225	4.694561e-16	<0.1alpha	B
332	GLU	LYS	0.35	4.694561e-16	<0.1alpha	B
333	GLU	PRO	0.1625	6.267791e-05	<0.1alpha	B
334	SER	GLY	0.1575	0.0001161049	<0.1alpha	B
335	LYS	LYS	0.365	4.694561e-16	<0.1alpha	B
336	LEU	SER	0.5875	4.694561e-16	<0.1alpha	B
337	ASN	PRO	0.595	4.694561e-16	<0.1alpha	B
338	ARG	GLN	0.605	4.694561e-16	<0.1alpha	B
339	ASN	LEU	0.7425	4.694561e-16	<0.1alpha	B
340	GLU	LEU	0.775	4.694561e-16	<0.1alpha	B
341	GLY	ILE	0.3675	4.694561e-16	<0.1alpha	C
342	LEU	TYR	0.1575	0.0001161049	<0.1alpha	C
343	PHE	ALA	0.08	0.15759	ns	C
344	GLY	ALA	0.155	0.0001579469	<0.1alpha	C
345	ALA	THR	0.205	1.438056e-07	<0.1alpha	C
346	ILE	SER	0.4525	4.694561e-16	<0.1alpha	C
347	ALA	LEU	0.61	4.694561e-16	<0.1alpha	C
348	GLY	ALA	0.5375	4.694561e-16	<0.1alpha	C
349	PHE	ASP	0.32	4.694561e-16	<0.1alpha	C
350	ILE	GLY	0.12	0.006723891	<1alpha	C
351	GLU	VAL	0.1725	1.723317e-05	<0.1alpha	C
352	GLY	PRO	0.0925	0.06764756	ns	C
353	GLY	SER	0.1	0.03820307	ns	C
354	TRP	ARG	0.12	0.006723891	<1alpha	C
355	GLN	PHE	0.2775	1.621375e-13	<0.1alpha	C
356	GLY	SER	0.405	4.694561e-16	<0.1alpha	C
357	MET	GLY	0.5125	4.694561e-16	<0.1alpha	C
358	VAL	SER	0.625	4.694561e-16	<0.1alpha	C
359	ASP	GLY	0.4425	4.694561e-16	<0.1alpha	C
360	GLY	SER	0.26	6.39625e-12	<0.1alpha	C
361	TRP	GLY	0.17	2.39086e-05	<0.1alpha	C
362	TYR	THR	0.1375	0.001154444	<0.5alpha	C
363	GLY	LYS	0.22	1.179639e-08	<0.1alpha	C
364	TYR	PHE	0.165	4.638512e-05	<0.1alpha	C
365	HIE	SER	0.195	6.872527e-07	<0.1alpha	C
366	HIE	PHE	0.23	1.996727e-09	<0.1alpha	C
367	SER	LYS	0.25	4.738395e-11	<0.1alpha	C
368	ASN	ILE	0.265	2.294093e-12	<0.1alpha	C
369	ASP	SER	0.3575	4.694561e-16	<0.1alpha	C
370	GLN	SER	0.335	4.694561e-16	<0.1alpha	C
371	GLY	LEU	0.135	0.001500323	<0.5alpha	C
372	SER	GLN	0.105	0.02556309	ns	C
373	GLY	ALA	0.17	2.39086e-05	<0.1alpha	C
374	TYR	GLU	0.0875	0.09636424	ns	C
375	ALA	ASP	0.1175	0.008509228	<1alpha	C
376	ALA	PHE	0.1075	0.02071612	ns	C
377	ASP	VAL	0.195	6.872527e-07	<0.1alpha	C
378	LYS	SER	0.3675	4.694561e-16	<0.1alpha	C
379	GLU	TYR	0.4525	4.694561e-16	<0.1alpha	C
380	SER	TYR	0.4775	4.694561e-16	<0.1alpha	C
381	THR	CYS	0.4075	4.694561e-16	<0.1alpha	C
382	GLN	GLN	0.51	4.694561e-16	<0.1alpha	C
383	LYS	GLN	0.4925	4.694561e-16	<0.1alpha	C
384	ALA	LEU	0.4625	4.694561e-16	<0.1alpha	C
385	PHE	TYR	0.36	4.694561e-16	<0.1alpha	C
386	ASP	SER	0.34	4.694561e-16	<0.1alpha	C
387	GLY	THR	0.235	8.026204e-10	<0.1alpha	C
388	ILE	PRO	0.1925	1.001629e-06	<0.1alpha	C
389	THR	TRP	0.3225	4.694561e-16	<0.1alpha	C
390	ASN	THR	0.305	4.694561e-16	<0.1alpha	C
391	LYS	PHE	0.1375	0.001154444	<0.5alpha	C
392	VAL	GLY	0.09	0.08085668	ns	C
393	ASN	GLY	0.075	0.2135308	ns	C
394	SER	GLY	0.0975	0.04635703	ns	C
395	VAL	THR	0.2125	4.180831e-08	<0.1alpha	C
396	ILE	ARG	0.2475	7.588534e-11	<0.1alpha	C
397	GLU	LEU	0.1775	8.729695e-06	<0.1alpha	C
398	LYS	GLU	0.4275	4.694561e-16	<0.1alpha	C
399	MET	ILE	0.575	4.694561e-16	<0.1alpha	C
400	ASN	LYS	0.7175	4.694561e-16	<0.1alpha	C
401	THR	GLY	0.265	2.294093e-12	<0.1alpha	C
402	GLU	LEU	0.5	4.694561e-16	<0.1alpha	C
403	ALA	PHE	0.8025	4.694561e-16	<0.1alpha	C
404	VAL	GLY	0.835	4.694561e-16	<0.1alpha	C
405	GLY	ALA	0.9075	4.694561e-16	<0.1alpha	C
406	LYS	ILE	0.8975	4.694561e-16	<0.1alpha	C
407	GLU	ALA	0.79	4.694561e-16	<0.1alpha	C
408	PHE	GLY	0.7575	4.694561e-16	<0.1alpha	C
409	SER	PHE	0.8475	4.694561e-16	<0.1alpha	C
410	ASN	ILE	0.88	4.694561e-16	<0.1alpha	C
411	LEU	GLU	0.69	4.694561e-16	<0.1alpha	C
412	GLU	GLY	0.59	4.694561e-16	<0.1alpha	C
413	ARG	GLY	0.58	4.694561e-16	<0.1alpha	C
414	ARG	TRP	0.6125	4.694561e-16	<0.1alpha	C
415	LEU	GLN	0.5175	4.694561e-16	<0.1alpha	C
416	GLU	GLY	0.57	4.694561e-16	<0.1alpha	C
417	ASN	MET	0.63	4.694561e-16	<0.1alpha	C
418	LEU	VAL	0.5625	4.694561e-16	<0.1alpha	C
419	ASN	ASP	0.59	4.694561e-16	<0.1alpha	C
420	LYS	GLY	0.6575	4.694561e-16	<0.1alpha	C
421	LYS	TRP	0.635	4.694561e-16	<0.1alpha	C
422	MET	TYR	0.505	4.694561e-16	<0.1alpha	C
423	GLU	GLY	0.5325	4.694561e-16	<0.1alpha	C
424	ASP	TYR	0.4625	4.694561e-16	<0.1alpha	C
425	GLY	HIE	0.295	3.208664e-15	<0.1alpha	C
426	PHE	HIE	0.18	6.168509e-06	<0.1alpha	C
427	LEU	SER	0.075	0.2135308	ns	C
428	ASP	ASN	0.32	4.694561e-16	<0.1alpha	C
429	VAL	ASP	0.5825	4.694561e-16	<0.1alpha	C
430	TRP	GLN	0.68	4.694561e-16	<0.1alpha	C
431	THR	GLY	0.465	4.694561e-16	<0.1alpha	C
432	TYR	SER	0.375	4.694561e-16	<0.1alpha	C
433	ASN	GLY	0.145	0.0005103438	<0.1alpha	C
434	ALA	TYR	0.0825	0.1342966	ns	C
435	GLU	ALA	0.175	1.223233e-05	<0.1alpha	C
436	LEU	ALA	0.1625	6.267791e-05	<0.1alpha	C
437	LEU	ASP	0.2375	5.035062e-10	<0.1alpha	C
438	VAL	LYS	0.305	4.694561e-16	<0.1alpha	C
439	LEU	GLU	0.25	4.738395e-11	<0.1alpha	C
440	MET	SER	0.205	1.438056e-07	<0.1alpha	C
441	GLU	THR	0.2475	7.588534e-11	<0.1alpha	C
442	ASN	GLN	0.3225	4.694561e-16	<0.1alpha	C
443	GLU	LYS	0.275	2.795414e-13	<0.1alpha	C
444	ARG	ALA	0.2025	2.15e-07	<0.1alpha	C
445	THR	PHE	0.3425	4.694561e-16	<0.1alpha	C
446	LEU	ASP	0.355	4.694561e-16	<0.1alpha	C
447	ASP	GLY	0.215	2.774519e-08	<0.1alpha	C
448	PHE	ILE	0.33	4.694561e-16	<0.1alpha	C
449	HIE	THR	0.38	4.694561e-16	<0.1alpha	C
450	ASP	ASN	0.2625	3.846549e-12	<0.1alpha	C
451	SER	LYS	0.245	1.214092e-10	<0.1alpha	C
452	ASN	VAL	0.315	4.694561e-16	<0.1alpha	C
453	VAL	ASN	0.3125	4.694561e-16	<0.1alpha	C
454	LYS	SER	0.265	2.294093e-12	<0.1alpha	C
455	ASN	VAL	0.2325	1.273123e-09	<0.1alpha	C
456	LEU	ILE	0.24	3.152727e-10	<0.1alpha	C
457	TYR	GLU	0.185	3.034567e-06	<0.1alpha	C
458	ASP	LYS	0.14	0.0008844119	<0.1alpha	C
459	LYS	MET	0.1075	0.02071612	ns	C
460	VAL	ASN	0.1825	4.359634e-06	<0.1alpha	C
461	ARG	THR	0.2025	2.15e-07	<0.1alpha	C
462	MET	VAL	0.335	4.694561e-16	<0.1alpha	C
463	GLN	GLY	0.3625	4.694561e-16	<0.1alpha	C
464	LEU	LYS	0.3525	4.694561e-16	<0.1alpha	C
465	ARG	GLU	0.4175	4.694561e-16	<0.1alpha	C
466	ASP	PHE	0.47	4.694561e-16	<0.1alpha	C
467	ASN	SER	0.4525	4.694561e-16	<0.1alpha	C
468	VAL	ASN	0.465	4.694561e-16	<0.1alpha	C
469	LYS	LEU	0.55	4.694561e-16	<0.1alpha	C
470	GLU	GLU	0.4975	4.694561e-16	<0.1alpha	C
471	LEU	ARG	0.455	4.694561e-16	<0.1alpha	C
472	GLY	ARG	0.4075	4.694561e-16	<0.1alpha	C
473	ASN	LEU	0.28	9.465521e-14	<0.1alpha	C
474	GLY	GLU	0.3	9.282418e-16	<0.1alpha	C
475	CYS	ASN	0.27	8.098352e-13	<0.1alpha	C
476	PHE	LEU	0.1825	4.359634e-06	<0.1alpha	C
477	GLU	ASN	0.125	0.004171843	<0.5alpha	C
478	PHE	LYS	0.1375	0.001154444	<0.5alpha	C
479	TYR	LYS	0.1975	4.705207e-07	<0.1alpha	C
480	HIE	MET	0.3475	4.694561e-16	<0.1alpha	C
481	LYS	GLU	0.465	4.694561e-16	<0.1alpha	C
482	CYS	ASP	0.4375	4.694561e-16	<0.1alpha	C
483	ASP	GLY	0.5175	4.694561e-16	<0.1alpha	C
484	ASP	PHE	0.675	4.694561e-16	<0.1alpha	C
485	GLU	LEU	0.72	4.694561e-16	<0.1alpha	C
486	CYS	ASP	0.595	4.694561e-16	<0.1alpha	C
487	MET	VAL	0.6225	4.694561e-16	<0.1alpha	C
488	ASN	TRP	0.725	4.694561e-16	<0.1alpha	C
489	SER	THR	0.7	4.694561e-16	<0.1alpha	C
490	VAL	TYR	0.7	4.694561e-16	<0.1alpha	C
491	LYS	ASN	0.8175	4.694561e-16	<0.1alpha	C
492	ASN	ALA	0.8775	4.694561e-16	<0.1alpha	C
493	GLY	GLU	0.88	4.694561e-16	<0.1alpha	C
494	THR	LEU	0.8725	4.694561e-16	<0.1alpha	C
495	TYR	LEU	0.8	4.694561e-16	<0.1alpha	C
496	ASP	VAL	0.775	4.694561e-16	<0.1alpha	C
497	TYR	LEU	0.665	4.694561e-16	<0.1alpha	C
498	PRO	MET	0.7625	4.694561e-16	<0.1alpha	C
499	LYS	GLU	0.8325	4.694561e-16	<0.1alpha	C
500	TYR	ASN	0.715	4.694561e-16	<0.1alpha	C
501	GLU	GLU	0.705	4.694561e-16	<0.1alpha	C
502	GLU	ARG	0.825	4.694561e-16	<0.1alpha	C
503	GLU	THR	0.825	4.694561e-16	<0.1alpha	C
504	SER	LEU	0.7275	4.694561e-16	<0.1alpha	C
505	LYS	ASP	0.845	4.694561e-16	<0.1alpha	C
506	LEU	PHE	0.895	4.694561e-16	<0.1alpha	C
507	ASN	HIE	0.765	4.694561e-16	<0.1alpha	C
508	ARG	ASP	0.755	4.694561e-16	<0.1alpha	C
509	ASN	SER	0.89	4.694561e-16	<0.1alpha	C
510	GLU	ASN	0.905	4.694561e-16	<0.1alpha	C
