## Supplementary material for "Identifying protein sites contributing to vaccine escape via statistical comparisons of short-term molecular dynamics simulations": adjustKStests.txt

posAA	refAA	queryAA	Dval	pval	signif
1	THR	THR	0.30576	3.177778e-16	<0.1alpha
2	ASN	ASN	0.33	3.177778e-16	<0.1alpha
3	LEU	LEU	0.2975	1.246036e-15	<0.1alpha
4	CYS	CYS	0.2425	1.395971e-10	<0.1alpha
5	PRO	PRO	0.2075	7.062623e-08	<0.1alpha
6	PHE	PHE	0.1975	3.455317e-07	<0.1alpha
7	GLY	GLY	0.265	1.550189e-12	<0.1alpha
8	GLU	GLU	0.2825	3.5646e-14	<0.1alpha
9	VAL	VAL	0.2225	5.564148e-09	<0.1alpha
10	PHE	PHE	0.27	5.41875e-13	<0.1alpha
11	ASN	ASN	0.25	3.224464e-11	<0.1alpha
12	ALA	ALA	0.28	6.166875e-14	<0.1alpha
13	THR	THR	0.3075	3.177778e-16	<0.1alpha
14	ARG	ARG	0.325	3.177778e-16	<0.1alpha
15	PHE	PHE	0.395	3.177778e-16	<0.1alpha
16	ALA	ALA	0.3525	3.177778e-16	<0.1alpha
17	SER	SER	0.3725	3.177778e-16	<0.1alpha
18	VAL	VAL	0.4	3.177778e-16	<0.1alpha
19	TYR	TYR	0.395	3.177778e-16	<0.1alpha
20	ALA	ALA	0.3725	3.177778e-16	<0.1alpha
21	TRP	TRP	0.3225	3.177778e-16	<0.1alpha
22	ASN	ASN	0.3275	3.177778e-16	<0.1alpha
23	ARG	ARG	0.26	4.321104e-12	<0.1alpha
24	LYS	LYS	0.2375	3.604099e-10	<0.1alpha
25	ARG	ARG	0.2675	9.217166e-13	<0.1alpha
26	ILE	ILE	0.2425	1.395971e-10	<0.1alpha
27	SER	SER	0.27	5.41875e-13	<0.1alpha
28	ASN	ASN	0.265	1.550189e-12	<0.1alpha
29	CYS	CYS	0.275	1.858235e-13	<0.1alpha
30	VAL	VAL	0.31	3.177778e-16	<0.1alpha
31	ALA	ALA	0.295	2.134014e-15	<0.1alpha
32	ASP	ASP	0.325	3.177778e-16	<0.1alpha
33	TYR	TYR	0.3375	3.177778e-16	<0.1alpha
34	SER	SER	0.3775	3.177778e-16	<0.1alpha
35	VAL	VAL	0.29	6.569483e-15	<0.1alpha
36	LEU	LEU	0.2925	3.785455e-15	<0.1alpha
37	TYR	TYR	0.37	3.177778e-16	<0.1alpha
38	ASN	ASN	0.32	3.177778e-16	<0.1alpha
39	SER	SER	0.26	4.321104e-12	<0.1alpha
40	ALA	ALA	0.4175	3.177778e-16	<0.1alpha
41	SER	SER	0.3575	3.177778e-16	<0.1alpha
42	PHE	PHE	0.3675	3.177778e-16	<0.1alpha
43	SER	SER	0.4025	3.177778e-16	<0.1alpha
44	THR	THR	0.3425	3.177778e-16	<0.1alpha
45	PHE	PHE	0.3575	3.177778e-16	<0.1alpha
46	LYS	LYS	0.3175	3.177778e-16	<0.1alpha
47	CYS	CYS	0.295	2.134014e-15	<0.1alpha
48	TYR	TYR	0.3125	3.177778e-16	<0.1alpha
49	GLY	GLY	0.3225	3.177778e-16	<0.1alpha
50	VAL	VAL	0.3225	3.177778e-16	<0.1alpha
51	SER	SER	0.3375	3.177778e-16	<0.1alpha
52	PRO	PRO	0.36	3.177778e-16	<0.1alpha
53	THR	THR	0.3575	3.177778e-16	<0.1alpha
54	LYS	LYS	0.355	3.177778e-16	<0.1alpha
55	LEU	LEU	0.2975	1.246036e-15	<0.1alpha
56	ASN	ASN	0.3025	3.183088e-16	<0.1alpha
57	ASP	ASP	0.2975	1.246036e-15	<0.1alpha
58	LEU	LEU	0.25	3.224464e-11	<0.1alpha
59	CYS	CYS	0.1975	3.455317e-07	<0.1alpha
60	PHE	PHE	0.23	1.447931e-09	<0.1alpha
61	THR	THR	0.235	5.747428e-10	<0.1alpha
62	ASN	ASN	0.22	8.613051e-09	<0.1alpha
63	VAL	VAL	0.1975	3.455317e-07	<0.1alpha
64	TYR	TYR	0.1925	7.459005e-07	<0.1alpha
65	ALA	ALA	0.195	5.0895e-07	<0.1alpha
66	ASP	ASP	0.165	3.729e-05	<0.1alpha
67	SER	SER	0.21	4.703702e-08	<0.1alpha
68	PHE	PHE	0.28	6.166875e-14	<0.1alpha
69	VAL	VAL	0.3525	3.177778e-16	<0.1alpha
70	ILE	ILE	0.4225	3.177778e-16	<0.1alpha
71	ARG	ARG	0.505	3.177778e-16	<0.1alpha
72	GLY	GLY	0.5175	3.177778e-16	<0.1alpha
73	ASP	ASP	0.5725	3.177778e-16	<0.1alpha
74	GLU	GLU	0.5075	3.177778e-16	<0.1alpha
75	VAL	VAL	0.435	3.177778e-16	<0.1alpha
76	ARG	ARG	0.515	3.177778e-16	<0.1alpha
77	GLN	GLN	0.49	3.177778e-16	<0.1alpha
78	ILE	ILE	0.4	3.177778e-16	<0.1alpha
79	ALA	ALA	0.4	3.177778e-16	<0.1alpha
80	PRO	PRO	0.4625	3.177778e-16	<0.1alpha
81	GLY	GLY	0.57	3.177778e-16	<0.1alpha
82	GLN	GLN	0.595	3.177778e-16	<0.1alpha
83	THR	THR	0.6775	3.177778e-16	<0.1alpha
84	GLY	GLY	0.695	3.177778e-16	<0.1alpha
85	LYS	LYS	0.6775	3.177778e-16	<0.1alpha
86	ILE	ILE	0.5425	3.177778e-16	<0.1alpha
87	ALA	ALA	0.5125	3.177778e-16	<0.1alpha
88	ASP	ASP	0.5925	3.177778e-16	<0.1alpha
89	TYR	TYR	0.555	3.177778e-16	<0.1alpha
90	ASN	ASN	0.4025	3.177778e-16	<0.1alpha
91	TYR	TYR	0.3675	3.177778e-16	<0.1alpha
92	LYS	LYS	0.345	3.177778e-16	<0.1alpha
93	LEU	LEU	0.3525	3.177778e-16	<0.1alpha
94	PRO	PRO	0.3825	3.177778e-16	<0.1alpha
95	ASP	ASP	0.465	3.177778e-16	<0.1alpha
96	ASP	ASP	0.3975	3.177778e-16	<0.1alpha
97	PHE	PHE	0.335	3.177778e-16	<0.1alpha
98	THR	THR	0.255	1.196e-11	<0.1alpha
99	GLY	GLY	0.2575	7.205488e-12	<0.1alpha
100	CYS	CYS	0.21	4.703702e-08	<0.1alpha
101	VAL	VAL	0.2125	3.116732e-08	<0.1alpha
102	ILE	ILE	0.2075	7.062623e-08	<0.1alpha
103	ALA	ALA	0.295	2.134014e-15	<0.1alpha
104	TRP	TRP	0.37	3.177778e-16	<0.1alpha
105	ASN	ASN	0.43	3.177778e-16	<0.1alpha
106	SER	SER	0.465	3.177778e-16	<0.1alpha
107	ASN	ASN	0.52	3.177778e-16	<0.1alpha
108	ASN	ASN	0.52	3.177778e-16	<0.1alpha
109	LEU	LEU	0.5	3.177778e-16	<0.1alpha
110	ASP	ASP	0.55	3.177778e-16	<0.1alpha
111	SER	SER	0.5875	3.177778e-16	<0.1alpha
112	LYS	LYS	0.65	3.177778e-16	<0.1alpha
113	VAL	VAL	0.675	3.177778e-16	<0.1alpha
114	GLY	GLY	0.7175	3.177778e-16	<0.1alpha
115	GLY	GLY	0.685	3.177778e-16	<0.1alpha
116	ASN	ASN	0.61	3.177778e-16	<0.1alpha
117	TYR	TYR	0.5875	3.177778e-16	<0.1alpha
118	ASN	ASN	0.5175	3.177778e-16	<0.1alpha
119	TYR	TYR	0.52	3.177778e-16	<0.1alpha
120	LEU	LEU	0.5325	3.177778e-16	<0.1alpha
121	TYR	TYR	0.5875	3.177778e-16	<0.1alpha
122	ARG	ARG	0.6075	3.177778e-16	<0.1alpha
123	LEU	LEU	0.6625	3.177778e-16	<0.1alpha
124	PHE	PHE	0.665	3.177778e-16	<0.1alpha
125	ARG	ARG	0.6825	3.177778e-16	<0.1alpha
126	LYS	LYS	0.7025	3.177778e-16	<0.1alpha
127	SER	SER	0.635	3.177778e-16	<0.1alpha
128	ASN	ASN	0.5725	3.177778e-16	<0.1alpha
129	LEU	LEU	0.47	3.177778e-16	<0.1alpha
130	LYS	LYS	0.3875	3.177778e-16	<0.1alpha
131	PRO	PRO	0.36	3.177778e-16	<0.1alpha
132	PHE	PHE	0.3175	3.177778e-16	<0.1alpha
133	GLU	GLU	0.3525	3.177778e-16	<0.1alpha
134	ARG	ARG	0.39	3.177778e-16	<0.1alpha
135	ASP	ASP	0.42	3.177778e-16	<0.1alpha
136	ILE	ILE	0.4175	3.177778e-16	<0.1alpha
137	SER	SER	0.47	3.177778e-16	<0.1alpha
138	THR	THR	0.5025	3.177778e-16	<0.1alpha
139	GLU	GLU	0.54	3.177778e-16	<0.1alpha
140	ILE	ILE	0.5825	3.177778e-16	<0.1alpha
141	TYR	TYR	0.635	3.177778e-16	<0.1alpha
142	GLN	GLN	0.725	3.177778e-16	<0.1alpha
143	ALA	ALA	0.845	3.177778e-16	<0.1alpha
144	GLY	GLY	0.8875	3.177778e-16	<0.1alpha
145	SER	SER	0.7925	3.177778e-16	<0.1alpha
146	THR	THR	0.7025	3.177778e-16	<0.1alpha
147	PRO	PRO	0.64	3.177778e-16	<0.1alpha
148	CYS	CYS	0.6525	3.177778e-16	<0.1alpha
149	ASN	ASN	0.645	3.177778e-16	<0.1alpha
150	GLY	GLY	0.645	3.177778e-16	<0.1alpha
151	VAL	VAL	0.65	3.177778e-16	<0.1alpha
152	GLU	GLU	0.69	3.177778e-16	<0.1alpha
153	GLY	GLY	0.76	3.177778e-16	<0.1alpha
154	PHE	PHE	0.8	3.177778e-16	<0.1alpha
155	ASN	ASN	0.795	3.177778e-16	<0.1alpha
156	CYS	CYS	0.7225	3.177778e-16	<0.1alpha
157	TYR	TYR	0.6675	3.177778e-16	<0.1alpha
158	PHE	PHE	0.64	3.177778e-16	<0.1alpha
159	PRO	PRO	0.5975	3.177778e-16	<0.1alpha
160	LEU	LEU	0.59	3.177778e-16	<0.1alpha
161	GLN	GLN	0.61	3.177778e-16	<0.1alpha
162	SER	SER	0.6425	3.177778e-16	<0.1alpha
163	TYR	TYR	0.6425	3.177778e-16	<0.1alpha
164	GLY	GLY	0.6725	3.177778e-16	<0.1alpha
165	PHE	PHE	0.665	3.177778e-16	<0.1alpha
166	GLN	GLN	0.6725	3.177778e-16	<0.1alpha
167	PRO	PRO	0.6725	3.177778e-16	<0.1alpha
168	THR	THR	0.7075	3.177778e-16	<0.1alpha
169	ASN	ASN	0.69	3.177778e-16	<0.1alpha
170	GLY	GLY	0.6925	3.177778e-16	<0.1alpha
171	VAL	VAL	0.62	3.177778e-16	<0.1alpha
172	GLY	GLY	0.6425	3.177778e-16	<0.1alpha
173	TYR	TYR	0.6475	3.177778e-16	<0.1alpha
174	GLN	GLN	0.56	3.177778e-16	<0.1alpha
175	PRO	PRO	0.4825	3.177778e-16	<0.1alpha
176	TYR	TYR	0.4	3.177778e-16	<0.1alpha
177	ARG	ARG	0.285	2.033758e-14	<0.1alpha
178	VAL	VAL	0.2125	3.116732e-08	<0.1alpha
179	VAL	VAL	0.1675	2.687784e-05	<0.1alpha
180	VAL	VAL	0.1675	2.687784e-05	<0.1alpha
181	LEU	LEU	0.2025	1.586351e-07	<0.1alpha
182	SER	SER	0.18	4.778516e-06	<0.1alpha
183	PHE	PHE	0.1975	3.455317e-07	<0.1alpha
184	GLU	GLU	0.2025	1.586351e-07	<0.1alpha
185	LEU	LEU	0.26	4.321104e-12	<0.1alpha
186	LEU	LEU	0.2625	2.610562e-12	<0.1alpha
187	HIE	HIE	0.285	2.033758e-14	<0.1alpha
188	ALA	ALA	0.305	3.177778e-16	<0.1alpha
189	PRO	PRO	0.2875	1.171469e-14	<0.1alpha
190	ALA	ALA	0.285	2.033758e-14	<0.1alpha
191	THR	THR	0.29	6.569483e-15	<0.1alpha
192	VAL	VAL	0.2225	5.564148e-09	<0.1alpha
193	CYS	CYS	0.24	2.248772e-10	<0.1alpha
194	GLY	GLY	0.25	3.224464e-11	<0.1alpha
195	LYS	LYS	0.2725	3.190909e-13	<0.1alpha
