## Supplementary material for "Identifying protein sites contributing to vaccine escape via statistical comparisons of short-term molecular dynamics simulations": data_plot.csv

pos_ref	res_ref	flux_ref_avg	flux_query_avg	KLdivergence	Dvalue	pvalue	significance	ALA	ARG	ASN	ASP	CYS	GLN	GLU	GLY	HIE	ILE	LEU	LYS	PHE	PRO	SER	THR	TRP	TYR	VAL	p < 0.1
1	THR	3.362191771	2.889882544	0	0.30576	3.18E-16	p < 0.1																0				0.30576
2	ASN	2.9038985	2.51780225	-0.4571042	0.33	3.18E-16	p < 0.1			-0.4571042																	0.33
3	LEU	2.674579	2.36633625	-0.432236	0.2975	1.25E-15	p < 0.1											-0.432236									0.2975
4	CYS	2.430102	2.208693	-0.3203974	0.2425	1.40E-10	p < 0.1					-0.3203974															0.2425
5	PRO	2.3582275	2.18425925	-0.2341503	0.2075	7.06E-08	p < 0.1														-0.2341503						0.2075
6	PHE	2.263348	2.0889485	-0.3009909	0.1975	3.46E-07	p < 0.1													-0.3009909							0.1975
7	GLY	2.392068	2.135217	-0.6655521	0.265	1.55E-12	p < 0.1								-0.6655521												0.265
8	GLU	2.36541175	2.07817075	-0.4799923	0.2825	3.56E-14	p < 0.1							-0.4799923													0.2825
9	VAL	2.155582	1.96273	-0.381993	0.2225	5.56E-09	p < 0.1																			-0.381993	0.2225
10	PHE	2.277704	1.9545415	-0.6062594	0.27	5.42E-13	p < 0.1													-0.6062594							0.27
11	ASN	2.4367735	2.12552975	-0.5085263	0.25	3.22E-11	p < 0.1			-0.5085263																	0.25
12	ALA	2.3735575	2.0750615	-0.514341	0.28	6.17E-14	p < 0.1	-0.514341																			0.28
13	THR	2.577155	2.212743	-0.5508373	0.3075	3.18E-16	p < 0.1																-0.5508373				0.3075
14	ARG	2.32902825	1.9874565	-0.5290201	0.325	3.18E-16	p < 0.1		-0.5290201																		0.325
15	PHE	2.082553	1.74530425	-0.7707171	0.395	3.18E-16	p < 0.1													-0.7707171							0.395
16	ALA	1.891815	1.607629	-0.5479695	0.3525	3.18E-16	p < 0.1	-0.5479695																			0.3525
17	SER	1.814528	1.51555575	-0.6588145	0.3725	3.18E-16	p < 0.1															-0.6588145					0.3725
18	VAL	1.738211	1.43479125	-0.8680679	0.4	3.18E-16	p < 0.1																			-0.8680679	0.4
19	TYR	1.8431765	1.48373525	-0.8808973	0.395	3.18E-16	p < 0.1																		-0.8808973		0.395
20	ALA	1.88042275	1.57664825	-0.5939092	0.3725	3.18E-16	p < 0.1	-0.5939092																			0.3725
21	TRP	1.8319445	1.58996325	-0.4527764	0.3225	3.18E-16	p < 0.1																	-0.4527764			0.3225
22	ASN	1.957156	1.6939065	-0.5989786	0.3275	3.18E-16	p < 0.1			-0.5989786																	0.3275
23	ARG	2.02006925	1.78206025	-0.2993276	0.26	4.32E-12	p < 0.1		-0.2993276																		0.26
24	LYS	2.03132775	1.84075675	-0.2481573	0.2375	3.60E-10	p < 0.1												-0.2481573								0.2375
25	ARG	2.19863525	1.99560525	-0.284755	0.2675	9.22E-13	p < 0.1		-0.284755																		0.2675
26	ILE	2.253325	2.05518425	-0.2344994	0.2425	1.40E-10	p < 0.1										-0.2344994										0.2425
27	SER	2.483862	2.2246375	-0.3438562	0.27	5.42E-13	p < 0.1															-0.3438562					0.27
28	ASN	2.68597725	2.399855	-0.3399939	0.265	1.55E-12	p < 0.1			-0.3399939																	0.265
29	CYS	2.60584725	2.332678	-0.399888	0.275	1.86E-13	p < 0.1					-0.399888															0.275
30	VAL	2.59925875	2.30507125	-0.5426962	0.31	3.18E-16	p < 0.1																			-0.5426962	0.31
31	ALA	2.52504575	2.241308	-0.3693786	0.295	2.13E-15	p < 0.1	-0.3693786																			0.295
32	ASP	2.50181525	2.1765975	-0.5064215	0.325	3.18E-16	p < 0.1				-0.5064215																0.325
33	TYR	2.4212105	2.06527625	-0.5997222	0.3375	3.18E-16	p < 0.1																		-0.5997222		0.3375
34	SER	2.583014	2.15755975	-0.796079	0.3775	3.18E-16	p < 0.1															-0.796079					0.3775
35	VAL	2.47565875	2.167156	-0.5054889	0.29	6.57E-15	p < 0.1																			-0.5054889	0.29
36	LEU	2.397011	2.0447775	-0.5871909	0.2925	3.79E-15	p < 0.1											-0.5871909									0.2925
37	TYR	2.6710665	2.204032	-0.6913384	0.37	3.18E-16	p < 0.1																		-0.6913384		0.37
38	ASN	2.7917275	2.40438	-0.4107497	0.32	3.18E-16	p < 0.1			-0.4107497																	0.32
39	SER	2.6572055	2.349079	-0.4049442	0.26	4.32E-12	p < 0.1															-0.4049442					0.26
40	ALA	2.66932675	2.19530675	-0.9358567	0.4175	3.18E-16	p < 0.1	-0.9358567																			0.4175
41	SER	2.598483	2.167232	-0.5913869	0.3575	3.18E-16	p < 0.1															-0.5913869					0.3575
42	PHE	2.3578925	1.9205635	-0.8703369	0.3675	3.18E-16	p < 0.1													-0.8703369							0.3675
43	SER	2.283834	1.841789	-0.843339	0.4025	3.18E-16	p < 0.1															-0.843339					0.4025
44	THR	2.1286115	1.76567725	-0.6663215	0.3425	3.18E-16	p < 0.1																-0.6663215				0.3425
45	PHE	2.18245725	1.7972835	-0.6990281	0.3575	3.18E-16	p < 0.1													-0.6990281							0.3575
46	LYS	2.085539	1.763527	-0.625637	0.3175	3.18E-16	p < 0.1												-0.625637								0.3175
47	CYS	2.18300075	1.842805	-0.5633512	0.295	2.13E-15	p < 0.1					-0.5633512															0.295
48	TYR	2.1885185	1.855001	-0.5315987	0.3125	3.18E-16	p < 0.1																		-0.5315987		0.3125
49	GLY	2.4278385	2.0474775	-0.4831523	0.3225	3.18E-16	p < 0.1								-0.4831523												0.3225
50	VAL	2.419957	2.06634	-0.5068568	0.3225	3.18E-16	p < 0.1																			-0.5068568	0.3225
51	SER	2.54534725	2.169551	-0.5722467	0.3375	3.18E-16	p < 0.1															-0.5722467					0.3375
52	PRO	2.58123725	2.19047225	-0.4929815	0.36	3.18E-16	p < 0.1														-0.4929815						0.36
53	THR	2.81638625	2.34406275	-0.5241989	0.3575	3.18E-16	p < 0.1																-0.5241989				0.3575
54	LYS	2.698813	2.2571495	-0.6595161	0.355	3.18E-16	p < 0.1												-0.6595161								0.355
55	LEU	2.5179995	2.19596775	-0.5009155	0.2975	1.25E-15	p < 0.1											-0.5009155									0.2975
56	ASN	2.6406055	2.28631675	-0.3899968	0.3025	3.18E-16	p < 0.1			-0.3899968																	0.3025
57	ASP	2.75679375	2.383847	-0.3924127	0.2975	1.25E-15	p < 0.1				-0.3924127																0.2975
58	LEU	2.595101	2.29964075	-0.5086924	0.25	3.22E-11	p < 0.1											-0.5086924									0.25
59	CYS	2.5733955	2.32719825	-0.3476537	0.1975	3.46E-07	p < 0.1					-0.3476537															0.1975
60	PHE	2.4724815	2.19876075	-0.4691772	0.23	1.45E-09	p < 0.1													-0.4691772							0.23
61	THR	2.4918595	2.204409	-0.4748355	0.235	5.75E-10	p < 0.1																-0.4748355				0.235
62	ASN	2.2719975	2.05213075	-0.3537606	0.22	8.61E-09	p < 0.1			-0.3537606																	0.22
63	VAL	2.10151525	1.9387665	-0.2220246	0.1975	3.46E-07	p < 0.1																			-0.2220246	0.1975
64	TYR	1.93692925	1.80587925	-0.1814302	0.1925	7.46E-07	p < 0.1																		-0.1814302		0.1925
65	ALA	1.85180475	1.7248725	-0.2208124	0.195	5.09E-07	p < 0.1	-0.2208124																			0.195
66	ASP	1.7366245	1.626868	-0.1466694	0.165	3.73E-05	p < 0.1				-0.1466694																0.165
67	SER	1.7306755	1.58278825	-0.3255017	0.21	4.70E-08	p < 0.1															-0.3255017					0.21
68	PHE	1.73450275	1.52369725	-0.3828236	0.28	6.17E-14	p < 0.1													-0.3828236							0.28
69	VAL	1.786537	1.4728735	-0.7670246	0.3525	3.18E-16	p < 0.1																			-0.7670246	0.3525
70	ILE	1.85068675	1.426641	-1.189358	0.4225	3.18E-16	p < 0.1										-1.189358										0.4225
71	ARG	1.94638575	1.394448	-1.929779	0.505	3.18E-16	p < 0.1		-1.929779																		0.505
72	GLY	2.07868975	1.47137125	-2.107584	0.5175	3.18E-16	p < 0.1								-2.107584												0.5175
73	ASP	2.1325795	1.44625	-2.567602	0.5725	3.18E-16	p < 0.1				-2.567602																0.5725
74	GLU	1.931759	1.3664015	-2.000079	0.5075	3.18E-16	p < 0.1							-2.000079													0.5075
75	VAL	1.8972445	1.4253265	-1.370943	0.435	3.18E-16	p < 0.1																			-1.370943	0.435
76	ARG	1.99880125	1.445722	-1.788504	0.515	3.18E-16	p < 0.1		-1.788504																		0.515
77	GLN	1.884048	1.3935315	-1.5922	0.49	3.18E-16	p < 0.1						-1.5922														0.49
78	ILE	1.86329525	1.4629645	-1.069264	0.4	3.18E-16	p < 0.1										-1.069264										0.4
79	ALA	1.95757125	1.5241415	-1.187538	0.4	3.18E-16	p < 0.1	-1.187538																			0.4
80	PRO	2.14369425	1.62503275	-1.335765	0.4625	3.18E-16	p < 0.1														-1.335765						0.4625
81	GLY	2.31679875	1.6807205	-1.829707	0.57	3.18E-16	p < 0.1								-1.829707												0.57
82	GLN	2.16141325	1.5110905	-2.188829	0.595	3.18E-16	p < 0.1						-2.188829														0.595
83	THR	2.18958075	1.42555075	-2.977067	0.6775	3.18E-16	p < 0.1																-2.977067				0.6775
84	GLY	2.08343925	1.338346	-3.033188	0.695	3.18E-16	p < 0.1								-3.033188												0.695
85	LYS	1.98763325	1.29218675	-2.976812	0.6775	3.18E-16	p < 0.1												-2.976812								0.6775
86	ILE	1.8384465	1.31151275	-1.924269	0.5425	3.18E-16	p < 0.1										-1.924269										0.5425
87	ALA	1.9056105	1.37161325	-1.812784	0.5125	3.18E-16	p < 0.1	-1.812784																			0.5125
88	ASP	1.99098925	1.381177	-2.248134	0.5925	3.18E-16	p < 0.1				-2.248134																0.5925
89	TYR	1.89470275	1.3753545	-1.854156	0.555	3.18E-16	p < 0.1																		-1.854156		0.555
90	ASN	1.7591105	1.39513925	-1.080111	0.4025	3.18E-16	p < 0.1			-1.080111																	0.4025
91	TYR	1.741309	1.40727325	-1.007912	0.3675	3.18E-16	p < 0.1																		-1.007912		0.3675
92	LYS	1.83216175	1.4907235	-0.9921521	0.345	3.18E-16	p < 0.1												-0.9921521								0.345
93	LEU	1.9589445	1.56653625	-0.8883618	0.3525	3.18E-16	p < 0.1											-0.8883618									0.3525
94	PRO	2.128531	1.6870965	-1.032588	0.3825	3.18E-16	p < 0.1														-1.032588						0.3825
95	ASP	2.3802265	1.8284695	-1.314433	0.465	3.18E-16	p < 0.1				-1.314433																0.465
96	ASP	2.39233175	1.90527825	-1.016898	0.3975	3.18E-16	p < 0.1				-1.016898																0.3975
97	PHE	2.19000175	1.80392975	-0.7173407	0.335	3.18E-16	p < 0.1													-0.7173407							0.335
98	THR	2.099235	1.8134715	-0.4078976	0.255	1.20E-11	p < 0.1																-0.4078976				0.255
99	GLY	2.015248	1.784633	-0.376692	0.2575	7.21E-12	p < 0.1								-0.376692												0.2575
100	CYS	1.885778	1.70153425	-0.4020223	0.21	4.70E-08	p < 0.1					-0.4020223															0.21
101	VAL	1.8682025	1.64668825	-0.3370509	0.2125	3.12E-08	p < 0.1																			-0.3370509	0.2125
102	ILE	1.85161125	1.634634	-0.3136709	0.2075	7.06E-08	p < 0.1										-0.3136709										0.2075
103	ALA	1.96561225	1.65008825	-0.5029709	0.295	2.13E-15	p < 0.1	-0.5029709																			0.295
104	TRP	2.0586005	1.663222	-0.8469956	0.37	3.18E-16	p < 0.1																	-0.8469956			0.37
105	ASN	2.22722675	1.71691375	-1.254513	0.43	3.18E-16	p < 0.1			-1.254513																	0.43
106	SER	2.2804135	1.726203	-1.425049	0.465	3.18E-16	p < 0.1															-1.425049					0.465
107	ASN	2.4756985	1.797534	-1.687861	0.52	3.18E-16	p < 0.1			-1.687861																	0.52
108	ASN	2.675092	1.97685275	-1.646042	0.52	3.18E-16	p < 0.1			-1.646042																	0.52
109	LEU	2.5152845	1.90311725	-1.656822	0.5	3.18E-16	p < 0.1											-1.656822									0.5
110	ASP	2.36014275	1.752984	-1.897138	0.55	3.18E-16	p < 0.1				-1.897138																0.55
111	SER	2.55727375	1.8145345	-2.103506	0.5875	3.18E-16	p < 0.1															-2.103506					0.5875
112	LYS	2.76688475	1.88544475	-2.68903	0.65	3.18E-16	p < 0.1												-2.68903								0.65
113	VAL	3.03308725	2.0490425	-3.0298	0.675	3.18E-16	p < 0.1																			-3.0298	0.675
114	GLY	3.00786825	2.00628625	-3.357625	0.7175	3.18E-16	p < 0.1								-3.357625												0.7175
115	GLY	2.73006675	1.82273425	-3.040901	0.685	3.18E-16	p < 0.1								-3.040901												0.685
116	ASN	2.461657	1.7022605	-2.665571	0.61	3.18E-16	p < 0.1			-2.665571																	0.61
117	TYR	2.40160825	1.69822675	-2.376539	0.5875	3.18E-16	p < 0.1																		-2.376539		0.5875
118	ASN	2.2974965	1.70863475	-1.784956	0.5175	3.18E-16	p < 0.1			-1.784956																	0.5175
119	TYR	2.0917925	1.53689	-1.953767	0.52	3.18E-16	p < 0.1																		-1.953767		0.52
120	LEU	1.96052125	1.4468865	-1.8159	0.5325	3.18E-16	p < 0.1											-1.8159									0.5325
121	TYR	1.92243625	1.36972425	-2.10876	0.5875	3.18E-16	p < 0.1																		-2.10876		0.5875
122	ARG	1.9280005	1.343041	-2.22746	0.6075	3.18E-16	p < 0.1		-2.22746																		0.6075
123	LEU	2.101176	1.3405875	-3.266178	0.6625	3.18E-16	p < 0.1											-3.266178									0.6625
124	PHE	2.173697	1.42771275	-2.974893	0.665	3.18E-16	p < 0.1													-2.974893							0.665
125	ARG	2.28191425	1.46688475	-3.156164	0.6825	3.18E-16	p < 0.1		-3.156164																		0.6825
126	LYS	2.477534	1.57661775	-3.405124	0.7025	3.18E-16	p < 0.1												-3.405124								0.7025
127	SER	2.33362325	1.56811175	-2.726203	0.635	3.18E-16	p < 0.1															-2.726203					0.635
128	ASN	2.22859725	1.5620015	-2.195901	0.5725	3.18E-16	p < 0.1			-2.195901																	0.5725
129	LEU	2.069346	1.55527575	-1.624402	0.47	3.18E-16	p < 0.1											-1.624402									0.47
130	LYS	2.07088775	1.62499575	-1.264305	0.3875	3.18E-16	p < 0.1												-1.264305								0.3875
131	PRO	2.05622425	1.646749	-1.092212	0.36	3.18E-16	p < 0.1														-1.092212						0.36
132	PHE	1.9913765	1.63644475	-0.7840166	0.3175	3.18E-16	p < 0.1													-0.7840166							0.3175
133	GLU	1.9702015	1.6127285	-1.034481	0.3525	3.18E-16	p < 0.1							-1.034481													0.3525
134	ARG	2.0010065	1.6344385	-1.006736	0.39	3.18E-16	p < 0.1		-1.006736																		0.39
135	ASP	1.99561925	1.5839665	-1.127034	0.42	3.18E-16	p < 0.1				-1.127034																0.42
136	ILE	2.1525005	1.6825475	-1.199122	0.4175	3.18E-16	p < 0.1										-1.199122										0.4175
137	SER	2.2372885	1.693454	-1.528167	0.47	3.18E-16	p < 0.1															-1.528167					0.47
138	THR	2.43022975	1.76409825	-1.782661	0.5025	3.18E-16	p < 0.1																-1.782661				0.5025
139	GLU	2.4738015	1.77058875	-1.927007	0.54	3.18E-16	p < 0.1							-1.927007													0.54
140	ILE	2.57414375	1.75943075	-2.457552	0.5825	3.18E-16	p < 0.1										-2.457552										0.5825
141	TYR	2.56373225	1.66663125	-3.111146	0.635	3.18E-16	p < 0.1																		-3.111146		0.635
142	GLN	2.7799325	1.726253	-3.690589	0.725	3.18E-16	p < 0.1						-3.690589														0.725
143	ALA	3.12740275	1.6981025	-5.127954	0.845	3.18E-16	p < 0.1	-5.127954																			0.845
144	GLY	3.48451375	1.8889895	-5.494644	0.8875	3.18E-16	p < 0.1								-5.494644												0.8875
145	SER	3.707534	2.21624625	-4.505044	0.7925	3.18E-16	p < 0.1															-4.505044					0.7925
146	THR	3.45140425	2.18833475	-3.56007	0.7025	3.18E-16	p < 0.1																-3.56007				0.7025
147	PRO	3.4183315	2.296156	-2.963823	0.64	3.18E-16	p < 0.1														-2.963823						0.64
148	CYS	3.2073485	2.15402675	-2.88382	0.6525	3.18E-16	p < 0.1					-2.88382															0.6525
149	ASN	3.3800495	2.361989	-2.610841	0.645	3.18E-16	p < 0.1			-2.610841																	0.645
150	GLY	3.16485325	2.2254925	-2.733681	0.645	3.18E-16	p < 0.1								-2.733681												0.645
151	VAL	3.02514975	2.060003	-3.078038	0.65	3.18E-16	p < 0.1																			-3.078038	0.65
152	GLU	2.985791	1.970716	-3.461821	0.69	3.18E-16	p < 0.1							-3.461821													0.69
153	GLY	3.06592575	1.891897	-4.12399	0.76	3.18E-16	p < 0.1								-4.12399												0.76
154	PHE	3.197012	1.89258375	-4.521109	0.8	3.18E-16	p < 0.1													-4.521109							0.8
155	ASN	2.991376	1.72888825	-4.438111	0.795	3.18E-16	p < 0.1			-4.438111																	0.795
156	CYS	2.77587125	1.713443	-3.787055	0.7225	3.18E-16	p < 0.1					-3.787055															0.7225
157	TYR	2.522007	1.61011375	-3.310974	0.6675	3.18E-16	p < 0.1																		-3.310974		0.6675
158	PHE	2.36644375	1.560521	-3.045821	0.64	3.18E-16	p < 0.1													-3.045821							0.64
159	PRO	2.177773	1.47599475	-2.54456	0.5975	3.18E-16	p < 0.1														-2.54456						0.5975
160	LEU	2.1587665	1.47423425	-2.512409	0.59	3.18E-16	p < 0.1											-2.512409									0.59
161	GLN	2.11503075	1.41584775	-2.81539	0.61	3.18E-16	p < 0.1						-2.81539														0.61
162	SER	2.2047695	1.466902	-3.177102	0.6425	3.18E-16	p < 0.1															-3.177102					0.6425
163	TYR	2.23578575	1.48680625	-3.074517	0.6425	3.18E-16	p < 0.1																		-3.074517		0.6425
164	GLY	2.41919625	1.5958595	-3.397838	0.6725	3.18E-16	p < 0.1								-3.397838												0.6725
165	PHE	2.44202	1.63462925	-3.028637	0.665	3.18E-16	p < 0.1													-3.028637							0.665
166	GLN	2.658266	1.73447825	-3.302701	0.6725	3.18E-16	p < 0.1						-3.302701														0.6725
167	PRO	2.866581	1.8688635	-3.043121	0.6725	3.18E-16	p < 0.1														-3.043121						0.6725
168	THR	2.97148375	1.8610925	-3.413543	0.7075	3.18E-16	p < 0.1																-3.413543				0.7075
169	ASN	2.760467	1.73051675	-3.448853	0.69	3.18E-16	p < 0.1			-3.448853																	0.69
170	GLY	2.662654	1.667044	-3.414653	0.6925	3.18E-16	p < 0.1								-3.414653												0.6925
171	VAL	2.5206405	1.64942225	-2.887712	0.62	3.18E-16	p < 0.1																			-2.887712	0.62
172	GLY	2.36543775	1.52955025	-3.048283	0.6425	3.18E-16	p < 0.1								-3.048283												0.6425
173	TYR	2.31978825	1.5002055	-3.05732	0.6475	3.18E-16	p < 0.1																		-3.05732		0.6475
174	GLN	2.2291455	1.52738925	-2.383972	0.56	3.18E-16	p < 0.1						-2.383972														0.56
175	PRO	2.1170475	1.54876175	-1.741883	0.4825	3.18E-16	p < 0.1														-1.741883						0.4825
176	TYR	1.94198675	1.527574	-1.045602	0.4	3.18E-16	p < 0.1																		-1.045602		0.4
177	ARG	1.88038275	1.5758915	-0.6280408	0.285	2.03E-14	p < 0.1		-0.6280408																		0.285
178	VAL	1.757467	1.56763275	-0.4457902	0.2125	3.12E-08	p < 0.1																			-0.4457902	0.2125
179	VAL	1.7471905	1.60182575	-0.1250175	0.1675	2.69E-05	p < 0.1																			-0.1250175	0.1675
180	VAL	1.73631475	1.619818	-0.1269502	0.1675	2.69E-05	p < 0.1																			-0.1269502	0.1675
181	LEU	1.85004475	1.70953625	-0.224785	0.2025	1.59E-07	p < 0.1											-0.224785									0.2025
182	SER	1.9388915	1.78667625	-0.1601683	0.18	4.78E-06	p < 0.1															-0.1601683					0.18
183	PHE	2.1276	1.917613	-0.4108752	0.1975	3.46E-07	p < 0.1													-0.4108752							0.1975
184	GLU	2.326141	2.0756165	-0.4257442	0.2025	1.59E-07	p < 0.1							-0.4257442													0.2025
185	LEU	2.6623995	2.3278665	-0.3150464	0.26	4.32E-12	p < 0.1											-0.3150464									0.26
186	LEU	2.85837025	2.501328	-0.3263907	0.2625	2.61E-12	p < 0.1											-0.3263907									0.2625
187	HIE	3.21556475	2.75736025	-0.40131	0.285	2.03E-14	p < 0.1									-0.40131											0.285
188	ALA	3.053186	2.611717	-0.6550123	0.305	3.18E-16	p < 0.1	-0.6550123																			0.305
189	PRO	2.98334725	2.53768175	-0.5134697	0.2875	1.17E-14	p < 0.1														-0.5134697						0.2875
190	ALA	2.80659475	2.42616325	-0.4907452	0.285	2.03E-14	p < 0.1	-0.4907452																			0.285
191	THR	2.64089875	2.29337575	-0.6781404	0.29	6.57E-15	p < 0.1																-0.6781404				0.29
192	VAL	2.5096125	2.2587405	-0.4859937	0.2225	5.56E-09	p < 0.1																			-0.4859937	0.2225
193	CYS	2.59006275	2.34975525	-0.5551068	0.24	2.25E-10	p < 0.1					-0.5551068															0.24
194	GLY	2.71978275	2.44101325	-0.3295903	0.25	3.22E-11	p < 0.1								-0.3295903												0.25
195	LYS	2.99133475	2.63019775	-0.3318967	0.2725	3.19E-13	p < 0.1												-0.3318967								0.2725
