## Supplementary material for "Identifying protein sites contributing to vaccine escape via statistical comparisons of short-term molecular dynamics simulations": DROIDSfluctuationAVGchain.txt

pos_ref	res_ref	res_query	flux_ref_avg	flux_query_avg	delta_flux	abs_delta_flux	KLdivergence	chain
1	THR	THR	3.36219177057357	2.8898825436409	-0.472309226932671	0.472309226932671	0	A
2	ASN	ASN	2.9038985	2.51780225	-0.38609625	0.38609625	-0.4571042	A
3	LEU	LEU	2.674579	2.36633625	-0.308242749999999	0.308242749999999	-0.432236	A
4	CYS	CYS	2.430102	2.208693	-0.221409	0.221409	-0.3203974	A
5	PRO	PRO	2.3582275	2.18425925	-0.173968250000001	0.173968250000001	-0.2341503	A
6	PHE	PHE	2.263348	2.0889485	-0.174399500000004	0.174399500000004	-0.3009909	A
7	GLY	GLY	2.392068	2.135217	-0.256851000000002	0.256851000000002	-0.6655521	A
8	GLU	GLU	2.36541175	2.07817075	-0.287241000000001	0.287241000000001	-0.4799923	A
9	VAL	VAL	2.155582	1.96273	-0.192851999999999	0.192851999999999	-0.381993	A
10	PHE	PHE	2.277704	1.9545415	-0.323162499999998	0.323162499999998	-0.6062594	A
11	ASN	ASN	2.4367735	2.12552975	-0.311243750000001	0.311243750000001	-0.5085263	A
12	ALA	ALA	2.3735575	2.0750615	-0.298496000000001	0.298496000000001	-0.514341	A
13	THR	THR	2.577155	2.212743	-0.364411999999997	0.364411999999997	-0.5508373	A
14	ARG	ARG	2.32902825	1.9874565	-0.341571750000003	0.341571750000003	-0.5290201	A
15	PHE	PHE	2.082553	1.74530425	-0.337248750000001	0.337248750000001	-0.7707171	A
16	ALA	ALA	1.891815	1.607629	-0.284185999999997	0.284185999999997	-0.5479695	A
17	SER	SER	1.814528	1.51555575	-0.298972250000002	0.298972250000002	-0.6588145	A
18	VAL	VAL	1.738211	1.43479125	-0.303419749999998	0.303419749999998	-0.8680679	A
19	TYR	TYR	1.8431765	1.48373525	-0.35944125	0.35944125	-0.8808973	A
20	ALA	ALA	1.88042275	1.57664825	-0.303774500000001	0.303774500000001	-0.5939092	A
21	TRP	TRP	1.8319445	1.58996325	-0.241981249999998	0.241981249999998	-0.4527764	A
22	ASN	ASN	1.957156	1.6939065	-0.263249500000001	0.263249500000001	-0.5989786	A
23	ARG	ARG	2.02006925	1.78206025	-0.238008999999998	0.238008999999998	-0.2993276	A
24	LYS	LYS	2.03132775	1.84075675	-0.190571000000001	0.190571000000001	-0.2481573	A
25	ARG	ARG	2.19863525	1.99560525	-0.203030000000002	0.203030000000002	-0.284755	A
26	ILE	ILE	2.253325	2.05518425	-0.198140750000001	0.198140750000001	-0.2344994	A
27	SER	SER	2.483862	2.2246375	-0.259224499999999	0.259224499999999	-0.3438562	A
28	ASN	ASN	2.68597725	2.399855	-0.286122249999999	0.286122249999999	-0.3399939	A
29	CYS	CYS	2.60584725	2.332678	-0.27316925	0.27316925	-0.399888	A
30	VAL	VAL	2.59925875	2.30507125	-0.294187500000001	0.294187500000001	-0.5426962	A
31	ALA	ALA	2.52504575	2.241308	-0.283737749999999	0.283737749999999	-0.3693786	A
32	ASP	ASP	2.50181525	2.1765975	-0.32521775	0.32521775	-0.5064215	A
33	TYR	TYR	2.4212105	2.06527625	-0.355934249999998	0.355934249999998	-0.5997222	A
34	SER	SER	2.583014	2.15755975	-0.42545425	0.42545425	-0.796079	A
35	VAL	VAL	2.47565875	2.167156	-0.308502750000001	0.308502750000001	-0.5054889	A
36	LEU	LEU	2.397011	2.0447775	-0.352233499999998	0.352233499999998	-0.5871909	A
37	TYR	TYR	2.6710665	2.204032	-0.467034500000001	0.467034500000001	-0.6913384	A
38	ASN	ASN	2.7917275	2.40438	-0.3873475	0.3873475	-0.4107497	A
39	SER	SER	2.6572055	2.349079	-0.308126499999998	0.308126499999998	-0.4049442	A
40	ALA	ALA	2.66932675	2.19530675	-0.474019999999999	0.474019999999999	-0.9358567	A
41	SER	SER	2.598483	2.167232	-0.431250999999996	0.431250999999996	-0.5913869	A
42	PHE	PHE	2.3578925	1.9205635	-0.437329000000001	0.437329000000001	-0.8703369	A
43	SER	SER	2.283834	1.841789	-0.442045000000001	0.442045000000001	-0.843339	A
44	THR	THR	2.1286115	1.76567725	-0.362934250000003	0.362934250000003	-0.6663215	A
45	PHE	PHE	2.18245725	1.7972835	-0.385173749999998	0.385173749999998	-0.6990281	A
46	LYS	LYS	2.085539	1.763527	-0.322012	0.322012	-0.625637	A
47	CYS	CYS	2.18300075	1.842805	-0.340195749999999	0.340195749999999	-0.5633512	A
48	TYR	TYR	2.1885185	1.855001	-0.333517500000001	0.333517500000001	-0.5315987	A
49	GLY	GLY	2.4278385	2.0474775	-0.380361000000002	0.380361000000002	-0.4831523	A
50	VAL	VAL	2.419957	2.06634	-0.353617000000001	0.353617000000001	-0.5068568	A
51	SER	SER	2.54534725	2.169551	-0.375796250000002	0.375796250000002	-0.5722467	A
52	PRO	PRO	2.58123725	2.19047225	-0.390765	0.390765	-0.4929815	A
53	THR	THR	2.81638625	2.34406275	-0.472323500000002	0.472323500000002	-0.5241989	A
54	LYS	LYS	2.698813	2.2571495	-0.441663500000002	0.441663500000002	-0.6595161	A
55	LEU	LEU	2.5179995	2.19596775	-0.322031750000005	0.322031750000005	-0.5009155	A
56	ASN	ASN	2.6406055	2.28631675	-0.354288749999998	0.354288749999998	-0.3899968	A
57	ASP	ASP	2.75679375	2.383847	-0.372946750000002	0.372946750000002	-0.3924127	A
58	LEU	LEU	2.595101	2.29964075	-0.295460250000002	0.295460250000002	-0.5086924	A
59	CYS	CYS	2.5733955	2.32719825	-0.246197249999995	0.246197249999995	-0.3476537	A
60	PHE	PHE	2.4724815	2.19876075	-0.273720749999999	0.273720749999999	-0.4691772	A
61	THR	THR	2.4918595	2.204409	-0.287450499999999	0.287450499999999	-0.4748355	A
62	ASN	ASN	2.2719975	2.05213075	-0.21986675	0.21986675	-0.3537606	A
63	VAL	VAL	2.10151525	1.9387665	-0.162748750000001	0.162748750000001	-0.2220246	A
64	TYR	TYR	1.93692925	1.80587925	-0.131049999999999	0.131049999999999	-0.1814302	A
65	ALA	ALA	1.85180475	1.7248725	-0.126932249999999	0.126932249999999	-0.2208124	A
66	ASP	ASP	1.7366245	1.626868	-0.109756499999997	0.109756499999997	-0.1466694	A
67	SER	SER	1.7306755	1.58278825	-0.14788725	0.14788725	-0.3255017	A
68	PHE	PHE	1.73450275	1.52369725	-0.2108055	0.2108055	-0.3828236	A
69	VAL	VAL	1.786537	1.4728735	-0.313663500000002	0.313663500000002	-0.7670246	A
70	ILE	ILE	1.85068675	1.426641	-0.42404575	0.42404575	-1.189358	A
71	ARG	ARG	1.94638575	1.394448	-0.55193775	0.55193775	-1.929779	A
72	GLY	GLY	2.07868975	1.47137125	-0.6073185	0.6073185	-2.107584	A
73	ASP	ASP	2.1325795	1.44625	-0.6863295	0.6863295	-2.567602	A
74	GLU	GLU	1.931759	1.3664015	-0.565357499999999	0.565357499999999	-2.000079	A
75	VAL	VAL	1.8972445	1.4253265	-0.471918000000001	0.471918000000001	-1.370943	A
76	ARG	ARG	1.99880125	1.445722	-0.553079249999998	0.553079249999998	-1.788504	A
77	GLN	GLN	1.884048	1.3935315	-0.490516499999997	0.490516499999997	-1.5922	A
78	ILE	ILE	1.86329525	1.4629645	-0.400330749999999	0.400330749999999	-1.069264	A
79	ALA	ALA	1.95757125	1.5241415	-0.43342975	0.43342975	-1.187538	A
80	PRO	PRO	2.14369425	1.62503275	-0.518661500000001	0.518661500000001	-1.335765	A
81	GLY	GLY	2.31679875	1.6807205	-0.63607825	0.63607825	-1.829707	A
82	GLN	GLN	2.16141325	1.5110905	-0.650322750000002	0.650322750000002	-2.188829	A
83	THR	THR	2.18958075	1.42555075	-0.76403	0.76403	-2.977067	A
84	GLY	GLY	2.08343925	1.338346	-0.745093249999999	0.745093249999999	-3.033188	A
85	LYS	LYS	1.98763325	1.29218675	-0.6954465	0.6954465	-2.976812	A
86	ILE	ILE	1.8384465	1.31151275	-0.526933750000001	0.526933750000001	-1.924269	A
87	ALA	ALA	1.9056105	1.37161325	-0.53399725	0.53399725	-1.812784	A
88	ASP	ASP	1.99098925	1.381177	-0.609812249999999	0.609812249999999	-2.248134	A
89	TYR	TYR	1.89470275	1.3753545	-0.51934825	0.51934825	-1.854156	A
90	ASN	ASN	1.7591105	1.39513925	-0.363971250000001	0.363971250000001	-1.080111	A
91	TYR	TYR	1.741309	1.40727325	-0.33403575	0.33403575	-1.007912	A
92	LYS	LYS	1.83216175	1.4907235	-0.34143825	0.34143825	-0.9921521	A
93	LEU	LEU	1.9589445	1.56653625	-0.392408250000001	0.392408250000001	-0.8883618	A
94	PRO	PRO	2.128531	1.6870965	-0.441434500000002	0.441434500000002	-1.032588	A
95	ASP	ASP	2.3802265	1.8284695	-0.551757000000001	0.551757000000001	-1.314433	A
96	ASP	ASP	2.39233175	1.90527825	-0.487053499999999	0.487053499999999	-1.016898	A
97	PHE	PHE	2.19000175	1.80392975	-0.386071999999998	0.386071999999998	-0.7173407	A
98	THR	THR	2.099235	1.8134715	-0.285763500000002	0.285763500000002	-0.4078976	A
99	GLY	GLY	2.015248	1.784633	-0.230615	0.230615	-0.376692	A
100	CYS	CYS	1.885778	1.70153425	-0.184243749999999	0.184243749999999	-0.4020223	A
101	VAL	VAL	1.8682025	1.64668825	-0.221514249999999	0.221514249999999	-0.3370509	A
102	ILE	ILE	1.85161125	1.634634	-0.21697725	0.21697725	-0.3136709	A
103	ALA	ALA	1.96561225	1.65008825	-0.315524000000001	0.315524000000001	-0.5029709	A
104	TRP	TRP	2.0586005	1.663222	-0.395378500000001	0.395378500000001	-0.8469956	A
105	ASN	ASN	2.22722675	1.71691375	-0.510312999999998	0.510312999999998	-1.254513	A
106	SER	SER	2.2804135	1.726203	-0.5542105	0.5542105	-1.425049	A
107	ASN	ASN	2.4756985	1.797534	-0.678164500000002	0.678164500000002	-1.687861	A
108	ASN	ASN	2.675092	1.97685275	-0.698239250000003	0.698239250000003	-1.646042	A
109	LEU	LEU	2.5152845	1.90311725	-0.612167249999998	0.612167249999998	-1.656822	A
110	ASP	ASP	2.36014275	1.752984	-0.607158750000001	0.607158750000001	-1.897138	A
111	SER	SER	2.55727375	1.8145345	-0.742739250000002	0.742739250000002	-2.103506	A
112	LYS	LYS	2.76688475	1.88544475	-0.881440000000002	0.881440000000002	-2.68903	A
113	VAL	VAL	3.03308725	2.0490425	-0.984044750000001	0.984044750000001	-3.0298	A
114	GLY	GLY	3.00786825	2.00628625	-1.001582	1.001582	-3.357625	A
115	GLY	GLY	2.73006675	1.82273425	-0.907332499999998	0.907332499999998	-3.040901	A
116	ASN	ASN	2.461657	1.7022605	-0.759396500000001	0.759396500000001	-2.665571	A
117	TYR	TYR	2.40160825	1.69822675	-0.703381499999999	0.703381499999999	-2.376539	A
118	ASN	ASN	2.2974965	1.70863475	-0.588861750000001	0.588861750000001	-1.784956	A
119	TYR	TYR	2.0917925	1.53689	-0.554902499999999	0.554902499999999	-1.953767	A
120	LEU	LEU	1.96052125	1.4468865	-0.513634749999999	0.513634749999999	-1.8159	A
121	TYR	TYR	1.92243625	1.36972425	-0.552712000000002	0.552712000000002	-2.10876	A
122	ARG	ARG	1.9280005	1.343041	-0.5849595	0.5849595	-2.22746	A
123	LEU	LEU	2.101176	1.3405875	-0.760588499999999	0.760588499999999	-3.266178	A
124	PHE	PHE	2.173697	1.42771275	-0.74598425	0.74598425	-2.974893	A
125	ARG	ARG	2.28191425	1.46688475	-0.815029500000002	0.815029500000002	-3.156164	A
126	LYS	LYS	2.477534	1.57661775	-0.900916249999999	0.900916249999999	-3.405124	A
127	SER	SER	2.33362325	1.56811175	-0.765511499999999	0.765511499999999	-2.726203	A
128	ASN	ASN	2.22859725	1.5620015	-0.666595749999997	0.666595749999997	-2.195901	A
129	LEU	LEU	2.069346	1.55527575	-0.514070250000001	0.514070250000001	-1.624402	A
130	LYS	LYS	2.07088775	1.62499575	-0.445891999999999	0.445891999999999	-1.264305	A
131	PRO	PRO	2.05622425	1.646749	-0.409475249999999	0.409475249999999	-1.092212	A
132	PHE	PHE	1.9913765	1.63644475	-0.354931749999999	0.354931749999999	-0.7840166	A
133	GLU	GLU	1.9702015	1.6127285	-0.357473000000001	0.357473000000001	-1.034481	A
134	ARG	ARG	2.0010065	1.6344385	-0.366568	0.366568	-1.006736	A
135	ASP	ASP	1.99561925	1.5839665	-0.411652749999999	0.411652749999999	-1.127034	A
136	ILE	ILE	2.1525005	1.6825475	-0.469953	0.469953	-1.199122	A
137	SER	SER	2.2372885	1.693454	-0.543834500000001	0.543834500000001	-1.528167	A
138	THR	THR	2.43022975	1.76409825	-0.666131500000001	0.666131500000001	-1.782661	A
139	GLU	GLU	2.4738015	1.77058875	-0.703212750000001	0.703212750000001	-1.927007	A
140	ILE	ILE	2.57414375	1.75943075	-0.814713000000002	0.814713000000002	-2.457552	A
141	TYR	TYR	2.56373225	1.66663125	-0.897101000000002	0.897101000000002	-3.111146	A
142	GLN	GLN	2.7799325	1.726253	-1.0536795	1.0536795	-3.690589	A
143	ALA	ALA	3.12740275	1.6981025	-1.42930025	1.42930025	-5.127954	A
144	GLY	GLY	3.48451375	1.8889895	-1.59552425	1.59552425	-5.494644	A
145	SER	SER	3.707534	2.21624625	-1.49128775	1.49128775	-4.505044	A
146	THR	THR	3.45140425	2.18833475	-1.2630695	1.2630695	-3.56007	A
147	PRO	PRO	3.4183315	2.296156	-1.1221755	1.1221755	-2.963823	A
148	CYS	CYS	3.2073485	2.15402675	-1.05332175	1.05332175	-2.88382	A
149	ASN	ASN	3.3800495	2.361989	-1.0180605	1.0180605	-2.610841	A
150	GLY	GLY	3.16485325	2.2254925	-0.939360750000003	0.939360750000003	-2.733681	A
151	VAL	VAL	3.02514975	2.060003	-0.965146750000004	0.965146750000004	-3.078038	A
152	GLU	GLU	2.985791	1.970716	-1.015075	1.015075	-3.461821	A
153	GLY	GLY	3.06592575	1.891897	-1.17402875	1.17402875	-4.12399	A
154	PHE	PHE	3.197012	1.89258375	-1.30442825	1.30442825	-4.521109	A
155	ASN	ASN	2.991376	1.72888825	-1.26248775	1.26248775	-4.438111	A
156	CYS	CYS	2.77587125	1.713443	-1.06242825	1.06242825	-3.787055	A
157	TYR	TYR	2.522007	1.61011375	-0.911893249999998	0.911893249999998	-3.310974	A
158	PHE	PHE	2.36644375	1.560521	-0.805922750000001	0.805922750000001	-3.045821	A
159	PRO	PRO	2.177773	1.47599475	-0.701778249999999	0.701778249999999	-2.54456	A
160	LEU	LEU	2.1587665	1.47423425	-0.684532250000001	0.684532250000001	-2.512409	A
161	GLN	GLN	2.11503075	1.41584775	-0.699183	0.699183	-2.81539	A
162	SER	SER	2.2047695	1.466902	-0.7378675	0.7378675	-3.177102	A
163	TYR	TYR	2.23578575	1.48680625	-0.7489795	0.7489795	-3.074517	A
164	GLY	GLY	2.41919625	1.5958595	-0.823336749999998	0.823336749999998	-3.397838	A
165	PHE	PHE	2.44202	1.63462925	-0.807390749999999	0.807390749999999	-3.028637	A
166	GLN	GLN	2.658266	1.73447825	-0.92378775	0.92378775	-3.302701	A
167	PRO	PRO	2.866581	1.8688635	-0.997717500000002	0.997717500000002	-3.043121	A
168	THR	THR	2.97148375	1.8610925	-1.11039125	1.11039125	-3.413543	A
169	ASN	ASN	2.760467	1.73051675	-1.02995025	1.02995025	-3.448853	A
170	GLY	GLY	2.662654	1.667044	-0.995609999999998	0.995609999999998	-3.414653	A
171	VAL	VAL	2.5206405	1.64942225	-0.871218249999999	0.871218249999999	-2.887712	A
172	GLY	GLY	2.36543775	1.52955025	-0.8358875	0.8358875	-3.048283	A
173	TYR	TYR	2.31978825	1.5002055	-0.81958275	0.81958275	-3.05732	A
174	GLN	GLN	2.2291455	1.52738925	-0.70175625	0.70175625	-2.383972	A
175	PRO	PRO	2.1170475	1.54876175	-0.56828575	0.56828575	-1.741883	A
176	TYR	TYR	1.94198675	1.527574	-0.414412749999998	0.414412749999998	-1.045602	A
177	ARG	ARG	1.88038275	1.5758915	-0.304491249999998	0.304491249999998	-0.6280408	A
178	VAL	VAL	1.757467	1.56763275	-0.18983425	0.18983425	-0.4457902	A
179	VAL	VAL	1.7471905	1.60182575	-0.145364749999998	0.145364749999998	-0.1250175	A
180	VAL	VAL	1.73631475	1.619818	-0.116496750000001	0.116496750000001	-0.1269502	A
181	LEU	LEU	1.85004475	1.70953625	-0.140508500000002	0.140508500000002	-0.224785	A
182	SER	SER	1.9388915	1.78667625	-0.15221525	0.15221525	-0.1601683	A
183	PHE	PHE	2.1276	1.917613	-0.209987000000001	0.209987000000001	-0.4108752	A
184	GLU	GLU	2.326141	2.0756165	-0.2505245	0.2505245	-0.4257442	A
185	LEU	LEU	2.6623995	2.3278665	-0.334532999999997	0.334532999999997	-0.3150464	A
186	LEU	LEU	2.85837025	2.501328	-0.357042249999997	0.357042249999997	-0.3263907	A
187	HIE	HIE	3.21556475	2.75736025	-0.458204500000001	0.458204500000001	-0.40131	A
188	ALA	ALA	3.053186	2.611717	-0.441468999999999	0.441468999999999	-0.6550123	A
189	PRO	PRO	2.98334725	2.53768175	-0.445665500000002	0.445665500000002	-0.5134697	A
190	ALA	ALA	2.80659475	2.42616325	-0.3804315	0.3804315	-0.4907452	A
191	THR	THR	2.64089875	2.29337575	-0.347523000000001	0.347523000000001	-0.6781404	A
192	VAL	VAL	2.5096125	2.2587405	-0.250872000000001	0.250872000000001	-0.4859937	A
193	CYS	CYS	2.59006275	2.34975525	-0.240307500000001	0.240307500000001	-0.5551068	A
194	GLY	GLY	2.71978275	2.44101325	-0.278769499999999	0.278769499999999	-0.3295903	A
195	LYS	LYS	2.99133475	2.63019775	-0.361136999999998	0.361136999999998	-0.3318967	A
