## Supplementary material for "Identifying protein sites contributing to vaccine escape via statistical comparisons of short-term molecular dynamics simulations": adjustKStests.txt

posAA	refAA	queryAA	Dval	pval	signif	chain
1	ILE	ILE	0.28321		<0.1alpha	A
2	THR	THR	0.145		<0.1alpha	A
3	ASN	ASN	0.385		<0.1alpha	A
4	LEU	LEU	0.4		<0.1alpha	A
5	CYS	CYS	0.3675		<0.1alpha	A
6	PRO	PRO	0.3175		<0.1alpha	A
7	PHE	PHE	0.32		<0.1alpha	A
8	GLY	GLY	0.42		<0.1alpha	A
9	GLU	GLU	0.3575		<0.1alpha	A
10	VAL	VAL	0.27		<0.1alpha	A
11	PHE	PHE	0.215		<0.1alpha	A
12	ASN	ASN	0.2925		<0.1alpha	A
13	ALA	ALA	0.3525		<0.1alpha	A
14	THR	THR	0.3525		<0.1alpha	A
15	ARG	ARG	0.34		<0.1alpha	A
16	PHE	PHE	0.305		<0.1alpha	A
17	ALA	ALA	0.2725		<0.1alpha	A
18	SER	SER	0.305		<0.1alpha	A
19	VAL	VAL	0.2975		<0.1alpha	A
20	TYR	TYR	0.4025		<0.1alpha	A
21	ALA	ALA	0.3825		<0.1alpha	A
22	TRP	TRP	0.375		<0.1alpha	A
23	ASN	ASN	0.39		<0.1alpha	A
24	ARG	ARG	0.47		<0.1alpha	A
25	LYS	LYS	0.5125		<0.1alpha	A
26	ARG	ARG	0.5775		<0.1alpha	A
27	ILE	ILE	0.59		<0.1alpha	A
28	SER	SER	0.6475		<0.1alpha	A
29	ASN	ASN	0.6675		<0.1alpha	A
30	CYS	CYS	0.5875		<0.1alpha	A
31	VAL	VAL	0.5025		<0.1alpha	A
32	ALA	ALA	0.435		<0.1alpha	A
33	ASP	ASP	0.3925		<0.1alpha	A
34	TYR	TYR	0.3475		<0.1alpha	A
35	SER	SER	0.35		<0.1alpha	A
36	VAL	VAL	0.3825		<0.1alpha	A
37	LEU	LEU	0.295		<0.1alpha	A
38	TYR	TYR	0.2525		<0.1alpha	A
39	ASN	ASN	0.2825		<0.1alpha	A
40	SER	SER	0.2325		<0.1alpha	A
41	ALA	ALA	0.235		<0.1alpha	A
42	SER	SER	0.24		<0.1alpha	A
43	PHE	PHE	0.2		<0.1alpha	A
44	SER	SER	0.2125		<0.1alpha	A
45	THR	THR	0.2075		<0.1alpha	A
46	PHE	PHE	0.2375		<0.1alpha	A
47	LYS	LYS	0.315		<0.1alpha	A
48	CYS	CYS	0.3875		<0.1alpha	A
49	TYR	TYR	0.465		<0.1alpha	A
50	GLY	GLY	0.5075		<0.1alpha	A
51	VAL	VAL	0.5		<0.1alpha	A
52	SER	SER	0.495		<0.1alpha	A
53	PRO	PRO	0.45		<0.1alpha	A
54	THR	THR	0.4475		<0.1alpha	A
55	LYS	LYS	0.5225		<0.1alpha	A
56	LEU	LEU	0.5075		<0.1alpha	A
57	ASN	ASN	0.52		<0.1alpha	A
58	ASP	ASP	0.565		<0.1alpha	A
59	LEU	LEU	0.6125		<0.1alpha	A
60	CYS	CYS	0.6725		<0.1alpha	A
61	PHE	PHE	0.7		<0.1alpha	A
62	THR	THR	0.76		<0.1alpha	A
63	ASN	ASN	0.72		<0.1alpha	A
64	VAL	VAL	0.6		<0.1alpha	A
65	TYR	TYR	0.4725		<0.1alpha	A
66	ALA	ALA	0.3975		<0.1alpha	A
67	ASP	ASP	0.2975		<0.1alpha	A
68	SER	SER	0.2625		<0.1alpha	A
69	PHE	PHE	0.2125		<0.1alpha	A
70	VAL	VAL	0.2175		<0.1alpha	A
71	ILE	ILE	0.22		<0.1alpha	A
72	ARG	ARG	0.27		<0.1alpha	A
73	GLY	GLY	0.2875		<0.1alpha	A
74	ASP	ASP	0.31		<0.1alpha	A
75	GLU	GLU	0.3025		<0.1alpha	A
76	VAL	VAL	0.2775		<0.1alpha	A
77	ARG	ARG	0.3225		<0.1alpha	A
78	GLN	GLN	0.32		<0.1alpha	A
79	ILE	ILE	0.345		<0.1alpha	A
80	ALA	ALA	0.435		<0.1alpha	A
81	PRO	PRO	0.4975		<0.1alpha	A
82	GLY	GLY	0.535		<0.1alpha	A
83	GLN	GLN	0.5075		<0.1alpha	A
84	THR	THR	0.475		<0.1alpha	A
85	GLY	GLY	0.4275		<0.1alpha	A
86	LYS	LYS	0.365		<0.1alpha	A
87	ILE	ILE	0.335		<0.1alpha	A
88	ALA	ALA	0.4375		<0.1alpha	A
89	ASP	ASP	0.525		<0.1alpha	A
90	TYR	TYR	0.4525		<0.1alpha	A
91	ASN	ASN	0.405		<0.1alpha	A
92	TYR	TYR	0.41		<0.1alpha	A
93	LYS	LYS	0.53		<0.1alpha	A
94	LEU	LEU	0.57		<0.1alpha	A
95	PRO	PRO	0.665		<0.1alpha	A
96	ASP	ASP	0.6925		<0.1alpha	A
97	ASP	ASP	0.6875		<0.1alpha	A
98	PHE	PHE	0.605		<0.1alpha	A
99	THR	THR	0.585		<0.1alpha	A
100	GLY	GLY	0.4575		<0.1alpha	A
101	CYS	CYS	0.325		<0.1alpha	A
102	VAL	VAL	0.255		<0.1alpha	A
103	ILE	ILE	0.2075		<0.1alpha	A
104	ALA	ALA	0.1775		<0.1alpha	A
105	TRP	TRP	0.205		<0.1alpha	A
106	ASN	ASN	0.2275		<0.1alpha	A
107	SER	SER	0.2725		<0.1alpha	A
108	ASN	ASN	0.3225		<0.1alpha	A
109	ASN	ASN	0.325		<0.1alpha	A
110	LEU	LEU	0.3375		<0.1alpha	A
111	ASP	ASP	0.3425		<0.1alpha	A
112	SER	SER	0.37		<0.1alpha	A
113	LYS	LYS	0.4275		<0.1alpha	A
114	VAL	VAL	0.4525		<0.1alpha	A
115	GLY	GLY	0.4425		<0.1alpha	A
116	GLY	GLY	0.42		<0.1alpha	A
117	ASN	ASN	0.3725		<0.1alpha	A
118	TYR	TYR	0.37		<0.1alpha	A
119	ASN	ASN	0.34		<0.1alpha	A
120	TYR	TYR	0.2975		<0.1alpha	A
121	LEU	LEU	0.27		<0.1alpha	A
122	TYR	TYR	0.31		<0.1alpha	A
123	ARG	ARG	0.335		<0.1alpha	A
124	LEU	LEU	0.35		<0.1alpha	A
125	PHE	PHE	0.4625		<0.1alpha	A
126	ARG	ARG	0.56		<0.1alpha	A
127	LYS	LYS	0.6275		<0.1alpha	A
128	SER	SER	0.665		<0.1alpha	A
129	ASN	ASN	0.685		<0.1alpha	A
130	LEU	LEU	0.6925		<0.1alpha	A
131	LYS	LYS	0.7225		<0.1alpha	A
132	PRO	PRO	0.695		<0.1alpha	A
133	PHE	PHE	0.6425		<0.1alpha	A
134	GLU	GLU	0.6375		<0.1alpha	A
135	ARG	ARG	0.635		<0.1alpha	A
136	ASP	ASP	0.5625		<0.1alpha	A
137	ILE	ILE	0.5425		<0.1alpha	A
138	SER	SER	0.5275		<0.1alpha	A
139	THR	THR	0.48		<0.1alpha	A
140	GLU	GLU	0.465		<0.1alpha	A
141	ILE	ILE	0.4375		<0.1alpha	A
142	TYR	TYR	0.41		<0.1alpha	A
143	GLN	GLN	0.42		<0.1alpha	A
144	ALA	ALA	0.375		<0.1alpha	A
145	GLY	GLY	0.355		<0.1alpha	A
146	SER	SER	0.385		<0.1alpha	A
147	THR	THR	0.4675		<0.1alpha	A
148	PRO	PRO	0.53		<0.1alpha	A
149	CYS	CYS	0.6125		<0.1alpha	A
150	ASN	ASN	0.7		<0.1alpha	A
151	GLY	GLY	0.8375		<0.1alpha	A
152	VAL	VAL	0.725		<0.1alpha	A
153	GLU	GLU	0.6525		<0.1alpha	A
154	GLY	GLY	0.5175		<0.1alpha	A
155	PHE	PHE	0.3525		<0.1alpha	A
156	ASN	ASN	0.3825		<0.1alpha	A
157	CYS	CYS	0.38		<0.1alpha	A
158	TYR	TYR	0.39		<0.1alpha	A
159	PHE	PHE	0.37		<0.1alpha	A
160	PRO	PRO	0.4025		<0.1alpha	A
161	LEU	LEU	0.355		<0.1alpha	A
162	GLN	GLN	0.3175		<0.1alpha	A
163	SER	SER	0.31		<0.1alpha	A
164	TYR	TYR	0.3275		<0.1alpha	A
165	GLY	GLY	0.365		<0.1alpha	A
166	PHE	PHE	0.3575		<0.1alpha	A
167	GLN	GLN	0.4025		<0.1alpha	A
168	PRO	PRO	0.405		<0.1alpha	A
169	THR	THR	0.4475		<0.1alpha	A
170	ASN	ASN	0.395		<0.1alpha	A
171	GLY	GLY	0.3825		<0.1alpha	A
172	VAL	VAL	0.365		<0.1alpha	A
173	GLY	GLY	0.3875		<0.1alpha	A
174	TYR	TYR	0.3425		<0.1alpha	A
175	GLN	GLN	0.3		<0.1alpha	A
176	PRO	PRO	0.285		<0.1alpha	A
177	TYR	TYR	0.2425		<0.1alpha	A
178	ARG	ARG	0.1875		<0.1alpha	A
179	VAL	VAL	0.185		<0.1alpha	A
180	VAL	VAL	0.195		<0.1alpha	A
181	VAL	VAL	0.295		<0.1alpha	A
182	LEU	LEU	0.3675		<0.1alpha	A
183	SER	SER	0.5175		<0.1alpha	A
184	PHE	PHE	0.68		<0.1alpha	A
185	GLU	GLU	0.7525		<0.1alpha	A
186	LEU	LEU	0.8325		<0.1alpha	A
187	LEU	LEU	0.895		<0.1alpha	A
188	HIE	HIE	0.9425		<0.1alpha	A
189	ALA	ALA	0.905		<0.1alpha	A
190	PRO	PRO	0.835		<0.1alpha	A
191	ALA	ALA	0.76		<0.1alpha	A
192	THR	THR	0.715		<0.1alpha	A
193	VAL	VAL	0.6625		<0.1alpha	A
194	CYS	CYS	0.5725		<0.1alpha	A
195	GLY	GLY	0.48		<0.1alpha	A
196	PRO	PRO	0.415		<0.1alpha	A
197	LYS	LYS	0.36		<0.1alpha	A
198	LYS	LYS	0.1425		<0.1alpha	A
