## Supplementary material for "Identifying protein sites contributing to vaccine escape via statistical comparisons of short-term molecular dynamics simulations": data_plot.csv

pos_ref	res_ref	flux_ref_avg	flux_query_avg	KLdivergence	ALA	ARG	ASN	ASP	CYS	GLN	GLU	GLY	HIE	ILE	LEU	LYS	PHE	PRO	SER	THR	TRP	TYR	VAL
1	ILE	3.147973815	3.598081047	0										0
2	THR	3.07323925	2.9683325	-0.1518636																-0.1518636
3	ASN	2.81150325	2.3121565	-0.7714948			-0.7714948
4	LEU	2.67138325	2.17303125	-0.9814641											-0.9814641
5	CYS	2.4596025	2.04912625	-0.947049					-0.947049
6	PRO	2.42697525	2.11183725	-0.5545187														-0.5545187
7	PHE	2.31593625	1.994129	-0.6103181													-0.6103181
8	GLY	2.4446125	2.01895175	-1.110223								-1.110223
9	GLU	2.33384275	1.984537	-0.7825926							-0.7825926
10	VAL	2.1451165	1.87411925	-0.459292																			-0.459292
11	PHE	2.20460475	1.9533385	-0.3352557													-0.3352557
12	ASN	2.40770525	2.0719805	-0.5315508			-0.5315508
13	ALA	2.37994325	2.03317525	-0.5474462	-0.5474462
14	THR	2.5828635	2.1978235	-0.594154																-0.594154
15	ARG	2.30437675	1.96831225	-0.5061212		-0.5061212
16	PHE	2.050994	1.7745215	-0.4246168													-0.4246168
17	ALA	1.89902725	1.649171	-0.4989222	-0.4989222
18	SER	1.8669005	1.61668725	-0.3693448															-0.3693448
19	VAL	1.78022175	1.5413095	-0.3948647																			-0.3948647
20	TYR	1.8495365	1.52287925	-0.8604145																		-0.8604145
21	ALA	1.85783675	1.52076425	-0.7923687	-0.7923687
22	TRP	1.7834595	1.46051225	-0.7536377																	-0.7536377
23	ASN	1.80518625	1.4791465	-0.6869038			-0.6869038
24	ARG	1.89402575	1.4781075	-1.089153		-1.089153
25	LYS	1.95862775	1.4985625	-1.5374												-1.5374
26	ARG	2.12574975	1.5326935	-2.094372		-2.094372
27	ILE	2.193894	1.557951	-2.281499										-2.281499
28	SER	2.41076	1.64495825	-2.821805															-2.821805
29	ASN	2.6093585	1.77267625	-2.809419			-2.809419
30	CYS	2.53192775	1.83572875	-2.066865					-2.066865
31	VAL	2.5314335	1.93284075	-1.613826																			-1.613826
32	ALA	2.4417675	1.9402915	-1.103662	-1.103662
33	ASP	2.4689645	2.00116775	-1.077161				-1.077161
34	TYR	2.4117825	1.97948875	-0.7730803																		-0.7730803
35	SER	2.616754	2.1301795	-0.9368799															-0.9368799
36	VAL	2.63290925	2.100319	-1.055679																			-1.055679
37	LEU	2.4403265	2.0555555	-0.5358392											-0.5358392
38	TYR	2.58344575	2.247106	-0.3275062																		-0.3275062
39	ASN	2.79892225	2.3464125	-0.5389079			-0.5389079
40	SER	2.68380975	2.332246	-0.3304654															-0.3304654
41	ALA	2.8290205	2.45914925	-0.3952391	-0.3952391
42	SER	2.61421775	2.25120575	-0.3507917															-0.3507917
43	PHE	2.40621875	2.124204	-0.1867506													-0.1867506
44	SER	2.38459075	2.09692925	-0.2200782															-0.2200782
45	THR	2.2197785	1.95493	-0.1588568																-0.1588568
46	PHE	2.25322775	1.962929	-0.1856236													-0.1856236
47	LYS	2.16908875	1.81965625	-0.6664638												-0.6664638
48	CYS	2.2624205	1.79978775	-1.010034					-1.010034
49	TYR	2.26517525	1.7065165	-1.365364																		-1.365364
50	GLY	2.49896775	1.829704	-1.721275								-1.721275
51	VAL	2.47686425	1.8522565	-1.539727																			-1.539727
52	SER	2.583926	1.97492625	-1.379887															-1.379887
53	PRO	2.61211	2.06277975	-1.132234														-1.132234
54	THR	2.79797825	2.2052395	-1.144847																-1.144847
55	LYS	2.6961405	2.052372	-1.554586												-1.554586
56	LEU	2.50257625	1.9312175	-1.552535											-1.552535
57	ASN	2.61717325	2.03189025	-1.327124			-1.327124
58	ASP	2.75233425	2.0460705	-1.609002				-1.609002
59	LEU	2.611133	1.8711465	-1.958731											-1.958731
60	CYS	2.585953	1.7515115	-2.658725					-2.658725
61	PHE	2.47177125	1.59558925	-3.137131													-3.137131
62	THR	2.48537325	1.5140725	-4.047774																-4.047774
63	ASN	2.27354075	1.46823475	-3.240267			-3.240267
64	VAL	2.0870755	1.482623	-2.05261																			-2.05261
65	TYR	1.93138275	1.47851425	-1.346801																		-1.346801
66	ALA	1.82091925	1.48803475	-0.8372292	-0.8372292
67	ASP	1.74281775	1.49073325	-0.4140366				-0.4140366
68	SER	1.74007825	1.527764	-0.3496959															-0.3496959
69	PHE	1.77006675	1.593346	-0.1901165													-0.1901165
70	VAL	1.842979	1.6543715	-0.278669																			-0.278669
71	ILE	1.9447565	1.734534	-0.2853362										-0.2853362
72	ARG	2.10024	1.8187475	-0.4067672		-0.4067672
73	GLY	2.2301155	1.92587825	-0.5719831								-0.5719831
74	ASP	2.28582625	1.93779375	-0.4558474				-0.4558474
75	GLU	2.0664605	1.77329675	-0.4646155							-0.4646155
76	VAL	2.04641675	1.76858675	-0.4740956																			-0.4740956
77	ARG	2.15928075	1.81686375	-0.574222		-0.574222
78	GLN	2.02159575	1.6850945	-0.5561361						-0.5561361
79	ILE	1.9562035	1.62371975	-0.7363093										-0.7363093
80	ALA	2.074887	1.610334	-1.15507	-1.15507
81	PRO	2.267794	1.661926	-1.562969														-1.562969
82	GLY	2.46790225	1.80844375	-1.772906								-1.772906
83	GLN	2.2994625	1.7129915	-1.660802						-1.660802
84	THR	2.316726	1.77556775	-1.240495																-1.240495
85	GLY	2.18853475	1.72043525	-0.9983934								-0.9983934
86	LYS	2.0543385	1.66868975	-0.7320945												-0.7320945
87	ILE	1.91258625	1.571199	-0.6651924										-0.6651924
88	ALA	1.9832635	1.55624375	-1.124371	-1.124371
89	ASP	2.05311475	1.54306	-1.474305				-1.474305
90	TYR	1.9541165	1.514685	-1.280422																		-1.280422
91	ASN	1.82179075	1.45340275	-0.9008645			-0.9008645
92	TYR	1.7982055	1.43383375	-0.9672331																		-0.9672331
93	LYS	1.8878295	1.39700475	-1.741489												-1.741489
94	LEU	2.0224485	1.43129225	-2.131935											-2.131935
95	PRO	2.2020745	1.4604035	-2.94491														-2.94491
96	ASP	2.47068175	1.6041325	-3.072382				-3.072382
97	ASP	2.47201725	1.60875975	-3.012799				-3.012799
98	PHE	2.265898	1.554698	-2.374299													-2.374299
99	THR	2.176939	1.53284925	-2.299105																-2.299105
100	GLY	2.0765365	1.60017375	-1.242785								-1.242785
101	CYS	1.94222125	1.61576375	-0.7260896					-0.7260896
102	VAL	1.94259775	1.677445	-0.549953																			-0.549953
103	ILE	1.91779025	1.71273375	-0.3420876										-0.3420876
104	ALA	2.04105025	1.82782725	-0.1973152	-0.1973152
105	TRP	2.1327905	1.90113475	-0.4301373																	-0.4301373
106	ASN	2.31001975	2.019867	-0.3164954			-0.3164954
107	SER	2.358631	2.04035525	-0.4747287															-0.4747287
108	ASN	2.57101525	2.16704125	-0.4498841			-0.4498841
109	ASN	2.74142975	2.306047	-0.462625			-0.462625
110	LEU	2.587298	2.18736225	-0.5693881											-0.5693881
111	ASP	2.43679825	2.0752165	-0.4934953				-0.4934953
112	SER	2.65339975	2.19617275	-0.5656556															-0.5656556
113	LYS	2.87646925	2.3219995	-0.7769819												-0.7769819
114	VAL	3.1540075	2.51218525	-1.033063																			-1.033063
115	GLY	3.12020825	2.50670725	-0.9882981								-0.9882981
116	GLY	2.833014	2.28597525	-0.8326986								-0.8326986
117	ASN	2.55536175	2.10501175	-0.7395522			-0.7395522
118	TYR	2.477698	2.04217125	-0.923571																		-0.923571
119	ASN	2.3616345	1.97322175	-0.6306438			-0.6306438
120	TYR	2.160142	1.83397625	-0.5480424																		-0.5480424
121	LEU	2.01755	1.73061675	-0.3843256											-0.3843256
122	TYR	1.99791475	1.68877925	-0.4488932																		-0.4488932
123	ARG	2.0022265	1.65384525	-0.6944611		-0.6944611
124	LEU	2.17223375	1.7713445	-0.7235955											-0.7235955
125	PHE	2.24883275	1.771609	-1.156884													-1.156884
126	ARG	2.3508985	1.7573285	-1.800664		-1.800664
127	LYS	2.5404045	1.81403125	-2.237042												-2.237042
128	SER	2.389883	1.657637	-2.600686															-2.600686
129	ASN	2.28124275	1.5523785	-2.875716			-2.875716
130	LEU	2.14342225	1.448211	-2.953123											-2.953123
131	LYS	2.116604	1.3646125	-3.371333												-3.371333
132	PRO	2.06014775	1.34356125	-3.210166														-3.210166
133	PHE	1.949239	1.32113325	-2.852225													-2.852225
134	GLU	1.9459985	1.3406445	-2.691728							-2.691728
135	ARG	1.9971675	1.404886	-2.433937		-2.433937
136	ASP	2.01658775	1.49692675	-2.070583				-2.070583
137	ILE	2.16399575	1.639216	-1.587865										-1.587865
138	SER	2.2690675	1.7125905	-1.708732															-1.708732
139	THR	2.461676	1.8964215	-1.428116																-1.428116
140	GLU	2.5390825	1.961237	-1.455023							-1.455023
141	ILE	2.640967	2.06546425	-1.391835										-1.391835
142	TYR	2.61320125	2.07019325	-1.00429																		-1.00429
143	GLN	2.801154	2.24319825	-0.9030639						-0.9030639
144	ALA	3.1447515	2.53712825	-0.7287889	-0.7287889
145	GLY	3.43888225	2.87119875	-0.7482888								-0.7482888
146	SER	3.80610625	3.12480625	-0.8437282															-0.8437282
147	THR	3.723084	2.85747125	-1.337663																-1.337663
148	PRO	3.915157	2.88391425	-1.739913														-1.739913
149	CYS	4.1763415	2.844937	-2.351735					-2.351735
150	ASN	4.46789975	2.80353625	-3.497342			-3.497342
151	GLY	4.64799	2.6007715	-5.203023								-5.203023
152	VAL	4.100732	2.5340275	-3.757286																			-3.757286
153	GLU	3.8299445	2.5542895	-2.755035							-2.755035
154	GLY	3.491408	2.613967	-1.54151								-1.54151
155	PHE	3.30512575	2.7125605	-0.8877212													-0.8877212
156	ASN	3.088615	2.494954	-0.8896158			-0.8896158
157	CYS	2.86455875	2.3138155	-0.7448785					-0.7448785
158	TYR	2.60143675	2.086515	-0.8367382																		-0.8367382
159	PHE	2.453058	1.97255475	-0.8321706													-0.8321706
160	PRO	2.248703	1.804213	-0.9298663														-0.9298663
161	LEU	2.241598	1.84113925	-0.6740164											-0.6740164
162	GLN	2.20547375	1.8444445	-0.6451808						-0.6451808
163	SER	2.29415175	1.9310485	-0.5191272															-0.5191272
164	TYR	2.3307955	1.973205	-0.4994818																		-0.4994818
165	GLY	2.51324425	2.09208525	-0.6242143								-0.6242143
166	PHE	2.5478355	2.1137275	-0.542825													-0.542825
167	GLN	2.766047	2.26162475	-0.6794911						-0.6794911
168	PRO	2.9700445	2.4030805	-0.7760103														-0.7760103
169	THR	3.1076495	2.47749825	-0.9623863																-0.9623863
170	ASN	2.90339225	2.342227	-0.9756278			-0.9756278
171	GLY	2.84163975	2.299747	-0.7926973								-0.7926973
172	VAL	2.69668225	2.2179155	-0.7583768																			-0.7583768
173	GLY	2.58808475	2.10062475	-0.8187581								-0.8187581
174	TYR	2.50415875	2.07110675	-0.8059411																		-0.8059411
175	GLN	2.368793	2.01449275	-0.5015411						-0.5015411
176	PRO	2.2198405	1.93213775	-0.3655943														-0.3655943
177	TYR	2.02135675	1.8085125	-0.3252801																		-0.3252801
178	ARG	1.939006	1.7596945	-0.1927967		-0.1927967
179	VAL	1.801835	1.64422175	-0.2415534																			-0.2415534
180	VAL	1.784447	1.6046535	-0.2935256																			-0.2935256
181	VAL	1.765925	1.52354025	-0.6095293																			-0.6095293
182	LEU	1.8647325	1.52897975	-0.8342329											-0.8342329
183	SER	1.969524	1.4660475	-1.702286															-1.702286
184	PHE	2.1805185	1.4580235	-2.958617													-2.958617
185	GLU	2.3592795	1.4469915	-3.887637							-3.887637
186	LEU	2.6647125	1.52280375	-5.045629											-5.045629
187	LEU	2.90260175	1.51986325	-5.878674											-5.878674
188	HIE	3.1958475	1.53881275	-6.563643									-6.563643
189	ALA	3.04315625	1.5816095	-5.917728	-5.917728
190	PRO	2.9485555	1.65692025	-5.018795														-5.018795
191	ALA	2.7928575	1.69624675	-4.017569	-4.017569
192	THR	2.6115325	1.68968475	-3.386782																-3.386782
193	VAL	2.4752335	1.7029605	-2.597411																			-2.597411
194	CYS	2.51854975	1.8498445	-1.88848					-1.88848
195	GLY	2.63833875	2.01381875	-1.391251								-1.391251
196	PRO	2.81765775	2.24128875	-0.9691163														-0.9691163
197	LYS	3.16235125	2.6259395	-0.6170676												-0.6170676
198	LYS	3.642003	3.37788	-0.1251149												-0.1251149
