## Supplementary material for "Identifying protein sites contributing to vaccine escape via statistical comparisons of short-term molecular dynamics simulations": DROIDSfluctuationAVGchain.txt

pos_ref	res_ref	res_query	flux_ref_avg	flux_query_avg	delta_flux	abs_delta_flux	KLdivergence	chain
1	ILE	ILE	3.14797381546135	3.59808104738155	0.450107231920199	0.450107231920199	0	A
2	THR	THR	3.07323925	2.9683325	-0.104906749999998	0.104906749999998	-0.1518636	A
3	ASN	ASN	2.81150325	2.3121565	-0.49934675	0.49934675	-0.7714948	A
4	LEU	LEU	2.67138325	2.17303125	-0.498351999999998	0.498351999999998	-0.9814641	A
5	CYS	CYS	2.4596025	2.04912625	-0.41047625	0.41047625	-0.947049	A
6	PRO	PRO	2.42697525	2.11183725	-0.315138000000001	0.315138000000001	-0.5545187	A
7	PHE	PHE	2.31593625	1.994129	-0.321807249999999	0.321807249999999	-0.6103181	A
8	GLY	GLY	2.4446125	2.01895175	-0.42566075	0.42566075	-1.110223	A
9	GLU	GLU	2.33384275	1.984537	-0.349305749999999	0.349305749999999	-0.7825926	A
10	VAL	VAL	2.1451165	1.87411925	-0.270997249999999	0.270997249999999	-0.459292	A
11	PHE	PHE	2.20460475	1.9533385	-0.251266250000003	0.251266250000003	-0.3352557	A
12	ASN	ASN	2.40770525	2.0719805	-0.33572475	0.33572475	-0.5315508	A
13	ALA	ALA	2.37994325	2.03317525	-0.346767999999998	0.346767999999998	-0.5474462	A
14	THR	THR	2.5828635	2.1978235	-0.385040000000001	0.385040000000001	-0.594154	A
15	ARG	ARG	2.30437675	1.96831225	-0.336064500000002	0.336064500000002	-0.5061212	A
16	PHE	PHE	2.050994	1.7745215	-0.276472500000001	0.276472500000001	-0.4246168	A
17	ALA	ALA	1.89902725	1.649171	-0.249856250000001	0.249856250000001	-0.4989222	A
18	SER	SER	1.8669005	1.61668725	-0.25021325	0.25021325	-0.3693448	A
19	VAL	VAL	1.78022175	1.5413095	-0.238912249999999	0.238912249999999	-0.3948647	A
20	TYR	TYR	1.8495365	1.52287925	-0.326657249999999	0.326657249999999	-0.8604145	A
21	ALA	ALA	1.85783675	1.52076425	-0.337072500000001	0.337072500000001	-0.7923687	A
22	TRP	TRP	1.7834595	1.46051225	-0.322947249999999	0.322947249999999	-0.7536377	A
23	ASN	ASN	1.80518625	1.4791465	-0.326039749999999	0.326039749999999	-0.6869038	A
24	ARG	ARG	1.89402575	1.4781075	-0.415918250000002	0.415918250000002	-1.089153	A
25	LYS	LYS	1.95862775	1.4985625	-0.460065249999999	0.460065249999999	-1.5374	A
26	ARG	ARG	2.12574975	1.5326935	-0.593056250000001	0.593056250000001	-2.094372	A
27	ILE	ILE	2.193894	1.557951	-0.635942999999999	0.635942999999999	-2.281499	A
28	SER	SER	2.41076	1.64495825	-0.765801749999998	0.765801749999998	-2.821805	A
29	ASN	ASN	2.6093585	1.77267625	-0.836682249999999	0.836682249999999	-2.809419	A
30	CYS	CYS	2.53192775	1.83572875	-0.696199000000003	0.696199000000003	-2.066865	A
31	VAL	VAL	2.5314335	1.93284075	-0.59859275	0.59859275	-1.613826	A
32	ALA	ALA	2.4417675	1.9402915	-0.501475999999996	0.501475999999996	-1.103662	A
33	ASP	ASP	2.4689645	2.00116775	-0.467796750000001	0.467796750000001	-1.077161	A
34	TYR	TYR	2.4117825	1.97948875	-0.432293749999999	0.432293749999999	-0.7730803	A
35	SER	SER	2.616754	2.1301795	-0.486574500000001	0.486574500000001	-0.9368799	A
36	VAL	VAL	2.63290925	2.100319	-0.53259025	0.53259025	-1.055679	A
37	LEU	LEU	2.4403265	2.0555555	-0.384771	0.384771	-0.5358392	A
38	TYR	TYR	2.58344575	2.247106	-0.336339749999997	0.336339749999997	-0.3275062	A
39	ASN	ASN	2.79892225	2.3464125	-0.452509750000003	0.452509750000003	-0.5389079	A
40	SER	SER	2.68380975	2.332246	-0.351563750000001	0.351563750000001	-0.3304654	A
41	ALA	ALA	2.8290205	2.45914925	-0.369871250000001	0.369871250000001	-0.3952391	A
42	SER	SER	2.61421775	2.25120575	-0.363012	0.363012	-0.3507917	A
43	PHE	PHE	2.40621875	2.124204	-0.282014749999998	0.282014749999998	-0.1867506	A
44	SER	SER	2.38459075	2.09692925	-0.2876615	0.2876615	-0.2200782	A
45	THR	THR	2.2197785	1.95493	-0.264848499999994	0.264848499999994	-0.1588568	A
46	PHE	PHE	2.25322775	1.962929	-0.29029875	0.29029875	-0.1856236	A
47	LYS	LYS	2.16908875	1.81965625	-0.3494325	0.3494325	-0.6664638	A
48	CYS	CYS	2.2624205	1.79978775	-0.462632750000001	0.462632750000001	-1.010034	A
49	TYR	TYR	2.26517525	1.7065165	-0.558658749999999	0.558658749999999	-1.365364	A
50	GLY	GLY	2.49896775	1.829704	-0.669263750000001	0.669263750000001	-1.721275	A
51	VAL	VAL	2.47686425	1.8522565	-0.624607750000002	0.624607750000002	-1.539727	A
52	SER	SER	2.583926	1.97492625	-0.608999749999999	0.608999749999999	-1.379887	A
53	PRO	PRO	2.61211	2.06277975	-0.549330250000001	0.549330250000001	-1.132234	A
54	THR	THR	2.79797825	2.2052395	-0.592738749999998	0.592738749999998	-1.144847	A
55	LYS	LYS	2.6961405	2.052372	-0.643768499999999	0.643768499999999	-1.554586	A
56	LEU	LEU	2.50257625	1.9312175	-0.571358749999998	0.571358749999998	-1.552535	A
57	ASN	ASN	2.61717325	2.03189025	-0.585283000000001	0.585283000000001	-1.327124	A
58	ASP	ASP	2.75233425	2.0460705	-0.706263749999999	0.706263749999999	-1.609002	A
59	LEU	LEU	2.611133	1.8711465	-0.739986500000002	0.739986500000002	-1.958731	A
60	CYS	CYS	2.585953	1.7515115	-0.834441499999999	0.834441499999999	-2.658725	A
61	PHE	PHE	2.47177125	1.59558925	-0.876182	0.876182	-3.137131	A
62	THR	THR	2.48537325	1.5140725	-0.971300750000001	0.971300750000001	-4.047774	A
63	ASN	ASN	2.27354075	1.46823475	-0.805305999999998	0.805305999999998	-3.240267	A
64	VAL	VAL	2.0870755	1.482623	-0.6044525	0.6044525	-2.05261	A
65	TYR	TYR	1.93138275	1.47851425	-0.4528685	0.4528685	-1.346801	A
66	ALA	ALA	1.82091925	1.48803475	-0.332884500000001	0.332884500000001	-0.8372292	A
67	ASP	ASP	1.74281775	1.49073325	-0.252084499999998	0.252084499999998	-0.4140366	A
68	SER	SER	1.74007825	1.527764	-0.21231425	0.21231425	-0.3496959	A
69	PHE	PHE	1.77006675	1.593346	-0.176720750000001	0.176720750000001	-0.1901165	A
70	VAL	VAL	1.842979	1.6543715	-0.188607499999999	0.188607499999999	-0.278669	A
71	ILE	ILE	1.9447565	1.734534	-0.210222500000002	0.210222500000002	-0.2853362	A
72	ARG	ARG	2.10024	1.8187475	-0.281492500000001	0.281492500000001	-0.4067672	A
73	GLY	GLY	2.2301155	1.92587825	-0.304237249999999	0.304237249999999	-0.5719831	A
74	ASP	ASP	2.28582625	1.93779375	-0.348032500000001	0.348032500000001	-0.4558474	A
75	GLU	GLU	2.0664605	1.77329675	-0.29316375	0.29316375	-0.4646155	A
76	VAL	VAL	2.04641675	1.76858675	-0.277830000000002	0.277830000000002	-0.4740956	A
77	ARG	ARG	2.15928075	1.81686375	-0.342417000000002	0.342417000000002	-0.574222	A
78	GLN	GLN	2.02159575	1.6850945	-0.336501249999998	0.336501249999998	-0.5561361	A
79	ILE	ILE	1.9562035	1.62371975	-0.332483750000001	0.332483750000001	-0.7363093	A
80	ALA	ALA	2.074887	1.610334	-0.464553	0.464553	-1.15507	A
81	PRO	PRO	2.267794	1.661926	-0.605867999999999	0.605867999999999	-1.562969	A
82	GLY	GLY	2.46790225	1.80844375	-0.659458500000003	0.659458500000003	-1.772906	A
83	GLN	GLN	2.2994625	1.7129915	-0.586471000000001	0.586471000000001	-1.660802	A
84	THR	THR	2.316726	1.77556775	-0.54115825	0.54115825	-1.240495	A
85	GLY	GLY	2.18853475	1.72043525	-0.468099500000001	0.468099500000001	-0.9983934	A
86	LYS	LYS	2.0543385	1.66868975	-0.385648749999999	0.385648749999999	-0.7320945	A
87	ILE	ILE	1.91258625	1.571199	-0.341387249999997	0.341387249999997	-0.6651924	A
88	ALA	ALA	1.9832635	1.55624375	-0.427019749999999	0.427019749999999	-1.124371	A
89	ASP	ASP	2.05311475	1.54306	-0.510054750000002	0.510054750000002	-1.474305	A
90	TYR	TYR	1.9541165	1.514685	-0.439431500000001	0.439431500000001	-1.280422	A
91	ASN	ASN	1.82179075	1.45340275	-0.368388000000001	0.368388000000001	-0.9008645	A
92	TYR	TYR	1.7982055	1.43383375	-0.364371750000002	0.364371750000002	-0.9672331	A
93	LYS	LYS	1.8878295	1.39700475	-0.490824750000004	0.490824750000004	-1.741489	A
94	LEU	LEU	2.0224485	1.43129225	-0.591156249999999	0.591156249999999	-2.131935	A
95	PRO	PRO	2.2020745	1.4604035	-0.741670999999999	0.741670999999999	-2.94491	A
96	ASP	ASP	2.47068175	1.6041325	-0.866549249999999	0.866549249999999	-3.072382	A
97	ASP	ASP	2.47201725	1.60875975	-0.8632575	0.8632575	-3.012799	A
98	PHE	PHE	2.265898	1.554698	-0.7112	0.7112	-2.374299	A
99	THR	THR	2.176939	1.53284925	-0.644089750000002	0.644089750000002	-2.299105	A
100	GLY	GLY	2.0765365	1.60017375	-0.476362749999998	0.476362749999998	-1.242785	A
101	CYS	CYS	1.94222125	1.61576375	-0.3264575	0.3264575	-0.7260896	A
102	VAL	VAL	1.94259775	1.677445	-0.265152750000002	0.265152750000002	-0.549953	A
103	ILE	ILE	1.91779025	1.71273375	-0.205056499999999	0.205056499999999	-0.3420876	A
104	ALA	ALA	2.04105025	1.82782725	-0.213222999999996	0.213222999999996	-0.1973152	A
105	TRP	TRP	2.1327905	1.90113475	-0.231655750000001	0.231655750000001	-0.4301373	A
106	ASN	ASN	2.31001975	2.019867	-0.29015275	0.29015275	-0.3164954	A
107	SER	SER	2.358631	2.04035525	-0.31827575	0.31827575	-0.4747287	A
108	ASN	ASN	2.57101525	2.16704125	-0.403973999999999	0.403973999999999	-0.4498841	A
109	ASN	ASN	2.74142975	2.306047	-0.435382749999999	0.435382749999999	-0.462625	A
110	LEU	LEU	2.587298	2.18736225	-0.39993575	0.39993575	-0.5693881	A
111	ASP	ASP	2.43679825	2.0752165	-0.361581749999999	0.361581749999999	-0.4934953	A
112	SER	SER	2.65339975	2.19617275	-0.457227000000003	0.457227000000003	-0.5656556	A
113	LYS	LYS	2.87646925	2.3219995	-0.554469750000004	0.554469750000004	-0.7769819	A
114	VAL	VAL	3.1540075	2.51218525	-0.641822250000001	0.641822250000001	-1.033063	A
115	GLY	GLY	3.12020825	2.50670725	-0.613500999999996	0.613500999999996	-0.9882981	A
116	GLY	GLY	2.833014	2.28597525	-0.54703875	0.54703875	-0.8326986	A
117	ASN	ASN	2.55536175	2.10501175	-0.45035	0.45035	-0.7395522	A
118	TYR	TYR	2.477698	2.04217125	-0.435526749999999	0.435526749999999	-0.923571	A
119	ASN	ASN	2.3616345	1.97322175	-0.388412750000001	0.388412750000001	-0.6306438	A
120	TYR	TYR	2.160142	1.83397625	-0.326165749999998	0.326165749999998	-0.5480424	A
121	LEU	LEU	2.01755	1.73061675	-0.286933250000001	0.286933250000001	-0.3843256	A
122	TYR	TYR	1.99791475	1.68877925	-0.309135499999999	0.309135499999999	-0.4488932	A
123	ARG	ARG	2.0022265	1.65384525	-0.348381250000001	0.348381250000001	-0.6944611	A
124	LEU	LEU	2.17223375	1.7713445	-0.400889249999998	0.400889249999998	-0.7235955	A
125	PHE	PHE	2.24883275	1.771609	-0.477223750000003	0.477223750000003	-1.156884	A
126	ARG	ARG	2.3508985	1.7573285	-0.59357	0.59357	-1.800664	A
127	LYS	LYS	2.5404045	1.81403125	-0.726373249999999	0.726373249999999	-2.237042	A
128	SER	SER	2.389883	1.657637	-0.732245999999999	0.732245999999999	-2.600686	A
129	ASN	ASN	2.28124275	1.5523785	-0.728864249999999	0.728864249999999	-2.875716	A
130	LEU	LEU	2.14342225	1.448211	-0.695211250000001	0.695211250000001	-2.953123	A
131	LYS	LYS	2.116604	1.3646125	-0.751991500000001	0.751991500000001	-3.371333	A
132	PRO	PRO	2.06014775	1.34356125	-0.716586500000001	0.716586500000001	-3.210166	A
133	PHE	PHE	1.949239	1.32113325	-0.628105750000002	0.628105750000002	-2.852225	A
134	GLU	GLU	1.9459985	1.3406445	-0.605353999999999	0.605353999999999	-2.691728	A
135	ARG	ARG	1.9971675	1.404886	-0.592281500000002	0.592281500000002	-2.433937	A
136	ASP	ASP	2.01658775	1.49692675	-0.519660999999999	0.519660999999999	-2.070583	A
137	ILE	ILE	2.16399575	1.639216	-0.524779749999998	0.524779749999998	-1.587865	A
138	SER	SER	2.2690675	1.7125905	-0.556477000000001	0.556477000000001	-1.708732	A
139	THR	THR	2.461676	1.8964215	-0.565254500000001	0.565254500000001	-1.428116	A
140	GLU	GLU	2.5390825	1.961237	-0.5778455	0.5778455	-1.455023	A
141	ILE	ILE	2.640967	2.06546425	-0.575502750000001	0.575502750000001	-1.391835	A
142	TYR	TYR	2.61320125	2.07019325	-0.543007999999997	0.543007999999997	-1.00429	A
143	GLN	GLN	2.801154	2.24319825	-0.557955749999997	0.557955749999997	-0.9030639	A
144	ALA	ALA	3.1447515	2.53712825	-0.607623249999999	0.607623249999999	-0.7287889	A
145	GLY	GLY	3.43888225	2.87119875	-0.567683499999999	0.567683499999999	-0.7482888	A
146	SER	SER	3.80610625	3.12480625	-0.681300000000001	0.681300000000001	-0.8437282	A
147	THR	THR	3.723084	2.85747125	-0.865612750000003	0.865612750000003	-1.337663	A
148	PRO	PRO	3.915157	2.88391425	-1.03124275	1.03124275	-1.739913	A
149	CYS	CYS	4.1763415	2.844937	-1.3314045	1.3314045	-2.351735	A
150	ASN	ASN	4.46789975	2.80353625	-1.6643635	1.6643635	-3.497342	A
151	GLY	GLY	4.64799	2.6007715	-2.0472185	2.0472185	-5.203023	A
152	VAL	VAL	4.100732	2.5340275	-1.5667045	1.5667045	-3.757286	A
153	GLU	GLU	3.8299445	2.5542895	-1.275655	1.275655	-2.755035	A
154	GLY	GLY	3.491408	2.613967	-0.877441000000002	0.877441000000002	-1.54151	A
155	PHE	PHE	3.30512575	2.7125605	-0.59256525	0.59256525	-0.8877212	A
156	ASN	ASN	3.088615	2.494954	-0.593660999999999	0.593660999999999	-0.8896158	A
157	CYS	CYS	2.86455875	2.3138155	-0.550743249999998	0.550743249999998	-0.7448785	A
158	TYR	TYR	2.60143675	2.086515	-0.514921750000001	0.514921750000001	-0.8367382	A
159	PHE	PHE	2.453058	1.97255475	-0.48050325	0.48050325	-0.8321706	A
160	PRO	PRO	2.248703	1.804213	-0.444490000000001	0.444490000000001	-0.9298663	A
161	LEU	LEU	2.241598	1.84113925	-0.400458750000001	0.400458750000001	-0.6740164	A
162	GLN	GLN	2.20547375	1.8444445	-0.361029249999997	0.361029249999997	-0.6451808	A
163	SER	SER	2.29415175	1.9310485	-0.36310325	0.36310325	-0.5191272	A
164	TYR	TYR	2.3307955	1.973205	-0.357590500000003	0.357590500000003	-0.4994818	A
165	GLY	GLY	2.51324425	2.09208525	-0.421158999999997	0.421158999999997	-0.6242143	A
166	PHE	PHE	2.5478355	2.1137275	-0.434108	0.434108	-0.542825	A
167	GLN	GLN	2.766047	2.26162475	-0.504422249999997	0.504422249999997	-0.6794911	A
168	PRO	PRO	2.9700445	2.4030805	-0.566964000000002	0.566964000000002	-0.7760103	A
169	THR	THR	3.1076495	2.47749825	-0.63015125	0.63015125	-0.9623863	A
170	ASN	ASN	2.90339225	2.342227	-0.561165250000003	0.561165250000003	-0.9756278	A
171	GLY	GLY	2.84163975	2.299747	-0.541892749999998	0.541892749999998	-0.7926973	A
172	VAL	VAL	2.69668225	2.2179155	-0.478766749999998	0.478766749999998	-0.7583768	A
173	GLY	GLY	2.58808475	2.10062475	-0.487459999999999	0.487459999999999	-0.8187581	A
174	TYR	TYR	2.50415875	2.07110675	-0.433051999999999	0.433051999999999	-0.8059411	A
175	GLN	GLN	2.368793	2.01449275	-0.354300250000002	0.354300250000002	-0.5015411	A
176	PRO	PRO	2.2198405	1.93213775	-0.287702749999997	0.287702749999997	-0.3655943	A
177	TYR	TYR	2.02135675	1.8085125	-0.21284425	0.21284425	-0.3252801	A
178	ARG	ARG	1.939006	1.7596945	-0.179311500000001	0.179311500000001	-0.1927967	A
179	VAL	VAL	1.801835	1.64422175	-0.157613250000001	0.157613250000001	-0.2415534	A
180	VAL	VAL	1.784447	1.6046535	-0.179793499999999	0.179793499999999	-0.2935256	A
181	VAL	VAL	1.765925	1.52354025	-0.242384749999999	0.242384749999999	-0.6095293	A
182	LEU	LEU	1.8647325	1.52897975	-0.335752750000003	0.335752750000003	-0.8342329	A
183	SER	SER	1.969524	1.4660475	-0.503476499999999	0.503476499999999	-1.702286	A
184	PHE	PHE	2.1805185	1.4580235	-0.722495000000001	0.722495000000001	-2.958617	A
185	GLU	GLU	2.3592795	1.4469915	-0.912287999999999	0.912287999999999	-3.887637	A
186	LEU	LEU	2.6647125	1.52280375	-1.14190875	1.14190875	-5.045629	A
187	LEU	LEU	2.90260175	1.51986325	-1.3827385	1.3827385	-5.878674	A
188	HIE	HIE	3.1958475	1.53881275	-1.65703475	1.65703475	-6.563643	A
189	ALA	ALA	3.04315625	1.5816095	-1.46154675	1.46154675	-5.917728	A
190	PRO	PRO	2.9485555	1.65692025	-1.29163525	1.29163525	-5.018795	A
191	ALA	ALA	2.7928575	1.69624675	-1.09661075	1.09661075	-4.017569	A
192	THR	THR	2.6115325	1.68968475	-0.921847750000001	0.921847750000001	-3.386782	A
193	VAL	VAL	2.4752335	1.7029605	-0.772273	0.772273	-2.597411	A
194	CYS	CYS	2.51854975	1.8498445	-0.668705249999998	0.668705249999998	-1.88848	A
195	GLY	GLY	2.63833875	2.01381875	-0.624519999999999	0.624519999999999	-1.391251	A
196	PRO	PRO	2.81765775	2.24128875	-0.576369	0.576369	-0.9691163	A
197	LYS	LYS	3.16235125	2.6259395	-0.536411750000002	0.536411750000002	-0.6170676	A
198	LYS	LYS	3.642003	3.37787999999999	-0.264123000000002	0.264123000000002	-0.1251149	A
