## Supplementary material for "Identifying protein sites contributing to vaccine escape via statistical comparisons of short-term molecular dynamics simulations": KStests.txt

posAA	refAA	queryAA	Dval	pval	signif
1	ILE	ILE	0.28321	2.531e-14	<0.1alpha
2	THR	THR	0.145	0.0004453	<0.1alpha
3	ASN	ASN	0.385	2.2e-16	<0.1alpha
4	LEU	LEU	0.4	2.2e-16	<0.1alpha
5	CYS	CYS	0.3675	2.2e-16	<0.1alpha
6	PRO	PRO	0.3175	2.2e-16	<0.1alpha
7	PHE	PHE	0.32	2.2e-16	<0.1alpha
8	GLY	GLY	0.42	2.2e-16	<0.1alpha
9	GLU	GLU	0.3575	2.2e-16	<0.1alpha
10	VAL	VAL	0.27	4.335e-13	<0.1alpha
11	PHE	PHE	0.215	1.866e-08	<0.1alpha
12	ASN	ASN	0.2925	2.776e-15	<0.1alpha
13	ALA	ALA	0.3525	2.2e-16	<0.1alpha
14	THR	THR	0.3525	2.2e-16	<0.1alpha
15	ARG	ARG	0.34	2.2e-16	<0.1alpha
16	PHE	PHE	0.305	2.2e-16	<0.1alpha
17	ALA	ALA	0.2725	2.52e-13	<0.1alpha
18	SER	SER	0.305	2.2e-16	<0.1alpha
19	VAL	VAL	0.2975	8.882e-16	<0.1alpha
20	TYR	TYR	0.4025	2.2e-16	<0.1alpha
21	ALA	ALA	0.3825	2.2e-16	<0.1alpha
22	TRP	TRP	0.375	2.2e-16	<0.1alpha
23	ASN	ASN	0.39	2.2e-16	<0.1alpha
24	ARG	ARG	0.47	2.2e-16	<0.1alpha
25	LYS	LYS	0.5125	2.2e-16	<0.1alpha
26	ARG	ARG	0.5775	2.2e-16	<0.1alpha
27	ILE	ILE	0.59	2.2e-16	<0.1alpha
28	SER	SER	0.6475	2.2e-16	<0.1alpha
29	ASN	ASN	0.6675	2.2e-16	<0.1alpha
30	CYS	CYS	0.5875	2.2e-16	<0.1alpha
31	VAL	VAL	0.5025	2.2e-16	<0.1alpha
32	ALA	ALA	0.435	2.2e-16	<0.1alpha
33	ASP	ASP	0.3925	2.2e-16	<0.1alpha
34	TYR	TYR	0.3475	2.2e-16	<0.1alpha
35	SER	SER	0.35	2.2e-16	<0.1alpha
36	VAL	VAL	0.3825	2.2e-16	<0.1alpha
37	LEU	LEU	0.295	1.554e-15	<0.1alpha
38	TYR	TYR	0.2525	1.68e-11	<0.1alpha
39	ASN	ASN	0.2825	2.742e-14	<0.1alpha
40	SER	SER	0.2325	8.138e-10	<0.1alpha
41	ALA	ALA	0.235	5.099e-10	<0.1alpha
42	SER	SER	0.24	1.972e-10	<0.1alpha
43	PHE	PHE	0.2	2.251e-07	<0.1alpha
44	SER	SER	0.2125	2.861e-08	<0.1alpha
45	THR	THR	0.2075	6.628e-08	<0.1alpha
46	PHE	PHE	0.2375	3.179e-10	<0.1alpha
47	LYS	LYS	0.315	2.2e-16	<0.1alpha
48	CYS	CYS	0.3875	2.2e-16	<0.1alpha
49	TYR	TYR	0.465	2.2e-16	<0.1alpha
50	GLY	GLY	0.5075	2.2e-16	<0.1alpha
51	VAL	VAL	0.5	2.2e-16	<0.1alpha
52	SER	SER	0.495	2.2e-16	<0.1alpha
53	PRO	PRO	0.45	2.2e-16	<0.1alpha
54	THR	THR	0.4475	2.2e-16	<0.1alpha
55	LYS	LYS	0.5225	2.2e-16	<0.1alpha
56	LEU	LEU	0.5075	2.2e-16	<0.1alpha
57	ASN	ASN	0.52	2.2e-16	<0.1alpha
58	ASP	ASP	0.565	2.2e-16	<0.1alpha
59	LEU	LEU	0.6125	2.2e-16	<0.1alpha
60	CYS	CYS	0.6725	2.2e-16	<0.1alpha
61	PHE	PHE	0.7	2.2e-16	<0.1alpha
62	THR	THR	0.76	2.2e-16	<0.1alpha
63	ASN	ASN	0.72	2.2e-16	<0.1alpha
64	VAL	VAL	0.6	2.2e-16	<0.1alpha
65	TYR	TYR	0.4725	2.2e-16	<0.1alpha
66	ALA	ALA	0.3975	2.2e-16	<0.1alpha
67	ASP	ASP	0.2975	8.882e-16	<0.1alpha
68	SER	SER	0.2625	2.142e-12	<0.1alpha
69	PHE	PHE	0.2125	2.861e-08	<0.1alpha
70	VAL	VAL	0.2175	1.211e-08	<0.1alpha
71	ILE	ILE	0.22	7.818e-09	<0.1alpha
72	ARG	ARG	0.27	4.335e-13	<0.1alpha
73	GLY	GLY	0.2875	8.771e-15	<0.1alpha
74	ASP	ASP	0.31	2.2e-16	<0.1alpha
75	GLU	GLU	0.3025	2.22e-16	<0.1alpha
76	VAL	VAL	0.2775	8.393e-14	<0.1alpha
77	ARG	ARG	0.3225	2.2e-16	<0.1alpha
78	GLN	GLN	0.32	2.2e-16	<0.1alpha
79	ILE	ILE	0.345	2.2e-16	<0.1alpha
80	ALA	ALA	0.435	2.2e-16	<0.1alpha
81	PRO	PRO	0.4975	2.2e-16	<0.1alpha
82	GLY	GLY	0.535	2.2e-16	<0.1alpha
83	GLN	GLN	0.5075	2.2e-16	<0.1alpha
84	THR	THR	0.475	2.2e-16	<0.1alpha
85	GLY	GLY	0.4275	2.2e-16	<0.1alpha
86	LYS	LYS	0.365	2.2e-16	<0.1alpha
87	ILE	ILE	0.335	2.2e-16	<0.1alpha
88	ALA	ALA	0.4375	2.2e-16	<0.1alpha
89	ASP	ASP	0.525	2.2e-16	<0.1alpha
90	TYR	TYR	0.4525	2.2e-16	<0.1alpha
91	ASN	ASN	0.405	2.2e-16	<0.1alpha
92	TYR	TYR	0.41	2.2e-16	<0.1alpha
93	LYS	LYS	0.53	2.2e-16	<0.1alpha
94	LEU	LEU	0.57	2.2e-16	<0.1alpha
95	PRO	PRO	0.665	2.2e-16	<0.1alpha
96	ASP	ASP	0.6925	2.2e-16	<0.1alpha
97	ASP	ASP	0.6875	2.2e-16	<0.1alpha
98	PHE	PHE	0.605	2.2e-16	<0.1alpha
99	THR	THR	0.585	2.2e-16	<0.1alpha
100	GLY	GLY	0.4575	2.2e-16	<0.1alpha
101	CYS	CYS	0.325	2.2e-16	<0.1alpha
102	VAL	VAL	0.255	1.012e-11	<0.1alpha
103	ILE	ILE	0.2075	6.628e-08	<0.1alpha
104	ALA	ALA	0.1775	6.727e-06	<0.1alpha
105	TRP	TRP	0.205	1.001e-07	<0.1alpha
106	ASN	ASN	0.2275	2.042e-09	<0.1alpha
107	SER	SER	0.2725	2.52e-13	<0.1alpha
108	ASN	ASN	0.3225	2.2e-16	<0.1alpha
109	ASN	ASN	0.325	2.2e-16	<0.1alpha
110	LEU	LEU	0.3375	2.2e-16	<0.1alpha
111	ASP	ASP	0.3425	2.2e-16	<0.1alpha
112	SER	SER	0.37	2.2e-16	<0.1alpha
113	LYS	LYS	0.4275	2.2e-16	<0.1alpha
114	VAL	VAL	0.4525	2.2e-16	<0.1alpha
115	GLY	GLY	0.4425	2.2e-16	<0.1alpha
116	GLY	GLY	0.42	2.2e-16	<0.1alpha
117	ASN	ASN	0.3725	2.2e-16	<0.1alpha
118	TYR	TYR	0.37	2.2e-16	<0.1alpha
119	ASN	ASN	0.34	2.2e-16	<0.1alpha
120	TYR	TYR	0.2975	8.882e-16	<0.1alpha
121	LEU	LEU	0.27	4.335e-13	<0.1alpha
122	TYR	TYR	0.31	2.2e-16	<0.1alpha
123	ARG	ARG	0.335	2.2e-16	<0.1alpha
124	LEU	LEU	0.35	2.2e-16	<0.1alpha
125	PHE	PHE	0.4625	2.2e-16	<0.1alpha
126	ARG	ARG	0.56	2.2e-16	<0.1alpha
127	LYS	LYS	0.6275	2.2e-16	<0.1alpha
128	SER	SER	0.665	2.2e-16	<0.1alpha
129	ASN	ASN	0.685	2.2e-16	<0.1alpha
130	LEU	LEU	0.6925	2.2e-16	<0.1alpha
131	LYS	LYS	0.7225	2.2e-16	<0.1alpha
132	PRO	PRO	0.695	2.2e-16	<0.1alpha
133	PHE	PHE	0.6425	2.2e-16	<0.1alpha
134	GLU	GLU	0.6375	2.2e-16	<0.1alpha
135	ARG	ARG	0.635	2.2e-16	<0.1alpha
136	ASP	ASP	0.5625	2.2e-16	<0.1alpha
137	ILE	ILE	0.5425	2.2e-16	<0.1alpha
138	SER	SER	0.5275	2.2e-16	<0.1alpha
139	THR	THR	0.48	2.2e-16	<0.1alpha
140	GLU	GLU	0.465	2.2e-16	<0.1alpha
141	ILE	ILE	0.4375	2.2e-16	<0.1alpha
142	TYR	TYR	0.41	2.2e-16	<0.1alpha
143	GLN	GLN	0.42	2.2e-16	<0.1alpha
144	ALA	ALA	0.375	2.2e-16	<0.1alpha
145	GLY	GLY	0.355	2.2e-16	<0.1alpha
146	SER	SER	0.385	2.2e-16	<0.1alpha
147	THR	THR	0.4675	2.2e-16	<0.1alpha
148	PRO	PRO	0.53	2.2e-16	<0.1alpha
149	CYS	CYS	0.6125	2.2e-16	<0.1alpha
150	ASN	ASN	0.7	2.2e-16	<0.1alpha
151	GLY	GLY	0.8375	2.2e-16	<0.1alpha
152	VAL	VAL	0.725	2.2e-16	<0.1alpha
153	GLU	GLU	0.6525	2.2e-16	<0.1alpha
154	GLY	GLY	0.5175	2.2e-16	<0.1alpha
155	PHE	PHE	0.3525	2.2e-16	<0.1alpha
156	ASN	ASN	0.3825	2.2e-16	<0.1alpha
157	CYS	CYS	0.38	2.2e-16	<0.1alpha
158	TYR	TYR	0.39	2.2e-16	<0.1alpha
159	PHE	PHE	0.37	2.2e-16	<0.1alpha
160	PRO	PRO	0.4025	2.2e-16	<0.1alpha
161	LEU	LEU	0.355	2.2e-16	<0.1alpha
162	GLN	GLN	0.3175	2.2e-16	<0.1alpha
163	SER	SER	0.31	2.2e-16	<0.1alpha
164	TYR	TYR	0.3275	2.2e-16	<0.1alpha
165	GLY	GLY	0.365	2.2e-16	<0.1alpha
166	PHE	PHE	0.3575	2.2e-16	<0.1alpha
167	GLN	GLN	0.4025	2.2e-16	<0.1alpha
168	PRO	PRO	0.405	2.2e-16	<0.1alpha
169	THR	THR	0.4475	2.2e-16	<0.1alpha
170	ASN	ASN	0.395	2.2e-16	<0.1alpha
171	GLY	GLY	0.3825	2.2e-16	<0.1alpha
172	VAL	VAL	0.365	2.2e-16	<0.1alpha
173	GLY	GLY	0.3875	2.2e-16	<0.1alpha
174	TYR	TYR	0.3425	2.2e-16	<0.1alpha
175	GLN	GLN	0.3	4.441e-16	<0.1alpha
176	PRO	PRO	0.285	1.554e-14	<0.1alpha
177	TYR	TYR	0.2425	1.217e-10	<0.1alpha
178	ARG	ARG	0.1875	1.562e-06	<0.1alpha
179	VAL	VAL	0.185	2.267e-06	<0.1alpha
180	VAL	VAL	0.195	4.959e-07	<0.1alpha
181	VAL	VAL	0.295	1.554e-15	<0.1alpha
182	LEU	LEU	0.3675	2.2e-16	<0.1alpha
183	SER	SER	0.5175	2.2e-16	<0.1alpha
184	PHE	PHE	0.68	2.2e-16	<0.1alpha
185	GLU	GLU	0.7525	2.2e-16	<0.1alpha
186	LEU	LEU	0.8325	2.2e-16	<0.1alpha
187	LEU	LEU	0.895	2.2e-16	<0.1alpha
188	HIE	HIE	0.9425	2.2e-16	<0.1alpha
189	ALA	ALA	0.905	2.2e-16	<0.1alpha
190	PRO	PRO	0.835	2.2e-16	<0.1alpha
191	ALA	ALA	0.76	2.2e-16	<0.1alpha
192	THR	THR	0.715	2.2e-16	<0.1alpha
193	VAL	VAL	0.6625	2.2e-16	<0.1alpha
194	CYS	CYS	0.5725	2.2e-16	<0.1alpha
195	GLY	GLY	0.48	2.2e-16	<0.1alpha
196	PRO	PRO	0.415	2.2e-16	<0.1alpha
197	LYS	LYS	0.36	2.2e-16	<0.1alpha
198	LYS	LYS	0.1425	0.0005936	<0.1alpha
