## Supplementary material for "Identifying protein sites contributing to vaccine escape via statistical comparisons of short-term molecular dynamics simulations": adjustKStests.txt

posAA	refAA	queryAA	Dval	pval	signif
1	SER	SER	0.10276	0.03905418	ns
2	THR	THR	0.23	6.371175e-09	<0.1alpha
3	ILE	ILE	0.2075	2.538588e-07	<0.1alpha
4	GLU	GLU	0.1975	1.129214e-06	<0.1alpha
5	GLU	GLU	0.205	3.622885e-07	<0.1alpha
6	GLN	GLN	0.2	7.721909e-07	<0.1alpha
7	ALA	ALA	0.2175	5.337872e-08	<0.1alpha
8	LYS	LYS	0.1975	1.129214e-06	<0.1alpha
9	THR	THR	0.1875	4.721908e-06	<0.1alpha
10	PHE	PHE	0.2225	2.386963e-08	<0.1alpha
11	LEU	LEU	0.2425	6.444383e-10	<0.1alpha
12	ASP	ASP	0.205	3.622885e-07	<0.1alpha
13	LYS	LYS	0.215	7.958238e-08	<0.1alpha
14	PHE	PHE	0.2175	5.337872e-08	<0.1alpha
15	ASN	ASN	0.17	4.952013e-05	<0.1alpha
16	HIE	HIE	0.1475	0.0006554618	<0.1alpha
17	GLU	GLU	0.19	3.300855e-06	<0.1alpha
18	ALA	ALA	0.2075	2.538588e-07	<0.1alpha
19	GLU	GLU	0.1925	2.343266e-06	<0.1alpha
20	ASP	ASP	0.19	3.300855e-06	<0.1alpha
21	LEU	LEU	0.2275	1.000707e-08	<0.1alpha
22	PHE	PHE	0.21	1.748616e-07	<0.1alpha
23	TYR	TYR	0.2175	5.337872e-08	<0.1alpha
24	GLN	GLN	0.2525	9.966316e-11	<0.1alpha
25	SER	SER	0.2525	9.966316e-11	<0.1alpha
26	SER	SER	0.24	1.037272e-09	<0.1alpha
27	LEU	LEU	0.2425	6.444383e-10	<0.1alpha
28	ALA	ALA	0.2775	6.30674e-13	<0.1alpha
29	SER	SER	0.2925	2.305541e-14	<0.1alpha
30	TRP	TRP	0.265	8.523897e-12	<0.1alpha
31	ASN	ASN	0.2675	5.227829e-12	<0.1alpha
32	TYR	TYR	0.2975	7.61728e-15	<0.1alpha
33	ASN	ASN	0.265	8.523897e-12	<0.1alpha
34	THR	THR	0.2375	1.639367e-09	<0.1alpha
35	ASN	ASN	0.2975	7.61728e-15	<0.1alpha
36	ILE	ILE	0.33	1.968067e-15	<0.1alpha
37	THR	THR	0.375	1.968067e-15	<0.1alpha
38	GLU	GLU	0.4275	1.968067e-15	<0.1alpha
39	GLU	GLU	0.3825	1.968067e-15	<0.1alpha
40	ASN	ASN	0.3425	1.968067e-15	<0.1alpha
41	VAL	VAL	0.3825	1.968067e-15	<0.1alpha
42	GLN	GLN	0.375	1.968067e-15	<0.1alpha
43	ASN	ASN	0.34	1.968067e-15	<0.1alpha
44	MET	MET	0.345	1.968067e-15	<0.1alpha
45	ASN	ASN	0.38	1.968067e-15	<0.1alpha
46	ASN	ASN	0.38	1.968067e-15	<0.1alpha
47	ALA	ALA	0.3425	1.968067e-15	<0.1alpha
48	GLY	GLY	0.36	1.968067e-15	<0.1alpha
49	ASP	ASP	0.3475	1.968067e-15	<0.1alpha
50	LYS	LYS	0.325	1.968067e-15	<0.1alpha
51	TRP	TRP	0.285	1.190394e-13	<0.1alpha
52	SER	SER	0.3375	1.968067e-15	<0.1alpha
53	ALA	ALA	0.315	1.968067e-15	<0.1alpha
54	PHE	PHE	0.2675	5.227829e-12	<0.1alpha
55	LEU	LEU	0.3025	1.968067e-15	<0.1alpha
56	LYS	LYS	0.3025	1.968067e-15	<0.1alpha
57	GLU	GLU	0.2475	2.538135e-10	<0.1alpha
58	GLN	GLN	0.2425	6.444383e-10	<0.1alpha
59	SER	SER	0.2425	6.444383e-10	<0.1alpha
60	THR	THR	0.2425	6.444383e-10	<0.1alpha
61	LEU	LEU	0.2525	9.966316e-11	<0.1alpha
62	ALA	ALA	0.2175	5.337872e-08	<0.1alpha
63	GLN	GLN	0.2125	1.188068e-07	<0.1alpha
64	MET	MET	0.215	7.958238e-08	<0.1alpha
65	TYR	TYR	0.1625	0.0001244599	<0.1alpha
66	PRO	PRO	0.1375	0.001850499	<0.5alpha
67	LEU	LEU	0.1175	0.01148577	ns
68	GLN	GLN	0.135	0.002367	<0.5alpha
69	GLU	GLU	0.1375	0.001850499	<0.5alpha
70	ILE	ILE	0.125	0.005973194	<1alpha
71	GLN	GLN	0.095	0.06669516	ns
72	ASN	ASN	0.1325	0.003018856	<0.5alpha
73	LEU	LEU	0.07	0.295612	ns
74	THR	THR	0.0925	0.0783716	ns
75	VAL	VAL	0.1275	0.004799617	<0.5alpha
76	LYS	LYS	0.0975	0.05589376	ns
77	LEU	LEU	0.0625	0.422904	ns
78	GLN	GLN	0.105	0.03212829	ns
79	LEU	LEU	0.16	0.0001682336	<0.1alpha
80	GLN	GLN	0.19	3.300855e-06	<0.1alpha
81	ALA	ALA	0.2	7.721909e-07	<0.1alpha
82	LEU	LEU	0.2075	2.538588e-07	<0.1alpha
83	GLN	GLN	0.2375	1.639367e-09	<0.1alpha
84	GLN	GLN	0.3275	1.968067e-15	<0.1alpha
85	ASN	ASN	0.44	1.968067e-15	<0.1alpha
86	GLY	GLY	0.55	1.968067e-15	<0.1alpha
87	SER	SER	0.4125	1.968067e-15	<0.1alpha
88	SER	SER	0.3625	1.968067e-15	<0.1alpha
89	VAL	VAL	0.355	1.968067e-15	<0.1alpha
90	LEU	LEU	0.345	1.968067e-15	<0.1alpha
91	SER	SER	0.375	1.968067e-15	<0.1alpha
92	GLU	GLU	0.4375	1.968067e-15	<0.1alpha
93	ASP	ASP	0.42	1.968067e-15	<0.1alpha
94	LYS	LYS	0.3675	1.968067e-15	<0.1alpha
95	SER	SER	0.41	1.968067e-15	<0.1alpha
96	LYS	LYS	0.4575	1.968067e-15	<0.1alpha
97	ARG	ARG	0.4075	1.968067e-15	<0.1alpha
98	LEU	LEU	0.38	1.968067e-15	<0.1alpha
99	ASN	ASN	0.425	1.968067e-15	<0.1alpha
100	THR	THR	0.47	1.968067e-15	<0.1alpha
101	ILE	ILE	0.4225	1.968067e-15	<0.1alpha
102	LEU	LEU	0.45	1.968067e-15	<0.1alpha
103	ASN	ASN	0.505	1.968067e-15	<0.1alpha
104	THR	THR	0.47	1.968067e-15	<0.1alpha
105	MET	MET	0.395	1.968067e-15	<0.1alpha
106	SER	SER	0.4525	1.968067e-15	<0.1alpha
107	THR	THR	0.4675	1.968067e-15	<0.1alpha
108	ILE	ILE	0.4025	1.968067e-15	<0.1alpha
109	TYR	TYR	0.385	1.968067e-15	<0.1alpha
110	SER	SER	0.4275	1.968067e-15	<0.1alpha
111	THR	THR	0.43	1.968067e-15	<0.1alpha
112	GLY	GLY	0.4325	1.968067e-15	<0.1alpha
113	LYS	LYS	0.3775	1.968067e-15	<0.1alpha
114	VAL	VAL	0.31	1.968067e-15	<0.1alpha
115	CYX	CYX	0.2725	1.858206e-12	<0.1alpha
116	ASN	ASN	0.2475	2.538135e-10	<0.1alpha
117	PRO	PRO	0.1975	1.129214e-06	<0.1alpha
118	ASP	ASP	0.2325	4.089734e-09	<0.1alpha
119	ASN	ASN	0.255	6.238031e-11	<0.1alpha
120	PRO	PRO	0.2925	2.305541e-14	<0.1alpha
121	GLN	GLN	0.2625	1.4202e-11	<0.1alpha
122	GLU	GLU	0.2475	2.538135e-10	<0.1alpha
123	CYX	CYX	0.315	1.968067e-15	<0.1alpha
124	LEU	LEU	0.3575	1.968067e-15	<0.1alpha
125	LEU	LEU	0.37	1.968067e-15	<0.1alpha
126	LEU	LEU	0.33	1.968067e-15	<0.1alpha
127	GLU	GLU	0.415	1.968067e-15	<0.1alpha
128	PRO	PRO	0.5325	1.968067e-15	<0.1alpha
129	GLY	GLY	0.365	1.968067e-15	<0.1alpha
130	LEU	LEU	0.32	1.968067e-15	<0.1alpha
131	ASN	ASN	0.2875	6.990221e-14	<0.1alpha
132	GLU	GLU	0.315	1.968067e-15	<0.1alpha
133	ILE	ILE	0.315	1.968067e-15	<0.1alpha
134	MET	MET	0.3375	1.968067e-15	<0.1alpha
135	ALA	ALA	0.235	2.595555e-09	<0.1alpha
136	ASN	ASN	0.15	0.0005031659	<0.1alpha
137	SER	SER	0.1025	0.03908424	ns
138	LEU	LEU	0.0925	0.0783716	ns
139	ASP	ASP	0.11	0.02169407	ns
140	TYR	TYR	0.185	6.674116e-06	<0.1alpha
141	ASN	ASN	0.205	3.622885e-07	<0.1alpha
142	GLU	GLU	0.2075	2.538588e-07	<0.1alpha
143	ARG	ARG	0.21	1.748616e-07	<0.1alpha
144	LEU	LEU	0.255	6.238031e-11	<0.1alpha
145	TRP	TRP	0.265	8.523897e-12	<0.1alpha
146	ALA	ALA	0.27	3.137904e-12	<0.1alpha
147	TRP	TRP	0.205	3.622885e-07	<0.1alpha
148	GLU	GLU	0.21	1.748616e-07	<0.1alpha
149	SER	SER	0.2925	2.305541e-14	<0.1alpha
150	TRP	TRP	0.2625	1.4202e-11	<0.1alpha
151	ARG	ARG	0.2575	3.825072e-11	<0.1alpha
152	SER	SER	0.2475	2.538135e-10	<0.1alpha
153	GLU	GLU	0.2475	2.538135e-10	<0.1alpha
154	VAL	VAL	0.285	1.190394e-13	<0.1alpha
155	GLY	GLY	0.2675	5.227829e-12	<0.1alpha
156	LYS	LYS	0.2575	3.825072e-11	<0.1alpha
157	GLN	GLN	0.3325	1.968067e-15	<0.1alpha
158	LEU	LEU	0.375	1.968067e-15	<0.1alpha
159	ARG	ARG	0.35	1.968067e-15	<0.1alpha
160	PRO	PRO	0.3525	1.968067e-15	<0.1alpha
161	LEU	LEU	0.355	1.968067e-15	<0.1alpha
162	TYR	TYR	0.29	3.973469e-14	<0.1alpha
163	GLU	GLU	0.27	3.137904e-12	<0.1alpha
164	GLU	GLU	0.3175	1.968067e-15	<0.1alpha
165	TYR	TYR	0.305	1.968067e-15	<0.1alpha
166	VAL	VAL	0.2575	3.825072e-11	<0.1alpha
167	VAL	VAL	0.3025	1.968067e-15	<0.1alpha
168	LEU	LEU	0.335	1.968067e-15	<0.1alpha
169	LYS	LYS	0.35	1.968067e-15	<0.1alpha
170	ASN	ASN	0.33	1.968067e-15	<0.1alpha
171	GLU	GLU	0.3	3.893277e-15	<0.1alpha
172	MET	MET	0.3525	1.968067e-15	<0.1alpha
173	ALA	ALA	0.3425	1.968067e-15	<0.1alpha
174	ARG	ARG	0.3275	1.968067e-15	<0.1alpha
175	ALA	ALA	0.335	1.968067e-15	<0.1alpha
176	ASN	ASN	0.3325	1.968067e-15	<0.1alpha
177	HIE	HIE	0.3175	1.968067e-15	<0.1alpha
178	TYR	TYR	0.37	1.968067e-15	<0.1alpha
179	GLU	GLU	0.4275	1.968067e-15	<0.1alpha
180	ASP	ASP	0.3175	1.968067e-15	<0.1alpha
181	TYR	TYR	0.26	2.355263e-11	<0.1alpha
182	GLY	GLY	0.185	6.674116e-06	<0.1alpha
183	ASP	ASP	0.205	3.622885e-07	<0.1alpha
184	TYR	TYR	0.23	6.371175e-09	<0.1alpha
185	TRP	TRP	0.175	2.621781e-05	<0.1alpha
186	ARG	ARG	0.1725	3.636378e-05	<0.1alpha
187	GLY	GLY	0.195	1.630271e-06	<0.1alpha
188	ASP	ASP	0.13	0.003810213	<0.5alpha
189	TYR	TYR	0.1575	0.0002231028	<0.1alpha
190	GLU	GLU	0.225	1.553798e-08	<0.1alpha
191	VAL	VAL	0.2025	5.324865e-07	<0.1alpha
192	ASN	ASN	0.2525	9.966316e-11	<0.1alpha
193	GLY	GLY	0.285	1.190394e-13	<0.1alpha
194	VAL	VAL	0.21	1.748616e-07	<0.1alpha
195	ASP	ASP	0.1825	9.393404e-06	<0.1alpha
196	GLY	GLY	0.145	0.000856931	<0.1alpha
197	TYR	TYR	0.1525	0.0003847957	<0.1alpha
198	ASP	ASP	0.1825	9.393404e-06	<0.1alpha
199	TYR	TYR	0.2075	2.538588e-07	<0.1alpha
200	SER	SER	0.2075	2.538588e-07	<0.1alpha
201	ARG	ARG	0.1525	0.0003847957	<0.1alpha
202	GLY	GLY	0.105	0.03212829	ns
203	GLN	GLN	0.0925	0.0783716	ns
204	LEU	LEU	0.085	0.1275952	ns
205	ILE	ILE	0.0625	0.422904	ns
206	GLU	GLU	0.0725	0.2621759	ns
207	ASP	ASP	0.07	0.295612	ns
208	VAL	VAL	0.1	0.04653957	ns
209	GLU	GLU	0.0875	0.1091645	ns
210	HIE	HIE	0.0725	0.2621759	ns
211	THR	THR	0.055	0.585049	ns
212	PHE	PHE	0.07	0.295612	ns
213	GLU	GLU	0.095	0.06669516	ns
214	GLU	GLU	0.125	0.005973194	<1alpha
215	ILE	ILE	0.115	0.014202	ns
216	LYS	LYS	0.0825	0.1491721	ns
217	PRO	PRO	0.1325	0.003018856	<0.5alpha
218	LEU	LEU	0.145	0.000856931	<0.1alpha
219	TYR	TYR	0.125	0.005973194	<1alpha
220	GLU	GLU	0.1475	0.0006554618	<0.1alpha
221	HIE	HIE	0.15	0.0005031659	<0.1alpha
222	LEU	LEU	0.1175	0.01148577	ns
223	HIE	HIE	0.1225	0.007460048	<1alpha
224	ALA	ALA	0.1125	0.01767919	ns
225	TYR	TYR	0.1275	0.004799617	<0.5alpha
226	VAL	VAL	0.1475	0.0006554618	<0.1alpha
227	ARG	ARG	0.1525	0.0003847957	<0.1alpha
228	ALA	ALA	0.145	0.000856931	<0.1alpha
229	LYS	LYS	0.1325	0.003018856	<0.5alpha
230	LEU	LEU	0.1175	0.01148577	ns
231	MET	MET	0.1425	0.001112471	<0.5alpha
232	ASN	ASN	0.1375	0.001850499	<0.5alpha
233	ALA	ALA	0.17	4.952013e-05	<0.1alpha
234	TYR	TYR	0.1575	0.0002231028	<0.1alpha
235	PRO	PRO	0.1375	0.001850499	<0.5alpha
236	SER	SER	0.13	0.003810213	<0.5alpha
237	TYR	TYR	0.1775	1.888827e-05	<0.1alpha
238	ILE	ILE	0.1775	1.888827e-05	<0.1alpha
239	SER	SER	0.1625	0.0001244599	<0.1alpha
240	PRO	PRO	0.155	0.0002947212	<0.1alpha
241	ILE	ILE	0.1675	6.74053e-05	<0.1alpha
242	GLY	GLY	0.1525	0.0003847957	<0.1alpha
243	CYS	CYS	0.1375	0.001850499	<0.5alpha
244	LEU	LEU	0.145	0.000856931	<0.1alpha
245	PRO	PRO	0.16	0.0001682336	<0.1alpha
246	ALA	ALA	0.1375	0.001850499	<0.5alpha
247	HIE	HIE	0.1575	0.0002231028	<0.1alpha
248	LEU	LEU	0.155	0.0002947212	<0.1alpha
249	LEU	LEU	0.185	6.674116e-06	<0.1alpha
250	GLY	GLY	0.165	9.165673e-05	<0.1alpha
251	ASP	ASP	0.1775	1.888827e-05	<0.1alpha
252	MET	MET	0.2025	5.324865e-07	<0.1alpha
253	TRP	TRP	0.21	1.748616e-07	<0.1alpha
254	GLY	GLY	0.155	0.0002947212	<0.1alpha
255	ARG	ARG	0.13	0.003810213	<0.5alpha
256	PHE	PHE	0.0925	0.0783716	ns
257	TRP	TRP	0.1075	0.02651579	ns
258	THR	THR	0.0775	0.1995122	ns
259	ASN	ASN	0.125	0.005973194	<1alpha
260	LEU	LEU	0.125	0.005973194	<1alpha
261	TYR	TYR	0.1275	0.004799617	<0.5alpha
262	SER	SER	0.1325	0.003018856	<0.5alpha
263	LEU	LEU	0.1325	0.003018856	<0.5alpha
264	THR	THR	0.1575	0.0002231028	<0.1alpha
265	VAL	VAL	0.1425	0.001112471	<0.5alpha
266	PRO	PRO	0.19	3.300855e-06	<0.1alpha
267	PHE	PHE	0.18	1.340161e-05	<0.1alpha
268	GLY	GLY	0.1675	6.74053e-05	<0.1alpha
269	GLN	GLN	0.25	1.611649e-10	<0.1alpha
270	LYS	LYS	0.28	3.646849e-13	<0.1alpha
271	PRO	PRO	0.305	1.968067e-15	<0.1alpha
272	ASN	ASN	0.265	8.523897e-12	<0.1alpha
273	ILE	ILE	0.285	1.190394e-13	<0.1alpha
274	ASP	ASP	0.2475	2.538135e-10	<0.1alpha
275	VAL	VAL	0.2175	5.337872e-08	<0.1alpha
276	THR	THR	0.26	2.355263e-11	<0.1alpha
277	ASP	ASP	0.2	7.721909e-07	<0.1alpha
278	ALA	ALA	0.1875	4.721908e-06	<0.1alpha
279	MET	MET	0.2125	1.188068e-07	<0.1alpha
280	VAL	VAL	0.195	1.630271e-06	<0.1alpha
281	ASP	ASP	0.175	2.621781e-05	<0.1alpha
282	GLN	GLN	0.115	0.014202	ns
283	ALA	ALA	0.1225	0.007460048	<1alpha
284	TRP	TRP	0.11	0.02169407	ns
285	ASP	ASP	0.115	0.014202	ns
286	ALA	ALA	0.1975	1.129214e-06	<0.1alpha
287	GLN	GLN	0.1225	0.007460048	<1alpha
288	ARG	ARG	0.095	0.06669516	ns
289	ILE	ILE	0.1525	0.0003847957	<0.1alpha
290	PHE	PHE	0.135	0.002367	<0.5alpha
291	LYS	LYS	0.08	0.1729085	ns
292	GLU	GLU	0.0675	0.3359512	ns
293	ALA	ALA	0.085	0.1275952	ns
294	GLU	GLU	0.06	0.4742113	ns
295	LYS	LYS	0.085	0.1275952	ns
296	PHE	PHE	0.0575	0.5282562	ns
297	PHE	PHE	0.0675	0.3359512	ns
298	VAL	VAL	0.1325	0.003018856	<0.5alpha
299	SER	SER	0.0925	0.0783716	ns
300	VAL	VAL	0.065	0.3782043	ns
301	GLY	GLY	0.0675	0.3359512	ns
302	LEU	LEU	0.1075	0.02651579	ns
303	PRO	PRO	0.12	0.009328852	<1alpha
304	ASN	ASN	0.1825	9.393404e-06	<0.1alpha
305	MET	MET	0.2225	2.386963e-08	<0.1alpha
306	THR	THR	0.3675	1.968067e-15	<0.1alpha
307	GLN	GLN	0.4	1.968067e-15	<0.1alpha
308	GLY	GLY	0.3575	1.968067e-15	<0.1alpha
309	PHE	PHE	0.215	7.958238e-08	<0.1alpha
310	TRP	TRP	0.2075	2.538588e-07	<0.1alpha
311	GLU	GLU	0.2025	5.324865e-07	<0.1alpha
312	ASN	ASN	0.1725	3.636378e-05	<0.1alpha
313	SER	SER	0.175	2.621781e-05	<0.1alpha
314	MET	MET	0.19	3.300855e-06	<0.1alpha
315	LEU	LEU	0.145	0.000856931	<0.1alpha
316	THR	THR	0.1025	0.03908424	ns
317	ASP	ASP	0.07	0.295612	ns
318	PRO	PRO	0.1375	0.001850499	<0.5alpha
319	GLY	GLY	0.1425	0.001112471	<0.5alpha
320	ASN	ASN	0.0875	0.1091645	ns
321	VAL	VAL	0.12	0.009328852	<1alpha
322	GLN	GLN	0.0725	0.2621759	ns
323	LYS	LYS	0.25	1.611649e-10	<0.1alpha
324	ALA	ALA	0.22	3.649942e-08	<0.1alpha
325	VAL	VAL	0.255	6.238031e-11	<0.1alpha
326	CYX	CYX	0.1425	0.001112471	<0.5alpha
327	HIE	HIE	0.2075	2.538588e-07	<0.1alpha
328	PRO	PRO	0.23	6.371175e-09	<0.1alpha
329	THR	THR	0.265	8.523897e-12	<0.1alpha
330	ALA	ALA	0.2525	9.966316e-11	<0.1alpha
331	TRP	TRP	0.215	7.958238e-08	<0.1alpha
332	ASP	ASP	0.155	0.0002947212	<0.1alpha
333	LEU	LEU	0.2	7.721909e-07	<0.1alpha
334	GLY	GLY	0.1725	3.636378e-05	<0.1alpha
335	LYS	LYS	0.1575	0.0002231028	<0.1alpha
336	GLY	GLY	0.17	4.952013e-05	<0.1alpha
337	ASP	ASP	0.2425	6.444383e-10	<0.1alpha
338	PHE	PHE	0.1925	2.343266e-06	<0.1alpha
339	ARG	ARG	0.2125	1.188068e-07	<0.1alpha
340	ILE	ILE	0.205	3.622885e-07	<0.1alpha
341	LEU	LEU	0.205	3.622885e-07	<0.1alpha
342	MET	MET	0.2	7.721909e-07	<0.1alpha
343	CYX	CYX	0.135	0.002367	<0.5alpha
344	THR	THR	0.1925	2.343266e-06	<0.1alpha
345	LYS	LYS	0.2175	5.337872e-08	<0.1alpha
346	VAL	VAL	0.2175	5.337872e-08	<0.1alpha
347	THR	THR	0.2	7.721909e-07	<0.1alpha
348	MET	MET	0.205	3.622885e-07	<0.1alpha
349	ASP	ASP	0.21	1.748616e-07	<0.1alpha
350	ASP	ASP	0.2	7.721909e-07	<0.1alpha
351	PHE	PHE	0.175	2.621781e-05	<0.1alpha
352	LEU	LEU	0.1825	9.393404e-06	<0.1alpha
353	THR	THR	0.18	1.340161e-05	<0.1alpha
354	ALA	ALA	0.1625	0.0001244599	<0.1alpha
355	HIE	HIE	0.16	0.0001682336	<0.1alpha
356	HIE	HIE	0.1825	9.393404e-06	<0.1alpha
357	GLU	GLU	0.195	1.630271e-06	<0.1alpha
358	MET	MET	0.1925	2.343266e-06	<0.1alpha
359	GLY	GLY	0.2175	5.337872e-08	<0.1alpha
360	HIE	HIE	0.175	2.621781e-05	<0.1alpha
361	ILE	ILE	0.13	0.003810213	<0.5alpha
362	GLN	GLN	0.11	0.02169407	ns
363	TYR	TYR	0.1	0.04653957	ns
364	ASP	ASP	0.1275	0.004799617	<0.5alpha
365	MET	MET	0.07	0.295612	ns
366	ALA	ALA	0.0725	0.2621759	ns
367	TYR	TYR	0.0975	0.05589376	ns
368	ALA	ALA	0.115	0.014202	ns
369	ALA	ALA	0.1	0.04653957	ns
370	GLN	GLN	0.1675	6.74053e-05	<0.1alpha
371	PRO	PRO	0.145	0.000856931	<0.1alpha
372	PHE	PHE	0.145	0.000856931	<0.1alpha
373	LEU	LEU	0.125	0.005973194	<1alpha
374	LEU	LEU	0.1175	0.01148577	ns
375	ARG	ARG	0.0775	0.1995122	ns
376	ASN	ASN	0.125	0.005973194	<1alpha
377	GLY	GLY	0.1575	0.0002231028	<0.1alpha
378	ALA	ALA	0.1875	4.721908e-06	<0.1alpha
379	ASN	ASN	0.165	9.165673e-05	<0.1alpha
380	GLU	GLU	0.205	3.622885e-07	<0.1alpha
381	GLY	GLY	0.155	0.0002947212	<0.1alpha
382	PHE	PHE	0.1025	0.03908424	ns
383	HIE	HIE	0.14	0.001444604	<0.5alpha
384	GLU	GLU	0.1675	6.74053e-05	<0.1alpha
385	ALA	ALA	0.0925	0.0783716	ns
386	VAL	VAL	0.0825	0.1491721	ns
387	GLY	GLY	0.13	0.003810213	<0.5alpha
388	GLU	GLU	0.085	0.1275952	ns
389	ILE	ILE	0.08	0.1729085	ns
390	MET	MET	0.0625	0.422904	ns
391	SER	SER	0.1075	0.02651579	ns
392	LEU	LEU	0.0475	0.7595253	ns
393	SER	SER	0.07	0.295612	ns
394	ALA	ALA	0.0475	0.7595253	ns
395	ALA	ALA	0.14	0.001444604	<0.5alpha
396	THR	THR	0.125	0.005973194	<1alpha
397	PRO	PRO	0.1225	0.007460048	<1alpha
398	LYS	LYS	0.1225	0.007460048	<1alpha
399	HIE	HIE	0.095	0.06669516	ns
400	LEU	LEU	0.1625	0.0001244599	<0.1alpha
401	LYS	LYS	0.1575	0.0002231028	<0.1alpha
402	SER	SER	0.1325	0.003018856	<0.5alpha
403	ILE	ILE	0.105	0.03212829	ns
404	GLY	GLY	0.11	0.02169407	ns
405	LEU	LEU	0.155	0.0002947212	<0.1alpha
406	LEU	LEU	0.195	1.630271e-06	<0.1alpha
407	SER	SER	0.2425	6.444383e-10	<0.1alpha
408	PRO	PRO	0.3275	1.968067e-15	<0.1alpha
409	ASP	ASP	0.42	1.968067e-15	<0.1alpha
410	PHE	PHE	0.29	3.973469e-14	<0.1alpha
411	GLN	GLN	0.235	2.595555e-09	<0.1alpha
412	GLU	GLU	0.1625	0.0001244599	<0.1alpha
413	ASP	ASP	0.25	1.611649e-10	<0.1alpha
414	ASN	ASN	0.19	3.300855e-06	<0.1alpha
415	GLU	GLU	0.2175	5.337872e-08	<0.1alpha
416	THR	THR	0.21	1.748616e-07	<0.1alpha
417	GLU	GLU	0.2125	1.188068e-07	<0.1alpha
418	ILE	ILE	0.1725	3.636378e-05	<0.1alpha
419	ASN	ASN	0.1525	0.0003847957	<0.1alpha
420	PHE	PHE	0.1675	6.74053e-05	<0.1alpha
421	LEU	LEU	0.1525	0.0003847957	<0.1alpha
422	LEU	LEU	0.145	0.000856931	<0.1alpha
423	LYS	LYS	0.1175	0.01148577	ns
424	GLN	GLN	0.1175	0.01148577	ns
425	ALA	ALA	0.1225	0.007460048	<1alpha
426	LEU	LEU	0.14	0.001444604	<0.5alpha
427	THR	THR	0.12	0.009328852	<1alpha
428	ILE	ILE	0.185	6.674116e-06	<0.1alpha
429	VAL	VAL	0.165	9.165673e-05	<0.1alpha
430	GLY	GLY	0.125	0.005973194	<1alpha
431	THR	THR	0.0875	0.1091645	ns
432	LEU	LEU	0.0925	0.0783716	ns
433	PRO	PRO	0.085	0.1275952	ns
434	PHE	PHE	0.115	0.014202	ns
435	THR	THR	0.105	0.03212829	ns
436	TYR	TYR	0.0625	0.422904	ns
437	MET	MET	0.09	0.0927845	ns
438	LEU	LEU	0.0875	0.1091645	ns
439	GLU	GLU	0.0625	0.422904	ns
440	LYS	LYS	0.065	0.3782043	ns
441	TRP	TRP	0.125	0.005973194	<1alpha
442	ARG	ARG	0.125	0.005973194	<1alpha
443	TRP	TRP	0.1175	0.01148577	ns
444	MET	MET	0.1175	0.01148577	ns
445	VAL	VAL	0.1425	0.001112471	<0.5alpha
446	PHE	PHE	0.14	0.001444604	<0.5alpha
447	LYS	LYS	0.1075	0.02651579	ns
448	GLY	GLY	0.1175	0.01148577	ns
449	GLU	GLU	0.0825	0.1491721	ns
450	ILE	ILE	0.0975	0.05589376	ns
451	PRO	PRO	0.1425	0.001112471	<0.5alpha
452	LYS	LYS	0.1525	0.0003847957	<0.1alpha
453	ASP	ASP	0.19	3.300855e-06	<0.1alpha
454	GLN	GLN	0.1675	6.74053e-05	<0.1alpha
455	TRP	TRP	0.1525	0.0003847957	<0.1alpha
456	MET	MET	0.1875	4.721908e-06	<0.1alpha
457	LYS	LYS	0.1575	0.0002231028	<0.1alpha
458	LYS	LYS	0.1225	0.007460048	<1alpha
459	TRP	TRP	0.17	4.952013e-05	<0.1alpha
460	TRP	TRP	0.135	0.002367	<0.5alpha
461	GLU	GLU	0.13	0.003810213	<0.5alpha
462	MET	MET	0.15	0.0005031659	<0.1alpha
463	LYS	LYS	0.16	0.0001682336	<0.1alpha
464	ARG	ARG	0.145	0.000856931	<0.1alpha
465	GLU	GLU	0.125	0.005973194	<1alpha
466	ILE	ILE	0.09	0.0927845	ns
467	VAL	VAL	0.1075	0.02651579	ns
468	GLY	GLY	0.1325	0.003018856	<0.5alpha
469	VAL	VAL	0.12	0.009328852	<1alpha
470	VAL	VAL	0.1475	0.0006554618	<0.1alpha
471	GLU	GLU	0.1275	0.004799617	<0.5alpha
472	PRO	PRO	0.0925	0.0783716	ns
473	VAL	VAL	0.125	0.005973194	<1alpha
474	PRO	PRO	0.13	0.003810213	<0.5alpha
475	HIE	HIE	0.165	9.165673e-05	<0.1alpha
476	ASP	ASP	0.17	4.952013e-05	<0.1alpha
477	GLU	GLU	0.2575	3.825072e-11	<0.1alpha
478	THR	THR	0.2875	6.990221e-14	<0.1alpha
479	TYR	TYR	0.1725	3.636378e-05	<0.1alpha
480	CYS	CYS	0.155	0.0002947212	<0.1alpha
481	ASP	ASP	0.185	6.674116e-06	<0.1alpha
482	PRO	PRO	0.1825	9.393404e-06	<0.1alpha
483	ALA	ALA	0.165	9.165673e-05	<0.1alpha
484	SER	SER	0.2225	2.386963e-08	<0.1alpha
485	LEU	LEU	0.2375	1.639367e-09	<0.1alpha
486	PHE	PHE	0.275	1.085247e-12	<0.1alpha
487	HIE	HIE	0.2325	4.089734e-09	<0.1alpha
488	VAL	VAL	0.205	3.622885e-07	<0.1alpha
489	SER	SER	0.2125	1.188068e-07	<0.1alpha
490	ASN	ASN	0.325	1.968067e-15	<0.1alpha
491	ASP	ASP	0.345	1.968067e-15	<0.1alpha
492	TYR	TYR	0.2175	5.337872e-08	<0.1alpha
493	SER	SER	0.1625	0.0001244599	<0.1alpha
494	PHE	PHE	0.0875	0.1091645	ns
495	ILE	ILE	0.0775	0.1995122	ns
496	ARG	ARG	0.1225	0.007460048	<1alpha
497	TYR	TYR	0.1175	0.01148577	ns
498	TYR	TYR	0.0825	0.1491721	ns
499	THR	THR	0.0925	0.0783716	ns
500	ARG	ARG	0.0975	0.05589376	ns
501	THR	THR	0.0625	0.422904	ns
502	LEU	LEU	0.09	0.0927845	ns
503	TYR	TYR	0.09	0.0927845	ns
504	GLN	GLN	0.095	0.06669516	ns
505	PHE	PHE	0.1	0.04653957	ns
506	GLN	GLN	0.1025	0.03908424	ns
507	PHE	PHE	0.1	0.04653957	ns
508	GLN	GLN	0.105	0.03212829	ns
509	GLU	GLU	0.105	0.03212829	ns
510	ALA	ALA	0.08	0.1729085	ns
511	LEU	LEU	0.0525	0.643981	ns
512	CYX	CYX	0.085	0.1275952	ns
513	GLN	GLN	0.07	0.295612	ns
514	ALA	ALA	0.0625	0.422904	ns
515	ALA	ALA	0.075	0.2288752	ns
516	LYS	LYS	0.0725	0.2621759	ns
517	HIE	HIE	0.0825	0.1491721	ns
518	GLU	GLU	0.0975	0.05589376	ns
519	GLY	GLY	0.0875	0.1091645	ns
520	PRO	PRO	0.11	0.02169407	ns
521	LEU	LEU	0.1	0.04653957	ns
522	HIE	HIE	0.08	0.1729085	ns
523	LYS	LYS	0.11	0.02169407	ns
524	CYX	CYX	0.095	0.06669516	ns
525	ASP	ASP	0.0875	0.1091645	ns
526	ILE	ILE	0.0675	0.3359512	ns
527	SER	SER	0.065	0.3782043	ns
528	ASN	ASN	0.085	0.1275952	ns
529	SER	SER	0.13	0.003810213	<0.5alpha
530	THR	THR	0.0925	0.0783716	ns
531	GLU	GLU	0.0825	0.1491721	ns
532	ALA	ALA	0.075	0.2288752	ns
533	GLY	GLY	0.0925	0.0783716	ns
534	GLN	GLN	0.0575	0.5282562	ns
535	LYS	LYS	0.07	0.295612	ns
536	LEU	LEU	0.085	0.1275952	ns
537	PHE	PHE	0.065	0.3782043	ns
538	ASN	ASN	0.11	0.02169407	ns
539	MET	MET	0.1275	0.004799617	<0.5alpha
540	LEU	LEU	0.075	0.2288752	ns
541	ARG	ARG	0.115	0.014202	ns
542	LEU	LEU	0.115	0.014202	ns
543	GLY	GLY	0.11	0.02169407	ns
544	LYS	LYS	0.1175	0.01148577	ns
545	SER	SER	0.08	0.1729085	ns
546	GLU	GLU	0.09	0.0927845	ns
547	PRO	PRO	0.0925	0.0783716	ns
548	TRP	TRP	0.0775	0.1995122	ns
549	THR	THR	0.0975	0.05589376	ns
550	LEU	LEU	0.065	0.3782043	ns
551	ALA	ALA	0.1225	0.007460048	<1alpha
552	LEU	LEU	0.065	0.3782043	ns
553	GLU	GLU	0.065	0.3782043	ns
554	ASN	ASN	0.1775	1.888827e-05	<0.1alpha
555	VAL	VAL	0.1125	0.01767919	ns
556	VAL	VAL	0.065	0.3782043	ns
557	GLY	GLY	0.1	0.04653957	ns
558	ALA	ALA	0.0775	0.1995122	ns
559	LYS	LYS	0.08	0.1729085	ns
560	ASN	ASN	0.07	0.295612	ns
561	MET	MET	0.06	0.4742113	ns
562	ASN	ASN	0.1	0.04653957	ns
563	VAL	VAL	0.14	0.001444604	<0.5alpha
564	ARG	ARG	0.17	4.952013e-05	<0.1alpha
565	PRO	PRO	0.1525	0.0003847957	<0.1alpha
566	LEU	LEU	0.1575	0.0002231028	<0.1alpha
567	LEU	LEU	0.1675	6.74053e-05	<0.1alpha
568	ASN	ASN	0.19	3.300855e-06	<0.1alpha
569	TYR	TYR	0.195	1.630271e-06	<0.1alpha
570	PHE	PHE	0.215	7.958238e-08	<0.1alpha
571	GLU	GLU	0.22	3.649942e-08	<0.1alpha
572	PRO	PRO	0.22	3.649942e-08	<0.1alpha
573	LEU	LEU	0.2075	2.538588e-07	<0.1alpha
574	PHE	PHE	0.2025	5.324865e-07	<0.1alpha
575	THR	THR	0.215	7.958238e-08	<0.1alpha
576	TRP	TRP	0.1825	9.393404e-06	<0.1alpha
577	LEU	LEU	0.1875	4.721908e-06	<0.1alpha
578	LYS	LYS	0.185	6.674116e-06	<0.1alpha
579	ASP	ASP	0.16	0.0001682336	<0.1alpha
580	GLN	GLN	0.1425	0.001112471	<0.5alpha
581	ASN	ASN	0.1425	0.001112471	<0.5alpha
582	LYS	LYS	0.155	0.0002947212	<0.1alpha
583	ASN	ASN	0.15	0.0005031659	<0.1alpha
584	SER	SER	0.17	4.952013e-05	<0.1alpha
585	PHE	PHE	0.1475	0.0006554618	<0.1alpha
586	VAL	VAL	0.15	0.0005031659	<0.1alpha
587	GLY	GLY	0.1525	0.0003847957	<0.1alpha
588	TRP	TRP	0.155	0.0002947212	<0.1alpha
589	SER	SER	0.1575	0.0002231028	<0.1alpha
590	THR	THR	0.12	0.009328852	<1alpha
591	ASP	ASP	0.1125	0.01767919	ns
592	TRP	TRP	0.14	0.001444604	<0.5alpha
593	SER	SER	0.11	0.02169407	ns
594	PRO	PRO	0.0775	0.1995122	ns
595	TYR	TYR	0.07	0.295612	ns
596	ALA	ALA	0.1425	0.001112471	<0.5alpha
597	ASN	ASN	0.1	0.04653957	ns
598	LEU	LEU	0.0925	0.0783716	ns
599	CYX	CYX	0.09	0.0927845	ns
600	PRO	PRO	0.0925	0.0783716	ns
601	PHE	PHE	0.085	0.1275952	ns
602	GLY	GLY	0.1375	0.001850499	<0.5alpha
603	GLU	GLU	0.175	2.621781e-05	<0.1alpha
604	VAL	VAL	0.1925	2.343266e-06	<0.1alpha
605	PHE	PHE	0.195	1.630271e-06	<0.1alpha
606	ASN	ASN	0.17	4.952013e-05	<0.1alpha
607	ALA	ALA	0.115	0.014202	ns
608	THR	THR	0.0975	0.05589376	ns
609	LYS	LYS	0.105	0.03212829	ns
610	PHE	PHE	0.085	0.1275952	ns
611	PRO	PRO	0.1425	0.001112471	<0.5alpha
612	SER	SER	0.1475	0.0006554618	<0.1alpha
613	VAL	VAL	0.135	0.002367	<0.5alpha
614	TYR	TYR	0.115	0.014202	ns
615	ALA	ALA	0.15	0.0005031659	<0.1alpha
616	TRP	TRP	0.1625	0.0001244599	<0.1alpha
617	GLU	GLU	0.175	2.621781e-05	<0.1alpha
618	ARG	ARG	0.13	0.003810213	<0.5alpha
619	LYS	LYS	0.12	0.009328852	<1alpha
620	LYS	LYS	0.08	0.1729085	ns
621	ILE	ILE	0.075	0.2288752	ns
622	SER	SER	0.0725	0.2621759	ns
623	ASN	ASN	0.08	0.1729085	ns
624	CYX	CYX	0.1075	0.02651579	ns
625	VAL	VAL	0.0775	0.1995122	ns
626	ALA	ALA	0.0725	0.2621759	ns
627	ASP	ASP	0.0625	0.422904	ns
628	TYR	TYR	0.07	0.295612	ns
629	SER	SER	0.08	0.1729085	ns
630	VAL	VAL	0.135	0.002367	<0.5alpha
631	LEU	LEU	0.1475	0.0006554618	<0.1alpha
632	TYR	TYR	0.0575	0.5282562	ns
633	ASN	ASN	0.0875	0.1091645	ns
634	SER	SER	0.105	0.03212829	ns
635	THR	THR	0.135	0.002367	<0.5alpha
636	PHE	PHE	0.105	0.03212829	ns
637	PHE	PHE	0.085	0.1275952	ns
638	SER	SER	0.09	0.0927845	ns
639	THR	THR	0.075	0.2288752	ns
640	PHE	PHE	0.05	0.7029638	ns
641	LYS	LYS	0.0675	0.3359512	ns
642	CYX	CYX	0.0775	0.1995122	ns
643	TYR	TYR	0.0875	0.1091645	ns
644	GLY	GLY	0.09	0.0927845	ns
645	VAL	VAL	0.1075	0.02651579	ns
646	SER	SER	0.075	0.2288752	ns
647	ALA	ALA	0.0425	0.8629	ns
648	THR	THR	0.0675	0.3359512	ns
649	LYS	LYS	0.0775	0.1995122	ns
650	LEU	LEU	0.08	0.1729085	ns
651	ASN	ASN	0.095	0.06669516	ns
652	ASP	ASP	0.0975	0.05589376	ns
653	LEU	LEU	0.1	0.04653957	ns
654	CYX	CYX	0.0925	0.0783716	ns
655	PHE	PHE	0.065	0.3782043	ns
656	SER	SER	0.075	0.2288752	ns
657	ASN	ASN	0.06	0.4742113	ns
658	VAL	VAL	0.075	0.2288752	ns
659	TYR	TYR	0.1225	0.007460048	<1alpha
660	ALA	ALA	0.1375	0.001850499	<0.5alpha
661	ASP	ASP	0.155	0.0002947212	<0.1alpha
662	SER	SER	0.1575	0.0002231028	<0.1alpha
663	PHE	PHE	0.145	0.000856931	<0.1alpha
664	VAL	VAL	0.1325	0.003018856	<0.5alpha
665	VAL	VAL	0.1325	0.003018856	<0.5alpha
666	LYS	LYS	0.15	0.0005031659	<0.1alpha
667	GLY	GLY	0.1275	0.004799617	<0.5alpha
668	ASP	ASP	0.13	0.003810213	<0.5alpha
669	ASP	ASP	0.1375	0.001850499	<0.5alpha
670	VAL	VAL	0.0925	0.0783716	ns
671	ARG	ARG	0.1025	0.03908424	ns
672	GLN	GLN	0.1	0.04653957	ns
673	ILE	ILE	0.09	0.0927845	ns
674	ALA	ALA	0.1025	0.03908424	ns
675	PRO	PRO	0.1075	0.02651579	ns
676	GLY	GLY	0.0875	0.1091645	ns
677	GLN	GLN	0.1175	0.01148577	ns
678	THR	THR	0.15	0.0005031659	<0.1alpha
679	GLY	GLY	0.1275	0.004799617	<0.5alpha
680	VAL	ASN	0.14	0.001444604	<0.5alpha
681	ILE	ILE	0.1375	0.001850499	<0.5alpha
682	ALA	ALA	0.115	0.014202	ns
683	ASP	ASP	0.1275	0.004799617	<0.5alpha
684	TYR	TYR	0.1425	0.001112471	<0.5alpha
685	ASN	ASN	0.1475	0.0006554618	<0.1alpha
686	TYR	TYR	0.17	4.952013e-05	<0.1alpha
687	LYS	LYS	0.1375	0.001850499	<0.5alpha
688	LEU	LEU	0.0975	0.05589376	ns
689	PRO	PRO	0.105	0.03212829	ns
690	ASP	ASP	0.0625	0.422904	ns
691	ASP	ASP	0.0925	0.0783716	ns
692	PHE	PHE	0.105	0.03212829	ns
693	MET	MET	0.1125	0.01767919	ns
694	GLY	GLY	0.1	0.04653957	ns
695	CYX	CYX	0.075	0.2288752	ns
696	VAL	VAL	0.07	0.295612	ns
697	LEU	LEU	0.075	0.2288752	ns
698	ALA	ALA	0.0725	0.2621759	ns
699	TRP	TRP	0.1	0.04653957	ns
700	ASN	ASN	0.1175	0.01148577	ns
701	THR	THR	0.13	0.003810213	<0.5alpha
702	ARG	ARG	0.1325	0.003018856	<0.5alpha
703	ASN	ASN	0.1575	0.0002231028	<0.1alpha
704	ILE	ILE	0.14	0.001444604	<0.5alpha
705	ASP	ASP	0.1075	0.02651579	ns
706	ALA	ALA	0.12	0.009328852	<1alpha
707	THR	THR	0.13	0.003810213	<0.5alpha
708	SER	SER	0.1175	0.01148577	ns
709	THR	THR	0.1	0.04653957	ns
710	GLY	GLY	0.095	0.06669516	ns
711	ASN	ASN	0.1525	0.0003847957	<0.1alpha
712	TYR	TYR	0.1725	3.636378e-05	<0.1alpha
713	ASN	ASN	0.16	0.0001682336	<0.1alpha
714	TYR	TYR	0.1525	0.0003847957	<0.1alpha
715	LYS	ARG	0.155	0.0002947212	<0.1alpha
716	TYR	TYR	0.1275	0.004799617	<0.5alpha
717	ARG	ARG	0.14	0.001444604	<0.5alpha
718	LEU	LEU	0.1275	0.004799617	<0.5alpha
719	PHE	PHE	0.1475	0.0006554618	<0.1alpha
720	ARG	ARG	0.125	0.005973194	<1alpha
721	LYS	LYS	0.1125	0.01767919	ns
722	SER	SER	0.1075	0.02651579	ns
723	ASN	ASN	0.1225	0.007460048	<1alpha
724	LEU	LEU	0.135	0.002367	<0.5alpha
725	LYS	LYS	0.125	0.005973194	<1alpha
726	PRO	PRO	0.1175	0.01148577	ns
727	PHE	PHE	0.1275	0.004799617	<0.5alpha
728	GLU	GLU	0.15	0.0005031659	<0.1alpha
729	ARG	ARG	0.105	0.03212829	ns
730	ASP	ASP	0.15	0.0005031659	<0.1alpha
731	ILE	ILE	0.15	0.0005031659	<0.1alpha
732	SER	SER	0.135	0.002367	<0.5alpha
733	THR	THR	0.1	0.04653957	ns
734	GLU	GLU	0.0775	0.1995122	ns
735	ILE	ILE	0.13	0.003810213	<0.5alpha
736	TYR	TYR	0.15	0.0005031659	<0.1alpha
737	GLN	GLN	0.1475	0.0006554618	<0.1alpha
738	ALA	ALA	0.165	9.165673e-05	<0.1alpha
739	GLY	GLY	0.1925	2.343266e-06	<0.1alpha
740	SER	SER	0.1675	6.74053e-05	<0.1alpha
741	THR	LYS	0.19	3.300855e-06	<0.1alpha
742	PRO	PRO	0.19	3.300855e-06	<0.1alpha
743	CYX	CYX	0.1475	0.0006554618	<0.1alpha
744	ASN	ASN	0.1225	0.007460048	<1alpha
745	GLY	GLY	0.1475	0.0006554618	<0.1alpha
746	VAL	VAL	0.1525	0.0003847957	<0.1alpha
747	GLU	LYS	0.165	9.165673e-05	<0.1alpha
748	GLY	GLY	0.205	3.622885e-07	<0.1alpha
749	PHE	PHE	0.225	1.553798e-08	<0.1alpha
750	ASN	ASN	0.185	6.674116e-06	<0.1alpha
751	CYX	CYX	0.1675	6.74053e-05	<0.1alpha
752	TYR	TYR	0.135	0.002367	<0.5alpha
753	PHE	PHE	0.135	0.002367	<0.5alpha
754	PRO	PRO	0.17	4.952013e-05	<0.1alpha
755	LEU	LEU	0.165	9.165673e-05	<0.1alpha
756	GLN	GLN	0.135	0.002367	<0.5alpha
757	SER	SER	0.1225	0.007460048	<1alpha
758	TYR	TYR	0.12	0.009328852	<1alpha
759	GLY	GLY	0.205	3.622885e-07	<0.1alpha
760	PHE	PHE	0.1175	0.01148577	ns
761	GLN	GLN	0.11	0.02169407	ns
762	PRO	PRO	0.1275	0.004799617	<0.5alpha
763	THR	THR	0.15	0.0005031659	<0.1alpha
764	ASN	TYR	0.13	0.003810213	<0.5alpha
765	GLY	GLY	0.155	0.0002947212	<0.1alpha
766	VAL	VAL	0.1525	0.0003847957	<0.1alpha
767	GLY	GLY	0.16	0.0001682336	<0.1alpha
768	TYR	TYR	0.125	0.005973194	<1alpha
769	GLN	GLN	0.1475	0.0006554618	<0.1alpha
770	PRO	PRO	0.12	0.009328852	<1alpha
771	TYR	TYR	0.125	0.005973194	<1alpha
772	ARG	ARG	0.1	0.04653957	ns
773	VAL	VAL	0.12	0.009328852	<1alpha
774	VAL	VAL	0.115	0.014202	ns
775	VAL	VAL	0.0825	0.1491721	ns
776	LEU	LEU	0.095	0.06669516	ns
777	SER	SER	0.1	0.04653957	ns
778	PHE	PHE	0.0625	0.422904	ns
779	GLU	GLU	0.07	0.295612	ns
780	LEU	LEU	0.0425	0.8629	ns
781	LEU	LEU	0.07	0.295612	ns
782	ASN	ASN	0.055	0.585049	ns
783	ALA	ALA	0.07	0.295612	ns
784	PRO	PRO	0.075	0.2288752	ns
785	THR	THR	0.0825	0.1491721	ns
786	VAL	VAL	0.07	0.295612	ns
787	CYX	CYX	0.095	0.06669516	ns
788	GLY	GLY	0.1375	0.001850499	<0.5alpha
789	PRO	PRO	0.2025	5.324865e-07	<0.1alpha
