## Supplementary material for "Identifying protein sites contributing to vaccine escape via statistical comparisons of short-term molecular dynamics simulations": myGranthamDistances.txt

respos	distance
1	0
2	0
3	0
4	0
5	0
6	0
7	0
8	0
9	0
10	0
11	0
12	0
13	0
14	0
15	0
16	0
17	0
18	0
19	0
20	0
21	0
22	0
23	0
24	0
25	0
26	0
27	0
28	0
29	0
30	0
31	0
32	0
33	0
34	0
35	0
36	0
37	0
38	0
39	0
40	0
41	0
42	0
43	0
44	0
45	0
46	0
47	0
48	0
49	0
50	0
51	0
52	0
53	0
54	0
55	0
56	0
57	0
58	0
59	0
60	0
61	0
62	0
63	0
64	0
65	0
66	0
67	0
68	0
69	0
70	0
71	0
72	0
73	0
74	0
75	0
76	0
77	0
78	0
79	0
80	0
81	0
82	0
83	0
84	0
85	0
86	0
87	0
88	0
89	0
90	0
91	0
92	0
93	0
94	0
95	0
96	0
97	0
98	0
99	0
100	0
101	0
102	0
103	0
104	0
105	0
106	0
107	0
108	0
109	0
110	0
111	0
112	0
113	0
114	0
115	0
116	0
117	0
118	0
119	0
120	0
121	0
122	0
123	0
124	0
125	0
126	0
127	0
128	0
129	0
130	0
131	0
132	0
133	0
134	0
135	0
136	0
137	0
138	0
139	0
140	0
141	0
142	0
143	0
144	0
145	0
146	0
147	0
148	0
149	0
150	0
151	0
152	0
153	0
154	0
155	0
156	0
157	0
158	0
159	0
160	0
161	0
162	0
163	0
164	0
165	0
166	0
167	0
168	0
169	0
170	0
171	0
172	0
173	0
174	0
175	0
176	0
177	0
178	0
179	0
180	0
181	0
182	0
183	0
184	0
185	0
186	0
187	0
188	0
189	0
190	0
191	0
192	0
193	0
194	0
195	0
196	0
197	0
198	0
199	0
200	0
201	0
202	0
203	0
204	0
205	0
206	0
207	0
208	0
209	0
210	0
211	0
212	0
213	0
214	0
215	0
216	0
217	0
218	0
219	0
220	0
221	0
222	0
223	0
224	0
225	0
226	0
227	0
228	0
229	0
230	0
231	0
232	0
233	0
234	0
235	0
236	0
237	0
238	0
239	0
240	0
241	0
242	0
243	0
244	0
245	0
246	0
247	0
248	0
249	0
250	0
251	0
252	0
253	0
254	0
255	0
256	0
257	0
258	0
259	0
260	0
261	0
262	0
263	0
264	0
265	0
266	0
267	0
268	0
269	0
270	0
271	0
272	0
273	0
274	0
275	0
276	0
277	0
278	0
279	0
280	0
281	0
282	0
283	0
284	0
285	0
286	0
287	0
288	0
289	0
290	0
291	0
292	0
293	0
294	0
295	0
296	0
297	0
298	0
299	0
300	0
301	0
302	0
303	0
304	0
305	0
306	0
307	0
308	0
309	0
310	0
311	0
312	0
313	0
314	0
315	0
316	0
317	0
318	0
319	0
320	0
321	0
322	0
323	0
324	0
325	0
326	0
327	0
328	0
329	0
330	0
331	0
332	0
333	0
334	0
335	0
336	0
337	0
338	0
339	0
340	0
341	0
342	0
343	0
344	0
345	0
346	0
347	0
348	0
349	0
350	0
351	0
352	0
353	0
354	0
355	0
356	0
357	0
358	0
359	0
360	0
361	0
362	0
363	0
364	0
365	0
366	0
367	0
368	0
369	0
370	0
371	0
372	0
373	0
374	0
375	0
376	0
377	0
378	0
379	0
380	0
381	0
382	0
383	0
384	0
385	0
386	0
387	0
388	0
389	0
390	0
391	0
392	0
393	0
394	0
395	0
396	0
397	0
398	0
399	0
400	0
401	0
402	0
403	0
404	0
405	0
406	0
407	0
408	0
409	0
410	0
411	0
412	0
413	0
414	0
415	0
416	0
417	0
418	0
419	0
420	0
421	0
422	0
423	0
424	0
425	0
426	0
427	0
428	0
429	0
430	0
431	0
432	0
433	0
434	0
435	0
436	0
437	0
438	0
439	0
440	0
441	0
442	0
443	0
444	0
445	0
446	0
447	0
448	0
449	0
450	0
451	0
452	0
453	0
454	0
455	0
456	0
457	0
458	0
459	0
460	0
461	0
462	0
463	0
464	0
465	0
466	0
467	0
468	0
469	0
470	0
471	0
472	0
473	0
474	0
475	0
476	0
477	0
478	0
479	0
480	0
481	0
482	0
483	0
484	0
485	0
486	0
487	0
488	0
489	0
490	0
491	0
492	0
493	0
494	0
495	0
496	0
497	0
498	0
499	0
500	0
501	0
502	0
503	0
504	0
505	0
506	0
507	0
508	0
509	0
510	0
511	0
512	0
513	0
514	0
515	0
516	0
517	0
518	0
519	0
520	0
521	0
522	0
523	0
524	0
525	0
526	0
527	0
528	0
529	0
530	0
531	0
532	0
533	0
534	0
535	0
536	0
537	0
538	0
539	0
540	0
541	0
542	0
543	0
544	0
545	0
546	0
547	0
548	0
549	0
550	0
551	0
552	0
553	0
554	0
555	0
556	0
557	0
558	0
559	0
560	0
561	0
562	0
563	0
564	0
565	0
566	0
567	0
568	0
569	0
570	0
571	0
572	0
573	0
574	0
575	0
576	0
577	0
578	0
579	0
580	0
581	0
582	0
583	0
584	0
585	0
586	0
587	0
588	0
589	0
590	0
591	0
592	0
593	0
594	0
595	0
596	0
597	0
598	0
599	0
600	0
601	0
602	0
603	0
604	0
605	0
606	0
607	0
608	0
609	0
610	0
611	0
612	0
613	0
614	0
615	0
616	0
617	0
618	0
619	0
620	0
621	0
622	0
623	0
624	0
625	0
626	0
627	0
628	0
629	0
630	0
631	0
632	0
633	0
634	0
635	0
636	0
637	0
638	0
639	0
640	0
641	0
642	0
643	0
644	0
645	0
646	0
647	0
648	0
649	0
650	0
651	0
652	0
653	0
654	0
655	0
656	0
657	0
658	0
659	0
660	0
661	0
662	0
663	0
664	0
665	0
666	0
667	0
668	0
669	0
670	0
671	0
672	0
673	0
674	0
675	0
676	0
677	0
678	0
679	0
680	133
681	0
682	0
683	0
684	0
685	0
686	0
687	0
688	0
689	0
690	0
691	0
692	0
693	0
694	0
695	0
696	0
697	0
698	0
699	0
700	0
701	0
702	0
703	0
704	0
705	0
706	0
707	0
708	0
709	0
710	0
711	0
712	0
713	0
714	0
715	26
716	0
717	0
718	0
719	0
720	0
721	0
722	0
723	0
724	0
725	0
726	0
727	0
728	0
729	0
730	0
731	0
732	0
733	0
734	0
735	0
736	0
737	0
738	0
739	0
740	0
741	78
742	0
743	0
744	0
745	0
746	0
747	56
748	0
749	0
750	0
751	0
752	0
753	0
754	0
755	0
756	0
757	0
758	0
759	0
760	0
761	0
762	0
763	0
764	143
765	0
766	0
767	0
768	0
769	0
770	0
771	0
772	0
773	0
774	0
775	0
776	0
777	0
778	0
779	0
780	0
781	0
782	0
783	0
784	0
785	0
786	0
787	0
788	0
789	0
