## Supplementary material for "Identifying protein sites contributing to vaccine escape via statistical comparisons of short-term molecular dynamics simulations": adjustKStests.txt

posAA	refAA	queryAA	Dval	pval	signif	chain
1	SER	SER	0.10276	0.03905418	ns	A
2	THR	THR	0.23	6.371175e-09	<0.1alpha	A
3	ILE	ILE	0.2075	2.538588e-07	<0.1alpha	A
4	GLU	GLU	0.1975	1.129214e-06	<0.1alpha	A
5	GLU	GLU	0.205	3.622885e-07	<0.1alpha	A
6	GLN	GLN	0.2	7.721909e-07	<0.1alpha	A
7	ALA	ALA	0.2175	5.337872e-08	<0.1alpha	A
8	LYS	LYS	0.1975	1.129214e-06	<0.1alpha	A
9	THR	THR	0.1875	4.721908e-06	<0.1alpha	A
10	PHE	PHE	0.2225	2.386963e-08	<0.1alpha	A
11	LEU	LEU	0.2425	6.444383e-10	<0.1alpha	A
12	ASP	ASP	0.205	3.622885e-07	<0.1alpha	A
13	LYS	LYS	0.215	7.958238e-08	<0.1alpha	A
14	PHE	PHE	0.2175	5.337872e-08	<0.1alpha	A
15	ASN	ASN	0.17	4.952013e-05	<0.1alpha	A
16	HIE	HIE	0.1475	0.0006554618	<0.1alpha	A
17	GLU	GLU	0.19	3.300855e-06	<0.1alpha	A
18	ALA	ALA	0.2075	2.538588e-07	<0.1alpha	A
19	GLU	GLU	0.1925	2.343266e-06	<0.1alpha	A
20	ASP	ASP	0.19	3.300855e-06	<0.1alpha	A
21	LEU	LEU	0.2275	1.000707e-08	<0.1alpha	A
22	PHE	PHE	0.21	1.748616e-07	<0.1alpha	A
23	TYR	TYR	0.2175	5.337872e-08	<0.1alpha	A
24	GLN	GLN	0.2525	9.966316e-11	<0.1alpha	A
25	SER	SER	0.2525	9.966316e-11	<0.1alpha	A
26	SER	SER	0.24	1.037272e-09	<0.1alpha	A
27	LEU	LEU	0.2425	6.444383e-10	<0.1alpha	A
28	ALA	ALA	0.2775	6.30674e-13	<0.1alpha	A
29	SER	SER	0.2925	2.305541e-14	<0.1alpha	A
30	TRP	TRP	0.265	8.523897e-12	<0.1alpha	A
31	ASN	ASN	0.2675	5.227829e-12	<0.1alpha	A
32	TYR	TYR	0.2975	7.61728e-15	<0.1alpha	A
33	ASN	ASN	0.265	8.523897e-12	<0.1alpha	A
34	THR	THR	0.2375	1.639367e-09	<0.1alpha	A
35	ASN	ASN	0.2975	7.61728e-15	<0.1alpha	A
36	ILE	ILE	0.33	1.968067e-15	<0.1alpha	A
37	THR	THR	0.375	1.968067e-15	<0.1alpha	A
38	GLU	GLU	0.4275	1.968067e-15	<0.1alpha	A
39	GLU	GLU	0.3825	1.968067e-15	<0.1alpha	A
40	ASN	ASN	0.3425	1.968067e-15	<0.1alpha	A
41	VAL	VAL	0.3825	1.968067e-15	<0.1alpha	A
42	GLN	GLN	0.375	1.968067e-15	<0.1alpha	A
43	ASN	ASN	0.34	1.968067e-15	<0.1alpha	A
44	MET	MET	0.345	1.968067e-15	<0.1alpha	A
45	ASN	ASN	0.38	1.968067e-15	<0.1alpha	A
46	ASN	ASN	0.38	1.968067e-15	<0.1alpha	A
47	ALA	ALA	0.3425	1.968067e-15	<0.1alpha	A
48	GLY	GLY	0.36	1.968067e-15	<0.1alpha	A
49	ASP	ASP	0.3475	1.968067e-15	<0.1alpha	A
50	LYS	LYS	0.325	1.968067e-15	<0.1alpha	A
51	TRP	TRP	0.285	1.190394e-13	<0.1alpha	A
52	SER	SER	0.3375	1.968067e-15	<0.1alpha	A
53	ALA	ALA	0.315	1.968067e-15	<0.1alpha	A
54	PHE	PHE	0.2675	5.227829e-12	<0.1alpha	A
55	LEU	LEU	0.3025	1.968067e-15	<0.1alpha	A
56	LYS	LYS	0.3025	1.968067e-15	<0.1alpha	A
57	GLU	GLU	0.2475	2.538135e-10	<0.1alpha	A
58	GLN	GLN	0.2425	6.444383e-10	<0.1alpha	A
59	SER	SER	0.2425	6.444383e-10	<0.1alpha	A
60	THR	THR	0.2425	6.444383e-10	<0.1alpha	A
61	LEU	LEU	0.2525	9.966316e-11	<0.1alpha	A
62	ALA	ALA	0.2175	5.337872e-08	<0.1alpha	A
63	GLN	GLN	0.2125	1.188068e-07	<0.1alpha	A
64	MET	MET	0.215	7.958238e-08	<0.1alpha	A
65	TYR	TYR	0.1625	0.0001244599	<0.1alpha	A
66	PRO	PRO	0.1375	0.001850499	<0.5alpha	A
67	LEU	LEU	0.1175	0.01148577	ns	A
68	GLN	GLN	0.135	0.002367	<0.5alpha	A
69	GLU	GLU	0.1375	0.001850499	<0.5alpha	A
70	ILE	ILE	0.125	0.005973194	<1alpha	A
71	GLN	GLN	0.095	0.06669516	ns	A
72	ASN	ASN	0.1325	0.003018856	<0.5alpha	A
73	LEU	LEU	0.07	0.295612	ns	A
74	THR	THR	0.0925	0.0783716	ns	A
75	VAL	VAL	0.1275	0.004799617	<0.5alpha	A
76	LYS	LYS	0.0975	0.05589376	ns	A
77	LEU	LEU	0.0625	0.422904	ns	A
78	GLN	GLN	0.105	0.03212829	ns	A
79	LEU	LEU	0.16	0.0001682336	<0.1alpha	A
80	GLN	GLN	0.19	3.300855e-06	<0.1alpha	A
81	ALA	ALA	0.2	7.721909e-07	<0.1alpha	A
82	LEU	LEU	0.2075	2.538588e-07	<0.1alpha	A
83	GLN	GLN	0.2375	1.639367e-09	<0.1alpha	A
84	GLN	GLN	0.3275	1.968067e-15	<0.1alpha	A
85	ASN	ASN	0.44	1.968067e-15	<0.1alpha	A
86	GLY	GLY	0.55	1.968067e-15	<0.1alpha	A
87	SER	SER	0.4125	1.968067e-15	<0.1alpha	A
88	SER	SER	0.3625	1.968067e-15	<0.1alpha	A
89	VAL	VAL	0.355	1.968067e-15	<0.1alpha	A
90	LEU	LEU	0.345	1.968067e-15	<0.1alpha	A
91	SER	SER	0.375	1.968067e-15	<0.1alpha	A
92	GLU	GLU	0.4375	1.968067e-15	<0.1alpha	A
93	ASP	ASP	0.42	1.968067e-15	<0.1alpha	A
94	LYS	LYS	0.3675	1.968067e-15	<0.1alpha	A
95	SER	SER	0.41	1.968067e-15	<0.1alpha	A
96	LYS	LYS	0.4575	1.968067e-15	<0.1alpha	A
97	ARG	ARG	0.4075	1.968067e-15	<0.1alpha	A
98	LEU	LEU	0.38	1.968067e-15	<0.1alpha	A
99	ASN	ASN	0.425	1.968067e-15	<0.1alpha	A
100	THR	THR	0.47	1.968067e-15	<0.1alpha	A
101	ILE	ILE	0.4225	1.968067e-15	<0.1alpha	A
102	LEU	LEU	0.45	1.968067e-15	<0.1alpha	A
103	ASN	ASN	0.505	1.968067e-15	<0.1alpha	A
104	THR	THR	0.47	1.968067e-15	<0.1alpha	A
105	MET	MET	0.395	1.968067e-15	<0.1alpha	A
106	SER	SER	0.4525	1.968067e-15	<0.1alpha	A
107	THR	THR	0.4675	1.968067e-15	<0.1alpha	A
108	ILE	ILE	0.4025	1.968067e-15	<0.1alpha	A
109	TYR	TYR	0.385	1.968067e-15	<0.1alpha	A
110	SER	SER	0.4275	1.968067e-15	<0.1alpha	A
111	THR	THR	0.43	1.968067e-15	<0.1alpha	A
112	GLY	GLY	0.4325	1.968067e-15	<0.1alpha	A
113	LYS	LYS	0.3775	1.968067e-15	<0.1alpha	A
114	VAL	VAL	0.31	1.968067e-15	<0.1alpha	A
115	CYX	CYX	0.2725	1.858206e-12	<0.1alpha	A
116	ASN	ASN	0.2475	2.538135e-10	<0.1alpha	A
117	PRO	PRO	0.1975	1.129214e-06	<0.1alpha	A
118	ASP	ASP	0.2325	4.089734e-09	<0.1alpha	A
119	ASN	ASN	0.255	6.238031e-11	<0.1alpha	A
120	PRO	PRO	0.2925	2.305541e-14	<0.1alpha	A
121	GLN	GLN	0.2625	1.4202e-11	<0.1alpha	A
122	GLU	GLU	0.2475	2.538135e-10	<0.1alpha	A
123	CYX	CYX	0.315	1.968067e-15	<0.1alpha	A
124	LEU	LEU	0.3575	1.968067e-15	<0.1alpha	A
125	LEU	LEU	0.37	1.968067e-15	<0.1alpha	A
126	LEU	LEU	0.33	1.968067e-15	<0.1alpha	A
127	GLU	GLU	0.415	1.968067e-15	<0.1alpha	A
128	PRO	PRO	0.5325	1.968067e-15	<0.1alpha	A
129	GLY	GLY	0.365	1.968067e-15	<0.1alpha	A
130	LEU	LEU	0.32	1.968067e-15	<0.1alpha	A
131	ASN	ASN	0.2875	6.990221e-14	<0.1alpha	A
132	GLU	GLU	0.315	1.968067e-15	<0.1alpha	A
133	ILE	ILE	0.315	1.968067e-15	<0.1alpha	A
134	MET	MET	0.3375	1.968067e-15	<0.1alpha	A
135	ALA	ALA	0.235	2.595555e-09	<0.1alpha	A
136	ASN	ASN	0.15	0.0005031659	<0.1alpha	A
137	SER	SER	0.1025	0.03908424	ns	A
138	LEU	LEU	0.0925	0.0783716	ns	A
139	ASP	ASP	0.11	0.02169407	ns	A
140	TYR	TYR	0.185	6.674116e-06	<0.1alpha	A
141	ASN	ASN	0.205	3.622885e-07	<0.1alpha	A
142	GLU	GLU	0.2075	2.538588e-07	<0.1alpha	A
143	ARG	ARG	0.21	1.748616e-07	<0.1alpha	A
144	LEU	LEU	0.255	6.238031e-11	<0.1alpha	A
145	TRP	TRP	0.265	8.523897e-12	<0.1alpha	A
146	ALA	ALA	0.27	3.137904e-12	<0.1alpha	A
147	TRP	TRP	0.205	3.622885e-07	<0.1alpha	A
148	GLU	GLU	0.21	1.748616e-07	<0.1alpha	A
149	SER	SER	0.2925	2.305541e-14	<0.1alpha	A
150	TRP	TRP	0.2625	1.4202e-11	<0.1alpha	A
151	ARG	ARG	0.2575	3.825072e-11	<0.1alpha	A
152	SER	SER	0.2475	2.538135e-10	<0.1alpha	A
153	GLU	GLU	0.2475	2.538135e-10	<0.1alpha	A
154	VAL	VAL	0.285	1.190394e-13	<0.1alpha	A
155	GLY	GLY	0.2675	5.227829e-12	<0.1alpha	A
156	LYS	LYS	0.2575	3.825072e-11	<0.1alpha	A
157	GLN	GLN	0.3325	1.968067e-15	<0.1alpha	A
158	LEU	LEU	0.375	1.968067e-15	<0.1alpha	A
159	ARG	ARG	0.35	1.968067e-15	<0.1alpha	A
160	PRO	PRO	0.3525	1.968067e-15	<0.1alpha	A
161	LEU	LEU	0.355	1.968067e-15	<0.1alpha	A
162	TYR	TYR	0.29	3.973469e-14	<0.1alpha	A
163	GLU	GLU	0.27	3.137904e-12	<0.1alpha	A
164	GLU	GLU	0.3175	1.968067e-15	<0.1alpha	A
165	TYR	TYR	0.305	1.968067e-15	<0.1alpha	A
166	VAL	VAL	0.2575	3.825072e-11	<0.1alpha	A
167	VAL	VAL	0.3025	1.968067e-15	<0.1alpha	A
168	LEU	LEU	0.335	1.968067e-15	<0.1alpha	A
169	LYS	LYS	0.35	1.968067e-15	<0.1alpha	A
170	ASN	ASN	0.33	1.968067e-15	<0.1alpha	A
171	GLU	GLU	0.3	3.893277e-15	<0.1alpha	A
172	MET	MET	0.3525	1.968067e-15	<0.1alpha	A
173	ALA	ALA	0.3425	1.968067e-15	<0.1alpha	A
174	ARG	ARG	0.3275	1.968067e-15	<0.1alpha	A
175	ALA	ALA	0.335	1.968067e-15	<0.1alpha	A
176	ASN	ASN	0.3325	1.968067e-15	<0.1alpha	A
177	HIE	HIE	0.3175	1.968067e-15	<0.1alpha	A
178	TYR	TYR	0.37	1.968067e-15	<0.1alpha	A
179	GLU	GLU	0.4275	1.968067e-15	<0.1alpha	A
180	ASP	ASP	0.3175	1.968067e-15	<0.1alpha	A
181	TYR	TYR	0.26	2.355263e-11	<0.1alpha	A
182	GLY	GLY	0.185	6.674116e-06	<0.1alpha	A
183	ASP	ASP	0.205	3.622885e-07	<0.1alpha	A
184	TYR	TYR	0.23	6.371175e-09	<0.1alpha	A
185	TRP	TRP	0.175	2.621781e-05	<0.1alpha	A
186	ARG	ARG	0.1725	3.636378e-05	<0.1alpha	A
187	GLY	GLY	0.195	1.630271e-06	<0.1alpha	A
188	ASP	ASP	0.13	0.003810213	<0.5alpha	A
189	TYR	TYR	0.1575	0.0002231028	<0.1alpha	A
190	GLU	GLU	0.225	1.553798e-08	<0.1alpha	A
191	VAL	VAL	0.2025	5.324865e-07	<0.1alpha	A
192	ASN	ASN	0.2525	9.966316e-11	<0.1alpha	A
193	GLY	GLY	0.285	1.190394e-13	<0.1alpha	A
194	VAL	VAL	0.21	1.748616e-07	<0.1alpha	A
195	ASP	ASP	0.1825	9.393404e-06	<0.1alpha	A
196	GLY	GLY	0.145	0.000856931	<0.1alpha	A
197	TYR	TYR	0.1525	0.0003847957	<0.1alpha	A
198	ASP	ASP	0.1825	9.393404e-06	<0.1alpha	A
199	TYR	TYR	0.2075	2.538588e-07	<0.1alpha	A
200	SER	SER	0.2075	2.538588e-07	<0.1alpha	A
201	ARG	ARG	0.1525	0.0003847957	<0.1alpha	A
202	GLY	GLY	0.105	0.03212829	ns	A
203	GLN	GLN	0.0925	0.0783716	ns	A
204	LEU	LEU	0.085	0.1275952	ns	A
205	ILE	ILE	0.0625	0.422904	ns	A
206	GLU	GLU	0.0725	0.2621759	ns	A
207	ASP	ASP	0.07	0.295612	ns	A
208	VAL	VAL	0.1	0.04653957	ns	A
209	GLU	GLU	0.0875	0.1091645	ns	A
210	HIE	HIE	0.0725	0.2621759	ns	A
211	THR	THR	0.055	0.585049	ns	A
212	PHE	PHE	0.07	0.295612	ns	A
213	GLU	GLU	0.095	0.06669516	ns	A
214	GLU	GLU	0.125	0.005973194	<1alpha	A
215	ILE	ILE	0.115	0.014202	ns	A
216	LYS	LYS	0.0825	0.1491721	ns	A
217	PRO	PRO	0.1325	0.003018856	<0.5alpha	A
218	LEU	LEU	0.145	0.000856931	<0.1alpha	A
219	TYR	TYR	0.125	0.005973194	<1alpha	A
220	GLU	GLU	0.1475	0.0006554618	<0.1alpha	A
221	HIE	HIE	0.15	0.0005031659	<0.1alpha	A
222	LEU	LEU	0.1175	0.01148577	ns	A
223	HIE	HIE	0.1225	0.007460048	<1alpha	A
224	ALA	ALA	0.1125	0.01767919	ns	A
225	TYR	TYR	0.1275	0.004799617	<0.5alpha	A
226	VAL	VAL	0.1475	0.0006554618	<0.1alpha	A
227	ARG	ARG	0.1525	0.0003847957	<0.1alpha	A
228	ALA	ALA	0.145	0.000856931	<0.1alpha	A
229	LYS	LYS	0.1325	0.003018856	<0.5alpha	A
230	LEU	LEU	0.1175	0.01148577	ns	A
231	MET	MET	0.1425	0.001112471	<0.5alpha	A
232	ASN	ASN	0.1375	0.001850499	<0.5alpha	A
233	ALA	ALA	0.17	4.952013e-05	<0.1alpha	A
234	TYR	TYR	0.1575	0.0002231028	<0.1alpha	A
235	PRO	PRO	0.1375	0.001850499	<0.5alpha	A
236	SER	SER	0.13	0.003810213	<0.5alpha	A
237	TYR	TYR	0.1775	1.888827e-05	<0.1alpha	A
238	ILE	ILE	0.1775	1.888827e-05	<0.1alpha	A
239	SER	SER	0.1625	0.0001244599	<0.1alpha	A
240	PRO	PRO	0.155	0.0002947212	<0.1alpha	A
241	ILE	ILE	0.1675	6.74053e-05	<0.1alpha	A
242	GLY	GLY	0.1525	0.0003847957	<0.1alpha	A
243	CYS	CYS	0.1375	0.001850499	<0.5alpha	A
244	LEU	LEU	0.145	0.000856931	<0.1alpha	A
245	PRO	PRO	0.16	0.0001682336	<0.1alpha	A
246	ALA	ALA	0.1375	0.001850499	<0.5alpha	A
247	HIE	HIE	0.1575	0.0002231028	<0.1alpha	A
248	LEU	LEU	0.155	0.0002947212	<0.1alpha	A
249	LEU	LEU	0.185	6.674116e-06	<0.1alpha	A
250	GLY	GLY	0.165	9.165673e-05	<0.1alpha	A
251	ASP	ASP	0.1775	1.888827e-05	<0.1alpha	A
252	MET	MET	0.2025	5.324865e-07	<0.1alpha	A
253	TRP	TRP	0.21	1.748616e-07	<0.1alpha	A
254	GLY	GLY	0.155	0.0002947212	<0.1alpha	A
255	ARG	ARG	0.13	0.003810213	<0.5alpha	A
256	PHE	PHE	0.0925	0.0783716	ns	A
257	TRP	TRP	0.1075	0.02651579	ns	A
258	THR	THR	0.0775	0.1995122	ns	A
259	ASN	ASN	0.125	0.005973194	<1alpha	A
260	LEU	LEU	0.125	0.005973194	<1alpha	A
261	TYR	TYR	0.1275	0.004799617	<0.5alpha	A
262	SER	SER	0.1325	0.003018856	<0.5alpha	A
263	LEU	LEU	0.1325	0.003018856	<0.5alpha	A
264	THR	THR	0.1575	0.0002231028	<0.1alpha	A
265	VAL	VAL	0.1425	0.001112471	<0.5alpha	A
266	PRO	PRO	0.19	3.300855e-06	<0.1alpha	A
267	PHE	PHE	0.18	1.340161e-05	<0.1alpha	A
268	GLY	GLY	0.1675	6.74053e-05	<0.1alpha	A
269	GLN	GLN	0.25	1.611649e-10	<0.1alpha	A
270	LYS	LYS	0.28	3.646849e-13	<0.1alpha	A
271	PRO	PRO	0.305	1.968067e-15	<0.1alpha	A
272	ASN	ASN	0.265	8.523897e-12	<0.1alpha	A
273	ILE	ILE	0.285	1.190394e-13	<0.1alpha	A
274	ASP	ASP	0.2475	2.538135e-10	<0.1alpha	A
275	VAL	VAL	0.2175	5.337872e-08	<0.1alpha	A
276	THR	THR	0.26	2.355263e-11	<0.1alpha	A
277	ASP	ASP	0.2	7.721909e-07	<0.1alpha	A
278	ALA	ALA	0.1875	4.721908e-06	<0.1alpha	A
279	MET	MET	0.2125	1.188068e-07	<0.1alpha	A
280	VAL	VAL	0.195	1.630271e-06	<0.1alpha	A
281	ASP	ASP	0.175	2.621781e-05	<0.1alpha	A
282	GLN	GLN	0.115	0.014202	ns	A
283	ALA	ALA	0.1225	0.007460048	<1alpha	A
284	TRP	TRP	0.11	0.02169407	ns	A
285	ASP	ASP	0.115	0.014202	ns	A
286	ALA	ALA	0.1975	1.129214e-06	<0.1alpha	A
287	GLN	GLN	0.1225	0.007460048	<1alpha	A
288	ARG	ARG	0.095	0.06669516	ns	A
289	ILE	ILE	0.1525	0.0003847957	<0.1alpha	A
290	PHE	PHE	0.135	0.002367	<0.5alpha	A
291	LYS	LYS	0.08	0.1729085	ns	A
292	GLU	GLU	0.0675	0.3359512	ns	A
293	ALA	ALA	0.085	0.1275952	ns	A
294	GLU	GLU	0.06	0.4742113	ns	A
295	LYS	LYS	0.085	0.1275952	ns	A
296	PHE	PHE	0.0575	0.5282562	ns	A
297	PHE	PHE	0.0675	0.3359512	ns	A
298	VAL	VAL	0.1325	0.003018856	<0.5alpha	A
299	SER	SER	0.0925	0.0783716	ns	A
300	VAL	VAL	0.065	0.3782043	ns	A
301	GLY	GLY	0.0675	0.3359512	ns	A
302	LEU	LEU	0.1075	0.02651579	ns	A
303	PRO	PRO	0.12	0.009328852	<1alpha	A
304	ASN	ASN	0.1825	9.393404e-06	<0.1alpha	A
305	MET	MET	0.2225	2.386963e-08	<0.1alpha	A
306	THR	THR	0.3675	1.968067e-15	<0.1alpha	A
307	GLN	GLN	0.4	1.968067e-15	<0.1alpha	A
308	GLY	GLY	0.3575	1.968067e-15	<0.1alpha	A
309	PHE	PHE	0.215	7.958238e-08	<0.1alpha	A
310	TRP	TRP	0.2075	2.538588e-07	<0.1alpha	A
311	GLU	GLU	0.2025	5.324865e-07	<0.1alpha	A
312	ASN	ASN	0.1725	3.636378e-05	<0.1alpha	A
313	SER	SER	0.175	2.621781e-05	<0.1alpha	A
314	MET	MET	0.19	3.300855e-06	<0.1alpha	A
315	LEU	LEU	0.145	0.000856931	<0.1alpha	A
316	THR	THR	0.1025	0.03908424	ns	A
317	ASP	ASP	0.07	0.295612	ns	A
318	PRO	PRO	0.1375	0.001850499	<0.5alpha	A
319	GLY	GLY	0.1425	0.001112471	<0.5alpha	A
320	ASN	ASN	0.0875	0.1091645	ns	A
321	VAL	VAL	0.12	0.009328852	<1alpha	A
322	GLN	GLN	0.0725	0.2621759	ns	A
323	LYS	LYS	0.25	1.611649e-10	<0.1alpha	A
324	ALA	ALA	0.22	3.649942e-08	<0.1alpha	A
325	VAL	VAL	0.255	6.238031e-11	<0.1alpha	A
326	CYX	CYX	0.1425	0.001112471	<0.5alpha	A
327	HIE	HIE	0.2075	2.538588e-07	<0.1alpha	A
328	PRO	PRO	0.23	6.371175e-09	<0.1alpha	A
329	THR	THR	0.265	8.523897e-12	<0.1alpha	A
330	ALA	ALA	0.2525	9.966316e-11	<0.1alpha	A
331	TRP	TRP	0.215	7.958238e-08	<0.1alpha	A
332	ASP	ASP	0.155	0.0002947212	<0.1alpha	A
333	LEU	LEU	0.2	7.721909e-07	<0.1alpha	A
334	GLY	GLY	0.1725	3.636378e-05	<0.1alpha	A
335	LYS	LYS	0.1575	0.0002231028	<0.1alpha	A
336	GLY	GLY	0.17	4.952013e-05	<0.1alpha	A
337	ASP	ASP	0.2425	6.444383e-10	<0.1alpha	A
338	PHE	PHE	0.1925	2.343266e-06	<0.1alpha	A
339	ARG	ARG	0.2125	1.188068e-07	<0.1alpha	A
340	ILE	ILE	0.205	3.622885e-07	<0.1alpha	A
341	LEU	LEU	0.205	3.622885e-07	<0.1alpha	A
342	MET	MET	0.2	7.721909e-07	<0.1alpha	A
343	CYX	CYX	0.135	0.002367	<0.5alpha	A
344	THR	THR	0.1925	2.343266e-06	<0.1alpha	A
345	LYS	LYS	0.2175	5.337872e-08	<0.1alpha	A
346	VAL	VAL	0.2175	5.337872e-08	<0.1alpha	A
347	THR	THR	0.2	7.721909e-07	<0.1alpha	A
348	MET	MET	0.205	3.622885e-07	<0.1alpha	A
349	ASP	ASP	0.21	1.748616e-07	<0.1alpha	A
350	ASP	ASP	0.2	7.721909e-07	<0.1alpha	A
351	PHE	PHE	0.175	2.621781e-05	<0.1alpha	A
352	LEU	LEU	0.1825	9.393404e-06	<0.1alpha	A
353	THR	THR	0.18	1.340161e-05	<0.1alpha	A
354	ALA	ALA	0.1625	0.0001244599	<0.1alpha	A
355	HIE	HIE	0.16	0.0001682336	<0.1alpha	A
356	HIE	HIE	0.1825	9.393404e-06	<0.1alpha	A
357	GLU	GLU	0.195	1.630271e-06	<0.1alpha	A
358	MET	MET	0.1925	2.343266e-06	<0.1alpha	A
359	GLY	GLY	0.2175	5.337872e-08	<0.1alpha	A
360	HIE	HIE	0.175	2.621781e-05	<0.1alpha	A
361	ILE	ILE	0.13	0.003810213	<0.5alpha	A
362	GLN	GLN	0.11	0.02169407	ns	A
363	TYR	TYR	0.1	0.04653957	ns	A
364	ASP	ASP	0.1275	0.004799617	<0.5alpha	A
365	MET	MET	0.07	0.295612	ns	A
366	ALA	ALA	0.0725	0.2621759	ns	A
367	TYR	TYR	0.0975	0.05589376	ns	A
368	ALA	ALA	0.115	0.014202	ns	A
369	ALA	ALA	0.1	0.04653957	ns	A
370	GLN	GLN	0.1675	6.74053e-05	<0.1alpha	A
371	PRO	PRO	0.145	0.000856931	<0.1alpha	A
372	PHE	PHE	0.145	0.000856931	<0.1alpha	A
373	LEU	LEU	0.125	0.005973194	<1alpha	A
374	LEU	LEU	0.1175	0.01148577	ns	A
375	ARG	ARG	0.0775	0.1995122	ns	A
376	ASN	ASN	0.125	0.005973194	<1alpha	A
377	GLY	GLY	0.1575	0.0002231028	<0.1alpha	A
378	ALA	ALA	0.1875	4.721908e-06	<0.1alpha	A
379	ASN	ASN	0.165	9.165673e-05	<0.1alpha	A
380	GLU	GLU	0.205	3.622885e-07	<0.1alpha	A
381	GLY	GLY	0.155	0.0002947212	<0.1alpha	A
382	PHE	PHE	0.1025	0.03908424	ns	A
383	HIE	HIE	0.14	0.001444604	<0.5alpha	A
384	GLU	GLU	0.1675	6.74053e-05	<0.1alpha	A
385	ALA	ALA	0.0925	0.0783716	ns	A
386	VAL	VAL	0.0825	0.1491721	ns	A
387	GLY	GLY	0.13	0.003810213	<0.5alpha	A
388	GLU	GLU	0.085	0.1275952	ns	A
389	ILE	ILE	0.08	0.1729085	ns	A
390	MET	MET	0.0625	0.422904	ns	A
391	SER	SER	0.1075	0.02651579	ns	A
392	LEU	LEU	0.0475	0.7595253	ns	A
393	SER	SER	0.07	0.295612	ns	A
394	ALA	ALA	0.0475	0.7595253	ns	A
395	ALA	ALA	0.14	0.001444604	<0.5alpha	A
396	THR	THR	0.125	0.005973194	<1alpha	A
397	PRO	PRO	0.1225	0.007460048	<1alpha	A
398	LYS	LYS	0.1225	0.007460048	<1alpha	A
399	HIE	HIE	0.095	0.06669516	ns	A
400	LEU	LEU	0.1625	0.0001244599	<0.1alpha	A
401	LYS	LYS	0.1575	0.0002231028	<0.1alpha	A
402	SER	SER	0.1325	0.003018856	<0.5alpha	A
403	ILE	ILE	0.105	0.03212829	ns	A
404	GLY	GLY	0.11	0.02169407	ns	A
405	LEU	LEU	0.155	0.0002947212	<0.1alpha	A
406	LEU	LEU	0.195	1.630271e-06	<0.1alpha	A
407	SER	SER	0.2425	6.444383e-10	<0.1alpha	A
408	PRO	PRO	0.3275	1.968067e-15	<0.1alpha	A
409	ASP	ASP	0.42	1.968067e-15	<0.1alpha	A
410	PHE	PHE	0.29	3.973469e-14	<0.1alpha	A
411	GLN	GLN	0.235	2.595555e-09	<0.1alpha	A
412	GLU	GLU	0.1625	0.0001244599	<0.1alpha	A
413	ASP	ASP	0.25	1.611649e-10	<0.1alpha	A
414	ASN	ASN	0.19	3.300855e-06	<0.1alpha	A
415	GLU	GLU	0.2175	5.337872e-08	<0.1alpha	A
416	THR	THR	0.21	1.748616e-07	<0.1alpha	A
417	GLU	GLU	0.2125	1.188068e-07	<0.1alpha	A
418	ILE	ILE	0.1725	3.636378e-05	<0.1alpha	A
419	ASN	ASN	0.1525	0.0003847957	<0.1alpha	A
420	PHE	PHE	0.1675	6.74053e-05	<0.1alpha	A
421	LEU	LEU	0.1525	0.0003847957	<0.1alpha	A
422	LEU	LEU	0.145	0.000856931	<0.1alpha	A
423	LYS	LYS	0.1175	0.01148577	ns	A
424	GLN	GLN	0.1175	0.01148577	ns	A
425	ALA	ALA	0.1225	0.007460048	<1alpha	A
426	LEU	LEU	0.14	0.001444604	<0.5alpha	A
427	THR	THR	0.12	0.009328852	<1alpha	A
428	ILE	ILE	0.185	6.674116e-06	<0.1alpha	A
429	VAL	VAL	0.165	9.165673e-05	<0.1alpha	A
430	GLY	GLY	0.125	0.005973194	<1alpha	A
431	THR	THR	0.0875	0.1091645	ns	A
432	LEU	LEU	0.0925	0.0783716	ns	A
433	PRO	PRO	0.085	0.1275952	ns	A
434	PHE	PHE	0.115	0.014202	ns	A
435	THR	THR	0.105	0.03212829	ns	A
436	TYR	TYR	0.0625	0.422904	ns	A
437	MET	MET	0.09	0.0927845	ns	A
438	LEU	LEU	0.0875	0.1091645	ns	A
439	GLU	GLU	0.0625	0.422904	ns	A
440	LYS	LYS	0.065	0.3782043	ns	A
441	TRP	TRP	0.125	0.005973194	<1alpha	A
442	ARG	ARG	0.125	0.005973194	<1alpha	A
443	TRP	TRP	0.1175	0.01148577	ns	A
444	MET	MET	0.1175	0.01148577	ns	A
445	VAL	VAL	0.1425	0.001112471	<0.5alpha	A
446	PHE	PHE	0.14	0.001444604	<0.5alpha	A
447	LYS	LYS	0.1075	0.02651579	ns	A
448	GLY	GLY	0.1175	0.01148577	ns	A
449	GLU	GLU	0.0825	0.1491721	ns	A
450	ILE	ILE	0.0975	0.05589376	ns	A
451	PRO	PRO	0.1425	0.001112471	<0.5alpha	A
452	LYS	LYS	0.1525	0.0003847957	<0.1alpha	A
453	ASP	ASP	0.19	3.300855e-06	<0.1alpha	A
454	GLN	GLN	0.1675	6.74053e-05	<0.1alpha	A
455	TRP	TRP	0.1525	0.0003847957	<0.1alpha	A
456	MET	MET	0.1875	4.721908e-06	<0.1alpha	A
457	LYS	LYS	0.1575	0.0002231028	<0.1alpha	A
458	LYS	LYS	0.1225	0.007460048	<1alpha	A
459	TRP	TRP	0.17	4.952013e-05	<0.1alpha	A
460	TRP	TRP	0.135	0.002367	<0.5alpha	A
461	GLU	GLU	0.13	0.003810213	<0.5alpha	A
462	MET	MET	0.15	0.0005031659	<0.1alpha	A
463	LYS	LYS	0.16	0.0001682336	<0.1alpha	A
464	ARG	ARG	0.145	0.000856931	<0.1alpha	A
465	GLU	GLU	0.125	0.005973194	<1alpha	A
466	ILE	ILE	0.09	0.0927845	ns	A
467	VAL	VAL	0.1075	0.02651579	ns	A
468	GLY	GLY	0.1325	0.003018856	<0.5alpha	A
469	VAL	VAL	0.12	0.009328852	<1alpha	A
470	VAL	VAL	0.1475	0.0006554618	<0.1alpha	A
471	GLU	GLU	0.1275	0.004799617	<0.5alpha	A
472	PRO	PRO	0.0925	0.0783716	ns	A
473	VAL	VAL	0.125	0.005973194	<1alpha	A
474	PRO	PRO	0.13	0.003810213	<0.5alpha	A
475	HIE	HIE	0.165	9.165673e-05	<0.1alpha	A
476	ASP	ASP	0.17	4.952013e-05	<0.1alpha	A
477	GLU	GLU	0.2575	3.825072e-11	<0.1alpha	A
478	THR	THR	0.2875	6.990221e-14	<0.1alpha	A
479	TYR	TYR	0.1725	3.636378e-05	<0.1alpha	A
480	CYS	CYS	0.155	0.0002947212	<0.1alpha	A
481	ASP	ASP	0.185	6.674116e-06	<0.1alpha	A
482	PRO	PRO	0.1825	9.393404e-06	<0.1alpha	A
483	ALA	ALA	0.165	9.165673e-05	<0.1alpha	A
484	SER	SER	0.2225	2.386963e-08	<0.1alpha	A
485	LEU	LEU	0.2375	1.639367e-09	<0.1alpha	A
486	PHE	PHE	0.275	1.085247e-12	<0.1alpha	A
487	HIE	HIE	0.2325	4.089734e-09	<0.1alpha	A
488	VAL	VAL	0.205	3.622885e-07	<0.1alpha	A
489	SER	SER	0.2125	1.188068e-07	<0.1alpha	A
490	ASN	ASN	0.325	1.968067e-15	<0.1alpha	A
491	ASP	ASP	0.345	1.968067e-15	<0.1alpha	A
492	TYR	TYR	0.2175	5.337872e-08	<0.1alpha	A
493	SER	SER	0.1625	0.0001244599	<0.1alpha	A
494	PHE	PHE	0.0875	0.1091645	ns	A
495	ILE	ILE	0.0775	0.1995122	ns	A
496	ARG	ARG	0.1225	0.007460048	<1alpha	A
497	TYR	TYR	0.1175	0.01148577	ns	A
498	TYR	TYR	0.0825	0.1491721	ns	A
499	THR	THR	0.0925	0.0783716	ns	A
500	ARG	ARG	0.0975	0.05589376	ns	A
501	THR	THR	0.0625	0.422904	ns	A
502	LEU	LEU	0.09	0.0927845	ns	A
503	TYR	TYR	0.09	0.0927845	ns	A
504	GLN	GLN	0.095	0.06669516	ns	A
505	PHE	PHE	0.1	0.04653957	ns	A
506	GLN	GLN	0.1025	0.03908424	ns	A
507	PHE	PHE	0.1	0.04653957	ns	A
508	GLN	GLN	0.105	0.03212829	ns	A
509	GLU	GLU	0.105	0.03212829	ns	A
510	ALA	ALA	0.08	0.1729085	ns	A
511	LEU	LEU	0.0525	0.643981	ns	A
512	CYX	CYX	0.085	0.1275952	ns	A
513	GLN	GLN	0.07	0.295612	ns	A
514	ALA	ALA	0.0625	0.422904	ns	A
515	ALA	ALA	0.075	0.2288752	ns	A
516	LYS	LYS	0.0725	0.2621759	ns	A
517	HIE	HIE	0.0825	0.1491721	ns	A
518	GLU	GLU	0.0975	0.05589376	ns	A
519	GLY	GLY	0.0875	0.1091645	ns	A
520	PRO	PRO	0.11	0.02169407	ns	A
521	LEU	LEU	0.1	0.04653957	ns	A
522	HIE	HIE	0.08	0.1729085	ns	A
523	LYS	LYS	0.11	0.02169407	ns	A
524	CYX	CYX	0.095	0.06669516	ns	A
525	ASP	ASP	0.0875	0.1091645	ns	A
526	ILE	ILE	0.0675	0.3359512	ns	A
527	SER	SER	0.065	0.3782043	ns	A
528	ASN	ASN	0.085	0.1275952	ns	A
529	SER	SER	0.13	0.003810213	<0.5alpha	A
530	THR	THR	0.0925	0.0783716	ns	A
531	GLU	GLU	0.0825	0.1491721	ns	A
532	ALA	ALA	0.075	0.2288752	ns	A
533	GLY	GLY	0.0925	0.0783716	ns	A
534	GLN	GLN	0.0575	0.5282562	ns	A
535	LYS	LYS	0.07	0.295612	ns	A
536	LEU	LEU	0.085	0.1275952	ns	A
537	PHE	PHE	0.065	0.3782043	ns	A
538	ASN	ASN	0.11	0.02169407	ns	A
539	MET	MET	0.1275	0.004799617	<0.5alpha	A
540	LEU	LEU	0.075	0.2288752	ns	A
541	ARG	ARG	0.115	0.014202	ns	A
542	LEU	LEU	0.115	0.014202	ns	A
543	GLY	GLY	0.11	0.02169407	ns	A
544	LYS	LYS	0.1175	0.01148577	ns	A
545	SER	SER	0.08	0.1729085	ns	A
546	GLU	GLU	0.09	0.0927845	ns	A
547	PRO	PRO	0.0925	0.0783716	ns	A
548	TRP	TRP	0.0775	0.1995122	ns	A
549	THR	THR	0.0975	0.05589376	ns	A
550	LEU	LEU	0.065	0.3782043	ns	A
551	ALA	ALA	0.1225	0.007460048	<1alpha	A
552	LEU	LEU	0.065	0.3782043	ns	A
553	GLU	GLU	0.065	0.3782043	ns	A
554	ASN	ASN	0.1775	1.888827e-05	<0.1alpha	A
555	VAL	VAL	0.1125	0.01767919	ns	A
556	VAL	VAL	0.065	0.3782043	ns	A
557	GLY	GLY	0.1	0.04653957	ns	A
558	ALA	ALA	0.0775	0.1995122	ns	A
559	LYS	LYS	0.08	0.1729085	ns	A
560	ASN	ASN	0.07	0.295612	ns	A
561	MET	MET	0.06	0.4742113	ns	A
562	ASN	ASN	0.1	0.04653957	ns	A
563	VAL	VAL	0.14	0.001444604	<0.5alpha	A
564	ARG	ARG	0.17	4.952013e-05	<0.1alpha	A
565	PRO	PRO	0.1525	0.0003847957	<0.1alpha	A
566	LEU	LEU	0.1575	0.0002231028	<0.1alpha	A
567	LEU	LEU	0.1675	6.74053e-05	<0.1alpha	A
568	ASN	ASN	0.19	3.300855e-06	<0.1alpha	A
569	TYR	TYR	0.195	1.630271e-06	<0.1alpha	A
570	PHE	PHE	0.215	7.958238e-08	<0.1alpha	A
571	GLU	GLU	0.22	3.649942e-08	<0.1alpha	A
572	PRO	PRO	0.22	3.649942e-08	<0.1alpha	A
573	LEU	LEU	0.2075	2.538588e-07	<0.1alpha	A
574	PHE	PHE	0.2025	5.324865e-07	<0.1alpha	A
575	THR	THR	0.215	7.958238e-08	<0.1alpha	A
576	TRP	TRP	0.1825	9.393404e-06	<0.1alpha	A
577	LEU	LEU	0.1875	4.721908e-06	<0.1alpha	A
578	LYS	LYS	0.185	6.674116e-06	<0.1alpha	A
579	ASP	ASP	0.16	0.0001682336	<0.1alpha	A
580	GLN	GLN	0.1425	0.001112471	<0.5alpha	A
581	ASN	ASN	0.1425	0.001112471	<0.5alpha	A
582	LYS	LYS	0.155	0.0002947212	<0.1alpha	A
583	ASN	ASN	0.15	0.0005031659	<0.1alpha	A
584	SER	SER	0.17	4.952013e-05	<0.1alpha	A
585	PHE	PHE	0.1475	0.0006554618	<0.1alpha	A
586	VAL	VAL	0.15	0.0005031659	<0.1alpha	A
587	GLY	GLY	0.1525	0.0003847957	<0.1alpha	A
588	TRP	TRP	0.155	0.0002947212	<0.1alpha	A
589	SER	SER	0.1575	0.0002231028	<0.1alpha	A
590	THR	THR	0.12	0.009328852	<1alpha	A
591	ASP	ASP	0.1125	0.01767919	ns	A
592	TRP	TRP	0.14	0.001444604	<0.5alpha	A
593	SER	SER	0.11	0.02169407	ns	A
594	PRO	PRO	0.0775	0.1995122	ns	A
595	TYR	TYR	0.07	0.295612	ns	A
596	ALA	ALA	0.1425	0.001112471	<0.5alpha	A
597	ASN	ASN	0.1	0.04653957	ns	B
598	LEU	LEU	0.0925	0.0783716	ns	B
599	CYX	CYX	0.09	0.0927845	ns	B
600	PRO	PRO	0.0925	0.0783716	ns	B
601	PHE	PHE	0.085	0.1275952	ns	B
602	GLY	GLY	0.1375	0.001850499	<0.5alpha	B
603	GLU	GLU	0.175	2.621781e-05	<0.1alpha	B
604	VAL	VAL	0.1925	2.343266e-06	<0.1alpha	B
605	PHE	PHE	0.195	1.630271e-06	<0.1alpha	B
606	ASN	ASN	0.17	4.952013e-05	<0.1alpha	B
607	ALA	ALA	0.115	0.014202	ns	B
608	THR	THR	0.0975	0.05589376	ns	B
609	LYS	LYS	0.105	0.03212829	ns	B
610	PHE	PHE	0.085	0.1275952	ns	B
611	PRO	PRO	0.1425	0.001112471	<0.5alpha	B
612	SER	SER	0.1475	0.0006554618	<0.1alpha	B
613	VAL	VAL	0.135	0.002367	<0.5alpha	B
614	TYR	TYR	0.115	0.014202	ns	B
615	ALA	ALA	0.15	0.0005031659	<0.1alpha	B
616	TRP	TRP	0.1625	0.0001244599	<0.1alpha	B
617	GLU	GLU	0.175	2.621781e-05	<0.1alpha	B
618	ARG	ARG	0.13	0.003810213	<0.5alpha	B
619	LYS	LYS	0.12	0.009328852	<1alpha	B
620	LYS	LYS	0.08	0.1729085	ns	B
621	ILE	ILE	0.075	0.2288752	ns	B
622	SER	SER	0.0725	0.2621759	ns	B
623	ASN	ASN	0.08	0.1729085	ns	B
624	CYX	CYX	0.1075	0.02651579	ns	B
625	VAL	VAL	0.0775	0.1995122	ns	B
626	ALA	ALA	0.0725	0.2621759	ns	B
627	ASP	ASP	0.0625	0.422904	ns	B
628	TYR	TYR	0.07	0.295612	ns	B
629	SER	SER	0.08	0.1729085	ns	B
630	VAL	VAL	0.135	0.002367	<0.5alpha	B
631	LEU	LEU	0.1475	0.0006554618	<0.1alpha	B
632	TYR	TYR	0.0575	0.5282562	ns	B
633	ASN	ASN	0.0875	0.1091645	ns	B
634	SER	SER	0.105	0.03212829	ns	B
635	THR	THR	0.135	0.002367	<0.5alpha	B
636	PHE	PHE	0.105	0.03212829	ns	B
637	PHE	PHE	0.085	0.1275952	ns	B
638	SER	SER	0.09	0.0927845	ns	B
639	THR	THR	0.075	0.2288752	ns	B
640	PHE	PHE	0.05	0.7029638	ns	B
641	LYS	LYS	0.0675	0.3359512	ns	B
642	CYX	CYX	0.0775	0.1995122	ns	B
643	TYR	TYR	0.0875	0.1091645	ns	B
644	GLY	GLY	0.09	0.0927845	ns	B
645	VAL	VAL	0.1075	0.02651579	ns	B
646	SER	SER	0.075	0.2288752	ns	B
647	ALA	ALA	0.0425	0.8629	ns	B
648	THR	THR	0.0675	0.3359512	ns	B
649	LYS	LYS	0.0775	0.1995122	ns	B
650	LEU	LEU	0.08	0.1729085	ns	B
651	ASN	ASN	0.095	0.06669516	ns	B
652	ASP	ASP	0.0975	0.05589376	ns	B
653	LEU	LEU	0.1	0.04653957	ns	B
654	CYX	CYX	0.0925	0.0783716	ns	B
655	PHE	PHE	0.065	0.3782043	ns	B
656	SER	SER	0.075	0.2288752	ns	B
657	ASN	ASN	0.06	0.4742113	ns	B
658	VAL	VAL	0.075	0.2288752	ns	B
659	TYR	TYR	0.1225	0.007460048	<1alpha	B
660	ALA	ALA	0.1375	0.001850499	<0.5alpha	B
661	ASP	ASP	0.155	0.0002947212	<0.1alpha	B
662	SER	SER	0.1575	0.0002231028	<0.1alpha	B
663	PHE	PHE	0.145	0.000856931	<0.1alpha	B
664	VAL	VAL	0.1325	0.003018856	<0.5alpha	B
665	VAL	VAL	0.1325	0.003018856	<0.5alpha	B
666	LYS	LYS	0.15	0.0005031659	<0.1alpha	B
667	GLY	GLY	0.1275	0.004799617	<0.5alpha	B
668	ASP	ASP	0.13	0.003810213	<0.5alpha	B
669	ASP	ASP	0.1375	0.001850499	<0.5alpha	B
670	VAL	VAL	0.0925	0.0783716	ns	B
671	ARG	ARG	0.1025	0.03908424	ns	B
672	GLN	GLN	0.1	0.04653957	ns	B
673	ILE	ILE	0.09	0.0927845	ns	B
674	ALA	ALA	0.1025	0.03908424	ns	B
675	PRO	PRO	0.1075	0.02651579	ns	B
676	GLY	GLY	0.0875	0.1091645	ns	B
677	GLN	GLN	0.1175	0.01148577	ns	B
678	THR	THR	0.15	0.0005031659	<0.1alpha	B
679	GLY	GLY	0.1275	0.004799617	<0.5alpha	B
680	VAL	ASN	0.14	0.001444604	<0.5alpha	B
681	ILE	ILE	0.1375	0.001850499	<0.5alpha	B
682	ALA	ALA	0.115	0.014202	ns	B
683	ASP	ASP	0.1275	0.004799617	<0.5alpha	B
684	TYR	TYR	0.1425	0.001112471	<0.5alpha	B
685	ASN	ASN	0.1475	0.0006554618	<0.1alpha	B
686	TYR	TYR	0.17	4.952013e-05	<0.1alpha	B
687	LYS	LYS	0.1375	0.001850499	<0.5alpha	B
688	LEU	LEU	0.0975	0.05589376	ns	B
689	PRO	PRO	0.105	0.03212829	ns	B
690	ASP	ASP	0.0625	0.422904	ns	B
691	ASP	ASP	0.0925	0.0783716	ns	B
692	PHE	PHE	0.105	0.03212829	ns	B
693	MET	MET	0.1125	0.01767919	ns	B
694	GLY	GLY	0.1	0.04653957	ns	B
695	CYX	CYX	0.075	0.2288752	ns	B
696	VAL	VAL	0.07	0.295612	ns	B
697	LEU	LEU	0.075	0.2288752	ns	B
698	ALA	ALA	0.0725	0.2621759	ns	B
699	TRP	TRP	0.1	0.04653957	ns	B
700	ASN	ASN	0.1175	0.01148577	ns	B
701	THR	THR	0.13	0.003810213	<0.5alpha	B
702	ARG	ARG	0.1325	0.003018856	<0.5alpha	B
703	ASN	ASN	0.1575	0.0002231028	<0.1alpha	B
704	ILE	ILE	0.14	0.001444604	<0.5alpha	B
705	ASP	ASP	0.1075	0.02651579	ns	B
706	ALA	ALA	0.12	0.009328852	<1alpha	B
707	THR	THR	0.13	0.003810213	<0.5alpha	B
708	SER	SER	0.1175	0.01148577	ns	B
709	THR	THR	0.1	0.04653957	ns	B
710	GLY	GLY	0.095	0.06669516	ns	B
711	ASN	ASN	0.1525	0.0003847957	<0.1alpha	B
712	TYR	TYR	0.1725	3.636378e-05	<0.1alpha	B
713	ASN	ASN	0.16	0.0001682336	<0.1alpha	B
714	TYR	TYR	0.1525	0.0003847957	<0.1alpha	B
715	LYS	ARG	0.155	0.0002947212	<0.1alpha	B
716	TYR	TYR	0.1275	0.004799617	<0.5alpha	B
717	ARG	ARG	0.14	0.001444604	<0.5alpha	B
718	LEU	LEU	0.1275	0.004799617	<0.5alpha	B
719	PHE	PHE	0.1475	0.0006554618	<0.1alpha	B
720	ARG	ARG	0.125	0.005973194	<1alpha	B
721	LYS	LYS	0.1125	0.01767919	ns	B
722	SER	SER	0.1075	0.02651579	ns	B
723	ASN	ASN	0.1225	0.007460048	<1alpha	B
724	LEU	LEU	0.135	0.002367	<0.5alpha	B
725	LYS	LYS	0.125	0.005973194	<1alpha	B
726	PRO	PRO	0.1175	0.01148577	ns	B
727	PHE	PHE	0.1275	0.004799617	<0.5alpha	B
728	GLU	GLU	0.15	0.0005031659	<0.1alpha	B
729	ARG	ARG	0.105	0.03212829	ns	B
730	ASP	ASP	0.15	0.0005031659	<0.1alpha	B
731	ILE	ILE	0.15	0.0005031659	<0.1alpha	B
732	SER	SER	0.135	0.002367	<0.5alpha	B
733	THR	THR	0.1	0.04653957	ns	B
734	GLU	GLU	0.0775	0.1995122	ns	B
735	ILE	ILE	0.13	0.003810213	<0.5alpha	B
736	TYR	TYR	0.15	0.0005031659	<0.1alpha	B
737	GLN	GLN	0.1475	0.0006554618	<0.1alpha	B
738	ALA	ALA	0.165	9.165673e-05	<0.1alpha	B
739	GLY	GLY	0.1925	2.343266e-06	<0.1alpha	B
740	SER	SER	0.1675	6.74053e-05	<0.1alpha	B
741	THR	LYS	0.19	3.300855e-06	<0.1alpha	B
742	PRO	PRO	0.19	3.300855e-06	<0.1alpha	B
743	CYX	CYX	0.1475	0.0006554618	<0.1alpha	B
744	ASN	ASN	0.1225	0.007460048	<1alpha	B
745	GLY	GLY	0.1475	0.0006554618	<0.1alpha	B
746	VAL	VAL	0.1525	0.0003847957	<0.1alpha	B
747	GLU	LYS	0.165	9.165673e-05	<0.1alpha	B
748	GLY	GLY	0.205	3.622885e-07	<0.1alpha	B
749	PHE	PHE	0.225	1.553798e-08	<0.1alpha	B
750	ASN	ASN	0.185	6.674116e-06	<0.1alpha	B
751	CYX	CYX	0.1675	6.74053e-05	<0.1alpha	B
752	TYR	TYR	0.135	0.002367	<0.5alpha	B
753	PHE	PHE	0.135	0.002367	<0.5alpha	B
754	PRO	PRO	0.17	4.952013e-05	<0.1alpha	B
755	LEU	LEU	0.165	9.165673e-05	<0.1alpha	B
756	GLN	GLN	0.135	0.002367	<0.5alpha	B
757	SER	SER	0.1225	0.007460048	<1alpha	B
758	TYR	TYR	0.12	0.009328852	<1alpha	B
759	GLY	GLY	0.205	3.622885e-07	<0.1alpha	B
760	PHE	PHE	0.1175	0.01148577	ns	B
761	GLN	GLN	0.11	0.02169407	ns	B
762	PRO	PRO	0.1275	0.004799617	<0.5alpha	B
763	THR	THR	0.15	0.0005031659	<0.1alpha	B
764	ASN	TYR	0.13	0.003810213	<0.5alpha	B
765	GLY	GLY	0.155	0.0002947212	<0.1alpha	B
766	VAL	VAL	0.1525	0.0003847957	<0.1alpha	B
767	GLY	GLY	0.16	0.0001682336	<0.1alpha	B
768	TYR	TYR	0.125	0.005973194	<1alpha	B
769	GLN	GLN	0.1475	0.0006554618	<0.1alpha	B
770	PRO	PRO	0.12	0.009328852	<1alpha	B
771	TYR	TYR	0.125	0.005973194	<1alpha	B
772	ARG	ARG	0.1	0.04653957	ns	B
773	VAL	VAL	0.12	0.009328852	<1alpha	B
774	VAL	VAL	0.115	0.014202	ns	B
775	VAL	VAL	0.0825	0.1491721	ns	B
776	LEU	LEU	0.095	0.06669516	ns	B
777	SER	SER	0.1	0.04653957	ns	B
778	PHE	PHE	0.0625	0.422904	ns	B
779	GLU	GLU	0.07	0.295612	ns	B
780	LEU	LEU	0.0425	0.8629	ns	B
781	LEU	LEU	0.07	0.295612	ns	B
782	ASN	ASN	0.055	0.585049	ns	B
783	ALA	ALA	0.07	0.295612	ns	B
784	PRO	PRO	0.075	0.2288752	ns	B
785	THR	THR	0.0825	0.1491721	ns	B
786	VAL	VAL	0.07	0.295612	ns	B
787	CYX	CYX	0.095	0.06669516	ns	B
788	GLY	GLY	0.1375	0.001850499	<0.5alpha	B
789	PRO	PRO	0.2025	5.324865e-07	<0.1alpha	B
