## Supplementary material for "Identifying protein sites contributing to vaccine escape via statistical comparisons of short-term molecular dynamics simulations": adjustKStests.txt

posAA	refAA	queryAA	Dval	pval	signif
1	ASN	ASN	0.092732	0.127224	ns
2	LEU	LEU	0.0975	0.09900678	ns
3	CYX	CYX	0.1225	0.02120856	ns
4	PRO	PRO	0.145	0.004773533	<0.5alpha
5	PHE	PHE	0.1425	0.004773533	<0.5alpha
6	GLY	GLY	0.13	0.01355679	ns
7	GLU	GLU	0.0975	0.09900678	ns
8	VAL	VAL	0.06	0.5186598	ns
9	PHE	PHE	0.0575	0.5701678	ns
10	ASN	ASN	0.0525	0.6569186	ns
11	ALA	ALA	0.055	0.6089989	ns
12	THR	THR	0.08	0.232957	ns
13	LYS	LYS	0.045	0.8127	ns
14	PHE	PHE	0.0475	0.7615458	ns
15	PRO	PRO	0.065	0.4315433	ns
16	SER	SER	0.0625	0.4743917	ns
17	VAL	VAL	0.075	0.2882681	ns
18	TYR	TYR	0.1	0.08727889	ns
19	ALA	ALA	0.08	0.232957	ns
20	TRP	TRP	0.075	0.2882681	ns
21	GLU	GLU	0.07	0.3476474	ns
22	ARG	ARG	0.08	0.232957	ns
23	LYS	LYS	0.1225	0.02120856	ns
24	LYS	LYS	0.13	0.01355679	ns
25	ILE	ILE	0.145	0.004773533	<0.5alpha
26	SER	SER	0.115	0.03354207	ns
27	ASN	ASN	0.0975	0.09900678	ns
28	CYX	CYX	0.1175	0.02910294	ns
29	VAL	VAL	0.115	0.03354207	ns
30	ALA	ALA	0.0925	0.127224	ns
31	ASP	ASP	0.06	0.5186598	ns
32	TYR	TYR	0.0825	0.2205235	ns
33	SER	SER	0.0925	0.127224	ns
34	VAL	VAL	0.07	0.3476474	ns
35	LEU	LEU	0.1225	0.02120856	ns
36	TYR	TYR	0.2	7.240717e-06	<0.1alpha
37	ASN	ASN	0.1275	0.01653734	ns
38	SER	SER	0.0975	0.09900678	ns
39	THR	THR	0.08	0.232957	ns
40	PHE	PHE	0.08	0.232957	ns
41	PHE	PHE	0.12	0.02533929	ns
42	SER	SER	0.075	0.2882681	ns
43	THR	THR	0.11	0.0448725	ns
44	PHE	PHE	0.095	0.1147396	ns
45	LYS	LYS	0.05	0.7142021	ns
46	CYX	CYX	0.055	0.6089989	ns
47	TYR	TYR	0.075	0.2882681	ns
48	GLY	GLY	0.075	0.2882681	ns
49	VAL	VAL	0.0875	0.1656082	ns
50	SER	SER	0.06	0.5186598	ns
51	ALA	ALA	0.0475	0.7615458	ns
52	THR	THR	0.0575	0.5701678	ns
53	LYS	LYS	0.09	0.1481937	ns
54	LEU	LEU	0.09	0.1481937	ns
55	ASN	ASN	0.1075	0.05269972	ns
56	ASP	ASP	0.1075	0.05269972	ns
57	LEU	LEU	0.095	0.1147396	ns
58	CYX	CYX	0.1075	0.05269972	ns
59	PHE	PHE	0.11	0.0448725	ns
60	SER	SER	0.1425	0.004773533	<0.5alpha
61	ASN	ASN	0.1375	0.007161679	<1alpha
62	VAL	VAL	0.1425	0.004773533	<0.5alpha
63	TYR	TYR	0.08	0.232957	ns
64	ALA	ALA	0.0675	0.3858801	ns
65	ASP	ASP	0.075	0.2882681	ns
66	SER	SER	0.0625	0.4743917	ns
67	PHE	PHE	0.07	0.3476474	ns
68	VAL	VAL	0.055	0.6089989	ns
69	VAL	VAL	0.0825	0.2205235	ns
70	LYS	LYS	0.11	0.0448725	ns
71	GLY	GLY	0.14	0.005627737	<1alpha
72	ASP	ASP	0.1325	0.01110061	ns
73	ASP	ASP	0.1225	0.02120856	ns
74	VAL	VAL	0.105	0.06340311	ns
75	ARG	ARG	0.07	0.3476474	ns
76	GLN	GLN	0.085	0.1914491	ns
77	ILE	ILE	0.0725	0.3202224	ns
78	ALA	ALA	0.08	0.232957	ns
79	PRO	PRO	0.1225	0.02120856	ns
80	GLY	GLY	0.12	0.02533929	ns
81	GLN	GLN	0.1225	0.02120856	ns
82	THR	THR	0.1125	0.03817781	ns
83	GLY	GLY	0.1175	0.02910294	ns
84	ASN	VAL	0.1125	0.03817781	ns
85	ILE	ILE	0.1425	0.004773533	<0.5alpha
86	ALA	ALA	0.205	4.829825e-06	<0.1alpha
87	ASP	ASP	0.19	2.06703e-05	<0.1alpha
88	TYR	TYR	0.1525	0.00234688	<0.5alpha
89	ASN	ASN	0.125	0.02013981	ns
90	TYR	TYR	0.16	0.0009847136	<0.1alpha
91	LYS	LYS	0.165	0.0005536131	<0.1alpha
92	LEU	LEU	0.1325	0.01110061	ns
93	PRO	PRO	0.14	0.005627737	<1alpha
94	ASP	ASP	0.1975	9.233671e-06	<0.1alpha
95	ASP	ASP	0.19	2.06703e-05	<0.1alpha
96	PHE	PHE	0.1175	0.02910294	ns
97	MET	MET	0.0875	0.1656082	ns
98	GLY	GLY	0.07	0.3476474	ns
99	CYX	CYX	0.06	0.5186598	ns
100	VAL	VAL	0.0525	0.6569186	ns
101	LEU	LEU	0.0975	0.09900678	ns
102	ALA	ALA	0.095	0.1147396	ns
103	TRP	TRP	0.125	0.02013981	ns
104	ASN	ASN	0.0725	0.3202224	ns
105	THR	THR	0.0725	0.3202224	ns
106	ARG	ARG	0.07	0.3476474	ns
107	ASN	ASN	0.09	0.1481937	ns
108	ILE	ILE	0.07	0.3476474	ns
109	ASP	ASP	0.0775	0.2663695	ns
110	ALA	ALA	0.07	0.3476474	ns
111	THR	THR	0.085	0.1914491	ns
112	SER	SER	0.0875	0.1656082	ns
113	THR	THR	0.0675	0.3858801	ns
114	GLY	GLY	0.0575	0.5701678	ns
115	ASN	ASN	0.065	0.4315433	ns
116	TYR	TYR	0.08	0.232957	ns
117	ASN	ASN	0.0475	0.7615458	ns
118	TYR	TYR	0.0525	0.6569186	ns
119	ARG	LYS	0.075	0.2882681	ns
120	TYR	TYR	0.0725	0.3202224	ns
121	ARG	ARG	0.08	0.232957	ns
122	LEU	LEU	0.0725	0.3202224	ns
123	PHE	PHE	0.075	0.2882681	ns
124	ARG	ARG	0.12	0.02533929	ns
125	LYS	LYS	0.1425	0.004773533	<0.5alpha
126	SER	SER	0.165	0.0005536131	<0.1alpha
127	ASN	ASN	0.1825	5.744382e-05	<0.1alpha
128	LEU	LEU	0.2025	5.8093e-06	<0.1alpha
129	LYS	LYS	0.1925	1.762573e-05	<0.1alpha
130	PRO	PRO	0.21	4.21319e-06	<0.1alpha
131	PHE	PHE	0.255	1.95316e-09	<0.1alpha
132	GLU	GLU	0.2075	4.264013e-06	<0.1alpha
133	ARG	ARG	0.11	0.0448725	ns
134	ASP	ASP	0.1475	0.004008369	<0.5alpha
135	ILE	ILE	0.115	0.03354207	ns
136	SER	SER	0.1425	0.004773533	<0.5alpha
137	THR	THR	0.1125	0.03817781	ns
138	GLU	GLU	0.1225	0.02120856	ns
139	ILE	ILE	0.1025	0.07499429	ns
140	TYR	TYR	0.1	0.08727889	ns
141	GLN	GLN	0.0925	0.127224	ns
142	ALA	ALA	0.055	0.6089989	ns
143	GLY	GLY	0.0875	0.1656082	ns
144	SER	SER	0.1025	0.07499429	ns
145	LYS	THR	0.0875	0.1656082	ns
146	PRO	PRO	0.08	0.232957	ns
147	CYX	CYX	0.0875	0.1656082	ns
148	ASN	ASN	0.1125	0.03817781	ns
149	GLY	GLY	0.1125	0.03817781	ns
150	VAL	VAL	0.07	0.3476474	ns
151	LYS	GLU	0.0625	0.4743917	ns
152	GLY	GLY	0.115	0.03354207	ns
153	PHE	PHE	0.1125	0.03817781	ns
154	ASN	ASN	0.0925	0.127224	ns
155	CYX	CYX	0.075	0.2882681	ns
156	TYR	TYR	0.055	0.6089989	ns
157	PHE	PHE	0.055	0.6089989	ns
158	PRO	PRO	0.0525	0.6569186	ns
159	LEU	LEU	0.055	0.6089989	ns
160	GLN	GLN	0.0625	0.4743917	ns
161	SER	SER	0.0675	0.3858801	ns
162	TYR	TYR	0.0775	0.2663695	ns
163	GLY	GLY	0.08	0.232957	ns
164	PHE	PHE	0.1	0.08727889	ns
165	GLN	GLN	0.0925	0.127224	ns
166	PRO	PRO	0.0675	0.3858801	ns
167	THR	THR	0.0625	0.4743917	ns
168	TYR	ASN	0.0775	0.2663695	ns
169	GLY	GLY	0.06	0.5186598	ns
170	VAL	VAL	0.105	0.06340311	ns
171	GLY	GLY	0.0925	0.127224	ns
172	TYR	TYR	0.1	0.08727889	ns
173	GLN	GLN	0.095	0.1147396	ns
174	PRO	PRO	0.0925	0.127224	ns
175	TYR	TYR	0.08	0.232957	ns
176	ARG	ARG	0.0875	0.1656082	ns
177	VAL	VAL	0.085	0.1914491	ns
178	VAL	VAL	0.065	0.4315433	ns
179	VAL	VAL	0.0725	0.3202224	ns
180	LEU	LEU	0.0675	0.3858801	ns
181	SER	SER	0.0825	0.2205235	ns
182	PHE	PHE	0.08	0.232957	ns
183	GLU	GLU	0.1175	0.02910294	ns
184	LEU	LEU	0.135	0.00908431	<1alpha
185	LEU	LEU	0.1075	0.05269972	ns
186	ASN	ASN	0.075	0.2882681	ns
187	ALA	ALA	0.1025	0.07499429	ns
188	PRO	PRO	0.0975	0.09900678	ns
189	THR	THR	0.1175	0.02910294	ns
190	VAL	VAL	0.1225	0.02120856	ns
191	CYX	CYX	0.1275	0.01653734	ns
192	GLY	GLY	0.115	0.03354207	ns
193	PRO	PRO	0.14	0.005627737	<1alpha
