## Supplementary material for "Identifying protein sites contributing to vaccine escape via statistical comparisons of short-term molecular dynamics simulations": DROIDSfluctuationAVGchain.txt

pos_ref	res_ref	res_query	flux_ref_avg	flux_query_avg	delta_flux	abs_delta_flux	KLdivergence	chain
1	ASN	ASN	2.90722369077307	3.0193204488778	0.112096758104736	0.112096758104736	0	A
2	LEU	LEU	2.685275	2.7816325	0.0963575000000012	0.0963575000000012	0.1012299	A
3	CYX	CYX	2.42581	2.52483025	0.0990202500000015	0.0990202500000015	0.1883088	A
4	PRO	PRO	2.3397225	2.43828825	0.098565750000001	0.098565750000001	0.2243437	A
5	PHE	PHE	2.192796	2.29394825	0.101152249999998	0.101152249999998	0.2708358	A
6	GLY	GLY	2.33834275	2.4172915	0.078948749999999	0.078948749999999	0.1886267	A
7	GLU	GLU	2.34606125	2.37283225	0.0267709999999979	0.0267709999999979	0.2028086	A
8	VAL	VAL	2.14529625	2.11704	-0.028256249999997	0.028256249999997	-0.1106073	A
9	PHE	PHE	2.2028145	2.193461	-0.00935349999999957	0.00935349999999957	-0.1225008	A
10	ASN	ASN	2.3800575	2.40548825	0.0254307499999986	0.0254307499999986	0.0176849	A
11	ALA	ALA	2.3384835	2.36016325	0.0216797500000006	0.0216797500000006	0.06510183	A
12	THR	THR	2.525038	2.5867095	0.0616715000000019	0.0616715000000019	-0.0377807	A
13	LYS	LYS	2.264139	2.283623	0.0194839999999989	0.0194839999999989	-0.001825611	A
14	PHE	PHE	2.0041805	2.0144695	0.0102890000000011	0.0102890000000011	0.05738988	A
15	PRO	PRO	1.86336675	1.85355	-0.00981674999999771	0.00981674999999771	-0.005914978	A
16	SER	SER	1.8292965	1.79097425	-0.0383222500000022	0.0383222500000022	-0.07556599	A
17	VAL	VAL	1.75530625	1.71739275	-0.0379134999999984	0.0379134999999984	-0.1613763	A
18	TYR	TYR	1.83664975	1.8210695	-0.0155802500000006	0.0155802500000006	-0.2043919	A
19	ALA	ALA	1.8604195	1.8338585	-0.0265609999999996	0.0265609999999996	-0.09015968	A
20	TRP	TRP	1.8045375	1.796685	-0.00785249999999915	0.00785249999999915	-0.1945562	A
21	GLU	GLU	1.83152725	1.83668625	0.00515900000000036	0.00515900000000036	0.148813	A
22	ARG	ARG	1.96196	1.968208	0.00624800000000048	0.00624800000000048	0.1432465	A
23	LYS	LYS	2.01067875	2.03498	0.0243012500000024	0.0243012500000024	0.1610932	A
24	LYS	LYS	2.19634	2.23849175	0.0421517499999995	0.0421517499999995	0.1831057	A
25	ILE	ILE	2.25965275	2.31905825	0.0594055000000013	0.0594055000000013	0.1534222	A
26	SER	SER	2.487973	2.5560595	0.0680865000000006	0.0680865000000006	0.1075964	A
27	ASN	ASN	2.69366	2.777257	0.0835969999999997	0.0835969999999997	0.1283574	A
28	CYX	CYX	2.60076875	2.693942	0.0931732500000013	0.0931732500000013	0.2192473	A
29	VAL	VAL	2.57652025	2.6863035	0.109783250000001	0.109783250000001	0.2153977	A
30	ALA	ALA	2.5609935	2.59852175	0.037528249999998	0.037528249999998	0.06080674	A
31	ASP	ASP	2.5097545	2.5222805	0.0125260000000007	0.0125260000000007	-0.01495664	A
32	TYR	TYR	2.37478325	2.4291525	0.0543692499999993	0.0543692499999993	0.1238988	A
33	SER	SER	2.53287825	2.60276175	0.0698835000000022	0.0698835000000022	0.1186719	A
34	VAL	VAL	2.55206925	2.53638125	-0.0156879999999986	0.0156879999999986	-0.2558179	A
35	LEU	LEU	2.38457825	2.4888835	0.104305249999998	0.104305249999998	0.1008315	A
36	TYR	TYR	2.47551575	2.75401275	0.278496999999997	0.278496999999997	0.1636567	A
37	ASN	ASN	2.6480555	2.830955	0.182899500000001	0.182899500000001	0.01638782	A
38	SER	SER	2.54900575	2.6664425	0.117436749999998	0.117436749999998	0.149939	A
39	THR	THR	2.6047705	2.62893675	0.0241662500000004	0.0241662500000004	0.1982981	A
40	PHE	PHE	2.40436475	2.4331025	0.0287377499999981	0.0287377499999981	0.05001053	A
41	PHE	PHE	2.28043425	2.205131	-0.0753032500000002	0.0753032500000002	-0.1474664	A
42	SER	SER	2.33201225	2.311875	-0.0201372500000043	0.0201372500000043	-0.03537333	A
43	THR	THR	2.34621425	2.22619875	-0.120015499999999	0.120015499999999	-0.1417949	A
44	PHE	PHE	2.2386355	2.18204925	-0.0565862499999983	0.0565862499999983	-0.03165043	A
45	LYS	LYS	2.105955	2.1013265	-0.00462849999999815	0.00462849999999815	-0.1492483	A
46	CYX	CYX	2.190214	2.179704	-0.0105099999999982	0.0105099999999982	-0.02149939	A
47	TYR	TYR	2.22261175	2.2101115	-0.0125002500000013	0.0125002500000013	-0.1192974	A
48	GLY	GLY	2.4642365	2.44980775	-0.0144287499999991	0.0144287499999991	0.01222476	A
49	VAL	VAL	2.413907	2.42782875	0.0139217499999997	0.0139217499999997	0.003396623	A
50	SER	SER	2.50107875	2.527532	0.0264532500000025	0.0264532500000025	-0.06265876	A
51	ALA	ALA	2.4982155	2.49817875	-3.67500000004739e-05	3.67500000004739e-05	-0.05260495	A
52	THR	THR	2.69928625	2.71510775	0.0158214999999995	0.0158214999999995	-0.007342345	A
53	LYS	LYS	2.63151625	2.6632925	0.0317762500000023	0.0317762500000023	0.03277782	A
54	LEU	LEU	2.481568	2.51492425	0.0333562499999998	0.0333562499999998	0.06800761	A
55	ASN	ASN	2.61022475	2.7027615	0.0925367500000007	0.0925367500000007	0.005008125	A
56	ASP	ASP	2.747966	2.8317555	0.0837894999999973	0.0837894999999973	0.005580917	A
57	LEU	LEU	2.61904775	2.683115	0.0640672500000008	0.0640672500000008	0.1674189	A
58	CYX	CYX	2.6013015	2.665739	0.064437499999999	0.064437499999999	0.1434253	A
59	PHE	PHE	2.516728	2.567639	0.0509109999999993	0.0509109999999993	0.3093049	A
60	SER	SER	2.5443405	2.608392	0.0640515000000015	0.0640515000000015	0.218945	A
61	ASN	ASN	2.323006	2.38016625	0.0571602499999972	0.0571602499999972	0.1993438	A
62	VAL	VAL	2.12747	2.1702975	0.0428274999999996	0.0428274999999996	0.1706241	A
63	TYR	TYR	1.95378225	1.96501	0.0112277500000024	0.0112277500000024	0.1576361	A
64	ALA	ALA	1.84584125	1.8523495	0.00650825000000066	0.00650825000000066	0.03352935	A
65	ASP	ASP	1.74812	1.7394215	-0.00869849999999883	0.00869849999999883	-0.1325376	A
66	SER	SER	1.7224165	1.72012825	-0.00228824999999944	0.00228824999999944	-0.1245615	A
67	PHE	PHE	1.727919	1.71645325	-0.0114657500000022	0.0114657500000022	-0.1438857	A
68	VAL	VAL	1.78724525	1.7570385	-0.0302067500000018	0.0302067500000018	-0.1047931	A
69	VAL	VAL	1.87135575	1.82373025	-0.0476254999999965	0.0476254999999965	-0.1067242	A
70	LYS	LYS	1.9928955	1.91957375	-0.073321749999999	0.073321749999999	-0.3040403	A
71	GLY	GLY	2.13184225	2.0583495	-0.0734927499999984	0.0734927499999984	-0.2403154	A
72	ASP	ASP	2.1900315	2.10492025	-0.0851112499999993	0.0851112499999993	-0.1789915	A
73	ASP	ASP	1.98654875	1.91459425	-0.0719544999999988	0.0719544999999988	-0.2307363	A
74	VAL	VAL	1.94913125	1.8942335	-0.0548977499999999	0.0548977499999999	-0.09798656	A
75	ARG	ARG	2.069258	2.02061825	-0.04863975	0.04863975	-0.04812415	A
76	GLN	GLN	1.95801075	1.90507825	-0.0529325000000012	0.0529325000000012	-0.2351972	A
77	ILE	ILE	1.88828725	1.85367275	-0.0346144999999995	0.0346144999999995	-0.2108829	A
78	ALA	ALA	2.018626	1.9869295	-0.0316965	0.0316965	-0.2037892	A
79	PRO	PRO	2.203162	2.19450475	-0.00865725000000372	0.00865725000000372	-0.1012857	A
80	GLY	GLY	2.3782435	2.397461	0.0192174999999994	0.0192174999999994	0.1510819	A
81	GLN	GLN	2.224485	2.22647375	0.00198875000000065	0.00198875000000065	0.2225266	A
82	THR	THR	2.2525605	2.24963775	-0.00292274999999886	0.00292274999999886	-0.2704314	A
83	GLY	GLY	2.137877	2.1254665	-0.0124105000000001	0.0124105000000001	-0.1985846	A
84	ASN	VAL	2.019488	1.9896355	-0.0298524999999998	0.0298524999999998	-0.2321601	A
85	ILE	ILE	1.874694	1.8485095	-0.0261844999999985	0.0261844999999985	-0.2792694	A
86	ALA	ALA	1.94589575	1.94002525	-0.00587050000000033	0.00587050000000033	-0.3695239	A
87	ASP	ASP	2.03344375	2.02709525	-0.00634850000000053	0.00634850000000053	-0.3177078	A
88	TYR	TYR	1.93224725	1.922795	-0.00945224999999872	0.00945224999999872	-0.2785903	A
89	ASN	ASN	1.80433625	1.781847	-0.0224892500000013	0.0224892500000013	-0.2551532	A
90	TYR	TYR	1.7829525	1.75994525	-0.0230072499999994	0.0230072499999994	-0.3237864	A
91	LYS	LYS	1.88167625	1.8617855	-0.0198907500000005	0.0198907500000005	-0.2523579	A
92	LEU	LEU	1.9939515	1.986764	-0.00718749999999968	0.00718749999999968	-0.09737201	A
93	PRO	PRO	2.1644205	2.18577275	0.021352250000001	0.021352250000001	0.1690343	A
94	ASP	ASP	2.39487875	2.503131	0.10825225	0.10825225	0.1793373	A
95	ASP	ASP	2.41177375	2.483358	0.0715842499999977	0.0715842499999977	0.1783535	A
96	PHE	PHE	2.2248285	2.22928625	0.00445774999999893	0.00445774999999893	0.115009	A
97	MET	MET	2.1615825	2.109036	-0.0525465000000005	0.0525465000000005	-0.1897989	A
98	GLY	GLY	2.0454355	2.0130495	-0.0323860000000007	0.0323860000000007	-0.1824976	A
99	CYX	CYX	1.9199505	1.8981895	-0.0217609999999993	0.0217609999999993	-0.1393323	A
100	VAL	VAL	1.8933865	1.887763	-0.00562349999999956	0.00562349999999956	-0.06255997	A
101	LEU	LEU	1.8716095	1.87639325	0.00478375000000031	0.00478375000000031	0.2208143	A
102	ALA	ALA	1.96923525	1.97502525	0.00578999999999685	0.00578999999999685	0.1634261	A
103	TRP	TRP	2.05784975	2.061207	0.00335725000000053	0.00335725000000053	0.2489646	A
104	ASN	ASN	2.23299675	2.2374535	0.00445674999999923	0.00445674999999923	0.07179195	A
105	THR	THR	2.28646125	2.2935285	0.00706724999999953	0.00706724999999953	0.1154813	A
106	ARG	ARG	2.5063685	2.51282425	0.00645575000000109	0.00645575000000109	0.004756656	A
107	ASN	ASN	2.67188525	2.73690425	0.0650189999999995	0.0650189999999995	0.04253731	A
108	ILE	ILE	2.50161575	2.521984	0.0203682499999993	0.0203682499999993	0.0963051	A
109	ASP	ASP	2.3307465	2.34050825	0.00976175000000179	0.00976175000000179	0.137817	A
110	ALA	ALA	2.5420615	2.5501725	0.00811099999999954	0.00811099999999954	0.06019471	A
111	THR	THR	2.76192375	2.73910625	-0.0228175000000039	0.0228175000000039	-0.2229415	A
112	SER	SER	3.04560825	3.008089	-0.0375192499999986	0.0375192499999986	-0.2999194	A
113	THR	THR	2.9759385	2.9326385	-0.043299999999999	0.043299999999999	-0.1813972	A
114	GLY	GLY	2.7031285	2.6631485	-0.039979999999999	0.039979999999999	-0.1168957	A
115	ASN	ASN	2.4387495	2.4069755	-0.0317739999999986	0.0317739999999986	-0.02349338	A
116	TYR	TYR	2.3907935	2.347926	-0.0428674999999958	0.0428674999999958	-0.1461403	A
117	ASN	ASN	2.2777095	2.254086	-0.0236234999999989	0.0236234999999989	-0.06442507	A
118	TYR	TYR	2.09240175	2.054223	-0.0381787499999993	0.0381787499999993	-0.0203666	A
119	ARG	LYS	1.9588375	1.92223425	-0.0366032500000018	0.0366032500000018	-0.1645906	A
120	TYR	TYR	1.94473575	1.91279375	-0.0319420000000032	0.0319420000000032	-0.09960771	A
121	ARG	ARG	1.957549	1.93967375	-0.0178752499999986	0.0178752499999986	-0.170489	A
122	LEU	LEU	2.13818775	2.1250855	-0.0131022499999984	0.0131022499999984	-0.0620521	A
123	PHE	PHE	2.205498	2.223885	0.0183869999999993	0.0183869999999993	0.1194413	A
124	ARG	ARG	2.3083135	2.35442025	0.0461067500000012	0.0461067500000012	0.1148449	A
125	LYS	LYS	2.4386225	2.5225515	0.0839290000000004	0.0839290000000004	0.1349822	A
126	SER	SER	2.39862975	2.4612855	0.0626557499999976	0.0626557499999976	0.1221129	A
127	ASN	ASN	2.279786	2.32204475	0.0422587500000011	0.0422587500000011	0.3334678	A
128	LEU	LEU	2.1442305	2.163489	0.0192584999999985	0.0192584999999985	0.4021161	A
129	LYS	LYS	2.14586775	2.1765165	0.0306487500000001	0.0306487500000001	0.2204943	A
130	PRO	PRO	2.106454	2.16795575	0.0615017500000001	0.0615017500000001	0.2418295	A
131	PHE	PHE	2.00557075	2.13143225	0.125861500000002	0.125861500000002	0.4802871	A
132	GLU	GLU	2.01760525	2.0801105	0.0625052500000005	0.0625052500000005	0.2809121	A
133	ARG	ARG	2.074022	2.1187055	0.0446834999999983	0.0446834999999983	0.0411969	A
134	ASP	ASP	2.028672	2.0735625	0.0448905000000002	0.0448905000000002	0.2818519	A
135	ILE	ILE	2.175788	2.21717075	0.0413827499999995	0.0413827499999995	0.09081791	A
136	SER	SER	2.25716	2.3009755	0.0438155000000022	0.0438155000000022	0.06434407	A
137	THR	THR	2.4073595	2.45570425	0.0483447499999987	0.0483447499999987	0.1165488	A
138	GLU	GLU	2.49455725	2.5290795	0.0345222499999962	0.0345222499999962	0.1290084	A
139	ILE	ILE	2.592395	2.62870775	0.0363127499999978	0.0363127499999978	0.2508475	A
140	TYR	TYR	2.5776525	2.6272145	0.0495619999999972	0.0495619999999972	0.1610372	A
141	GLN	GLN	2.77225825	2.87850425	0.106245999999997	0.106245999999997	0.1290122	A
142	ALA	ALA	3.0926845	3.14273	0.0500454999999986	0.0500454999999986	-0.07935557	A
143	GLY	GLY	3.304449	3.410384	0.105935	0.105935	0.02780824	A
144	SER	SER	3.58453749999999	3.733623	0.149085500000004	0.149085500000004	0.06423008	A
145	LYS	THR	3.419518	3.5490065	0.129488500000004	0.129488500000004	0.02595377	A
146	PRO	PRO	3.35161925	3.48106525	0.129446000000003	0.129446000000003	0.1407494	A
147	CYX	CYX	3.15275625	3.23466025	0.0819039999999975	0.0819039999999975	0.1725497	A
148	ASN	ASN	3.33338775	3.423085	0.0896972499999986	0.0896972499999986	0.06050384	A
149	GLY	GLY	3.1377255	3.19080775	0.0530822499999966	0.0530822499999966	0.0574808	A
150	VAL	VAL	3.06509	3.080575	0.0154850000000031	0.0154850000000031	0.1967097	A
151	LYS	GLU	3.0304825	3.03738525	0.00690275000000184	0.00690275000000184	0.05965364	A
152	GLY	GLY	3.036629	3.09997475	0.0633457500000021	0.0633457500000021	0.1664599	A
153	PHE	PHE	3.15575025	3.262752	0.10700175	0.10700175	0.1107337	A
154	ASN	ASN	2.959899	3.053084	0.0931849999999992	0.0931849999999992	0.04838136	A
155	CYX	CYX	2.78278025	2.83408325	0.0513029999999994	0.0513029999999994	0.04963918	A
156	TYR	TYR	2.55417925	2.5743595	0.0201802499999992	0.0201802499999992	0.09012845	A
157	PHE	PHE	2.40236725	2.40228	-8.72499999977627e-05	8.72499999977627e-05	-0.01422558	A
158	PRO	PRO	2.202577	2.19956625	-0.00301074999999917	0.00301074999999917	-0.01064814	A
159	LEU	LEU	2.1863465	2.16302725	-0.0233192500000006	0.0233192500000006	0.01900299	A
160	GLN	GLN	2.14482775	2.10103975	-0.0437880000000002	0.0437880000000002	-0.1355725	A
161	SER	SER	2.2386005	2.16199425	-0.0766062500000011	0.0766062500000011	-0.06889106	A
162	TYR	TYR	2.26379675	2.176542	-0.0872547500000018	0.0872547500000018	-0.1271215	A
163	GLY	GLY	2.43439175	2.3606965	-0.0736952500000001	0.0736952500000001	-0.03118673	A
164	PHE	PHE	2.44941475	2.3946515	-0.0547632500000024	0.0547632500000024	-0.1573145	A
165	GLN	GLN	2.6651325	2.61786125	-0.0472712500000014	0.0472712500000014	-0.1291892	A
166	PRO	PRO	2.8988385	2.861829	-0.0370094999999995	0.0370094999999995	-0.05480379	A
167	THR	THR	3.0347915	2.942786	-0.0920055000000048	0.0920055000000048	-0.06222257	A
168	TYR	ASN	2.827497	2.7320605	-0.0954364999999955	0.0954364999999955	-0.06030454	A
169	GLY	GLY	2.73372925	2.68635275	-0.0473765000000035	0.0473765000000035	0.03816725	A
170	VAL	VAL	2.5657465	2.612747	0.0470005000000042	0.0470005000000042	0.0365998	A
171	GLY	GLY	2.41072325	2.327273	-0.0834502500000003	0.0834502500000003	-0.2066644	A
172	TYR	TYR	2.3699235	2.3012085	-0.0687149999999983	0.0687149999999983	-0.0774517	A
173	GLN	GLN	2.2595895	2.214926	-0.0446634999999991	0.0446634999999991	-0.04127397	A
174	PRO	PRO	2.12750975	2.097129	-0.0303807499999995	0.0303807499999995	-0.02750698	A
175	TYR	TYR	1.94515025	1.9207415	-0.0244087499999994	0.0244087499999994	-0.08578546	A
176	ARG	ARG	1.87328375	1.86464725	-0.00863649999999927	0.00863649999999927	-0.09090029	A
177	VAL	VAL	1.755559	1.753383	-0.00217599999999862	0.00217599999999862	-0.2745586	A
178	VAL	VAL	1.75419925	1.755066	0.000866749999998584	0.000866749999998584	0.02360967	A
179	VAL	VAL	1.75241825	1.744644	-0.0077742500000002	0.0077742500000002	-0.06956623	A
180	LEU	LEU	1.864069	1.854728	-0.00934100000000249	0.00934100000000249	-0.08957672	A
181	SER	SER	1.97772225	1.97686425	-0.000858000000001802	0.000858000000001802	-0.1288108	A
182	PHE	PHE	2.2060855	2.19856125	-0.00752425000000168	0.00752425000000168	-0.09270812	A
183	GLU	GLU	2.3968745	2.43874825	0.0418737499999997	0.0418737499999997	0.1921421	A
184	LEU	LEU	2.7309665	2.82620775	0.0952412499999959	0.0952412499999959	-0.001548709	A
185	LEU	LEU	2.92782325	2.99774775	0.0699244999999986	0.0699244999999986	0.1190074	A
186	ASN	ASN	3.2327915	3.2791875	0.046395999999997	0.046395999999997	0.09790865	A
187	ALA	ALA	3.01299125	3.06523325	0.0522419999999988	0.0522419999999988	0.07163792	A
188	PRO	PRO	2.86266925	2.91937	0.0567007499999987	0.0567007499999987	0.09765972	A
189	THR	THR	2.68208375	2.77899125	0.0969075000000017	0.0969075000000017	0.1535242	A
190	VAL	VAL	2.535379	2.62669375	0.0913147499999991	0.0913147499999991	0.2233131	A
191	CYX	CYX	2.557326	2.68694775	0.129621750000002	0.129621750000002	0.1914085	A
192	GLY	GLY	2.6544555	2.78313025	0.12867475	0.12867475	-0.004094261	A
193	PRO	PRO	2.89244575	3.1009535	0.208507750000003	0.208507750000003	0.02487158	A
