## Supplementary material for "Identifying protein sites contributing to vaccine escape via statistical comparisons of short-term molecular dynamics simulations": KStests.txt

posAA	refAA	queryAA	Dval	pval	signif
1	ASN	ASN	0.092732	0.0647	ns
2	LEU	LEU	0.0975	0.04463	ns
3	CYX	CYX	0.1225	0.004945	<0.5alpha
4	PRO	PRO	0.145	0.0004453	<0.1alpha
5	PHE	PHE	0.1425	0.0005936	<0.1alpha
6	GLY	GLY	0.13	0.002318	<0.5alpha
7	GLU	GLU	0.0975	0.04463	ns
8	VAL	VAL	0.06	0.4676	ns
9	PHE	PHE	0.0575	0.5229	ns
10	ASN	ASN	0.0525	0.6399	ns
11	ALA	ALA	0.055	0.5806	ns
12	THR	THR	0.08	0.1545	ns
13	LYS	LYS	0.045	0.8127	ns
14	PHE	PHE	0.0475	0.7576	ns
15	PRO	PRO	0.065	0.3667	ns
16	SER	SER	0.0625	0.4154	ns
17	VAL	VAL	0.075	0.2106	ns
18	TYR	TYR	0.1	0.03663	ns
19	ALA	ALA	0.08	0.1545	ns
20	TRP	TRP	0.075	0.2106	ns
21	GLU	GLU	0.07	0.281	ns
22	ARG	ARG	0.08	0.1545	ns
23	LYS	LYS	0.1225	0.004945	<0.5alpha
24	LYS	LYS	0.13	0.002318	<0.5alpha
25	ILE	ILE	0.145	0.0004453	<0.1alpha
26	SER	SER	0.115	0.01008	ns
27	ASN	ASN	0.0975	0.04463	ns
28	CYX	CYX	0.1175	0.007992	<1alpha
29	VAL	VAL	0.115	0.01008	ns
30	ALA	ALA	0.0925	0.06526	ns
31	ASP	ASP	0.06	0.4676	ns
32	TYR	TYR	0.0825	0.1314	ns
33	SER	SER	0.0925	0.06526	ns
34	VAL	VAL	0.07	0.281	ns
35	LEU	LEU	0.1225	0.004945	<0.5alpha
36	TYR	TYR	0.2	2.251e-07	<0.1alpha
37	ASN	ASN	0.1275	0.002999	<0.5alpha
38	SER	SER	0.0975	0.04463	ns
39	THR	THR	0.08	0.1545	ns
40	PHE	PHE	0.08	0.1545	ns
41	PHE	PHE	0.12	0.006302	<1alpha
42	SER	SER	0.075	0.2106	ns
43	THR	THR	0.11	0.01581	ns
44	PHE	PHE	0.095	0.0541	ns
45	LYS	LYS	0.05	0.6994	ns
46	CYX	CYX	0.055	0.5806	ns
47	TYR	TYR	0.075	0.2106	ns
48	GLY	GLY	0.075	0.2106	ns
49	VAL	VAL	0.0875	0.09353	ns
50	SER	SER	0.06	0.4676	ns
51	ALA	ALA	0.0475	0.7576	ns
52	THR	THR	0.0575	0.5229	ns
53	LYS	LYS	0.09	0.07832	ns
54	LEU	LEU	0.09	0.07832	ns
55	ASN	ASN	0.1075	0.01966	ns
56	ASP	ASP	0.1075	0.01966	ns
57	LEU	LEU	0.095	0.0541	ns
58	CYX	CYX	0.1075	0.01966	ns
59	PHE	PHE	0.11	0.01581	ns
60	SER	SER	0.1425	0.0005936	<0.1alpha
61	ASN	ASN	0.1375	0.001039	<0.5alpha
62	VAL	VAL	0.1425	0.0005936	<0.1alpha
63	TYR	TYR	0.08	0.1545	ns
64	ALA	ALA	0.0675	0.3219	ns
65	ASP	ASP	0.075	0.2106	ns
66	SER	SER	0.0625	0.4154	ns
67	PHE	PHE	0.07	0.281	ns
68	VAL	VAL	0.055	0.5806	ns
69	VAL	VAL	0.0825	0.1314	ns
70	LYS	LYS	0.11	0.01581	ns
71	GLY	GLY	0.14	0.0007873	<0.1alpha
72	ASP	ASP	0.1325	0.001783	<0.5alpha
73	ASP	ASP	0.1225	0.004945	<0.5alpha
74	VAL	VAL	0.105	0.02431	ns
75	ARG	ARG	0.07	0.281	ns
76	GLN	GLN	0.085	0.1111	ns
77	ILE	ILE	0.0725	0.2439	ns
78	ALA	ALA	0.08	0.1545	ns
79	PRO	PRO	0.1225	0.004945	<0.5alpha
80	GLY	GLY	0.12	0.006302	<1alpha
81	GLN	GLN	0.1225	0.004945	<0.5alpha
82	THR	THR	0.1125	0.01266	ns
83	GLY	GLY	0.1175	0.007992	<1alpha
84	ASN	VAL	0.1125	0.01266	ns
85	ILE	ILE	0.1425	0.0005936	<0.1alpha
86	ALA	ALA	0.205	1.001e-07	<0.1alpha
87	ASP	ASP	0.19	1.071e-06	<0.1alpha
88	TYR	TYR	0.1525	0.0001824	<0.1alpha
89	ASN	ASN	0.125	0.003861	<0.5alpha
90	TYR	TYR	0.16	7.143e-05	<0.1alpha
91	LYS	LYS	0.165	3.729e-05	<0.1alpha
92	LEU	LEU	0.1325	0.001783	<0.5alpha
93	PRO	PRO	0.14	0.0007873	<0.1alpha
94	ASP	ASP	0.1975	3.349e-07	<0.1alpha
95	ASP	ASP	0.19	1.071e-06	<0.1alpha
96	PHE	PHE	0.1175	0.007992	<1alpha
97	MET	MET	0.0875	0.09353	ns
98	GLY	GLY	0.07	0.281	ns
99	CYX	CYX	0.06	0.4676	ns
100	VAL	VAL	0.0525	0.6399	ns
101	LEU	LEU	0.0975	0.04463	ns
102	ALA	ALA	0.095	0.0541	ns
103	TRP	TRP	0.125	0.003861	<0.5alpha
104	ASN	ASN	0.0725	0.2439	ns
105	THR	THR	0.0725	0.2439	ns
106	ARG	ARG	0.07	0.281	ns
107	ASN	ASN	0.09	0.07832	ns
108	ILE	ILE	0.07	0.281	ns
109	ASP	ASP	0.0775	0.1808	ns
110	ALA	ALA	0.07	0.281	ns
111	THR	THR	0.085	0.1111	ns
112	SER	SER	0.0875	0.09353	ns
113	THR	THR	0.0675	0.3219	ns
114	GLY	GLY	0.0575	0.5229	ns
115	ASN	ASN	0.065	0.3667	ns
116	TYR	TYR	0.08	0.1545	ns
117	ASN	ASN	0.0475	0.7576	ns
118	TYR	TYR	0.0525	0.6399	ns
119	ARG	LYS	0.075	0.2106	ns
120	TYR	TYR	0.0725	0.2439	ns
121	ARG	ARG	0.08	0.1545	ns
122	LEU	LEU	0.0725	0.2439	ns
123	PHE	PHE	0.075	0.2106	ns
124	ARG	ARG	0.12	0.006302	<1alpha
125	LYS	LYS	0.1425	0.0005936	<0.1alpha
126	SER	SER	0.165	3.729e-05	<0.1alpha
127	ASN	ASN	0.1825	3.274e-06	<0.1alpha
128	LEU	LEU	0.2025	1.505e-07	<0.1alpha
129	LYS	LYS	0.1925	7.306e-07	<0.1alpha
130	PRO	PRO	0.21	4.366e-08	<0.1alpha
131	PHE	PHE	0.255	1.012e-11	<0.1alpha
132	GLU	GLU	0.2075	6.628e-08	<0.1alpha
133	ARG	ARG	0.11	0.01581	ns
134	ASP	ASP	0.1475	0.0003323	<0.1alpha
135	ILE	ILE	0.115	0.01008	ns
136	SER	SER	0.1425	0.0005936	<0.1alpha
137	THR	THR	0.1125	0.01266	ns
138	GLU	GLU	0.1225	0.004945	<0.5alpha
139	ILE	ILE	0.1025	0.02992	ns
140	TYR	TYR	0.1	0.03663	ns
141	GLN	GLN	0.0925	0.06526	ns
142	ALA	ALA	0.055	0.5806	ns
143	GLY	GLY	0.0875	0.09353	ns
144	SER	SER	0.1025	0.02992	ns
145	LYS	THR	0.0875	0.09353	ns
146	PRO	PRO	0.08	0.1545	ns
147	CYX	CYX	0.0875	0.09353	ns
148	ASN	ASN	0.1125	0.01266	ns
149	GLY	GLY	0.1125	0.01266	ns
150	VAL	VAL	0.07	0.281	ns
151	LYS	GLU	0.0625	0.4154	ns
152	GLY	GLY	0.115	0.01008	ns
153	PHE	PHE	0.1125	0.01266	ns
154	ASN	ASN	0.0925	0.06526	ns
155	CYX	CYX	0.075	0.2106	ns
156	TYR	TYR	0.055	0.5806	ns
157	PHE	PHE	0.055	0.5806	ns
158	PRO	PRO	0.0525	0.6399	ns
159	LEU	LEU	0.055	0.5806	ns
160	GLN	GLN	0.0625	0.4154	ns
161	SER	SER	0.0675	0.3219	ns
162	TYR	TYR	0.0775	0.1808	ns
163	GLY	GLY	0.08	0.1545	ns
164	PHE	PHE	0.1	0.03663	ns
165	GLN	GLN	0.0925	0.06526	ns
166	PRO	PRO	0.0675	0.3219	ns
167	THR	THR	0.0625	0.4154	ns
168	TYR	ASN	0.0775	0.1808	ns
169	GLY	GLY	0.06	0.4676	ns
170	VAL	VAL	0.105	0.02431	ns
171	GLY	GLY	0.0925	0.06526	ns
172	TYR	TYR	0.1	0.03663	ns
173	GLN	GLN	0.095	0.0541	ns
174	PRO	PRO	0.0925	0.06526	ns
175	TYR	TYR	0.08	0.1545	ns
176	ARG	ARG	0.0875	0.09353	ns
177	VAL	VAL	0.085	0.1111	ns
178	VAL	VAL	0.065	0.3667	ns
179	VAL	VAL	0.0725	0.2439	ns
180	LEU	LEU	0.0675	0.3219	ns
181	SER	SER	0.0825	0.1314	ns
182	PHE	PHE	0.08	0.1545	ns
183	GLU	GLU	0.1175	0.007992	<1alpha
184	LEU	LEU	0.135	0.001365	<0.5alpha
185	LEU	LEU	0.1075	0.01966	ns
186	ASN	ASN	0.075	0.2106	ns
187	ALA	ALA	0.1025	0.02992	ns
188	PRO	PRO	0.0975	0.04463	ns
189	THR	THR	0.1175	0.007992	<1alpha
190	VAL	VAL	0.1225	0.004945	<0.5alpha
191	CYX	CYX	0.1275	0.002999	<0.5alpha
192	GLY	GLY	0.115	0.01008	ns
193	PRO	PRO	0.14	0.0007873	<0.1alpha
