## Supplementary material for "Identifying protein sites contributing to vaccine escape via statistical comparisons of short-term molecular dynamics simulations": adjustKStests.txt

posAA	refAA	queryAA	Dval	pval	signif
1	ILE	SER	0.76692	3.350769e-16	<0.1alpha
2	THR	VAL	0.8325	3.350769e-16	<0.1alpha
3	ASN	LEU	0.7625	3.350769e-16	<0.1alpha
4	LEU	THR	0.67	3.350769e-16	<0.1alpha
5	CYS	GLN	0.4875	3.350769e-16	<0.1alpha
6	PRO	PRO	0.4025	3.350769e-16	<0.1alpha
7	PHE	ALA	0.27	6.087447e-13	<0.1alpha
8	ASP	SER	0.2475	6.070228e-11	<0.1alpha
9	GLU	VAL	0.2225	6.293392e-09	<0.1alpha
10	VAL	SER	0.1325	0.001950464	<0.5alpha
11	PHE	GLY	0.1725	1.568947e-05	<0.1alpha
12	ASN	SER	0.1	0.03837429	ns
13	ALA	PRO	0.135	0.001509888	<0.5alpha
14	THR	GLY	0.1325	0.001950464	<0.5alpha
15	ARG	GLN	0.07	0.2867938	ns
16	PHE	SER	0.2375	4.087286e-10	<0.1alpha
17	ALA	ILE	0.19	1.277458e-06	<0.1alpha
18	SER	THR	0.2125	3.496778e-08	<0.1alpha
19	VAL	ILE	0.155	0.0001525966	<0.1alpha
20	TYR	SER	0.055	0.5865245	ns
21	ALA	CYS	0.14	0.0008807085	<0.1alpha
22	TRP	THR	0.115	0.01078832	ns
23	ASN	GLY	0.14	0.0008807085	<0.1alpha
24	ARG	ILE	0.2625	2.965846e-12	<0.1alpha
25	LYS	SER	0.3675	3.350769e-16	<0.1alpha
26	ARG	SER	0.4675	3.350769e-16	<0.1alpha
27	ILE	ASP	0.545	3.350769e-16	<0.1alpha
28	SER	VAL	0.53	3.350769e-16	<0.1alpha
29	ASN	GLY	0.6875	3.350769e-16	<0.1alpha
30	CYS	GLY	0.775	3.350769e-16	<0.1alpha
31	VAL	TYR	0.845	3.350769e-16	<0.1alpha
32	ALA	ASN	0.83	3.350769e-16	<0.1alpha
33	ASP	SER	0.8425	3.350769e-16	<0.1alpha
34	TYR	VAL	0.7775	3.350769e-16	<0.1alpha
35	SER	SER	0.8075	3.350769e-16	<0.1alpha
36	VAL	TRP	0.7425	3.350769e-16	<0.1alpha
37	LEU	TYR	0.695	3.350769e-16	<0.1alpha
38	TYR	GLN	0.7625	3.350769e-16	<0.1alpha
39	ASN	GLN	0.74	3.350769e-16	<0.1alpha
40	LEU	HIE	0.5775	3.350769e-16	<0.1alpha
41	ALA	PRO	0.4825	3.350769e-16	<0.1alpha
42	PRO	GLY	0.465	3.350769e-16	<0.1alpha
43	PHE	LYS	0.5075	3.350769e-16	<0.1alpha
44	PHE	ALA	0.5975	3.350769e-16	<0.1alpha
45	THR	PRO	0.61	3.350769e-16	<0.1alpha
46	PHE	LYS	0.6475	3.350769e-16	<0.1alpha
47	LYS	LEU	0.6025	3.350769e-16	<0.1alpha
48	CYS	MET	0.615	3.350769e-16	<0.1alpha
49	TYR	ILE	0.7125	3.350769e-16	<0.1alpha
50	GLY	TYR	0.8075	3.350769e-16	<0.1alpha
51	VAL	ASP	0.7825	3.350769e-16	<0.1alpha
52	SER	VAL	0.7525	3.350769e-16	<0.1alpha
53	PRO	THR	0.6925	3.350769e-16	<0.1alpha
54	THR	ASN	0.7925	3.350769e-16	<0.1alpha
55	LYS	ARG	0.7025	3.350769e-16	<0.1alpha
56	LEU	PRO	0.6575	3.350769e-16	<0.1alpha
57	ASN	SER	0.655	3.350769e-16	<0.1alpha
58	ASP	GLY	0.59	3.350769e-16	<0.1alpha
59	LEU	VAL	0.5625	3.350769e-16	<0.1alpha
60	CYS	SER	0.4925	3.350769e-16	<0.1alpha
61	PHE	ASN	0.3525	3.350769e-16	<0.1alpha
62	THR	ARG	0.3875	3.350769e-16	<0.1alpha
63	ASN	PHE	0.365	3.350769e-16	<0.1alpha
64	VAL	SER	0.315	3.350769e-16	<0.1alpha
65	TYR	GLY	0.25	3.716514e-11	<0.1alpha
66	ALA	SER	0.1875	1.851952e-06	<0.1alpha
67	ASP	LYS	0.1075	0.02081647	ns
68	SER	SER	0.21	5.303485e-08	<0.1alpha
69	PHE	GLY	0.2275	2.575261e-09	<0.1alpha
70	VAL	ASN	0.0975	0.04650916	ns
71	ILE	THR	0.1825	3.858643e-06	<0.1alpha
72	ARG	ALA	0.29	7.218134e-15	<0.1alpha
73	GLY	SER	0.4075	3.350769e-16	<0.1alpha
74	ASP	LEU	0.385	3.350769e-16	<0.1alpha
75	GLU	THR	0.155	0.0001525966	<0.1alpha
76	VAL	ILE	0.05	0.6994	ns
77	ARG	SER	0.0525	0.6431482	ns
78	GLN	GLY	0.245	9.737171e-11	<0.1alpha
79	ILE	LEU	0.3	6.611414e-16	<0.1alpha
80	ALA	GLN	0.22	9.735623e-09	<0.1alpha
81	PRO	ALA	0.1375	0.001155742	<0.5alpha
82	GLY	GLU	0.23	1.650426e-09	<0.1alpha
83	GLN	ASP	0.215	2.294832e-08	<0.1alpha
84	THR	GLU	0.2	2.7012e-07	<0.1alpha
85	GLY	ALA	0.3	6.611414e-16	<0.1alpha
86	ASN	ASP	0.31	3.350769e-16	<0.1alpha
87	ILE	TYR	0.2675	1.034759e-12	<0.1alpha
88	ALA	TYR	0.43	3.350769e-16	<0.1alpha
89	ASP	CYS	0.5125	3.350769e-16	<0.1alpha
90	TYR	SER	0.5275	3.350769e-16	<0.1alpha
91	ASN	SER	0.4775	3.350769e-16	<0.1alpha
92	TYR	TYR	0.5425	3.350769e-16	<0.1alpha
93	LYS	THR	0.545	3.350769e-16	<0.1alpha
94	LEU	SER	0.4975	3.350769e-16	<0.1alpha
95	PRO	SER	0.48	3.350769e-16	<0.1alpha
96	ASP	SER	0.6875	3.350769e-16	<0.1alpha
97	ASP	THR	0.6175	3.350769e-16	<0.1alpha
98	PHE	PRO	0.6425	3.350769e-16	<0.1alpha
99	THR	PRO	0.715	3.350769e-16	<0.1alpha
100	GLY	TYR	0.6725	3.350769e-16	<0.1alpha
101	CYS	VAL	0.545	3.350769e-16	<0.1alpha
102	VAL	PHE	0.44	3.350769e-16	<0.1alpha
103	ILE	GLY	0.305	3.350769e-16	<0.1alpha
104	ALA	THR	0.2875	1.267634e-14	<0.1alpha
105	TRP	GLY	0.31	3.350769e-16	<0.1alpha
106	ASN	THR	0.4	3.350769e-16	<0.1alpha
107	SER	LYS	0.3325	3.350769e-16	<0.1alpha
108	ASN	VAL	0.3825	3.350769e-16	<0.1alpha
109	LYS	SER	0.34	3.350769e-16	<0.1alpha
110	LEU	VAL	0.1275	0.00324482	<0.5alpha
111	ASP	LEU	0.2775	1.19555e-13	<0.1alpha
112	SER	GLN	0.3375	3.350769e-16	<0.1alpha
113	LYS	VAL	0.6875	3.350769e-16	<0.1alpha
114	VAL	ARG	0.82	3.350769e-16	<0.1alpha
115	SER	LEU	0.81	3.350769e-16	<0.1alpha
116	GLY	VAL	0.6625	3.350769e-16	<0.1alpha
117	ASN	GLN	0.52	3.350769e-16	<0.1alpha
118	TYR	SER	0.4025	3.350769e-16	<0.1alpha
119	ASN	GLY	0.245	9.737171e-11	<0.1alpha
120	TYR	ALA	0.09	0.0807675	ns
121	LEU	GLU	0.215	2.294832e-08	<0.1alpha
122	TYR	VAL	0.3375	3.350769e-16	<0.1alpha
123	ARG	LYS	0.3675	3.350769e-16	<0.1alpha
124	LEU	LYS	0.2875	1.267634e-14	<0.1alpha
125	PHE	SER	0.2525	2.262857e-11	<0.1alpha
126	ARG	GLY	0.2025	1.817012e-07	<0.1alpha
127	LYS	GLU	0.11	0.01683	ns
128	SER	SER	0.0775	0.1854839	ns
129	ASN	LEU	0.17	2.196419e-05	<0.1alpha
130	LEU	LYS	0.1275	0.00324482	<0.5alpha
131	LYS	ILE	0.2525	2.262857e-11	<0.1alpha
132	PRO	SER	0.2875	1.267634e-14	<0.1alpha
133	PHE	CYS	0.2725	3.564e-13	<0.1alpha
134	GLU	LYS	0.24	2.552e-10	<0.1alpha
135	ARG	GLY	0.2275	2.575261e-09	<0.1alpha
136	ASP	SER	0.245	9.737171e-11	<0.1alpha
137	ILE	GLY	0.2775	1.19555e-13	<0.1alpha
138	SER	TYR	0.41	3.350769e-16	<0.1alpha
139	THR	SER	0.55	3.350769e-16	<0.1alpha
140	GLU	PHE	0.635	3.350769e-16	<0.1alpha
141	ILE	THR	0.6725	3.350769e-16	<0.1alpha
142	TYR	SER	0.705	3.350769e-16	<0.1alpha
143	GLN	TYR	0.8575	3.350769e-16	<0.1alpha
144	ALA	TRP	0.925	3.350769e-16	<0.1alpha
145	GLY	ILE	0.96	3.350769e-16	<0.1alpha
146	ASN	GLY	0.9875	3.350769e-16	<0.1alpha
147	LYS	TRP	0.97	3.350769e-16	<0.1alpha
148	PRO	VAL	0.9725	3.350769e-16	<0.1alpha
149	CYS	ARG	0.9175	3.350769e-16	<0.1alpha
150	ASN	GLN	0.9175	3.350769e-16	<0.1alpha
151	GLY	MET	0.8025	3.350769e-16	<0.1alpha
152	VAL	PRO	0.5925	3.350769e-16	<0.1alpha
153	ALA	GLY	0.505	3.350769e-16	<0.1alpha
154	GLY	LYS	0.7025	3.350769e-16	<0.1alpha
155	PHE	GLY	0.81	3.350769e-16	<0.1alpha
156	ASN	LEU	0.825	3.350769e-16	<0.1alpha
157	CYS	GLU	0.815	3.350769e-16	<0.1alpha
158	TYR	TRP	0.7775	3.350769e-16	<0.1alpha
159	PHE	MET	0.6775	3.350769e-16	<0.1alpha
160	PRO	GLY	0.6275	3.350769e-16	<0.1alpha
161	LEU	ILE	0.6575	3.350769e-16	<0.1alpha
162	LYS	ILE	0.595	3.350769e-16	<0.1alpha
163	SER	TYR	0.5475	3.350769e-16	<0.1alpha
164	TYR	PRO	0.4125	3.350769e-16	<0.1alpha
165	SER	GLY	0.45	3.350769e-16	<0.1alpha
166	PHE	ASP	0.4875	3.350769e-16	<0.1alpha
167	ARG	SER	0.655	3.350769e-16	<0.1alpha
168	PRO	ASP	0.8225	3.350769e-16	<0.1alpha
169	THR	THR	0.8475	3.350769e-16	<0.1alpha
170	TYR	ARG	0.825	3.350769e-16	<0.1alpha
171	GLY	TYR	0.78	3.350769e-16	<0.1alpha
172	VAL	SER	0.6925	3.350769e-16	<0.1alpha
173	GLY	PRO	0.49	3.350769e-16	<0.1alpha
174	HIE	SER	0.39	3.350769e-16	<0.1alpha
175	GLN	PHE	0.38	3.350769e-16	<0.1alpha
176	PRO	GLN	0.2575	8.275034e-12	<0.1alpha
177	TYR	GLY	0.15	0.0002792366	<0.1alpha
178	ARG	GLN	0.12	0.0067815	<1alpha
179	VAL	VAL	0.095	0.05608272	ns
180	VAL	THR	0.0625	0.4217908	ns
181	VAL	ILE	0.1025	0.03151149	ns
182	LEU	SER	0.175	1.114624e-05	<0.1alpha
183	SER	ALA	0.175	1.114624e-05	<0.1alpha
184	PHE	ASP	0.26	4.9665e-12	<0.1alpha
185	GLU	LYS	0.3025	3.35542e-16	<0.1alpha
186	LEU	SER	0.4225	3.350769e-16	<0.1alpha
187	LEU	ILE	0.6625	3.350769e-16	<0.1alpha
188	HIE	SER	0.8225	3.350769e-16	<0.1alpha
189	ALA	THR	0.8025	3.350769e-16	<0.1alpha
190	PRO	VAL	0.805	3.350769e-16	<0.1alpha
191	ALA	TYR	0.7375	3.350769e-16	<0.1alpha
192	THR	LEU	0.61	3.350769e-16	<0.1alpha
193	VAL	GLN	0.44	3.350769e-16	<0.1alpha
194	CYS	TRP	0.3925	3.350769e-16	<0.1alpha
195	GLY	SER	0.3175	3.350769e-16	<0.1alpha
196	PRO	SER	0.4075	3.350769e-16	<0.1alpha
197	LYS	LEU	0.63	3.350769e-16	<0.1alpha
198	LYS	LYS	0.84	3.350769e-16	<0.1alpha
