## Supplementary material for "Identifying protein sites contributing to vaccine escape via statistical comparisons of short-term molecular dynamics simulations": data_plot.csv

pos_ref	res_ref	flux_ref_avg	flux_query_avg	KLdivergence	Dvalue	pvalue	significance	ALA	ARG	ASN	ASP	CYS	GLN	GLU	GLY	HIE	ILE	LEU	LYS	PHE	PRO	SER	THR	TRP	TYR	VAL	No significance	p < 0.1	p < 0.5	p < 1
1	ILE	3.49298379052369	2.07263965087282	0	0.76692	3.350769e-16	p < 0.1										0											0.76692
2	THR	3.273502	1.77264625	-5.149977	0.8325	3.350769e-16	p < 0.1																-5.149977					0.8325
3	ASN	2.90810625	1.64814525	-4.250846	0.7625	3.350769e-16	p < 0.1			-4.250846																		0.7625
4	LEU	2.76991725	1.744452	-3.451861	0.67	3.350769e-16	p < 0.1											-3.451861										0.67
5	CYS	2.4881555	1.809053	-1.818473	0.4875	3.350769e-16	p < 0.1					-1.818473																0.4875
6	PRO	2.42556025	1.9053185	-1.063963	0.4025	3.350769e-16	p < 0.1														-1.063963							0.4025
7	PHE	2.2558315	1.9640145	-0.6306898	0.27	6.087447e-13	p < 0.1													-0.6306898								0.27
8	ASP	2.360797	2.0585765	-0.5507607	0.2475	6.070228e-11	p < 0.1				-0.5507607																	0.2475
9	GLU	2.33921825	2.082754	-0.2832479	0.2225	6.293392e-09	p < 0.1							-0.2832479														0.2225
10	VAL	2.11119275	2.226753	0.1092327	0.1325	0.001950464	p < 0.5																			0.1092327			0.1325
11	PHE	2.19207275	2.32775275	0.1634493	0.1725	1.568947e-05	p < 0.1													0.1634493								0.1725
12	ASN	2.3788015	2.41919075	0.1372916	0.1	0.03837429	No significance			0.1372916																	0.1
13	ALA	2.341315	2.44835075	0.1998187	0.135	0.001509888	p < 0.5	0.1998187																					0.135
14	THR	2.5650165	2.41501025	-0.1204777	0.1325	0.001950464	p < 0.5																-0.1204777						0.1325
15	ARG	2.28366975	2.317406	0.01349259	0.07	0.2867938	No significance		0.01349259																		0.07
16	PHE	2.0288985	2.21347725	0.2665333	0.2375	4.087286e-10	p < 0.1													0.2665333								0.2375
17	ALA	1.87906625	2.03348	0.2332419	0.19	1.277458e-06	p < 0.1	0.2332419																				0.19
18	SER	1.83247525	1.96686525	0.33879	0.2125	3.496778e-08	p < 0.1															0.33879						0.2125
19	VAL	1.74114375	1.8162095	0.2120025	0.155	0.0001525966	p < 0.1																			0.2120025		0.155
20	TYR	1.815862	1.79536725	-0.05172056	0.055	0.5865245	No significance																		-0.05172056		0.055
21	ALA	1.85307125	1.70925525	-0.2493848	0.14	0.0008807085	p < 0.1	-0.2493848																				0.14
22	TRP	1.79918925	1.7283465	-0.2433385	0.115	0.01078832	No significance																	-0.2433385			0.115
23	ASN	1.849848	1.71798925	-0.270116	0.14	0.0008807085	p < 0.1			-0.270116																		0.14
24	ARG	1.93988075	1.63835975	-0.4412028	0.2625	2.965846e-12	p < 0.1		-0.4412028																			0.2625
25	LYS	1.990452	1.57924875	-0.9355653	0.3675	3.350769e-16	p < 0.1												-0.9355653									0.3675
26	ARG	2.1530355	1.59506125	-1.589913	0.4675	3.350769e-16	p < 0.1		-1.589913																			0.4675
27	ILE	2.218061	1.55739825	-2.07612	0.545	3.350769e-16	p < 0.1										-2.07612											0.545
28	SER	2.43683725	1.72809625	-1.724764	0.53	3.350769e-16	p < 0.1															-1.724764						0.53
29	ASN	2.640963	1.65774075	-2.878243	0.6875	3.350769e-16	p < 0.1			-2.878243																		0.6875
30	CYS	2.58530525	1.48635175	-4.182929	0.775	3.350769e-16	p < 0.1					-4.182929																0.775
31	VAL	2.5775485	1.37810275	-5.057358	0.845	3.350769e-16	p < 0.1																			-5.057358		0.845
32	ALA	2.47446425	1.33414175	-5.198797	0.83	3.350769e-16	p < 0.1	-5.198797																				0.83
33	ASP	2.39326025	1.30570825	-5.142422	0.8425	3.350769e-16	p < 0.1				-5.142422																	0.8425
34	TYR	2.35033325	1.32987225	-4.589915	0.7775	3.350769e-16	p < 0.1																		-4.589915			0.7775
35	SER	2.49639825	1.362919	-4.784253	0.8075	3.350769e-16	p < 0.1															-4.784253						0.8075
36	VAL	2.3956815	1.4078435	-3.802142	0.7425	3.350769e-16	p < 0.1																			-3.802142		0.7425
37	LEU	2.37684425	1.46947525	-3.313486	0.695	3.350769e-16	p < 0.1											-3.313486										0.695
38	TYR	2.62449625	1.536539	-4.035438	0.7625	3.350769e-16	p < 0.1																		-4.035438			0.7625
39	ASN	2.69149125	1.639014	-3.44594	0.74	3.350769e-16	p < 0.1			-3.44594																		0.74
40	LEU	2.536819	1.784854	-2.056478	0.5775	3.350769e-16	p < 0.1											-2.056478										0.5775
41	ALA	2.67339425	1.98976625	-1.530549	0.4825	3.350769e-16	p < 0.1	-1.530549																				0.4825
42	PRO	2.69846025	2.040521	-1.378507	0.465	3.350769e-16	p < 0.1														-1.378507							0.465
43	PHE	2.416337	1.78464575	-1.652076	0.5075	3.350769e-16	p < 0.1													-1.652076								0.5075
44	PHE	2.34202175	1.6377135	-2.22776	0.5975	3.350769e-16	p < 0.1													-2.22776								0.5975
45	THR	2.181061	1.52356975	-2.256371	0.61	3.350769e-16	p < 0.1																-2.256371					0.61
46	PHE	2.232653	1.4810055	-2.73054	0.6475	3.350769e-16	p < 0.1													-2.73054								0.6475
47	LYS	2.13060225	1.46203525	-2.470432	0.6025	3.350769e-16	p < 0.1												-2.470432									0.6025
48	CYS	2.21683725	1.498421	-2.582669	0.615	3.350769e-16	p < 0.1					-2.582669																0.615
49	TYR	2.21908575	1.431869	-3.245499	0.7125	3.350769e-16	p < 0.1																		-3.245499			0.7125
50	GLY	2.45278625	1.399364	-4.505127	0.8075	3.350769e-16	p < 0.1								-4.505127													0.8075
51	VAL	2.422417	1.42244325	-4.256593	0.7825	3.350769e-16	p < 0.1																			-4.256593		0.7825
52	SER	2.51565525	1.5042345	-3.999975	0.7525	3.350769e-16	p < 0.1															-3.999975						0.7525
53	PRO	2.52976825	1.6095195	-3.409717	0.6925	3.350769e-16	p < 0.1														-3.409717							0.6925
54	THR	2.72211475	1.5421895	-4.715836	0.7925	3.350769e-16	p < 0.1																-4.715836					0.7925
55	LYS	2.639579	1.607278	-3.94559	0.7025	3.350769e-16	p < 0.1												-3.94559									0.7025
56	LEU	2.5072355	1.61208725	-3.272208	0.6575	3.350769e-16	p < 0.1											-3.272208										0.6575
57	ASN	2.686222	1.75588	-2.951285	0.655	3.350769e-16	p < 0.1			-2.951285																		0.655
58	ASP	2.7709015	1.9414355	-2.36796	0.59	3.350769e-16	p < 0.1				-2.36796																	0.59
59	LEU	2.599767	1.819348	-2.308525	0.5625	3.350769e-16	p < 0.1											-2.308525										0.5625
60	CYS	2.56345425	1.8947775	-1.607522	0.4925	3.350769e-16	p < 0.1					-1.607522																0.4925
61	PHE	2.4496685	1.98813	-0.9892774	0.3525	3.350769e-16	p < 0.1													-0.9892774								0.3525
62	THR	2.454263	1.94665875	-1.053183	0.3875	3.350769e-16	p < 0.1																-1.053183					0.3875
63	ASN	2.25141275	1.7992295	-0.9108629	0.365	3.350769e-16	p < 0.1			-0.9108629																		0.365
64	VAL	2.085645	1.75035025	-0.5538169	0.315	3.350769e-16	p < 0.1																			-0.5538169		0.315
65	TYR	1.92839975	1.7006935	-0.3460466	0.25	3.716514e-11	p < 0.1																		-0.3460466			0.25
66	ALA	1.842544	1.69533125	-0.2344813	0.1875	1.851952e-06	p < 0.1	-0.2344813																				0.1875
67	ASP	1.7467235	1.78082775	0.1219252	0.1075	0.02081647	No significance				0.1219252																0.1075
68	SER	1.73466425	1.87968525	0.4042704	0.21	5.303485e-08	p < 0.1															0.4042704						0.21
69	PHE	1.741745	1.8800775	0.3932123	0.2275	2.575261e-09	p < 0.1													0.3932123								0.2275
70	VAL	1.78918475	1.76845325	-0.1613473	0.0975	0.04650916	No significance																			-0.1613473	0.0975
71	ILE	1.8642805	1.7372255	-0.4318636	0.1825	3.858643e-06	p < 0.1										-0.4318636											0.1825
72	ARG	1.97775775	1.68664875	-0.6261584	0.29	7.218134e-15	p < 0.1		-0.6261584																			0.29
73	GLY	2.1265725	1.684037	-0.9574687	0.4075	3.350769e-16	p < 0.1								-0.9574687													0.4075
74	ASP	2.17142675	1.73494275	-0.9167605	0.385	3.350769e-16	p < 0.1				-0.9167605																	0.385
75	GLU	1.982128	1.830765	-0.07359591	0.155	0.0001525966	p < 0.1							-0.07359591														0.155
76	VAL	1.99561	1.964011	0.01181461	0.05	0.6994	No significance																			0.01181461	0.05
77	ARG	2.16316275	2.146174	0.08131665	0.0525	0.6431482	No significance		0.08131665																		0.0525
78	GLN	2.01604225	2.253441	0.3802721	0.245	9.737171e-11	p < 0.1						0.3802721															0.245
79	ILE	1.9224865	2.20767825	0.4467005	0.3	6.611414e-16	p < 0.1										0.4467005											0.3
80	ALA	1.98210275	2.165271	0.4209053	0.22	9.735623e-09	p < 0.1	0.4209053																				0.22
81	PRO	2.1292625	2.218907	0.1318852	0.1375	0.001155742	p < 0.5														0.1318852								0.1375
82	GLY	2.301382	2.08355975	-0.3551667	0.23	1.650426e-09	p < 0.1								-0.3551667													0.23
83	GLN	2.15692225	1.94518275	-0.5031333	0.215	2.294832e-08	p < 0.1						-0.5031333															0.215
84	THR	2.18990175	1.99543125	-0.4171942	0.2	2.7012e-07	p < 0.1																-0.4171942					0.2
85	GLY	2.0707795	1.811826	-0.597612	0.3	6.611414e-16	p < 0.1								-0.597612													0.3
86	ASN	1.95509425	1.680697	-0.4672887	0.31	3.350769e-16	p < 0.1			-0.4672887																		0.31
87	ILE	1.83058075	1.6054065	-0.3824924	0.2675	1.034759e-12	p < 0.1										-0.3824924											0.2675
88	ALA	1.89141525	1.487153	-1.140739	0.43	3.350769e-16	p < 0.1	-1.140739																				0.43
89	ASP	1.9674135	1.44442275	-1.871754	0.5125	3.350769e-16	p < 0.1				-1.871754																	0.5125
90	TYR	1.88465675	1.35364975	-2.074657	0.5275	3.350769e-16	p < 0.1																		-2.074657			0.5275
91	ASN	1.77171375	1.32379725	-1.640355	0.4775	3.350769e-16	p < 0.1			-1.640355																		0.4775
92	TYR	1.750603	1.28240325	-2.053586	0.5425	3.350769e-16	p < 0.1																		-2.053586			0.5425
93	LYS	1.83386525	1.344791	-2.092705	0.545	3.350769e-16	p < 0.1												-2.092705									0.545
94	LEU	1.932323	1.51745375	-1.350007	0.4975	3.350769e-16	p < 0.1											-1.350007										0.4975
95	PRO	2.10655775	1.682555	-1.175906	0.48	3.350769e-16	p < 0.1														-1.175906							0.48
96	ASP	2.33980075	1.5832065	-2.90642	0.6875	3.350769e-16	p < 0.1				-2.90642																	0.6875
97	ASP	2.35506775	1.70374275	-2.079986	0.6175	3.350769e-16	p < 0.1				-2.079986																	0.6175
98	PHE	2.20239925	1.529849	-2.373489	0.6425	3.350769e-16	p < 0.1													-2.373489								0.6425
99	THR	2.1188575	1.38180075	-3.050636	0.715	3.350769e-16	p < 0.1																-3.050636					0.715
100	GLY	2.0318705	1.348808	-2.722552	0.6725	3.350769e-16	p < 0.1								-2.722552													0.6725
101	CYS	1.91637725	1.38896875	-1.76047	0.545	3.350769e-16	p < 0.1					-1.76047																0.545
102	VAL	1.9127205	1.4729175	-1.346856	0.44	3.350769e-16	p < 0.1																			-1.346856		0.44
103	ILE	1.88859875	1.55476875	-0.6404705	0.305	3.350769e-16	p < 0.1										-0.6404705											0.305
104	ALA	2.008165	1.689146	-0.5066516	0.2875	1.267634e-14	p < 0.1	-0.5066516																				0.2875
105	TRP	2.08812075	1.717208	-0.5634445	0.31	3.350769e-16	p < 0.1																	-0.5634445				0.31
106	ASN	2.24722975	1.751868	-1.069721	0.4	3.350769e-16	p < 0.1			-1.069721																		0.4
107	SER	2.28663875	1.88627925	-0.5460435	0.3325	3.350769e-16	p < 0.1															-0.5460435						0.3325
108	ASN	2.4731045	1.9718065	-0.7523172	0.3825	3.350769e-16	p < 0.1			-0.7523172																		0.3825
109	LYS	2.66304725	2.15516075	-0.7140606	0.34	3.350769e-16	p < 0.1												-0.7140606									0.34
110	LEU	2.5039545	2.3370455	-0.07619825	0.1275	0.00324482	p < 0.5											-0.07619825											0.1275
111	ASP	2.34703	2.62476125	0.3695497	0.2775	1.19555e-13	p < 0.1				0.3695497																	0.2775
112	SER	2.528949	2.0604185	-0.7097598	0.3375	3.350769e-16	p < 0.1															-0.7097598						0.3375
113	LYS	2.70670325	1.7516155	-2.806135	0.6875	3.350769e-16	p < 0.1												-2.806135									0.6875
114	VAL	2.9445355	1.685166	-4.213871	0.82	3.350769e-16	p < 0.1																			-4.213871		0.82
115	SER	2.91884575	1.66945375	-4.092601	0.81	3.350769e-16	p < 0.1															-4.092601						0.81
116	GLY	2.65262225	1.72640425	-2.517689	0.6625	3.350769e-16	p < 0.1								-2.517689													0.6625
117	ASN	2.42150025	1.7726115	-1.397566	0.52	3.350769e-16	p < 0.1			-1.397566																		0.52
118	TYR	2.35734575	1.8668685	-0.9545844	0.4025	3.350769e-16	p < 0.1																		-0.9545844			0.4025
119	ASN	2.27509875	2.00438975	-0.3103906	0.245	9.737171e-11	p < 0.1			-0.3103906																		0.245
120	TYR	2.064277	2.05317075	-0.1181169	0.09	0.0807675	No significance																		-0.1181169		0.09
121	LEU	1.94175475	2.0952705	0.2992537	0.215	2.294832e-08	p < 0.1											0.2992537										0.215
122	TYR	1.912912	2.28466375	0.5610219	0.3375	3.350769e-16	p < 0.1																		0.5610219			0.3375
123	ARG	1.924106	2.3356655	0.6578357	0.3675	3.350769e-16	p < 0.1		0.6578357																			0.3675
124	LEU	2.08734925	2.4276235	0.3461707	0.2875	1.267634e-14	p < 0.1											0.3461707										0.2875
125	PHE	2.1625165	2.47045125	0.328243	0.2525	2.262857e-11	p < 0.1													0.328243								0.2525
126	ARG	2.26344225	2.474143	0.1996153	0.2025	1.817012e-07	p < 0.1		0.1996153																			0.2025
127	LYS	2.44848875	2.356477	-0.05887228	0.11	0.01683	No significance												-0.05887228								0.11
128	SER	2.299452	2.24591975	0.109445	0.0775	0.1854839	No significance															0.109445					0.0775
129	ASN	2.19345125	2.0471305	-0.1728793	0.17	2.196419e-05	p < 0.1			-0.1728793																		0.17
130	LEU	2.0689485	1.9751545	0.03584105	0.1275	0.00324482	p < 0.5											0.03584105											0.1275
131	LYS	2.06779175	1.82405025	-0.3780268	0.2525	2.262857e-11	p < 0.1												-0.3780268									0.2525
132	PRO	2.02620025	1.76781625	-0.5242471	0.2875	1.267634e-14	p < 0.1														-0.5242471							0.2875
133	PHE	1.92399575	1.68924175	-0.4796051	0.2725	3.564e-13	p < 0.1													-0.4796051								0.2725
134	GLU	1.925638	1.72298925	-0.3169052	0.24	2.552e-10	p < 0.1							-0.3169052														0.24
135	ARG	1.9803185	1.75688175	-0.2235708	0.2275	2.575261e-09	p < 0.1		-0.2235708																			0.2275
136	ASP	1.99955525	1.766169	-0.3910234	0.245	9.737171e-11	p < 0.1				-0.3910234																	0.245
137	ILE	2.13895725	1.84239675	-0.4621014	0.2775	1.19555e-13	p < 0.1										-0.4621014											0.2775
138	SER	2.236785	1.75118875	-1.100162	0.41	3.350769e-16	p < 0.1															-1.100162						0.41
139	THR	2.4159065	1.72109975	-1.915505	0.55	3.350769e-16	p < 0.1																-1.915505					0.55
140	GLU	2.50023225	1.6640585	-2.760282	0.635	3.350769e-16	p < 0.1							-2.760282														0.635
141	ILE	2.5822165	1.670518	-3.074074	0.6725	3.350769e-16	p < 0.1										-3.074074											0.6725
142	TYR	2.54937325	1.5746155	-3.415589	0.705	3.350769e-16	p < 0.1																		-3.415589			0.705
143	GLN	2.757735	1.44279025	-5.158463	0.8575	3.350769e-16	p < 0.1						-5.158463															0.8575
144	ALA	3.0294515	1.3573565	-6.453267	0.925	3.350769e-16	p < 0.1	-6.453267																				0.925
145	GLY	3.28594925	1.36888975	-7.229923	0.96	3.350769e-16	p < 0.1								-7.229923													0.96
146	ASN	3.629928	1.37946075	-7.755705	0.9875	3.350769e-16	p < 0.1			-7.755705																		0.9875
147	LYS	3.48442075	1.3983	-7.409171	0.97	3.350769e-16	p < 0.1												-7.409171									0.97
148	PRO	3.4300405	1.45687825	-6.925048	0.9725	3.350769e-16	p < 0.1														-6.925048							0.9725
149	CYS	3.2039555	1.53464475	-5.898396	0.9175	3.350769e-16	p < 0.1					-5.898396																0.9175
150	ASN	3.438126	1.66320875	-5.957733	0.9175	3.350769e-16	p < 0.1			-5.957733																		0.9175
151	GLY	3.20207624999999	1.85866375	-4.183005	0.8025	3.350769e-16	p < 0.1								-4.183005													0.8025
152	VAL	3.0945505	2.135459	-2.119715	0.5925	3.350769e-16	p < 0.1																			-2.119715		0.5925
153	ALA	3.068907	2.28888625	-1.327213	0.505	3.350769e-16	p < 0.1	-1.327213																				0.505
154	GLY	3.07118775	1.9644785	-2.86349	0.7025	3.350769e-16	p < 0.1								-2.86349													0.7025
155	PHE	3.145902	1.75944625	-4.24432	0.81	3.350769e-16	p < 0.1													-4.24432								0.81
156	ASN	2.9256485	1.558242	-4.701577	0.825	3.350769e-16	p < 0.1			-4.701577																		0.825
157	CYS	2.7569065	1.49060325	-4.617214	0.815	3.350769e-16	p < 0.1					-4.617214																0.815
158	TYR	2.5138225	1.4372625	-3.953622	0.7775	3.350769e-16	p < 0.1																		-3.953622			0.7775
159	PHE	2.36971325	1.4556465	-3.069712	0.6775	3.350769e-16	p < 0.1													-3.069712								0.6775
160	PRO	2.170814	1.4078065	-2.556216	0.6275	3.350769e-16	p < 0.1														-2.556216							0.6275
161	LEU	2.152765	1.40384725	-2.41945	0.6575	3.350769e-16	p < 0.1											-2.41945										0.6575
162	LYS	2.09091675	1.4281095	-2.008469	0.595	3.350769e-16	p < 0.1												-2.008469									0.595
163	SER	2.15440125	1.512672	-1.865034	0.5475	3.350769e-16	p < 0.1															-1.865034						0.5475
164	TYR	2.17013925	1.657315	-0.9980856	0.4125	3.350769e-16	p < 0.1																		-0.9980856			0.4125
165	SER	2.34609125	1.769085	-1.163225	0.45	3.350769e-16	p < 0.1															-1.163225						0.45
166	PHE	2.3929035	1.7671925	-1.379748	0.4875	3.350769e-16	p < 0.1													-1.379748								0.4875
167	ARG	2.607377	1.6948655	-2.80209	0.655	3.350769e-16	p < 0.1		-2.80209																			0.655
168	PRO	2.8675455	1.57451775	-4.484101	0.8225	3.350769e-16	p < 0.1														-4.484101							0.8225
169	THR	2.93644525	1.554271	-4.809919	0.8475	3.350769e-16	p < 0.1																-4.809919					0.8475
170	TYR	2.71469175	1.4919435	-4.5387	0.825	3.350769e-16	p < 0.1																		-4.5387			0.825
171	GLY	2.648831	1.530637	-4.165869	0.78	3.350769e-16	p < 0.1								-4.165869													0.78
172	VAL	2.527599	1.5743525	-3.372616	0.6925	3.350769e-16	p < 0.1																			-3.372616		0.6925
173	GLY	2.37436375	1.763532	-1.538933	0.49	3.350769e-16	p < 0.1								-1.538933													0.49
174	HIE	2.3084005	1.8370465	-0.8964415	0.39	3.350769e-16	p < 0.1									-0.8964415												0.39
175	GLN	2.238903	1.7416145	-0.9946094	0.38	3.350769e-16	p < 0.1						-0.9946094															0.38
176	PRO	2.12409925	1.83321075	-0.3425506	0.2575	8.275034e-12	p < 0.1														-0.3425506							0.2575
177	TYR	1.952294	2.01502925	0.1816623	0.15	0.0002792366	p < 0.1																		0.1816623			0.15
178	ARG	1.898924	1.950854	0.2036116	0.12	0.0067815	p < 1		0.2036116																					0.12
179	VAL	1.7805145	1.8095065	0.2200839	0.095	0.05608272	No significance																			0.2200839	0.095
180	VAL	1.77161425	1.75685175	-0.07301144	0.0625	0.4217908	No significance																			-0.07301144	0.0625
181	VAL	1.7585005	1.68474475	-0.08567291	0.1025	0.03151149	No significance																			-0.08567291	0.1025
182	LEU	1.86197225	1.7015355	-0.2615308	0.175	1.114624e-05	p < 0.1											-0.2615308										0.175
183	SER	1.93843	1.78973625	-0.1757705	0.175	1.114624e-05	p < 0.1															-0.1757705						0.175
184	PHE	2.12651475	1.8657265	-0.3762807	0.26	4.9665e-12	p < 0.1													-0.3762807								0.26
185	GLU	2.3027435	1.9488495	-0.4670917	0.3025	3.35542e-16	p < 0.1							-0.4670917														0.3025
186	LEU	2.643909	2.11195075	-0.9003213	0.4225	3.350769e-16	p < 0.1											-0.9003213										0.4225
187	LEU	2.8871865	1.987842	-2.473864	0.6625	3.350769e-16	p < 0.1											-2.473864										0.6625
188	HIE	3.208161	1.80648225	-4.550654	0.8225	3.350769e-16	p < 0.1									-4.550654												0.8225
189	ALA	3.0330075	1.74877925	-4.27707	0.8025	3.350769e-16	p < 0.1	-4.27707																				0.8025
190	PRO	2.92179275	1.668068	-4.152787	0.805	3.350769e-16	p < 0.1														-4.152787							0.805
191	ALA	2.77728	1.68804125	-3.507553	0.7375	3.350769e-16	p < 0.1	-3.507553																				0.7375
192	THR	2.611144	1.7390345	-2.508795	0.61	3.350769e-16	p < 0.1																-2.508795					0.61
193	VAL	2.4889375	1.84100675	-1.403471	0.44	3.350769e-16	p < 0.1																			-1.403471		0.44
194	CYS	2.5526805	2.00652275	-1.04543	0.3925	3.350769e-16	p < 0.1					-1.04543																0.3925
195	GLY	2.6816295	2.20178525	-0.7871998	0.3175	3.350769e-16	p < 0.1								-0.7871998													0.3175
196	PRO	2.897067	2.23095875	-1.39188	0.4075	3.350769e-16	p < 0.1														-1.39188							0.4075
197	LYS	3.36753525	2.2433195	-2.69596	0.63	3.350769e-16	p < 0.1												-2.69596									0.63
198	LYS	4.076152	2.226662	-4.953547	0.84	3.350769e-16	p < 0.1												-4.953547									0.84
