## Supplementary material for "Identifying protein sites contributing to vaccine escape via statistical comparisons of short-term molecular dynamics simulations": DROIDSfluctuationAVGchain.txt

pos_ref	res_ref	res_query	flux_ref_avg	flux_query_avg	delta_flux	abs_delta_flux	KLdivergence	chain
1	ILE	SER	3.49298379052369	2.07263965087282	-1.42034413965087	1.42034413965087	0	A
2	THR	VAL	3.273502	1.77264625	-1.50085575	1.50085575	-5.149977	A
3	ASN	LEU	2.90810625	1.64814525	-1.259961	1.259961	-4.250846	A
4	LEU	THR	2.76991725	1.744452	-1.02546525	1.02546525	-3.451861	A
5	CYS	GLN	2.4881555	1.809053	-0.6791025	0.6791025	-1.818473	A
6	PRO	PRO	2.42556025	1.9053185	-0.520241750000001	0.520241750000001	-1.063963	A
7	PHE	ALA	2.2558315	1.9640145	-0.291816999999999	0.291816999999999	-0.6306898	A
8	ASP	SER	2.360797	2.0585765	-0.3022205	0.3022205	-0.5507607	A
9	GLU	VAL	2.33921825	2.082754	-0.256464249999999	0.256464249999999	-0.2832479	A
10	VAL	SER	2.11119275	2.226753	0.11556025	0.11556025	0.1092327	A
11	PHE	GLY	2.19207275	2.32775275	0.135679999999998	0.135679999999998	0.1634493	A
12	ASN	SER	2.3788015	2.41919075	0.0403892500000032	0.0403892500000032	0.1372916	A
13	ALA	PRO	2.341315	2.44835075	0.10703575	0.10703575	0.1998187	A
14	THR	GLY	2.5650165	2.41501025	-0.150006249999998	0.150006249999998	-0.1204777	A
15	ARG	GLN	2.28366975	2.317406	0.0337362499999974	0.0337362499999974	0.01349259	A
16	PHE	SER	2.0288985	2.21347725	0.184578750000003	0.184578750000003	0.2665333	A
17	ALA	ILE	1.87906625	2.03348	0.154413750000002	0.154413750000002	0.2332419	A
18	SER	THR	1.83247525	1.96686525	0.134390000000001	0.134390000000001	0.33879	A
19	VAL	ILE	1.74114375	1.8162095	0.0750657500000014	0.0750657500000014	0.2120025	A
20	TYR	SER	1.815862	1.79536725	-0.0204947500000003	0.0204947500000003	-0.05172056	A
21	ALA	CYS	1.85307125	1.70925525	-0.143815999999998	0.143815999999998	-0.2493848	A
22	TRP	THR	1.79918925	1.7283465	-0.0708427499999991	0.0708427499999991	-0.2433385	A
23	ASN	GLY	1.849848	1.71798925	-0.131858749999999	0.131858749999999	-0.270116	A
24	ARG	ILE	1.93988075	1.63835975	-0.301520999999999	0.301520999999999	-0.4412028	A
25	LYS	SER	1.990452	1.57924875	-0.411203249999999	0.411203249999999	-0.9355653	A
26	ARG	SER	2.1530355	1.59506125	-0.557974249999999	0.557974249999999	-1.589913	A
27	ILE	ASP	2.218061	1.55739825	-0.660662749999999	0.660662749999999	-2.07612	A
28	SER	VAL	2.43683725	1.72809625	-0.708741000000003	0.708741000000003	-1.724764	A
29	ASN	GLY	2.640963	1.65774075	-0.983222249999999	0.983222249999999	-2.878243	A
30	CYS	GLY	2.58530525	1.48635175	-1.0989535	1.0989535	-4.182929	A
31	VAL	TYR	2.5775485	1.37810275	-1.19944575	1.19944575	-5.057358	A
32	ALA	ASN	2.47446425	1.33414175	-1.1403225	1.1403225	-5.198797	A
33	ASP	SER	2.39326025	1.30570825	-1.087552	1.087552	-5.142422	A
34	TYR	VAL	2.35033325	1.32987225	-1.020461	1.020461	-4.589915	A
35	SER	SER	2.49639825	1.362919	-1.13347925	1.13347925	-4.784253	A
36	VAL	TRP	2.3956815	1.4078435	-0.987837999999999	0.987837999999999	-3.802142	A
37	LEU	TYR	2.37684425	1.46947525	-0.907369000000001	0.907369000000001	-3.313486	A
38	TYR	GLN	2.62449625	1.536539	-1.08795725	1.08795725	-4.035438	A
39	ASN	GLN	2.69149125	1.639014	-1.05247725	1.05247725	-3.44594	A
40	LEU	HIE	2.536819	1.784854	-0.751965000000003	0.751965000000003	-2.056478	A
41	ALA	PRO	2.67339425	1.98976625	-0.683628000000002	0.683628000000002	-1.530549	A
42	PRO	GLY	2.69846025	2.040521	-0.657939249999999	0.657939249999999	-1.378507	A
43	PHE	LYS	2.416337	1.78464575	-0.631691249999997	0.631691249999997	-1.652076	A
44	PHE	ALA	2.34202175	1.6377135	-0.70430825	0.70430825	-2.22776	A
45	THR	PRO	2.181061	1.52356975	-0.657491250000003	0.657491250000003	-2.256371	A
46	PHE	LYS	2.232653	1.4810055	-0.7516475	0.7516475	-2.73054	A
47	LYS	LEU	2.13060225	1.46203525	-0.668567000000002	0.668567000000002	-2.470432	A
48	CYS	MET	2.21683725	1.498421	-0.71841625	0.71841625	-2.582669	A
49	TYR	ILE	2.21908575	1.431869	-0.787216749999998	0.787216749999998	-3.245499	A
50	GLY	TYR	2.45278625	1.399364	-1.05342225	1.05342225	-4.505127	A
51	VAL	ASP	2.422417	1.42244325	-0.99997375	0.99997375	-4.256593	A
52	SER	VAL	2.51565525	1.5042345	-1.01142075	1.01142075	-3.999975	A
53	PRO	THR	2.52976825	1.6095195	-0.920248749999999	0.920248749999999	-3.409717	A
54	THR	ASN	2.72211475	1.5421895	-1.17992525	1.17992525	-4.715836	A
55	LYS	ARG	2.639579	1.607278	-1.032301	1.032301	-3.94559	A
56	LEU	PRO	2.5072355	1.61208725	-0.895148250000001	0.895148250000001	-3.272208	A
57	ASN	SER	2.686222	1.75588	-0.930341999999998	0.930341999999998	-2.951285	A
58	ASP	GLY	2.7709015	1.9414355	-0.829466	0.829466	-2.36796	A
59	LEU	VAL	2.599767	1.819348	-0.780419000000002	0.780419000000002	-2.308525	A
60	CYS	SER	2.56345425	1.8947775	-0.668676749999999	0.668676749999999	-1.607522	A
61	PHE	ASN	2.4496685	1.98813	-0.461538500000002	0.461538500000002	-0.9892774	A
62	THR	ARG	2.454263	1.94665875	-0.50760425	0.50760425	-1.053183	A
63	ASN	PHE	2.25141275	1.7992295	-0.452183249999998	0.452183249999998	-0.9108629	A
64	VAL	SER	2.085645	1.75035025	-0.335294749999999	0.335294749999999	-0.5538169	A
65	TYR	GLY	1.92839975	1.7006935	-0.227706250000002	0.227706250000002	-0.3460466	A
66	ALA	SER	1.842544	1.69533125	-0.14721275	0.14721275	-0.2344813	A
67	ASP	LYS	1.7467235	1.78082775	0.0341042499999988	0.0341042499999988	0.1219252	A
68	SER	SER	1.73466425	1.87968525	0.145021000000001	0.145021000000001	0.4042704	A
69	PHE	GLY	1.741745	1.8800775	0.138332500000002	0.138332500000002	0.3932123	A
70	VAL	ASN	1.78918475	1.76845325	-0.0207314999999983	0.0207314999999983	-0.1613473	A
71	ILE	THR	1.8642805	1.7372255	-0.127054999999999	0.127054999999999	-0.4318636	A
72	ARG	ALA	1.97775775	1.68664875	-0.291109000000003	0.291109000000003	-0.6261584	A
73	GLY	SER	2.1265725	1.684037	-0.442535500000002	0.442535500000002	-0.9574687	A
74	ASP	LEU	2.17142675	1.73494275	-0.436483999999999	0.436483999999999	-0.9167605	A
75	GLU	THR	1.982128	1.830765	-0.151362999999999	0.151362999999999	-0.07359591	A
76	VAL	ILE	1.99561	1.964011	-0.0315990000000042	0.0315990000000042	0.01181461	A
77	ARG	SER	2.16316275	2.146174	-0.0169887500000012	0.0169887500000012	0.08131665	A
78	GLN	GLY	2.01604225	2.253441	0.237398749999998	0.237398749999998	0.3802721	A
79	ILE	LEU	1.9224865	2.20767825	0.285191750000001	0.285191750000001	0.4467005	A
80	ALA	GLN	1.98210275	2.165271	0.183168250000001	0.183168250000001	0.4209053	A
81	PRO	ALA	2.1292625	2.218907	0.0896444999999981	0.0896444999999981	0.1318852	A
82	GLY	GLU	2.301382	2.08355975	-0.217822250000003	0.217822250000003	-0.3551667	A
83	GLN	ASP	2.15692225	1.94518275	-0.2117395	0.2117395	-0.5031333	A
84	THR	GLU	2.18990175	1.99543125	-0.1944705	0.1944705	-0.4171942	A
85	GLY	ALA	2.0707795	1.811826	-0.2589535	0.2589535	-0.597612	A
86	ASN	ASP	1.95509425	1.680697	-0.274397249999999	0.274397249999999	-0.4672887	A
87	ILE	TYR	1.83058075	1.6054065	-0.225174249999999	0.225174249999999	-0.3824924	A
88	ALA	TYR	1.89141525	1.487153	-0.404262250000001	0.404262250000001	-1.140739	A
89	ASP	CYS	1.9674135	1.44442275	-0.522990750000003	0.522990750000003	-1.871754	A
90	TYR	SER	1.88465675	1.35364975	-0.531007000000002	0.531007000000002	-2.074657	A
91	ASN	SER	1.77171375	1.32379725	-0.447916499999999	0.447916499999999	-1.640355	A
92	TYR	TYR	1.750603	1.28240325	-0.46819975	0.46819975	-2.053586	A
93	LYS	THR	1.83386525	1.344791	-0.489074249999999	0.489074249999999	-2.092705	A
94	LEU	SER	1.932323	1.51745375	-0.41486925	0.41486925	-1.350007	A
95	PRO	SER	2.10655775	1.682555	-0.424002749999998	0.424002749999998	-1.175906	A
96	ASP	SER	2.33980075	1.5832065	-0.756594249999996	0.756594249999996	-2.90642	A
97	ASP	THR	2.35506775	1.70374275	-0.651324999999998	0.651324999999998	-2.079986	A
98	PHE	PRO	2.20239925	1.529849	-0.67255025	0.67255025	-2.373489	A
99	THR	PRO	2.1188575	1.38180075	-0.737056749999998	0.737056749999998	-3.050636	A
100	GLY	TYR	2.0318705	1.348808	-0.683062499999998	0.683062499999998	-2.722552	A
101	CYS	VAL	1.91637725	1.38896875	-0.527408499999998	0.527408499999998	-1.76047	A
102	VAL	PHE	1.9127205	1.4729175	-0.439802999999998	0.439802999999998	-1.346856	A
103	ILE	GLY	1.88859875	1.55476875	-0.333830000000001	0.333830000000001	-0.6404705	A
104	ALA	THR	2.008165	1.689146	-0.319019000000001	0.319019000000001	-0.5066516	A
105	TRP	GLY	2.08812075	1.717208	-0.370912749999999	0.370912749999999	-0.5634445	A
106	ASN	THR	2.24722975	1.751868	-0.495361750000001	0.495361750000001	-1.069721	A
107	SER	LYS	2.28663875	1.88627925	-0.400359500000001	0.400359500000001	-0.5460435	A
108	ASN	VAL	2.4731045	1.9718065	-0.501298000000002	0.501298000000002	-0.7523172	A
109	LYS	SER	2.66304725	2.15516075	-0.507886499999998	0.507886499999998	-0.7140606	A
110	LEU	VAL	2.5039545	2.3370455	-0.166909	0.166909	-0.07619825	A
111	ASP	LEU	2.34703	2.62476125	0.277731249999999	0.277731249999999	0.3695497	A
112	SER	GLN	2.528949	2.0604185	-0.468530500000001	0.468530500000001	-0.7097598	A
113	LYS	VAL	2.70670325	1.7516155	-0.95508775	0.95508775	-2.806135	A
114	VAL	ARG	2.9445355	1.685166	-1.2593695	1.2593695	-4.213871	A
115	SER	LEU	2.91884575	1.66945375	-1.249392	1.249392	-4.092601	A
116	GLY	VAL	2.65262225	1.72640425	-0.926218	0.926218	-2.517689	A
117	ASN	GLN	2.42150025	1.7726115	-0.648888750000002	0.648888750000002	-1.397566	A
118	TYR	SER	2.35734575	1.8668685	-0.490477250000001	0.490477250000001	-0.9545844	A
119	ASN	GLY	2.27509875	2.00438975	-0.270709000000001	0.270709000000001	-0.3103906	A
120	TYR	ALA	2.064277	2.05317075	-0.011106250000001	0.011106250000001	-0.1181169	A
121	LEU	GLU	1.94175475	2.0952705	0.153515750000001	0.153515750000001	0.2992537	A
122	TYR	VAL	1.912912	2.28466375	0.37175175	0.37175175	0.5610219	A
123	ARG	LYS	1.924106	2.3356655	0.411559500000001	0.411559500000001	0.6578357	A
124	LEU	LYS	2.08734925	2.4276235	0.340274249999998	0.340274249999998	0.3461707	A
125	PHE	SER	2.1625165	2.47045125	0.307934749999999	0.307934749999999	0.328243	A
126	ARG	GLY	2.26344225	2.474143	0.210700749999998	0.210700749999998	0.1996153	A
127	LYS	GLU	2.44848875	2.356477	-0.0920117499999997	0.0920117499999997	-0.05887228	A
128	SER	SER	2.299452	2.24591975	-0.0535322499999995	0.0535322499999995	0.109445	A
129	ASN	LEU	2.19345125	2.0471305	-0.146320750000004	0.146320750000004	-0.1728793	A
130	LEU	LYS	2.0689485	1.9751545	-0.0937939999999979	0.0937939999999979	0.03584105	A
131	LYS	ILE	2.06779175	1.82405025	-0.243741500000002	0.243741500000002	-0.3780268	A
132	PRO	SER	2.02620025	1.76781625	-0.258384	0.258384	-0.5242471	A
133	PHE	CYS	1.92399575	1.68924175	-0.234753999999997	0.234753999999997	-0.4796051	A
134	GLU	LYS	1.925638	1.72298925	-0.202648749999999	0.202648749999999	-0.3169052	A
135	ARG	GLY	1.9803185	1.75688175	-0.223436749999999	0.223436749999999	-0.2235708	A
136	ASP	SER	1.99955525	1.766169	-0.233386250000001	0.233386250000001	-0.3910234	A
137	ILE	GLY	2.13895725	1.84239675	-0.296560500000001	0.296560500000001	-0.4621014	A
138	SER	TYR	2.236785	1.75118875	-0.485596249999999	0.485596249999999	-1.100162	A
139	THR	SER	2.4159065	1.72109975	-0.69480675	0.69480675	-1.915505	A
140	GLU	PHE	2.50023225	1.6640585	-0.836173750000001	0.836173750000001	-2.760282	A
141	ILE	THR	2.5822165	1.670518	-0.911698499999998	0.911698499999998	-3.074074	A
142	TYR	SER	2.54937325	1.5746155	-0.974757749999999	0.974757749999999	-3.415589	A
143	GLN	TYR	2.757735	1.44279025	-1.31494475	1.31494475	-5.158463	A
144	ALA	TRP	3.0294515	1.3573565	-1.672095	1.672095	-6.453267	A
145	GLY	ILE	3.28594925	1.36888975	-1.9170595	1.9170595	-7.229923	A
146	ASN	GLY	3.629928	1.37946075	-2.25046725	2.25046725	-7.755705	A
147	LYS	TRP	3.48442075	1.3983	-2.08612075	2.08612075	-7.409171	A
148	PRO	VAL	3.4300405	1.45687825	-1.97316225	1.97316225	-6.925048	A
149	CYS	ARG	3.2039555	1.53464475	-1.66931075	1.66931075	-5.898396	A
150	ASN	GLN	3.438126	1.66320875	-1.77491725	1.77491725	-5.957733	A
151	GLY	MET	3.20207624999999	1.85866375	-1.34341249999999	1.34341249999999	-4.183005	A
152	VAL	PRO	3.0945505	2.135459	-0.959091500000003	0.959091500000003	-2.119715	A
153	ALA	GLY	3.068907	2.28888625	-0.780020749999998	0.780020749999998	-1.327213	A
154	GLY	LYS	3.07118775	1.9644785	-1.10670925	1.10670925	-2.86349	A
155	PHE	GLY	3.145902	1.75944625	-1.38645575000001	1.38645575000001	-4.24432	A
156	ASN	LEU	2.9256485	1.558242	-1.3674065	1.3674065	-4.701577	A
157	CYS	GLU	2.7569065	1.49060325	-1.26630325	1.26630325	-4.617214	A
158	TYR	TRP	2.5138225	1.4372625	-1.07656	1.07656	-3.953622	A
159	PHE	MET	2.36971325	1.4556465	-0.91406675	0.91406675	-3.069712	A
160	PRO	GLY	2.170814	1.4078065	-0.763007499999999	0.763007499999999	-2.556216	A
161	LEU	ILE	2.152765	1.40384725	-0.748917750000002	0.748917750000002	-2.41945	A
162	LYS	ILE	2.09091675	1.4281095	-0.662807249999998	0.662807249999998	-2.008469	A
163	SER	TYR	2.15440125	1.512672	-0.64172925	0.64172925	-1.865034	A
164	TYR	PRO	2.17013925	1.657315	-0.512824249999999	0.512824249999999	-0.9980856	A
165	SER	GLY	2.34609125	1.769085	-0.577006250000002	0.577006250000002	-1.163225	A
166	PHE	ASP	2.3929035	1.7671925	-0.625711	0.625711	-1.379748	A
167	ARG	SER	2.607377	1.6948655	-0.912511500000002	0.912511500000002	-2.80209	A
168	PRO	ASP	2.8675455	1.57451775	-1.29302775	1.29302775	-4.484101	A
169	THR	THR	2.93644525	1.554271	-1.38217425	1.38217425	-4.809919	A
170	TYR	ARG	2.71469175	1.4919435	-1.22274825	1.22274825	-4.5387	A
171	GLY	TYR	2.648831	1.530637	-1.118194	1.118194	-4.165869	A
172	VAL	SER	2.527599	1.5743525	-0.953246500000002	0.953246500000002	-3.372616	A
173	GLY	PRO	2.37436375	1.763532	-0.610831749999998	0.610831749999998	-1.538933	A
174	HIE	SER	2.3084005	1.8370465	-0.471354	0.471354	-0.8964415	A
175	GLN	PHE	2.238903	1.7416145	-0.4972885	0.4972885	-0.9946094	A
176	PRO	GLN	2.12409925	1.83321075	-0.2908885	0.2908885	-0.3425506	A
177	TYR	GLY	1.952294	2.01502925	0.0627352499999991	0.0627352499999991	0.1816623	A
178	ARG	GLN	1.898924	1.950854	0.0519300000000007	0.0519300000000007	0.2036116	A
179	VAL	VAL	1.7805145	1.8095065	0.0289920000000006	0.0289920000000006	0.2200839	A
180	VAL	THR	1.77161425	1.75685175	-0.0147624999999998	0.0147624999999998	-0.07301144	A
181	VAL	ILE	1.7585005	1.68474475	-0.0737557500000006	0.0737557500000006	-0.08567291	A
182	LEU	SER	1.86197225	1.7015355	-0.160436749999999	0.160436749999999	-0.2615308	A
183	SER	ALA	1.93843	1.78973625	-0.14869375	0.14869375	-0.1757705	A
184	PHE	ASP	2.12651475	1.8657265	-0.260788250000003	0.260788250000003	-0.3762807	A
185	GLU	LYS	2.3027435	1.9488495	-0.353893999999999	0.353893999999999	-0.4670917	A
186	LEU	SER	2.643909	2.11195075	-0.531958249999998	0.531958249999998	-0.9003213	A
187	LEU	ILE	2.8871865	1.987842	-0.899344499999997	0.899344499999997	-2.473864	A
188	HIE	SER	3.208161	1.80648225	-1.40167875	1.40167875	-4.550654	A
189	ALA	THR	3.0330075	1.74877925	-1.28422825	1.28422825	-4.27707	A
190	PRO	VAL	2.92179275	1.668068	-1.25372475	1.25372475	-4.152787	A
191	ALA	TYR	2.77728	1.68804125	-1.08923875	1.08923875	-3.507553	A
192	THR	LEU	2.611144	1.7390345	-0.872109500000001	0.872109500000001	-2.508795	A
193	VAL	GLN	2.4889375	1.84100675	-0.647930750000003	0.647930750000003	-1.403471	A
194	CYS	TRP	2.5526805	2.00652275	-0.546157749999999	0.546157749999999	-1.04543	A
195	GLY	SER	2.6816295	2.20178525	-0.479844250000001	0.479844250000001	-0.7871998	A
196	PRO	SER	2.897067	2.23095875	-0.666108249999998	0.666108249999998	-1.39188	A
197	LYS	LEU	3.36753525	2.2433195	-1.12421575	1.12421575	-2.69596	A
198	LYS	LYS	4.076152	2.226662	-1.84949	1.84949	-4.953547	A
