## Supplementary material for "Identifying protein sites contributing to vaccine escape via statistical comparisons of short-term molecular dynamics simulations": KStests.txt

posAA	refAA	queryAA	Dval	pval	signif
1	ILE	SER	0.76692	2.2e-16	<0.1alpha
2	THR	VAL	0.8325	2.2e-16	<0.1alpha
3	ASN	LEU	0.7625	2.2e-16	<0.1alpha
4	LEU	THR	0.67	2.2e-16	<0.1alpha
5	CYS	GLN	0.4875	2.2e-16	<0.1alpha
6	PRO	PRO	0.4025	2.2e-16	<0.1alpha
7	PHE	ALA	0.27	4.335e-13	<0.1alpha
8	ASP	SER	0.2475	4.568e-11	<0.1alpha
9	GLU	VAL	0.2225	5.022e-09	<0.1alpha
10	VAL	SER	0.1325	0.001783	<0.5alpha
11	PHE	GLY	0.1725	1.355e-05	<0.1alpha
12	ASN	SER	0.1	0.03663	ns
13	ALA	PRO	0.135	0.001365	<0.5alpha
14	THR	GLY	0.1325	0.001783	<0.5alpha
15	ARG	GLN	0.07	0.281	ns
16	PHE	SER	0.2375	3.179e-10	<0.1alpha
17	ALA	ILE	0.19	1.071e-06	<0.1alpha
18	SER	THR	0.2125	2.861e-08	<0.1alpha
19	VAL	ILE	0.155	0.0001341	<0.1alpha
20	TYR	SER	0.055	0.5806	ns
21	ALA	CYS	0.14	0.0007873	<0.1alpha
22	TRP	THR	0.115	0.01008	ns
23	ASN	GLY	0.14	0.0007873	<0.1alpha
24	ARG	ILE	0.2625	2.142e-12	<0.1alpha
25	LYS	SER	0.3675	2.2e-16	<0.1alpha
26	ARG	SER	0.4675	2.2e-16	<0.1alpha
27	ILE	ASP	0.545	2.2e-16	<0.1alpha
28	SER	VAL	0.53	2.2e-16	<0.1alpha
29	ASN	GLY	0.6875	2.2e-16	<0.1alpha
30	CYS	GLY	0.775	2.2e-16	<0.1alpha
31	VAL	TYR	0.845	2.2e-16	<0.1alpha
32	ALA	ASN	0.83	2.2e-16	<0.1alpha
33	ASP	SER	0.8425	2.2e-16	<0.1alpha
34	TYR	VAL	0.7775	2.2e-16	<0.1alpha
35	SER	SER	0.8075	2.2e-16	<0.1alpha
36	VAL	TRP	0.7425	2.2e-16	<0.1alpha
37	LEU	TYR	0.695	2.2e-16	<0.1alpha
38	TYR	GLN	0.7625	2.2e-16	<0.1alpha
39	ASN	GLN	0.74	2.2e-16	<0.1alpha
40	LEU	HIE	0.5775	2.2e-16	<0.1alpha
41	ALA	PRO	0.4825	2.2e-16	<0.1alpha
42	PRO	GLY	0.465	2.2e-16	<0.1alpha
43	PHE	LYS	0.5075	2.2e-16	<0.1alpha
44	PHE	ALA	0.5975	2.2e-16	<0.1alpha
45	THR	PRO	0.61	2.2e-16	<0.1alpha
46	PHE	LYS	0.6475	2.2e-16	<0.1alpha
47	LYS	LEU	0.6025	2.2e-16	<0.1alpha
48	CYS	MET	0.615	2.2e-16	<0.1alpha
49	TYR	ILE	0.7125	2.2e-16	<0.1alpha
50	GLY	TYR	0.8075	2.2e-16	<0.1alpha
51	VAL	ASP	0.7825	2.2e-16	<0.1alpha
52	SER	VAL	0.7525	2.2e-16	<0.1alpha
53	PRO	THR	0.6925	2.2e-16	<0.1alpha
54	THR	ASN	0.7925	2.2e-16	<0.1alpha
55	LYS	ARG	0.7025	2.2e-16	<0.1alpha
56	LEU	PRO	0.6575	2.2e-16	<0.1alpha
57	ASN	SER	0.655	2.2e-16	<0.1alpha
58	ASP	GLY	0.59	2.2e-16	<0.1alpha
59	LEU	VAL	0.5625	2.2e-16	<0.1alpha
60	CYS	SER	0.4925	2.2e-16	<0.1alpha
61	PHE	ASN	0.3525	2.2e-16	<0.1alpha
62	THR	ARG	0.3875	2.2e-16	<0.1alpha
63	ASN	PHE	0.365	2.2e-16	<0.1alpha
64	VAL	SER	0.315	2.2e-16	<0.1alpha
65	TYR	GLY	0.25	2.778e-11	<0.1alpha
66	ALA	SER	0.1875	1.562e-06	<0.1alpha
67	ASP	LYS	0.1075	0.01966	ns
68	SER	SER	0.21	4.366e-08	<0.1alpha
69	PHE	GLY	0.2275	2.042e-09	<0.1alpha
70	VAL	ASN	0.0975	0.04463	ns
71	ILE	THR	0.1825	3.274e-06	<0.1alpha
72	ARG	ALA	0.29	4.885e-15	<0.1alpha
73	GLY	SER	0.4075	2.2e-16	<0.1alpha
74	ASP	LEU	0.385	2.2e-16	<0.1alpha
75	GLU	THR	0.155	0.0001341	<0.1alpha
76	VAL	ILE	0.05	0.6994	ns
77	ARG	SER	0.0525	0.6399	ns
78	GLN	GLY	0.245	7.475e-11	<0.1alpha
79	ILE	LEU	0.3	4.441e-16	<0.1alpha
80	ALA	GLN	0.22	7.818e-09	<0.1alpha
81	PRO	ALA	0.1375	0.001039	<0.5alpha
82	GLY	GLU	0.23	1.292e-09	<0.1alpha
83	GLN	ASP	0.215	1.866e-08	<0.1alpha
84	THR	GLU	0.2	2.251e-07	<0.1alpha
85	GLY	ALA	0.3	4.441e-16	<0.1alpha
86	ASN	ASP	0.31	2.2e-16	<0.1alpha
87	ILE	TYR	0.2675	7.421e-13	<0.1alpha
88	ALA	TYR	0.43	2.2e-16	<0.1alpha
89	ASP	CYS	0.5125	2.2e-16	<0.1alpha
90	TYR	SER	0.5275	2.2e-16	<0.1alpha
91	ASN	SER	0.4775	2.2e-16	<0.1alpha
92	TYR	TYR	0.5425	2.2e-16	<0.1alpha
93	LYS	THR	0.545	2.2e-16	<0.1alpha
94	LEU	SER	0.4975	2.2e-16	<0.1alpha
95	PRO	SER	0.48	2.2e-16	<0.1alpha
96	ASP	SER	0.6875	2.2e-16	<0.1alpha
97	ASP	THR	0.6175	2.2e-16	<0.1alpha
98	PHE	PRO	0.6425	2.2e-16	<0.1alpha
99	THR	PRO	0.715	2.2e-16	<0.1alpha
100	GLY	TYR	0.6725	2.2e-16	<0.1alpha
101	CYS	VAL	0.545	2.2e-16	<0.1alpha
102	VAL	PHE	0.44	2.2e-16	<0.1alpha
103	ILE	GLY	0.305	2.2e-16	<0.1alpha
104	ALA	THR	0.2875	8.771e-15	<0.1alpha
105	TRP	GLY	0.31	2.2e-16	<0.1alpha
106	ASN	THR	0.4	2.2e-16	<0.1alpha
107	SER	LYS	0.3325	2.2e-16	<0.1alpha
108	ASN	VAL	0.3825	2.2e-16	<0.1alpha
109	LYS	SER	0.34	2.2e-16	<0.1alpha
110	LEU	VAL	0.1275	0.002999	<0.5alpha
111	ASP	LEU	0.2775	8.393e-14	<0.1alpha
112	SER	GLN	0.3375	2.2e-16	<0.1alpha
113	LYS	VAL	0.6875	2.2e-16	<0.1alpha
114	VAL	ARG	0.82	2.2e-16	<0.1alpha
115	SER	LEU	0.81	2.2e-16	<0.1alpha
116	GLY	VAL	0.6625	2.2e-16	<0.1alpha
117	ASN	GLN	0.52	2.2e-16	<0.1alpha
118	TYR	SER	0.4025	2.2e-16	<0.1alpha
119	ASN	GLY	0.245	7.475e-11	<0.1alpha
120	TYR	ALA	0.09	0.07832	ns
121	LEU	GLU	0.215	1.866e-08	<0.1alpha
122	TYR	VAL	0.3375	2.2e-16	<0.1alpha
123	ARG	LYS	0.3675	2.2e-16	<0.1alpha
124	LEU	LYS	0.2875	8.771e-15	<0.1alpha
125	PHE	SER	0.2525	1.68e-11	<0.1alpha
126	ARG	GLY	0.2025	1.505e-07	<0.1alpha
127	LYS	GLU	0.11	0.01581	ns
128	SER	SER	0.0775	0.1808	ns
129	ASN	LEU	0.17	1.908e-05	<0.1alpha
130	LEU	LYS	0.1275	0.002999	<0.5alpha
131	LYS	ILE	0.2525	1.68e-11	<0.1alpha
132	PRO	SER	0.2875	8.771e-15	<0.1alpha
133	PHE	CYS	0.2725	2.52e-13	<0.1alpha
134	GLU	LYS	0.24	1.972e-10	<0.1alpha
135	ARG	GLY	0.2275	2.042e-09	<0.1alpha
136	ASP	SER	0.245	7.475e-11	<0.1alpha
137	ILE	GLY	0.2775	8.393e-14	<0.1alpha
138	SER	TYR	0.41	2.2e-16	<0.1alpha
139	THR	SER	0.55	2.2e-16	<0.1alpha
140	GLU	PHE	0.635	2.2e-16	<0.1alpha
141	ILE	THR	0.6725	2.2e-16	<0.1alpha
142	TYR	SER	0.705	2.2e-16	<0.1alpha
143	GLN	TYR	0.8575	2.2e-16	<0.1alpha
144	ALA	TRP	0.925	2.2e-16	<0.1alpha
145	GLY	ILE	0.96	2.2e-16	<0.1alpha
146	ASN	GLY	0.9875	2.2e-16	<0.1alpha
147	LYS	TRP	0.97	2.2e-16	<0.1alpha
148	PRO	VAL	0.9725	2.2e-16	<0.1alpha
149	CYS	ARG	0.9175	2.2e-16	<0.1alpha
150	ASN	GLN	0.9175	2.2e-16	<0.1alpha
151	GLY	MET	0.8025	2.2e-16	<0.1alpha
152	VAL	PRO	0.5925	2.2e-16	<0.1alpha
153	ALA	GLY	0.505	2.2e-16	<0.1alpha
154	GLY	LYS	0.7025	2.2e-16	<0.1alpha
155	PHE	GLY	0.81	2.2e-16	<0.1alpha
156	ASN	LEU	0.825	2.2e-16	<0.1alpha
157	CYS	GLU	0.815	2.2e-16	<0.1alpha
158	TYR	TRP	0.7775	2.2e-16	<0.1alpha
159	PHE	MET	0.6775	2.2e-16	<0.1alpha
160	PRO	GLY	0.6275	2.2e-16	<0.1alpha
161	LEU	ILE	0.6575	2.2e-16	<0.1alpha
162	LYS	ILE	0.595	2.2e-16	<0.1alpha
163	SER	TYR	0.5475	2.2e-16	<0.1alpha
164	TYR	PRO	0.4125	2.2e-16	<0.1alpha
165	SER	GLY	0.45	2.2e-16	<0.1alpha
166	PHE	ASP	0.4875	2.2e-16	<0.1alpha
167	ARG	SER	0.655	2.2e-16	<0.1alpha
168	PRO	ASP	0.8225	2.2e-16	<0.1alpha
169	THR	THR	0.8475	2.2e-16	<0.1alpha
170	TYR	ARG	0.825	2.2e-16	<0.1alpha
171	GLY	TYR	0.78	2.2e-16	<0.1alpha
172	VAL	SER	0.6925	2.2e-16	<0.1alpha
173	GLY	PRO	0.49	2.2e-16	<0.1alpha
174	HIE	SER	0.39	2.2e-16	<0.1alpha
175	GLN	PHE	0.38	2.2e-16	<0.1alpha
176	PRO	GLN	0.2575	6.06e-12	<0.1alpha
177	TYR	GLY	0.15	0.0002468	<0.1alpha
178	ARG	GLN	0.12	0.006302	<1alpha
179	VAL	VAL	0.095	0.0541	ns
180	VAL	THR	0.0625	0.4154	ns
181	VAL	ILE	0.1025	0.02992	ns
182	LEU	SER	0.175	9.57e-06	<0.1alpha
183	SER	ALA	0.175	9.57e-06	<0.1alpha
184	PHE	ASP	0.26	3.612e-12	<0.1alpha
185	GLU	LYS	0.3025	2.22e-16	<0.1alpha
186	LEU	SER	0.4225	2.2e-16	<0.1alpha
187	LEU	ILE	0.6625	2.2e-16	<0.1alpha
188	HIE	SER	0.8225	2.2e-16	<0.1alpha
189	ALA	THR	0.8025	2.2e-16	<0.1alpha
190	PRO	VAL	0.805	2.2e-16	<0.1alpha
191	ALA	TYR	0.7375	2.2e-16	<0.1alpha
192	THR	LEU	0.61	2.2e-16	<0.1alpha
193	VAL	GLN	0.44	2.2e-16	<0.1alpha
194	CYS	TRP	0.3925	2.2e-16	<0.1alpha
195	GLY	SER	0.3175	2.2e-16	<0.1alpha
196	PRO	SER	0.4075	2.2e-16	<0.1alpha
197	LYS	LEU	0.63	2.2e-16	<0.1alpha
198	LYS	LYS	0.84	2.2e-16	<0.1alpha
